# Gene expression divergence between locally adapted inland annual and coastal perennial ecotypes of *Mimulus guttatus* across developmental stages

**DOI:** 10.1101/2024.11.04.621855

**Authors:** Jason D. Olsen, Billie A Gould, Yani Chen, David B. Lowry

## Abstract

The action of natural selection across heterogeneous natural landscapes drives local adaptation and the formation of plant ecotypes, the precursors to new species. Plant ecotypes typically differ significantly in morphology, physiology, and development, yet our understanding of their underlying genetic basis remains limited. Despite their importance, studies of the molecular underpinnings of ecotypic divergence through developmental stages are rare. Here, we compared gene expression at different developmental time points between ecologically reproductively isolated coastal perennial and inland annual ecotypes of the yellow monkeyflower, *Mimulus guttatus*. We took two major approaches to understand differences in gene regulation between the ecotypes at the level of gene networks. First, we evaluated expression variation between the ecotypes in candidate molecular pathways. Next, we conducted gene co-expression network analyses to identify new candidate mechanisms driving ecotypic divergence. Overall, we found significant differences in global expression between the ecotypes and across developmental stages. Among the candidate pathways we evaluated, genes in the jasmonic acid pathway were the most significantly enriched for divergent gene expression. This includes the most differentially expressed gene in our analyses, which is a key gene (cytochrome P450 CYP94B1) involved in the degradation of bioactive jasmonic acid. Our gene co-expression network analysis revealed different but complementary insights into the differential regulation of genes between the ecotypes, especially at a more microscopic level of these organisms. Overall, our research further supports the hypothesis that plant hormone pathways play a crucial role in the evolution of plant ecotypes and, consequently, the emergence of new species.
