## Supplementary Data Files for "Gene expression divergence between locally adapted inland annual and coastal perennial ecotypes of *Mimulus guttatus* across developmental stages": abscisic_acid_genes_annotated.tsv

Gene_ID	MatchedKeyword	ArabidopsisSymbol	ArabidopsisDefinition
Migut.A00153.1	protein phosphatase 2C		Protein phosphatase 2C family protein
Migut.A00205.1	carotenoid cleavage	ATCCD8,CCD8,MAX4	carotenoid cleavage dioxygenase 8
Migut.A00213.1	carotenoid cleavage	ATCCD1,ATNCED1,CCD1,NCED1	carotenoid cleavage dioxygenase 1
Migut.A00361.1	protein phosphatase 2C		Protein phosphatase 2C family protein
Migut.A00651.1	ABA	HAI3	highly ABA-induced PP2C gene 3
Migut.A00657.1	ABA	HAI2	highly ABA-induced PP2C gene 2
Migut.A00658.1	ABA	HAI2	highly ABA-induced PP2C gene 2
Migut.A00664.1	ABA	PYL8,RCAR3	regulatory components of ABA receptor 3
Migut.B00064.1	protein phosphatase 2C		Protein phosphatase 2C family protein
Migut.B00355.1	abscisic acid	ABF3,DPBF5	abscisic acid responsive elements-binding factor 3
Migut.B00355.2	abscisic acid	ABF3,DPBF5	abscisic acid responsive elements-binding factor 3
Migut.B00355.3	abscisic acid	ABF3,DPBF5	abscisic acid responsive elements-binding factor 3
Migut.B00418.1	protein phosphatase 2C		Protein phosphatase 2C family protein
Migut.B00418.2	protein phosphatase 2C		Protein phosphatase 2C family protein
Migut.B00606.1	protein phosphatase 2C		Protein phosphatase 2C family protein
Migut.B00606.2	protein phosphatase 2C		Protein phosphatase 2C family protein
Migut.B00626.1	protein phosphatase 2C		Protein phosphatase 2C family protein
Migut.B01002.1	protein phosphatase 2C		Protein phosphatase 2C family protein
Migut.B01006.1	protein phosphatase 2C		Protein phosphatase 2C family protein
Migut.B01292.1	carotenoid cleavage	ATCCD1,ATNCED1,CCD1,NCED1	carotenoid cleavage dioxygenase 1
Migut.B01292.2	carotenoid cleavage	ATCCD1,ATNCED1,CCD1,NCED1	carotenoid cleavage dioxygenase 1
Migut.B01565.1	carotenoid cleavage	ATCCD7,CCD7,MAX3	carotenoid cleavage dioxygenase 7
Migut.B01813.1	ABI	ABIL1	ABI-1-like 1
Migut.B01853.1	ABA	PYL9,RCAR1	regulatory component of ABA receptor 1
Migut.C00368.1	protein phosphatase 2C		Protein phosphatase 2C family protein
Migut.C00368.2	protein phosphatase 2C		Protein phosphatase 2C family protein
Migut.C00572.1	ABRE	ABF4,AREB2	ABRE binding factor 4
Migut.C00591.1	protein phosphatase 2C		Protein phosphatase 2C family protein
Migut.C00591.2	protein phosphatase 2C		Protein phosphatase 2C family protein
Migut.C00702.1	protein phosphatase 2C		Protein phosphatase 2C family protein
Migut.C00806.1	abscisic acid		Abscisic acid-responsive (TB2/DP1, HVA22) family protein
Migut.C00900.1	abscisic acid		Abscisic acid-responsive (TB2/DP1, HVA22) family protein
Migut.C01095.1	protein phosphatase 2C		Protein phosphatase 2C family protein
Migut.D00036.1	protein phosphatase 2C		Protein phosphatase 2C family protein
Migut.D00359.1	protein phosphatase 2C		Protein phosphatase 2C family protein
Migut.D00361.1	protein phosphatase 2C		Protein phosphatase 2C family protein
Migut.D00361.2	protein phosphatase 2C		Protein phosphatase 2C family protein
Migut.D00850.1	protein phosphatase 2C		Protein phosphatase 2C family protein
Migut.D00850.2	protein phosphatase 2C		Protein phosphatase 2C family protein
Migut.D00874.1	ABA	HAI2	highly ABA-induced PP2C gene 2
Migut.D01598.1	protein phosphatase 2C		Protein phosphatase 2C family protein
Migut.D01935.1	protein phosphatase 2C		Protein phosphatase 2C family protein
Migut.E00210.1	protein phosphatase 2C		Protein phosphatase 2C family protein
Migut.E00364.1	protein phosphatase 2C		Protein phosphatase 2C family protein
Migut.E00364.2	protein phosphatase 2C		Protein phosphatase 2C family protein
Migut.E00364.3	protein phosphatase 2C		Protein phosphatase 2C family protein
Migut.E00679.1	ABA		GRAM domain-containing protein / ABA-responsive protein-related
Migut.E00680.1	ABA		GRAM domain-containing protein / ABA-responsive protein-related
Migut.E01454.1	protein phosphatase 2C		Protein phosphatase 2C family protein
Migut.E01520.1	carotenoid cleavage	ATCCD1,ATNCED1,CCD1,NCED1	carotenoid cleavage dioxygenase 1
Migut.E01521.1	carotenoid cleavage	ATCCD1,ATNCED1,CCD1,NCED1	carotenoid cleavage dioxygenase 1
Migut.F00230.1	ABA	HAI3	highly ABA-induced PP2C gene 3
Migut.F00236.1	ABA	PYL8,RCAR3	regulatory components of ABA receptor 3
Migut.F00667.1	protein phosphatase 2C		Protein phosphatase 2C family protein
Migut.F00751.1	ABA	HAI2	highly ABA-induced PP2C gene 2
Migut.F01042.1	protein phosphatase 2C		Protein phosphatase 2C family protein
Migut.F01042.2	protein phosphatase 2C		Protein phosphatase 2C family protein
Migut.F01042.3	protein phosphatase 2C		Protein phosphatase 2C family protein
Migut.F01042.4	protein phosphatase 2C		Protein phosphatase 2C family protein
Migut.F01042.5	protein phosphatase 2C		Protein phosphatase 2C family protein
Migut.F01045.1	protein phosphatase 2C		Protein phosphatase 2C family protein
Migut.F01869.1	protein phosphatase 2C		Protein phosphatase 2C family protein
Migut.F02009.1	protein phosphatase 2C		Protein phosphatase 2C family protein
Migut.F02117.1	protein phosphatase 2C		Protein phosphatase 2C family protein
Migut.G00044.1	abscisic acid	FCA	RNA binding;abscisic acid binding
Migut.G00121.1	protein phosphatase 2C		Protein phosphatase 2C family protein
Migut.G00166.1	protein phosphatase 2C		Protein phosphatase 2C family protein
Migut.G00166.2	protein phosphatase 2C		Protein phosphatase 2C family protein
Migut.G00166.3	protein phosphatase 2C		Protein phosphatase 2C family protein
Migut.G00203.1	ABA	AIB,ATAIB	ABA-inducible BHLH-type transcription factor
Migut.G00272.1	protein phosphatase 2C		Protein phosphatase 2C family protein
Migut.G00279.1	protein phosphatase 2C		Protein phosphatase 2C family protein
Migut.G00287.1	protein phosphatase 2C		Protein phosphatase 2C family protein
Migut.H00184.1	protein phosphatase 2C		Protein phosphatase 2C family protein
Migut.H00217.1	abscisic acid	ABA4	abscisic acid (aba)-deficient 4
Migut.H00620.1	ABI	AFP2	ABI five binding protein 2
Migut.H00848.1	protein phosphatase 2C		Protein phosphatase 2C family protein
Migut.H01054.1	protein phosphatase 2C		Protein phosphatase 2C family protein
Migut.H01319.1	protein phosphatase 2C		Protein phosphatase 2C family protein
Migut.H01319.2	protein phosphatase 2C		Protein phosphatase 2C family protein
Migut.H02210.1	protein phosphatase 2C		Protein phosphatase 2C family protein
Migut.I00002.1	protein phosphatase 2C		Protein phosphatase 2C family protein
Migut.I00002.2	protein phosphatase 2C		Protein phosphatase 2C family protein
Migut.I00002.3	protein phosphatase 2C		Protein phosphatase 2C family protein
Migut.I00684.1	protein phosphatase 2C		Protein phosphatase 2C family protein
Migut.I00684.2	protein phosphatase 2C		Protein phosphatase 2C family protein
Migut.I00841.1	protein phosphatase 2C		Protein phosphatase 2C family protein
Migut.J00091.1	protein phosphatase 2C		Protein phosphatase 2C family protein
Migut.J00396.1	protein phosphatase 2C		Protein phosphatase 2C family protein
Migut.J00396.2	protein phosphatase 2C		Protein phosphatase 2C family protein
Migut.J00396.3	protein phosphatase 2C		Protein phosphatase 2C family protein
Migut.J00865.1	protein phosphatase 2C		Protein phosphatase 2C family protein
Migut.J01594.1	ABA	AREB3,DPBF3	ABA-responsive element binding protein 3
Migut.J01594.2	ABA	AREB3,DPBF3	ABA-responsive element binding protein 3
Migut.J01618.1	PP2C		protein kinase family protein / protein phosphatase 2C ( PP2C) family protein
Migut.J01692.1	protein phosphatase 2C		Protein phosphatase 2C family protein
Migut.J01693.1	protein phosphatase 2C		Protein phosphatase 2C family protein
Migut.J01694.1	protein phosphatase 2C		Protein phosphatase 2C family protein
Migut.J01695.1	protein phosphatase 2C		Protein phosphatase 2C family protein
Migut.J01806.1	protein phosphatase 2C		Protein phosphatase 2C family protein
Migut.J01806.2	protein phosphatase 2C		Protein phosphatase 2C family protein
Migut.K00034.1	protein phosphatase 2C		Protein phosphatase 2C family protein
Migut.K00199.1	ABA	AREB3,DPBF3	ABA-responsive element binding protein 3
Migut.K01272.1	ABI	AFP2	ABI five binding protein 2
Migut.L00048.1	ABA	ABO5	ABA Overly-Sensitive 5
Migut.L00317.1	abscisic acid	ABA4	abscisic acid (aba)-deficient 4
Migut.L00317.2	abscisic acid	ABA4	abscisic acid (aba)-deficient 4
Migut.L00317.3	abscisic acid	ABA4	abscisic acid (aba)-deficient 4
Migut.L00804.1	ABA		GRAM domain-containing protein / ABA-responsive protein-related
Migut.L01185.1	ABI	AFP2	ABI five binding protein 2
Migut.L01521.1	ABA	AtTHO6,DWA1,THO6	DWD (DDB1-binding WD40 protein) hypersensitive to ABA 1
Migut.L01820.1	abscisic acid		Abscisic acid-responsive (TB2/DP1, HVA22) family protein
Migut.M00161.1	protein phosphatase 2C		Protein phosphatase 2C family protein
Migut.M00224.1	protein phosphatase 2C		Protein phosphatase 2C family protein
Migut.M00786.1	protein phosphatase 2C		Protein phosphatase 2C family protein
Migut.N00019.1	protein phosphatase 2C		Protein phosphatase 2C family protein
Migut.N00503.1	protein phosphatase 2C		Protein phosphatase 2C family protein
Migut.N01071.1	protein phosphatase 2C		Protein phosphatase 2C family protein
Migut.N01071.2	protein phosphatase 2C		Protein phosphatase 2C family protein
Migut.N01329.1	protein phosphatase 2C		Protein phosphatase 2C family protein
Migut.N01329.2	protein phosphatase 2C		Protein phosphatase 2C family protein
Migut.N01329.3	protein phosphatase 2C		Protein phosphatase 2C family protein
Migut.N01580.1	ABI	ABIL1	ABI-1-like 1
Migut.N01580.2	ABI	ABIL1	ABI-1-like 1
Migut.N02398.1	ABA	AREB3,DPBF3	ABA-responsive element binding protein 3
Migut.N02398.2	ABA	AREB3,DPBF3	ABA-responsive element binding protein 3
Migut.N02705.1	protein phosphatase 2C		Protein phosphatase 2C family protein
Migut.N02712.1	abscisic acid	ABF2,AREB1,ATAREB1	abscisic acid responsive elements-binding factor 2
Migut.N02712.2	abscisic acid	ABF2,AREB1,ATAREB1	abscisic acid responsive elements-binding factor 2
Migut.N02972.1	protein phosphatase 2C		Protein phosphatase 2C family protein
Migut.N03154.1	abscisic acid		Abscisic acid-responsive (TB2/DP1, HVA22) family protein
Migut.O00270.1	ABA		GRAM domain-containing protein / ABA-responsive protein-related
Migut.O00764.1	abscisic acid		Abscisic acid-responsive (TB2/DP1, HVA22) family protein
Migut.O00917.1	protein phosphatase 2C		Protein phosphatase 2C family protein
