## Supplementary Data Files for "Gene expression divergence between locally adapted inland annual and coastal perennial ecotypes of *Mimulus guttatus* across developmental stages": voom_4leaf_vs_2leaf_ABA.csv

	logFC	AveExpr	t	P.Value	adj.P.Val	B
Migut.B01813.v2.0	1.22168260649815	4.04758121549243	6.42729390055069	2.1946426793389e-08	1.97093071589661e-06	8.94667281209226
Migut.L00804.v2.0	1.38815621524276	2.50060827686287	5.27702969088354	1.82990131738413e-06	7.64931721861475e-05	4.89389846656142
Migut.E00679.v2.0	2.06800241635076	2.06965322039503	5.18862828848005	2.54563890638763e-06	0.000102414143285884	4.49454458458029
Migut.F00751.v2.0	1.96972751316738	2.70988065585871	5.03634993109171	4.47581963618197e-06	0.000158130480547343	4.06331629276888
Migut.L00317.v2.0	1.12882280495845	4.1670224402041	4.44366762724399	3.78695955084222e-05	0.000875655763251225	2.03314671355765
Migut.H00184.v2.0	-0.532212238301464	5.32691004061065	-4.26298396431386	7.10066104812373e-05	0.00143664537485294	1.03149069991495
Migut.L01185.v2.0	1.15286027678792	2.53581682838531	3.91154250408119	0.000232810265665766	0.00358883598900051	0.413843504913263
Migut.F00236.v2.0	-0.520217920440774	3.50518042788976	-3.71719456900958	0.000439165246053682	0.0058054892925615	-0.400124528244036
Migut.D00850.v2.0	-0.514029747290745	4.47678012603845	-3.3791283308872	0.00127066272491663	0.0127432457714982	-1.64274974919647
Migut.B00355.v2.0	0.458052643326472	6.80275857217643	2.79749458470702	0.0068774522462321	0.0428237847222598	-3.27663409535609
Migut.E00364.v2.0	-0.417419542018983	4.92877089509137	-2.66341001994481	0.00987495073955123	0.0547646670496228	-3.54452131142035
Migut.O00270.v2.0	0.625335071778791	3.72790151837486	2.65793949950406	0.0100194469573605	0.0552797073509543	-3.29839995972777
Migut.E01520.v2.0	-0.572085699859462	4.39639768191047	-2.59082867347449	0.0119559428272445	0.0623432753657115	-3.57475510848445
Migut.F01042.v2.0	-0.476487810912901	2.93230106465908	-2.57407816411622	0.0124895762567489	0.0641531001822676	-3.34091328646927
Migut.I00684.v2.0	0.521490197332846	3.1864008241204	2.51669930961488	0.0144852867407227	0.0710944541085786	-3.44941049375776
Migut.C00702.v2.0	0.268524838523869	4.11054153795883	2.40032147640191	0.0194403040826479	0.08800293750584	-3.96997374702406
Migut.J00396.v2.0	-0.386588093091767	4.73774103580762	-2.385813593393	0.0201541975153887	0.0901936581686422	-3.93877027837048
Migut.F02117.v2.0	-0.431857696955816	4.4076179184283	-2.37443177208735	0.020730577960489	0.0918426623838343	-4.18501432816928
Migut.B00418.v2.0	0.667125317373447	2.90828512665065	2.24056379183883	0.0286986932149284	0.114447293507191	-4.15068640920869
Migut.B00626.v2.0	-0.303705113393835	5.04279498446784	-2.17284768560653	0.0336771975410221	0.127111331282816	-4.67920405215745
Migut.C00572.v2.0	0.623611392690868	3.19000098338308	2.13428528451941	0.0368381362603039	0.135149152997307	-4.46910905311303
Migut.G00044.v2.0	0.247918595776295	4.19850257908204	2.07758505547391	0.0419551295849218	0.147144218650066	-4.6117863341614
Migut.D00359.v2.0	-0.440395682874155	2.46294209754678	-2.03650072965433	0.0460379572196512	0.156648341358481	-4.33603532317879
Migut.G00272.v2.0	0.42549887174866	3.04274441293258	2.02199128260833	0.0475596298888582	0.159838403869316	-4.49314274471739
Migut.J01594.v2.0	0.466763687618123	2.28601669472671	1.99694935834104	0.050287877625891	0.165251949138905	-4.23124988931471
Migut.C00806.v2.0	0.379620627996071	3.74016054781357	1.91486880414985	0.0601914026778741	0.185573493970323	-4.7640525599111
Migut.I00002.v2.0	0.630347985650125	3.59374155694927	1.85971781956284	0.067738782318738	0.201091986980036	-4.97854388171658
Migut.G00287.v2.0	0.408785879849389	2.70028879012727	1.75928395877736	0.0835329080908589	0.230572690982502	-4.80431508817323
Migut.N02705.v2.0	-0.674145370914799	2.08376020670378	-1.73411334547501	0.0879384581747102	0.238477174711079	-4.67451965070554
Migut.J00865.v2.0	0.24554509882793	5.28400080413486	1.73389903363464	0.0879767776641142	0.238488168468251	-5.38798010093376
Migut.H01054.v2.0	-0.178840530097095	5.89189046696908	-1.71033876213334	0.09227429763693	0.246206291567197	-5.52943933659799
Migut.N02712.v2.0	0.379353928246727	2.59913054887454	1.64267878519477	0.10558387675927	0.26932885550468	-4.95838932561742
Migut.B01853.v2.0	0.298950308858845	3.35371471272342	1.53636722555978	0.129608280740617	0.308006889002031	-5.49323664177703
Migut.B01002.v2.0	-0.178459364692043	5.34431150614433	-1.51965152226757	0.133754006068556	0.3146684919942	-5.77718486892697
Migut.H00431.v2.0	-0.20918416733833	8.00453370297985	-1.50520958687305	0.137419836176408	0.320577194499012	-5.85437237600339
Migut.B01006.v2.0	0.181682228044213	4.71476165074759	1.4894902294807	0.141499665500934	0.326491517938463	-5.78285589578082
Migut.C00591.v2.0	-0.190947190022096	4.11188665874541	-1.4601185929575	0.149377763014545	0.338103814823165	-5.675988614522
Migut.A00361.v2.0	0.289606825458615	4.95617709912056	1.44128821529641	0.154606245984872	0.345915830760039	-5.91763883959577
Migut.K00034.v2.0	-0.180133874026748	3.95795447869381	-1.40644189636676	0.164656090936477	0.359531417386002	-5.7443907986723
Migut.K00199.v2.0	0.314325118870625	2.60429567586394	1.35979848312163	0.17888789455366	0.37951507024466	-5.31003800278173
Migut.H00217.v2.0	-0.242165446077076	5.14835984685124	-1.31445834606802	0.193602418296485	0.397719253643311	-5.87320567686226
Migut.N02972.v2.0	0.243305296741076	3.8786831360745	1.24702823918847	0.217143734463295	0.426806097674253	-5.96704782292706
Migut.N01580.v2.0	0.134659356193297	4.12969271324991	1.18642004031866	0.240046912396587	0.454840672086925	-5.9754607442331
Migut.N01071.v2.0	0.267424595306657	2.46158983104895	1.01885588601741	0.312286693919345	0.534523912498898	-5.68779631329986
Migut.N02398.v2.0	0.181864005700157	1.74877451552865	0.740585543821846	0.461779868620498	0.673862645056854	-5.82676980763354
Migut.F01869.v2.0	-0.110691882975753	6.0081473377712	-0.691717993461604	0.491733241799184	0.696188641766136	-6.74286617225126
Migut.F02009.v2.0	0.229216987258925	4.69313583860593	0.64654695473179	0.520345285903651	0.716552860287025	-6.37426397505055
Migut.N00503.v2.0	0.264434999228817	1.87072425032461	0.646015192259646	0.520687276178245	0.716768877017521	-5.68748280500126
Migut.B00064.v2.0	0.0775576313076445	6.12640071277693	0.638259790939056	0.525688427774292	0.720786330716745	-6.75926866594904
Migut.B00606.v2.0	0.071050376808515	4.39584550472093	0.503505518888284	0.616418457711136	0.784471103614831	-6.67270877618471
Migut.D01598.v2.0	0.102242189637694	2.53801793071867	0.449289666631198	0.654811570597201	0.810351154064831	-6.1277585072744
Migut.N00019.v2.0	-0.0887010231993778	2.84097375878723	-0.44843666809551	0.655423525489808	0.810808477714536	-6.39708704529179
Migut.A00664.v2.0	-0.0467473458532689	4.88020568386463	-0.332348613184242	0.740762956969797	0.864399393161168	-6.77152024160685
Migut.K01272.v2.0	0.0878725100983376	2.23476787413138	0.320911298708584	0.749372117072663	0.869384292242156	-6.13988665658324
Migut.E01454.v2.0	-0.0440760554490902	4.55854728150565	-0.280621647010045	0.779948128371741	0.887419958577172	-6.78679499522437
Migut.L00048.v2.0	0.0681076841390989	1.65093420368098	0.272390813902707	0.786239474560807	0.89058942842269	-6.02365279920987
Migut.F00667.v2.0	0.104804460087718	2.05694745064726	0.263946655952767	0.792708771713852	0.89485898161194	-6.03819601643786
Migut.J01618.v2.0	0.0343073613573743	3.46804430411086	0.246651076133398	0.806004653507827	0.90220804705606	-6.56625544257534
Migut.D01935.v2.0	-0.0846401948039114	1.53325052514996	-0.201521333097574	0.840960009448676	0.918923253907337	-6.08025841802532
Migut.M00161.v2.0	-0.0295648245717655	5.08721166934425	-0.139878862671641	0.889215541887847	0.944063308838821	-6.90939930468252
Migut.B01292.v2.0	-0.0178527825602851	2.55841572566086	-0.0611469692036732	0.951441634739878	0.976740780098789	-6.2365643291413
Migut.D00036.v2.0	0.0129974471716754	2.04594840891087	0.053436612670184	0.957558277082441	0.979440900653066	-6.24360414065196
Migut.L01521.v2.0	-0.00680078466854491	2.66582722337133	-0.0236458828646067	0.981212088275605	0.991612622970555	-6.28951971212604
Migut.C00368.v2.0	0.0030679946943959	4.83421311276597	0.0109767690651535	0.991277725065123	0.995759251871432	-6.83873642144477
