## Supplementary Data Files for "Gene expression divergence between locally adapted inland annual and coastal perennial ecotypes of *Mimulus guttatus* across developmental stages": voom_bud_vs_2leaf_ABA.csv

	logFC	AveExpr	t	P.Value	adj.P.Val	B
Migut.L00317.v2.0	6.22420014486333	4.1670224402041	26.7265422840694	2.00071587766968e-35	2.88602618090875e-33	70.1939671298424
Migut.J00396.v2.0	3.06296006630163	4.73774103580762	22.0104537128814	9.4569709911232e-31	4.96758627156358e-29	59.8063295194423
Migut.H00184.v2.0	-2.7286662965312	5.32691004061065	-19.0464932015406	2.15603648416324e-27	6.72915422859918e-26	52.0713611371505
Migut.F02009.v2.0	4.60758192676406	4.69313583860593	14.7268101751833	8.97041750952058e-22	1.37823633258859e-20	39.171960957568
Migut.D00850.v2.0	-2.87136197399604	4.47678012603845	-14.0805391524572	7.53699803975871e-21	1.05020032746187e-19	37.0843983983952
Migut.E00679.v2.0	5.03487340041114	2.06965322039503	13.8399683522658	1.68727019711074e-20	2.24110697936846e-19	36.2680289843103
Migut.B00626.v2.0	-2.09738899932081	5.04279498446784	-13.6635511743881	3.06112812335896e-20	3.92365593712309e-19	35.527575052283
Migut.N00503.v2.0	3.55625847068802	1.87072425032461	11.01808433415	3.72611010033806e-16	2.84673175613094e-15	26.4836124628421
Migut.J01594.v2.0	2.18368925759569	2.28601669472671	10.9687233157682	4.47760126700457e-16	3.38924467845044e-15	26.2781279875349
Migut.F00751.v2.0	3.7874448763085	2.70988065585871	10.1968036543432	8.2095031638834e-15	5.30038423196925e-14	23.3648060645548
Migut.B00064.v2.0	1.17004887083292	6.12640071277693	9.71399780341107	5.22726960591781e-14	3.0534449397556e-13	21.0414138540673
Migut.L00804.v2.0	2.3230333989904	2.50060827686287	9.46345320903099	1.37798501994765e-13	7.63596794493284e-13	20.5947767651389
Migut.H00431.v2.0	-1.28153751227249	8.00453370297985	-9.27675038986894	2.84758276574313e-13	1.52690108240155e-12	19.3346775590559
Migut.N02705.v2.0	2.59519450329186	2.08376020670378	9.10671883211107	5.52862056412258e-13	2.86623457179092e-12	19.1405493367493
Migut.B01813.v2.0	-2.03203899184505	4.04758121549243	-7.88346772013128	6.8857049277451e-11	2.78630850564569e-10	14.2046583994732
Migut.E00364.v2.0	-1.18190581390668	4.92877089509137	-7.24704215213782	8.6161805834056e-10	3.02718913985376e-09	11.4165982982869
Migut.G00287.v2.0	1.43520129245984	2.70028879012727	6.93214773059328	3.00093476255143e-09	9.89096417263686e-09	10.6002389883535
Migut.B00355.v2.0	1.03643506107648	6.80275857217643	6.31422724178909	3.41721250333334e-08	9.98270683030431e-08	7.66474152868148
Migut.B01006.v2.0	-0.81339277895297	4.71476165074759	-6.29485190427572	3.68612836077074e-08	1.07322540853229e-07	7.74225981052439
Migut.C00591.v2.0	0.719403773812344	4.11188665874541	5.94862861616177	1.41657988925712e-07	3.85207893308442e-07	6.42858840576046
Migut.G00044.v2.0	0.614497765312129	4.19850257908204	5.3711309532899	1.28524071403696e-06	3.11627778076894e-06	4.31577362008107
Migut.L01185.v2.0	1.41511297105994	2.53581682838531	4.99786789060105	5.15711726778567e-06	1.16829997033191e-05	3.38810626374395
Migut.F02117.v2.0	-0.926609073280883	4.4076179184283	-4.97657467373964	5.57678673792867e-06	1.2589826693475e-05	2.74930100673894
Migut.N02972.v2.0	0.918838667341185	3.8786831360745	4.96440157486574	5.83156444064718e-06	1.31224340468491e-05	2.78766298098402
Migut.F01869.v2.0	-0.799986960045913	6.0081473377712	-4.94796940980171	6.19365484759119e-06	1.38806718420447e-05	2.55048995714003
Migut.K00199.v2.0	0.976081257122254	2.60429567586394	4.66229911428268	1.74389800795482e-05	3.71178291601394e-05	2.18571123617047
Migut.K01272.v2.0	1.0861423840064	2.23476787413138	4.59148085930974	2.24563407088972e-05	4.71126243659154e-05	1.90613813248049
Migut.H01054.v2.0	-0.470668658640867	5.89189046696908	-4.47866873368347	3.34837733146627e-05	6.86947862255128e-05	0.914292607883008
Migut.C00702.v2.0	0.479019094428171	4.11054153795883	4.41246394914685	4.2246865304089e-05	8.58910726427713e-05	0.890677269600092
Migut.K00034.v2.0	-0.503238569390483	3.95795447869381	-3.89925370663003	0.000242460570711147	0.000449886849413378	-0.750338615677024
Migut.J00865.v2.0	0.439499730107587	5.28400080413486	3.14862041661055	0.00253715064850629	0.00410092162415322	-3.13934567114318
Migut.D01598.v2.0	0.634086101769917	2.53801793071867	3.07823670977242	0.00311589546344581	0.00496602528637116	-2.78373791088578
Migut.B01853.v2.0	-0.657224443416035	3.35371471272342	-3.033907437462	0.00354140236457125	0.00559359138940563	-3.12146726683204
Migut.F00667.v2.0	1.03064662627613	2.05694745064726	2.93593837486183	0.00468089446104521	0.00727276734837298	-3.03002682239634
Migut.C00806.v2.0	0.534240464531999	3.74016054781357	2.80447196395628	0.00674719734780308	0.0102601034609372	-3.74552353275456
Migut.D00359.v2.0	0.512086585918626	2.46294209754678	2.78768511971638	0.00706449381782991	0.010711006855919	-3.67948201036873
Migut.L00048.v2.0	-0.750207040386127	1.65093420368098	-2.78573587465602	0.00710221383168225	0.0107646795009818	-3.21713332132053
Migut.N01071.v2.0	0.656086437882685	2.46158983104895	2.75135378023735	0.00779873137868711	0.0117373057402232	-3.58841840210239
Migut.N02398.v2.0	0.607618881405429	1.74877451552865	2.68717019017269	0.00926917597356789	0.0138041007330764	-3.63465178406771
Migut.F01042.v2.0	-0.440775438759943	2.93230106465908	-2.48056877468029	0.0158854822047384	0.0228530293809382	-4.44575667277441
Migut.H00217.v2.0	0.417726763137457	5.14835984685124	2.43396605538299	0.0178711494012457	0.0255223555622592	-4.85089394505882
Migut.N01580.v2.0	0.266394474633731	4.12969271324991	2.42061596089948	0.0184796521603392	0.0263319437068197	-4.7861332447458
Migut.E01454.v2.0	-0.335507488780183	4.55854728150565	-2.11551865122092	0.0384679985078342	0.0520889629600245	-5.54814634424465
Migut.F00236.v2.0	-0.277403954733489	3.50518042788976	-2.10889745153504	0.0390578486526311	0.0528414086154752	-5.41014128609005
Migut.I00684.v2.0	0.42270118816512	3.1864008241204	2.06142531822535	0.0435219932592182	0.0584154031596102	-5.27767423377863
Migut.N00019.v2.0	-0.367472504049748	2.84097375878723	-1.82814594769835	0.0724078951244995	0.0939234263429548	-5.75101690059633
Migut.D00036.v2.0	0.392865638512241	2.04594840891087	1.74769623358648	0.085537798592572	0.109579068324002	-5.7279024823923
Migut.B01292.v2.0	0.45418350583934	2.55841572566086	1.71393243090015	0.0916078354759098	0.116774823244017	-5.79521261730303
Migut.A00361.v2.0	-0.321032870643369	4.95617709912056	-1.57122896072605	0.121291321118133	0.151017458851916	-6.6246629054963
Migut.E01520.v2.0	0.316644828343449	4.39639768191047	1.55614759793973	0.12483526299141	0.155055488608943	-6.56541313432291
Migut.C00572.v2.0	-0.491820003383608	3.19000098338308	-1.51322962723297	0.135374407452773	0.167284557375098	-6.34028113213556
Migut.I00002.v2.0	-0.516470772818411	3.59374155694927	-1.39684708681102	0.167509972417707	0.203876787274152	-6.52039644297471
Migut.O00270.v2.0	0.325282800649014	3.72790151837486	1.38021323837643	0.172547551888607	0.209604845299713	-6.602608798422
Migut.C00368.v2.0	0.343609689888666	4.83421311276597	1.26763802746926	0.209734442077625	0.250601153109059	-6.98700046805519
Migut.B00418.v2.0	0.376173242133266	2.90828512665065	1.26358013011423	0.211178247006295	0.25214694665166	-6.67185194192354
Migut.J01618.v2.0	0.160970925268309	3.46804430411086	1.20631288246447	0.232344617723063	0.275183959729859	-6.82840207464478
Migut.B01002.v2.0	0.138365275060267	5.34431150614433	1.19645939862855	0.236137027951319	0.279271659225349	-7.13815796021897
Migut.D01935.v2.0	-0.452780806271264	1.53325052514996	-1.03102456258551	0.306591192082498	0.353232030606553	-6.43067495231957
Migut.G00272.v2.0	0.204502972093293	3.04274441293258	0.96965080167346	0.33604142500852	0.384110415184644	-6.89603516643604
Migut.B00606.v2.0	-0.136165653386118	4.39584550472093	-0.966665750714033	0.337519912223745	0.385673713524424	-7.25301987451692
Migut.L01521.v2.0	-0.184530169725691	2.66582722337133	-0.635142209779696	0.527705903090136	0.575183319318354	-6.98917039308702
Migut.M00161.v2.0	-0.0569145784091689	5.08721166934425	-0.270061803730038	0.788022303613749	0.816712863249452	-7.80816589362439
Migut.A00664.v2.0	0.0267461210530786	4.88020568386463	0.193694252701169	0.847057449269448	0.868329014937088	-7.74853547778454
Migut.N02712.v2.0	0.0356253962635311	2.59913054887454	0.15386571493983	0.878222430906958	0.895856385623981	-7.14711840449137
