## Supplementary Data Files for "Gene expression divergence between locally adapted inland annual and coastal perennial ecotypes of *Mimulus guttatus* across developmental stages": voom_genotype_ABA.csv

	logFC	AveExpr	t	P.Value	adj.P.Val	B
Migut.H00217.v2.0	2.56031802778827	5.14835984685124	15.6488566826066	4.71313998691097e-23	6.13148678671035e-21	42.0040347908593
Migut.B00626.v2.0	-1.22575847303367	5.04279498446784	-8.45710021496772	7.10224002159592e-12	1.18399019282174e-10	16.086426612036
Migut.A00664.v2.0	1.11612514223465	4.88020568386463	8.37238268255228	9.92558264225666e-12	1.61406671004921e-10	15.8005584227369
Migut.H00184.v2.0	-0.881831485052767	5.32691004061065	-6.99093630860884	2.37794680666995e-09	2.37965632989545e-08	10.2551660998132
Migut.J00865.v2.0	0.885124657529204	5.28400080413486	6.40356389158431	2.40862533328217e-08	1.9768906037316e-07	8.02873252321183
Migut.A00361.v2.0	-1.26639324516685	4.95617709912056	-5.74762260276105	3.07197973642739e-07	1.9907801643887e-06	5.54102414555042
Migut.F02117.v2.0	-0.980438585992929	4.4076179184283	-5.12589835272021	3.2140428824168e-06	1.69789286236212e-05	3.23933472441674
Migut.D00359.v2.0	-1.25333228393516	2.46294209754678	-5.06808924808299	3.98103934546204e-06	2.04638359264518e-05	3.65617564967073
Migut.C00591.v2.0	-0.669986539766647	4.11188665874541	-4.81681337896206	9.99117826418994e-06	4.68904927301159e-05	2.3061811895459
Migut.L00317.v2.0	-1.54311787298996	4.1670224402041	-4.21248169626863	8.44674894764533e-05	0.000319855128811814	0.83350029180675
Migut.C00806.v2.0	0.795376546822191	3.74016054781357	4.16768650865003	9.84492521329627e-05	0.000367304634063479	0.176193558274542
Migut.N00019.v2.0	-0.893720968329516	2.84097375878723	-3.897188277087	0.000244119824548683	0.0008284124714085	-0.48341958356261
Migut.N01580.v2.0	0.410176060861824	4.12969271324991	3.69876358292504	0.000466002423738776	0.0014705857489104	-1.43372323320727
Migut.N02972.v2.0	-0.783746697488306	3.8786831360745	-3.56941036458902	0.000703490330220575	0.00212190366125036	-1.75265274185277
Migut.N02712.v2.0	0.773471659183106	2.59913054887454	3.51711105859197	0.000829088489517085	0.00244718231002498	-1.59254504233737
Migut.M00161.v2.0	-0.771011423862478	5.08721166934425	-3.48024508733633	0.000930131578540257	0.00270244866902116	-2.26703422603325
Migut.B00418.v2.0	-1.29257521059651	2.90828512665065	-3.26125149775066	0.00181602505959665	0.00488390046939439	-2.306573416016
Migut.B01853.v2.0	-0.71938053453216	3.35371471272342	-3.23373943355074	0.00197181738614101	0.00526221204276895	-2.6254695097117
Migut.F00236.v2.0	-0.426432227697335	3.50518042788976	-3.09063339948896	0.00300574080048347	0.0076475803221952	-3.11819103843651
Migut.N01071.v2.0	0.694644130814128	2.46158983104895	2.79594660821153	0.00690666209716479	0.0158445064171119	-3.51334194447326
Migut.B01006.v2.0	-0.346119116722734	4.71476165074759	-2.7350173911523	0.00815118533435068	0.0183332525212735	-4.26265793939768
Migut.D00036.v2.0	-0.743992540297303	2.04594840891087	-2.7055078482208	0.00882509266685502	0.0196301198342317	-3.62331884740373
Migut.E00364.v2.0	-0.422504764867184	4.92877089509137	-2.69027809129344	0.00919250213640429	0.0203368769451284	-4.44897983445423
Migut.G00044.v2.0	0.304855408986477	4.19850257908204	2.56103295751009	0.0129200356016337	0.0274407835786911	-4.54094517873028
Migut.N02705.v2.0	-1.00373553773333	2.08376020670378	-2.45111267262758	0.0171160112551885	0.035073587026678	-4.13287583762466
Migut.K00199.v2.0	0.542070769425185	2.60429567586394	2.41371563526543	0.0188013996451952	0.0379187892003937	-4.40201822277074
Migut.F00751.v2.0	-1.30917504628128	2.70988065585871	-2.32419398519407	0.0234543161331546	0.0458545056985271	-4.29285079306269
Migut.C00572.v2.0	-0.779826805203855	3.19000098338308	-2.23529564036268	0.0290613005961916	0.055143580193428	-5.0539947982439
Migut.H01054.v2.0	-0.231944256340455	5.89189046696908	-2.21356252365847	0.0306002484197382	0.0577253635997773	-5.57620057331461
Migut.F01042.v2.0	-0.401121840548381	2.93230106465908	-2.19259735591622	0.032152315620047	0.0603292079881424	-5.11953948819703
Migut.D01935.v2.0	-1.01546002374962	1.53325052514996	-2.11863355746077	0.0381932003009506	0.0702682194276013	-4.77204798356261
Migut.I00684.v2.0	0.437786572429389	3.1864008241204	2.08387550215238	0.0413585599347761	0.075148303653842	-5.28702988076697
Migut.H00431.v2.0	-0.287124905172442	8.00453370297985	-2.06831827274364	0.0428475551382322	0.0776207662056472	-5.87941858845756
Migut.O00270.v2.0	0.46899410440033	3.72790151837486	1.97002629756344	0.0533699279483225	0.0934477228981948	-5.71420404170062
Migut.I00002.v2.0	-0.799393322716994	3.59374155694927	-1.96202334165465	0.0543166919175111	0.0949263467032963	-5.58415483456402
Migut.B00064.v2.0	-0.213966719260165	6.12640071277693	-1.74706494766681	0.0856481578739956	0.139343426555168	-6.44615182461847
Migut.K01272.v2.0	-0.472554135582873	2.23476787413138	-1.5955549672885	0.115745392734885	0.179298449462453	-5.84078079057167
Migut.C00702.v2.0	-0.187158522964259	4.11054153795883	-1.59178721577596	0.116590765724245	0.180327050986832	-6.41784388119584
Migut.C00368.v2.0	0.426961537401113	4.83421311276597	1.56690652758883	0.1222987004755	0.187488756676098	-6.64355563142722
Migut.L01185.v2.0	-0.561724227291815	2.53581682838531	-1.55437694179494	0.125256719292775	0.191160347829781	-5.82475175915429
Migut.G00272.v2.0	0.319385859095603	3.04274441293258	1.49474328513167	0.140125796843979	0.210370048756275	-6.3224916672729
Migut.B00355.v2.0	-0.228697242657367	6.80275857217643	-1.387851915884	0.170219933393862	0.247437497164009	-7.01870022555205
Migut.D01598.v2.0	0.301126873314798	2.53801793071867	1.35114993953538	0.181626876517444	0.261614022309043	-6.32644309953906
Migut.E01520.v2.0	-0.281970490459257	4.39639768191047	-1.31272700933402	0.194181845462028	0.276533508798264	-6.93250077418418
Migut.L00048.v2.0	0.316160709709115	1.65093420368098	1.2927550767425	0.200960413184018	0.28425657468972	-6.23155156708843
Migut.E00679.v2.0	-0.643262737322099	2.06965322039503	-1.26527362507478	0.210574806455702	0.295543588008003	-5.90253342142191
Migut.B01813.v2.0	-0.199126579167475	4.04758121549243	-0.972143755661862	0.334809949758237	0.434307566921504	-7.32156653867797
Migut.L01521.v2.0	0.248462203062099	2.66582722337133	0.879777403007658	0.382425286606172	0.483151206167899	-6.90976758452767
Migut.J00396.v2.0	0.131762445281756	4.73774103580762	0.856833884891149	0.394883119170554	0.495964361531545	-7.33861083275974
Migut.L00804.v2.0	-0.259704531830353	2.50060827686287	-0.821310547501057	0.414660919228788	0.515456331100619	-6.65784295495387
Migut.J01594.v2.0	0.194291260360729	2.28601669472671	0.80119328437138	0.426122860739157	0.526837850143125	-6.71835940350073
Migut.D00850.v2.0	-0.106512420006132	4.47678012603845	-0.714174466889274	0.477837405835349	0.576486105843998	-7.66910991924174
Migut.F01869.v2.0	-0.103176419891576	6.0081473377712	-0.644419285122775	0.521714357515895	0.617323927003192	-7.77451403520501
Migut.B01292.v2.0	0.173080857974248	2.55841572566086	0.606454398815803	0.546458614825869	0.638682109015625	-7.06490937714565
Migut.B01002.v2.0	-0.0646442467371285	5.34431150614433	-0.552423677294597	0.582672341693888	0.671494732160233	-7.76847029938908
Migut.B00606.v2.0	0.0591454363734669	4.39584550472093	0.418177529527985	0.677282675613991	0.753799859642341	-7.709281162295
Migut.K00034.v2.0	0.046048269518986	3.95795447869381	0.367333537740847	0.714638856345243	0.78463813573126	-7.67191582065753
Migut.F00667.v2.0	0.116606564562504	2.05694745064726	0.29361030018049	0.770050202940464	0.829459012994758	-7.01070993416693
Migut.G00287.v2.0	0.0675817427598679	2.70028879012727	0.279495512616974	0.780808043002239	0.838291779738292	-7.19683812425909
Migut.N00503.v2.0	0.108373012102899	1.87072425032461	0.262236081106812	0.79402108831501	0.848190741258916	-6.81034776296367
Migut.J01618.v2.0	0.0303675023507768	3.46804430411086	0.218594106848534	0.827694363356573	0.87449757403594	-7.57139009921839
Migut.N02398.v2.0	0.0282682146703433	1.74877451552865	0.111813640110123	0.911337498361364	0.936153640114396	-7.038550528409
Migut.F02009.v2.0	-0.032887708294345	4.69313583860593	-0.0900540476323691	0.928538670201904	0.948712440488147	-7.54582732638996
Migut.E01454.v2.0	-0.0119607704725217	4.55854728150565	-0.076375391752551	0.939369854084945	0.956753914595527	-7.82703708509875
