## Supplementary Data Files for "Gene expression divergence between locally adapted inland annual and coastal perennial ecotypes of *Mimulus guttatus* across developmental stages": voom_interaction_4leaf_ABA.csv

	logFC	AveExpr	t	P.Value	adj.P.Val	B
Migut.B01813.v2.0	-1.55798194007893	4.04758121549243	-5.53918216528055	6.80724938922719e-07	0.000114164953612099	5.74339408524996
Migut.O00270.v2.0	-1.12952392132849	3.72790151837486	-3.47801811068228	0.000936595535392594	0.0230342930259097	-0.996628556148818
Migut.H00184.v2.0	0.58968061696281	5.32691004061065	3.30952410563355	0.0015703150534646	0.0319849027130304	-1.71565647075979
Migut.D01935.v2.0	1.7429625812836	1.53325052514996	2.88804905541111	0.00535403649854955	0.068009113436989	-2.23392763967963
Migut.F00236.v2.0	0.540305099201348	3.50518042788976	2.746305691783	0.00790612029398309	0.0861136107138064	-2.89732769924683
Migut.B00064.v2.0	-0.435281262299941	6.12640071277693	-2.51574485541373	0.0145207935040156	0.123929764301592	-3.73645175851059
Migut.G00272.v2.0	-0.684427669747141	3.04274441293258	-2.37651318609213	0.0206240866765457	0.152096561836147	-3.63854951561044
Migut.N01071.v2.0	-0.700554197265108	2.46158983104895	-2.04902470690168	0.0447584756770807	0.234075015216605	-4.11941896164717
Migut.F00751.v2.0	-1.39769185987976	2.70988065585871	-2.00484525037104	0.0494134821752643	0.246437582335021	-4.04078267689587
Migut.J01594.v2.0	-0.649058107489694	2.28601669472671	-1.98846420477877	0.0512423071055536	0.251316352758598	-4.10914446137529
Migut.H00217.v2.0	0.45590543718364	5.14835984685124	1.96409926490682	0.0540697374524725	0.258376500287819	-4.77025359736073
Migut.I00684.v2.0	-0.53654581535604	3.1864008241204	-1.93725290547665	0.0573385681298201	0.266584124371108	-4.4996271413848
Migut.B01006.v2.0	0.324387051427021	4.71476165074759	1.87546969230411	0.0655057909062956	0.285039265212765	-4.96341558915102
Migut.M00161.v2.0	0.552870615317486	5.08721166934425	1.81187458939761	0.074917839751122	0.306948503751241	-5.09602873055749
Migut.C00806.v2.0	-0.455823162966729	3.74016054781357	-1.7804405956096	0.0799730314648442	0.316855680685407	-4.89450307640349
Migut.F01042.v2.0	0.462561913169493	2.93230106465908	1.77751125557433	0.0804582678542706	0.317556545450014	-4.75468413779276
Migut.F01869.v2.0	-0.399345997175858	6.0081473377712	-1.76113586969851	0.0832161357532406	0.322845208942338	-5.26051030970949
Migut.E00679.v2.0	-1.08091839587605	2.06965322039503	-1.75077825690807	0.0850006994562678	0.326845152323951	-4.34196658173426
Migut.E01520.v2.0	0.509613137111012	4.39639768191047	1.65760536622849	0.102520691848776	0.360375765286608	-5.24083749796026
Migut.A00664.v2.0	-0.296806052387874	4.88020568386463	-1.58308096015107	0.118563206581249	0.387122189997426	-5.4542740458489
Migut.D00036.v2.0	-0.601219400670873	2.04594840891087	-1.5318680939884	0.130713943648049	0.406450355894207	-4.83841055522
Migut.J00865.v2.0	-0.280746586101037	5.28400080413486	-1.46463225188706	0.148145264922586	0.432965965196631	-5.64829601477652
Migut.L00317.v2.0	-0.662817612731584	4.1670224402041	-1.41599363001099	0.161852433026043	0.452406800747494	-5.00152675435157
Migut.E00364.v2.0	0.303991777415359	4.92877089509137	1.36574839219987	0.177021921188993	0.473137834408176	-5.79372681264919
Migut.D00850.v2.0	0.290459833386256	4.47678012603845	1.36510071154209	0.177224319259725	0.473326559631194	-5.79460180924348
Migut.B01292.v2.0	0.494821262677447	2.55841572566086	1.29273124936124	0.200968604664325	0.502138005522059	-5.31723023781705
Migut.N00019.v2.0	0.39418229481073	2.84097375878723	1.28468445028986	0.203749265806843	0.505273818832035	-5.41382962233767
Migut.D00359.v2.0	0.401842959684144	2.46294209754678	1.14706152432506	0.255825771187075	0.560648692648492	-5.36140289212342
Migut.L00804.v2.0	-0.424449233569338	2.50060827686287	-1.10857176368887	0.271957284453671	0.578351117185895	-5.39082383694512
Migut.H00431.v2.0	-0.206272781225058	8.00453370297985	-1.05175985443252	0.297049497197415	0.604168468876099	-6.22415211602595
Migut.B01853.v2.0	0.301130858417831	3.35371471272342	1.03626937874394	0.304158257638397	0.608827738510182	-5.87024528761856
Migut.F00667.v2.0	0.51065899196897	2.05694745064726	0.975933310947294	0.332943691080434	0.634699559002963	-5.4973395987365
Migut.B00606.v2.0	-0.186876530931913	4.39584550472093	-0.949471955403463	0.346119197986374	0.647490825960264	-6.16447671704345
Migut.I00002.v2.0	0.461998492376029	3.59374155694927	0.902737753960338	0.370208420197998	0.666276572868021	-5.99489164158625
Migut.F02117.v2.0	-0.248161267379219	4.4076179184283	-0.886570453969126	0.378784685027945	0.673309004672328	-6.22121120510464
Migut.G00044.v2.0	-0.13958259700666	4.19850257908204	-0.863366693716081	0.391310583637959	0.68413003318769	-6.1704114154768
Migut.N01580.v2.0	-0.129478061731496	4.12969271324991	-0.851732089306914	0.397687097408421	0.689218674791486	-6.16463378233633
Migut.B01002.v2.0	0.130916482315854	5.34431150614433	0.794249002957236	0.430122981190323	0.712351207396703	-6.40809327291698
Migut.A00361.v2.0	-0.236892915986678	4.95617709912056	-0.774212465492247	0.441789152574373	0.720717301545527	-6.37203497094823
Migut.L01521.v2.0	0.280765541423011	2.66582722337133	0.740627825095045	0.461754412113411	0.736824875115154	-5.89482919054508
Migut.B00355.v2.0	-0.155952313349963	6.80275857217643	-0.672784722508364	0.50361955791677	0.763886279846301	-6.55514336880747
Migut.N02972.v2.0	-0.197701412920256	3.8786831360745	-0.659220077396992	0.512230109295119	0.768925172154433	-6.23862599471991
Migut.H01054.v2.0	0.0961252781684082	5.89189046696908	0.649814034542018	0.518246748270456	0.772955612978115	-6.55420012188732
Migut.J01618.v2.0	-0.124767734792689	3.46804430411086	-0.64905379471777	0.518734671207676	0.773111666382085	-6.21061286677275
Migut.F02009.v2.0	-0.322090483564635	4.69313583860593	-0.644088590264527	0.521927316996383	0.774392220267936	-6.17980282119372
Migut.B00418.v2.0	-0.257525127956311	2.90828512665065	-0.500336435041328	0.618634675066198	0.835976572849381	-6.03651207947032
Migut.L01185.v2.0	0.205471360647496	2.53581682838531	0.474813031518228	0.636612155492141	0.847564614675673	-5.89419454941122
Migut.C00368.v2.0	-0.176329137235756	4.83421311276597	-0.461556895567515	0.646037309108593	0.85191733069265	-6.56355901310719
Migut.C00591.v2.0	0.0896064775802449	4.11188665874541	0.459597781163322	0.647435246177309	0.852958306860908	-6.36773902189031
Migut.L00048.v2.0	-0.149573096547272	1.65093420368098	-0.447391226814588	0.656173865348702	0.857324967679175	-5.82501412009511
Migut.K01272.v2.0	-0.165829107390936	2.23476787413138	-0.407753277990613	0.684879316592097	0.8708001540886	-5.87050539610416
Migut.D01598.v2.0	0.120938223068944	2.53801793071867	0.404433131785654	0.687305782851934	0.871576614493844	-6.02129291192794
Migut.K00199.v2.0	-0.11332011964725	2.60429567586394	-0.380637815284574	0.704791498536071	0.880629410989964	-6.02118506391137
Migut.N02705.v2.0	0.228993287324142	2.08376020670378	0.380126485326488	0.705169044613592	0.880826700746701	-5.7458545773101
Migut.B00626.v2.0	-0.0662617090498209	5.04279498446784	-0.321185942868365	0.749165004881024	0.901718708858093	-6.6726864088878
Migut.C00702.v2.0	0.0289993591160636	4.11054153795883	0.183413096536601	0.855080879216234	0.947236284264808	-6.50902098253872
Migut.G00287.v2.0	-0.0527329707520294	2.70028879012727	-0.166862484899852	0.868028960490804	0.952342777161472	-6.11212783936887
Migut.E01454.v2.0	0.0282392108237576	4.55854728150565	0.12910841801461	0.897695703168687	0.965223934101721	-6.63084390487333
Migut.N02712.v2.0	-0.0314260983889131	2.59913054887454	-0.109139240094631	0.913449513218193	0.970330984737275	-6.16827545955822
Migut.K00034.v2.0	0.0175899408749285	3.95795447869381	0.0996203661700121	0.920971692840979	0.97403894810171	-6.5377313129887
Migut.N00503.v2.0	0.0510059758672408	1.87072425032461	0.0918434995658481	0.927122685188172	0.976255489914493	-5.72964617154125
Migut.J00396.v2.0	0.0141947041550777	4.73774103580762	0.0642119035390833	0.949011009100416	0.985250092980145	-6.48974783322084
Migut.N02398.v2.0	-0.0108087218789269	1.74877451552865	-0.0318604543037133	0.974687129242691	0.993796863496419	-5.91883211123265
Migut.C00572.v2.0	0.0037059450306843	3.19000098338308	0.00829859765894781	0.993405775153702	0.998700719845866	-6.38803212511055
