## Supplementary Data Files for "Gene expression divergence between locally adapted inland annual and coastal perennial ecotypes of *Mimulus guttatus* across developmental stages": voom_interaction_bud_ABA.csv

	logFC	AveExpr	t	P.Value	adj.P.Val	B
Migut.H00217.v2.0	-2.89736353302072	5.14835984685124	-12.8469248895357	5.08108866775327e-19	3.53643771275628e-16	32.9906592621838
Migut.A00664.v2.0	-1.65739362251996	4.88020568386463	-8.84616527843711	1.53442257036969e-12	1.6059520435749e-10	18.2141712527058
Migut.H00184.v2.0	1.30844711964593	5.32691004061065	6.75976031476949	5.93122563457999e-09	1.82660754056092e-07	10.0494380896048
Migut.J00396.v2.0	-1.22536065637671	4.73774103580762	-6.36448569816369	2.80709814506376e-08	6.89150020798722e-07	8.55902326855659
Migut.B00626.v2.0	1.18614483772427	5.04279498446784	5.53539855351419	6.90577676269141e-07	1.08374760469746e-05	5.37197301201206
Migut.G00287.v2.0	-1.46899060935182	2.70028879012727	-5.0481129274887	4.28578276335221e-06	4.99230929421446e-05	3.95308879473817
Migut.D00359.v2.0	1.398368764404	2.46294209754678	4.89005508895702	7.65423247719272e-06	8.13335237271165e-05	3.41628387498421
Migut.F01869.v2.0	-1.08842289672666	6.0081473377712	-4.7413332506114	1.31271771861016e-05	0.000127962399461159	2.43398875246464
Migut.B01006.v2.0	0.838119583597933	4.71476165074759	4.73005279073156	1.36718373063658e-05	0.000132344906331441	2.49659778087411
Migut.J01618.v2.0	-0.807531765123584	3.46804430411086	-4.33845098673013	5.4686803072557e-05	0.000407734493181572	1.32985720694144
Migut.N00019.v2.0	1.08696307467468	2.84097375878723	3.73655505981142	0.000412568898522154	0.00219052534961678	-0.433093894607532
Migut.I00002.v2.0	1.85507481696634	3.59374155694927	3.57863666231107	0.000683302739839724	0.00329225318734462	-1.01150140458851
Migut.F02009.v2.0	-1.51405874242329	4.69313583860593	-3.48457955198299	0.000917671708797034	0.00420197045607063	-1.41224167256763
Migut.B01853.v2.0	1.02594431028951	3.35371471272342	3.42503771063587	0.00110354921104157	0.00487045181284042	-1.44698789049985
Migut.D00850.v2.0	0.885203095592707	4.47678012603845	3.41997503786407	0.00112090138686876	0.00492940330900374	-1.60018193753334
Migut.N02398.v2.0	-1.0806255190666	1.74877451552865	-3.35462058088965	0.00136940325049786	0.00581338616862771	-1.32063798596532
Migut.J00865.v2.0	-0.626821565188774	5.28400080413486	-3.31361867162036	0.00155098397887232	0.00643124724036421	-2.0865643672334
Migut.L00317.v2.0	1.29461769248185	4.1670224402041	3.29887060133114	0.00162168226405999	0.00668457717373856	-1.57844804416816
Migut.J01594.v2.0	-0.875428322794513	2.28601669472671	-3.22846755468975	0.00200307068213439	0.00800078734442202	-1.76164640265378
Migut.G00044.v2.0	-0.499349219273229	4.19850257908204	-3.22817722100378	0.00200480532877959	0.00800312307903983	-2.20035813470893
Migut.N02972.v2.0	-0.884282259212942	3.8786831360745	-3.150574296223	0.00252262220918821	0.00965756357312978	-2.3541236606685
Migut.N00503.v2.0	-1.39446773081865	1.87072425032461	-3.14192553927424	0.00258752841425731	0.00985725110193261	-1.87926873966421
Migut.C00368.v2.0	-1.0815999962394	4.83421311276597	-2.89251993732436	0.00528759387314478	0.0176253129104826	-3.20125431788157
Migut.H00431.v2.0	-0.550039168423083	8.00453370297985	-2.8201275759872	0.00646316161531007	0.0207360388144636	-3.47079051518446
Migut.N02705.v2.0	-1.28763462700987	2.08376020670378	-2.81325970687573	0.00658637903003423	0.0210522149478936	-2.82918369491864
Migut.L00048.v2.0	0.93427061634201	1.65093420368098	2.80420222871091	0.00675219030527419	0.0214884520003239	-2.72946466536303
Migut.N01071.v2.0	-0.812353179853057	2.46158983104895	-2.65662447271585	0.0100544679951023	0.0296082493107306	-3.30564946899723
Migut.B00064.v2.0	-0.437161344939555	6.12640071277693	-2.56745161349481	0.012706582849481	0.0358483245368415	-4.0762223838017
Migut.B00355.v2.0	-0.586683678363827	6.80275857217643	-2.52893324461474	0.0140370669260075	0.0389079991258512	-4.17638246568304
Migut.C00591.v2.0	0.419673214951571	4.11188665874541	2.39158099718402	0.0198676385672374	0.051423861817766	-4.28739126026178
Migut.O00270.v2.0	-0.74340398273465	3.72790151837486	-2.37930975746034	0.0204817753352275	0.0527583850233839	-4.23722458411106
Migut.B01813.v2.0	0.787285785577862	4.04758121549243	2.36334702974547	0.0213060204654174	0.0543784020679521	-4.23597381769178
Migut.N02712.v2.0	-0.64932065696625	2.59913054887454	-2.22966103080969	0.0294535971880188	0.070688633251245	-4.23916712191168
Migut.E00679.v2.0	-1.15648892874631	2.06965322039503	-2.17889801199546	0.0332034497484687	0.0776923887205724	-4.03171762808777
Migut.L01521.v2.0	0.798134156296061	2.66582722337133	2.17399617498134	0.0335868165952725	0.0784049114550048	-4.37849730784973
Migut.F01042.v2.0	0.516055829598223	2.93230106465908	2.11367579138471	0.0386313856905801	0.0874957515152742	-4.62664806809337
Migut.D01598.v2.0	-0.530001387813479	2.53801793071867	-1.9345240788019	0.0576800716482861	0.120403855689676	-4.83112497058215
Migut.K00199.v2.0	-0.495286711660555	2.60429567586394	-1.83663719035956	0.0711263323888307	0.141359015827031	-5.00690806466114
Migut.L00804.v2.0	-0.636683428981928	2.50060827686287	-1.81816061219507	0.073939685674885	0.145516813882992	-4.91133446662718
Migut.L01185.v2.0	0.693748433187531	2.53581682838531	1.70838425442647	0.0926384420083799	0.173207134017011	-5.10248683802416
Migut.C00806.v2.0	-0.384817655752371	3.74016054781357	-1.58342198669826	0.118485444121838	0.21131029949891	-5.70473219532451
Migut.B01002.v2.0	-0.256243252018831	5.34431150614433	-1.58079361609132	0.119085837780677	0.212114505682281	-5.97160472435746
Migut.F00236.v2.0	0.287608145655181	3.50518042788976	1.56361516870755	0.123070263633494	0.217734884313452	-5.73621640683672
Migut.B00418.v2.0	0.70807865372812	2.90828512665065	1.49737991124657	0.139440195944551	0.239528608709049	-5.60014218487193
Migut.D01935.v2.0	0.920237590281647	1.53325052514996	1.4611580326108	0.149093225728048	0.252053494317135	-5.27145039752528
Migut.A00361.v2.0	0.427498034492296	4.95617709912056	1.42358289244554	0.159651246309713	0.265513183826907	-6.15176739158323
Migut.G00272.v2.0	-0.392632702183643	3.04274441293258	-1.41774039703255	0.161343732886823	0.267592608338445	-5.79688233139936
Migut.E00364.v2.0	0.317968280217605	4.92877089509137	1.40149981815893	0.16612134330878	0.273593125752273	-6.18837719316468
Migut.F02117.v2.0	0.356199967121874	4.4076179184283	1.32004188296542	0.191742636719777	0.305909169414246	-6.24922654360698
Migut.C00702.v2.0	-0.199413396331435	4.11054153795883	-1.31177053047325	0.194502509399992	0.309343639245963	-6.1772332148357
Migut.E01454.v2.0	0.274123908676294	4.55854728150565	1.26793333708841	0.209629657102527	0.327686111944657	-6.31905836024101
Migut.D00036.v2.0	0.40970201860142	2.04594840891087	1.23861261742334	0.220224039323283	0.339933314191628	-5.79081099783554
Migut.F00667.v2.0	-0.500941318101829	2.05694745064726	-1.05656101023844	0.294869482818952	0.421986934969423	-5.94544370684107
Migut.N01580.v2.0	0.141888980356571	4.12969271324991	0.976438823154814	0.332695260487808	0.461910834429512	-6.55914126568813
Migut.E01520.v2.0	-0.278313864122887	4.39639768191047	-0.969459499660703	0.336136048076702	0.465666181252756	-6.64635238151201
Migut.M00161.v2.0	0.289961767616406	5.08721166934425	0.959376636900888	0.341148161394528	0.470875796391852	-6.71412161139647
Migut.F00751.v2.0	-0.568923745535834	2.70988065585871	-0.948875944145559	0.346419829561142	0.476357209077457	-6.00796913522284
Migut.H01054.v2.0	0.125387671873039	5.89189046696908	0.848665521386596	0.399378404949546	0.528605382727889	-6.87513189473275
Migut.B01292.v2.0	-0.284733140691152	2.55841572566086	-0.802667763021821	0.425276386331267	0.553521517370876	-6.32862368707633
Migut.B00606.v2.0	-0.124893821780033	4.39584550472093	-0.647012445810611	0.520046013891686	0.642670500121828	-6.88907287032394
Migut.C00572.v2.0	-0.223345586681898	3.19000098338308	-0.458053714509162	0.648537922582421	0.75157093068174	-6.66229898270276
Migut.I00684.v2.0	0.0787455342558672	3.1864008241204	0.299345157183206	0.765692066438741	0.841633222207093	-6.7558148236942
Migut.K00034.v2.0	0.0367341903259583	3.95795447869381	0.210932311160276	0.833641639725428	0.89071934487089	-7.00234370323442
Migut.K01272.v2.0	0.00896945365531702	2.23476787413138	0.0261186081538244	0.97924780903627	0.98597681748896	-6.56798843397702
