## Supplementary Data Files for "Gene expression divergence between locally adapted inland annual and coastal perennial ecotypes of *Mimulus guttatus* across developmental stages": auxin_genes_annotated.tsv

Gene_ID	MatchedKeyword	ArabidopsisSymbol	ArabidopsisDefinition
Migut.A00611.1	auxin	ARF9	auxin response factor 9
Migut.A01010.1	ARF	AGD8	ARF-GAP domain 8
Migut.B00100.1	auxin	LAX2	like AUXIN RESISTANT 2
Migut.B00128.1	auxin		SAUR-like auxin-responsive protein family
Migut.B00129.1	auxin		SAUR-like auxin-responsive protein family
Migut.B00131.1	auxin		SAUR-like auxin-responsive protein family
Migut.B00132.1	auxin		SAUR-like auxin-responsive protein family
Migut.B00133.1	auxin		SAUR-like auxin-responsive protein family
Migut.B00134.1	auxin		SAUR-like auxin-responsive protein family
Migut.B00135.1	auxin		SAUR-like auxin-responsive protein family
Migut.B00137.1	auxin		SAUR-like auxin-responsive protein family
Migut.B00138.1	auxin		SAUR-like auxin-responsive protein family
Migut.B00139.1	auxin		SAUR-like auxin-responsive protein family
Migut.B00140.1	auxin		SAUR-like auxin-responsive protein family
Migut.B00141.1	auxin		SAUR-like auxin-responsive protein family
Migut.B00142.1	auxin		SAUR-like auxin-responsive protein family
Migut.B00143.1	auxin		SAUR-like auxin-responsive protein family
Migut.B00144.1	auxin		SAUR-like auxin-responsive protein family
Migut.B00146.1	auxin		SAUR-like auxin-responsive protein family
Migut.B00147.1	auxin		SAUR-like auxin-responsive protein family
Migut.B00148.1	auxin		SAUR-like auxin-responsive protein family
Migut.B00149.1	auxin		SAUR-like auxin-responsive protein family
Migut.B00150.1	auxin		SAUR-like auxin-responsive protein family
Migut.B00151.1	auxin		SAUR-like auxin-responsive protein family
Migut.B00152.1	auxin		SAUR-like auxin-responsive protein family
Migut.B00153.1	auxin		SAUR-like auxin-responsive protein family
Migut.B00154.1	auxin		SAUR-like auxin-responsive protein family
Migut.B00155.1	auxin		SAUR-like auxin-responsive protein family
Migut.B00157.1	auxin		SAUR-like auxin-responsive protein family
Migut.B00158.1	auxin		SAUR-like auxin-responsive protein family
Migut.B00159.1	auxin		SAUR-like auxin-responsive protein family
Migut.B00249.1	PIN	MEE21	PIN domain-like family protein
Migut.B00249.2	PIN	MEE21	PIN domain-like family protein
Migut.B00249.3	PIN	MEE21	PIN domain-like family protein
Migut.B00405.1	auxin	GH3.1	Auxin-responsive GH3 family protein
Migut.B00723.1	auxin	ARF1	auxin response factor 1
Migut.B01221.1	ARF		Calcium-dependent ARF-type GTPase activating protein family
Migut.B01221.2	ARF		Calcium-dependent ARF-type GTPase activating protein family
Migut.B01608.1	auxin		SAUR-like auxin-responsive protein family
Migut.B01814.1	PIN		PIN domain-like family protein
Migut.B01840.1	auxin	FIN219,JAR1	Auxin-responsive GH3 family protein
Migut.B01840.2	auxin	FIN219,JAR1	Auxin-responsive GH3 family protein
Migut.B01886.1	auxin	ARF11	auxin response factor 11
Migut.C00034.1	auxin		SAUR-like auxin-responsive protein family
Migut.C00035.1	auxin		SAUR-like auxin-responsive protein family
Migut.C00036.1	auxin		SAUR-like auxin-responsive protein family
Migut.C00038.1	auxin		SAUR-like auxin-responsive protein family
Migut.C00349.1	auxin		Auxin efflux carrier family protein
Migut.C00812.1	auxin		SAUR-like auxin-responsive protein family
Migut.C00814.1	auxin		SAUR-like auxin-responsive protein family
Migut.C00816.1	auxin	ARF5,IAA24,MP	Transcriptional factor B3 family protein / auxin-responsive factor AUX/IAA-related
Migut.C00816.2	auxin	ARF5,IAA24,MP	Transcriptional factor B3 family protein / auxin-responsive factor AUX/IAA-related
Migut.C00927.1	auxin		SAUR-like auxin-responsive protein family
Migut.C01042.1	auxin	PIN6	Auxin efflux carrier family protein
Migut.C01122.1	IAA	ILL6	IAA-leucine resistant (ILR)-like gene 6
Migut.C01164.1	AUX1	LAX3	like AUX1 3
Migut.D00151.1	TIR1	TIR1	F-box/RNI-like superfamily protein
Migut.D00151.2	TIR1	TIR1	F-box/RNI-like superfamily protein
Migut.D00193.1	GH3	GH3.9	putative indole-3-acetic acid-amido synthetase GH3.9
Migut.D00251.1	auxin	ABP,ABP1	endoplasmic reticulum auxin binding protein 1
Migut.D00372.1	AUX	ATAUX2-11,IAA4	AUX/IAA transcriptional regulator family protein
Migut.D00477.1	auxin	IAA13	auxin-induced protein 13
Migut.D00918.1	auxin		Dormancy/auxin associated family protein
Migut.D00918.2	auxin		Dormancy/auxin associated family protein
Migut.D00918.3	auxin		Dormancy/auxin associated family protein
Migut.D01156.1	auxin	ARF16	auxin response factor 16
Migut.D01190.1	auxin	ARF1-BP,ARF2,HSS,ORE14	auxin response factor 2
Migut.D01282.1	auxin		SAUR-like auxin-responsive protein family
Migut.D01283.1	auxin		SAUR-like auxin-responsive protein family
Migut.D01545.1	auxin	ATPIN1,PIN1	Auxin efflux carrier family protein
Migut.D02231.1	auxin	ARF16	auxin response factor 16
Migut.D02260.1	auxin		SAUR-like auxin-responsive protein family
Migut.D02473.1	auxin		Auxin-responsive family protein
Migut.D02473.2	auxin		Auxin-responsive family protein
Migut.D02474.1	auxin	AIR12	auxin-responsive family protein
Migut.E00409.1	auxin		Auxin efflux carrier family protein
Migut.E00429.1	auxin	ATPIN3,PIN3	Auxin efflux carrier family protein
Migut.E01680.1	auxin		SAUR-like auxin-responsive protein family
Migut.F00020.1	auxin	AFB3	auxin signaling F-box 3
Migut.F00137.1	IAA	ILL3	IAA-leucine-resistant (ILR1)-like 3
Migut.F00137.2	IAA	ILL3	IAA-leucine-resistant (ILR1)-like 3
Migut.F00163.1	auxin		SAUR-like auxin-responsive protein family
Migut.F00999.1	auxin		SAUR-like auxin-responsive protein family
Migut.F01307.1	auxin		SAUR-like auxin-responsive protein family
Migut.F01308.1	auxin		SAUR-like auxin-responsive protein family
Migut.F01310.1	auxin		SAUR-like auxin-responsive protein family
Migut.F01311.1	auxin		SAUR-like auxin-responsive protein family
Migut.F01312.1	auxin		SAUR-like auxin-responsive protein family
Migut.F01313.1	auxin		SAUR-like auxin-responsive protein family
Migut.F01314.1	auxin		SAUR-like auxin-responsive protein family
Migut.F01315.1	auxin		SAUR-like auxin-responsive protein family
Migut.F01318.1	auxin		SAUR-like auxin-responsive protein family
Migut.F01319.1	auxin		SAUR-like auxin-responsive protein family
Migut.F01321.1	auxin		SAUR-like auxin-responsive protein family
Migut.F01322.1	auxin		SAUR-like auxin-responsive protein family
Migut.F01324.1	auxin		SAUR-like auxin-responsive protein family
Migut.F01325.1	auxin		SAUR-like auxin-responsive protein family
Migut.F01327.1	auxin		SAUR-like auxin-responsive protein family
Migut.F01328.1	auxin		SAUR-like auxin-responsive protein family
Migut.F01331.1	auxin		SAUR-like auxin-responsive protein family
Migut.F01332.1	auxin		SAUR-like auxin-responsive protein family
Migut.F01333.1	auxin		SAUR-like auxin-responsive protein family
Migut.F01334.1	auxin		SAUR-like auxin-responsive protein family
Migut.F01335.1	auxin		SAUR-like auxin-responsive protein family
Migut.F01336.1	auxin		SAUR-like auxin-responsive protein family
Migut.F01337.1	auxin		SAUR-like auxin-responsive protein family
Migut.F01338.1	auxin		SAUR-like auxin-responsive protein family
Migut.F01339.1	auxin		SAUR-like auxin-responsive protein family
Migut.F01340.1	auxin		SAUR-like auxin-responsive protein family
Migut.F01341.1	auxin		SAUR-like auxin-responsive protein family
Migut.F01342.1	auxin		SAUR-like auxin-responsive protein family
Migut.F01343.1	auxin		SAUR-like auxin-responsive protein family
Migut.F01344.1	auxin		SAUR-like auxin-responsive protein family
Migut.F01345.1	auxin		SAUR-like auxin-responsive protein family
Migut.F01346.1	auxin		SAUR-like auxin-responsive protein family
Migut.F01350.1	auxin		SAUR-like auxin-responsive protein family
Migut.F01351.1	auxin		SAUR-like auxin-responsive protein family
Migut.F01352.1	auxin		SAUR-like auxin-responsive protein family
Migut.F01752.1	auxin	ARF16	auxin response factor 16
Migut.F01982.1	auxin	ARF16	auxin response factor 16
Migut.F02141.1	auxin	PIN5	Auxin efflux carrier family protein
Migut.F02142.1	auxin	PIN5	Auxin efflux carrier family protein
Migut.G00419.1	AUX	IAA3,SHY2	AUX/IAA transcriptional regulator family protein
Migut.G00565.1	auxin	ARF9	auxin response factor 9
Migut.G00572.1	auxin	IAA13	auxin-induced protein 13
Migut.G00572.2	auxin	IAA13	auxin-induced protein 13
Migut.G00598.1	YUCCA	YUC3	YUCCA 3
Migut.G00617.1	auxin		SAUR-like auxin-responsive protein family
Migut.G00798.1	auxin	ARGOS	auxin-regulated gene involved in organ size
Migut.G00798.2	auxin	ARGOS	auxin-regulated gene involved in organ size
Migut.H00258.1	auxin		Auxin efflux carrier family protein
Migut.H00583.1	auxin	ASA1,BIG,CRM1,DOC1,LPR1,TIR3,UMB1	auxin transport protein (BIG)
Migut.H00584.1	auxin	ASA1,BIG,CRM1,DOC1,LPR1,TIR3,UMB1	auxin transport protein (BIG)
Migut.H00829.1	auxin		SAUR-like auxin-responsive protein family
Migut.H00847.1	auxin		SAUR-like auxin-responsive protein family
Migut.H00851.1	auxin		SAUR-like auxin-responsive protein family
Migut.H00852.1	auxin		SAUR-like auxin-responsive protein family
Migut.H00853.1	auxin		SAUR-like auxin-responsive protein family
Migut.H00854.1	auxin		SAUR-like auxin-responsive protein family
Migut.H00855.1	auxin		SAUR-like auxin-responsive protein family
Migut.H00856.1	auxin		SAUR-like auxin-responsive protein family
Migut.H00857.1	auxin		SAUR-like auxin-responsive protein family
Migut.H00858.1	auxin		SAUR-like auxin-responsive protein family
Migut.H00859.1	auxin		SAUR-like auxin-responsive protein family
Migut.H00860.1	auxin		SAUR-like auxin-responsive protein family
Migut.H00861.1	auxin		SAUR-like auxin-responsive protein family
Migut.H00862.1	auxin		SAUR-like auxin-responsive protein family
Migut.H00890.1	auxin	ATPIN4,PIN4	Auxin efflux carrier family protein
Migut.H01117.1	auxin		SAUR-like auxin-responsive protein family
Migut.H01118.1	auxin		SAUR-like auxin-responsive protein family
Migut.H01119.1	auxin		SAUR-like auxin-responsive protein family
Migut.H01120.1	auxin		SAUR-like auxin-responsive protein family
Migut.H01293.1	auxin		Auxin-responsive family protein
Migut.H01329.1	ARF	AGD12,ZAC	Calcium-dependent ARF-type GTPase activating protein family
Migut.H01518.1	TIR1	TIR1	F-box/RNI-like superfamily protein
Migut.H01603.1	auxin		Auxin-responsive family protein
Migut.H01677.1	auxin		SAUR-like auxin-responsive protein family
Migut.H01808.1	auxin		Auxin-responsive family protein
Migut.H01879.1	auxin	DFL1,GH3.6	Auxin-responsive GH3 family protein
Migut.H01904.1	ARF	AGD5,NEV	ARF-GAP domain 5
Migut.H01904.2	ARF	AGD5,NEV	ARF-GAP domain 5
Migut.H01904.3	ARF	AGD5,NEV	ARF-GAP domain 5
Migut.H02207.1	auxin		Auxin efflux carrier family protein
Migut.H02209.1	auxin		Auxin efflux carrier family protein
Migut.H02209.2	auxin		Auxin efflux carrier family protein
Migut.I00299.1	auxin	ATPIN1,PIN1	Auxin efflux carrier family protein
Migut.I00613.1	auxin	ARF1-BP,ARF2,HSS,ORE14	auxin response factor 2
Migut.I00613.2	auxin	ARF1-BP,ARF2,HSS,ORE14	auxin response factor 2
Migut.I00616.1	ARF	AGD3,SFC,VAN3	ARF GTPase-activating protein
Migut.I00709.1	auxin	MOS3,NUP96,PRE,SAR3	SUPPRESSOR OF AUXIN RESISTANCE 3
Migut.I00709.2	auxin	MOS3,NUP96,PRE,SAR3	SUPPRESSOR OF AUXIN RESISTANCE 3
Migut.I01115.1	auxin		Dormancy/auxin associated family protein
Migut.I01206.1	auxin		SAUR-like auxin-responsive protein family
Migut.J00007.1	auxin		Auxin efflux carrier family protein
Migut.J00007.2	auxin		Auxin efflux carrier family protein
Migut.J00007.3	auxin		Auxin efflux carrier family protein
Migut.J00185.1	AUX1	AUX1,MAP1,PIR1,WAV5	Transmembrane amino acid transporter family protein
Migut.J00188.1	AUX1	AUX1,MAP1,PIR1,WAV5	Transmembrane amino acid transporter family protein
Migut.J00348.1	ARF	AGD7,ASP1	ARF-GAP domain 7
Migut.J00498.1	auxin		SAUR-like auxin-responsive protein family
Migut.J00527.1	auxin		SAUR-like auxin-responsive protein family
Migut.J00534.1	auxin	ARF16	auxin response factor 16
Migut.J00612.1	auxin	AUL1	auxin-like 1 protein
Migut.J00657.1	auxin		SAUR-like auxin-responsive protein family
Migut.J00659.1	auxin		SAUR-like auxin-responsive protein family
Migut.J00660.1	auxin		SAUR-like auxin-responsive protein family
Migut.J00825.1	auxin		SAUR-like auxin-responsive protein family
Migut.J00833.1	auxin	ARF7,BIP,IAA21,IAA23,IAA25,MSG1,NPH4,TIR5	Transcriptional factor B3 family protein / auxin-responsive factor AUX/IAA-related
Migut.J00834.1	auxin	ARF11,ARF19,IAA22	auxin response factor 19
Migut.J00834.2	auxin	ARF11,ARF19,IAA22	auxin response factor 19
Migut.J00890.1	auxin		SAUR-like auxin-responsive protein family
Migut.J00891.1	auxin		SAUR-like auxin-responsive protein family
Migut.J00900.1	auxin	ARF11,ARF19,IAA22	auxin response factor 19
Migut.J00900.2	auxin	ARF11,ARF19,IAA22	auxin response factor 19
Migut.J01508.1	auxin	AGR,AGR1,ATPIN2,EIR1,PIN2,WAV6	Auxin efflux carrier family protein
Migut.J01581.1	ARF	AGD14,ZIGA4	ARF GAP-like zinc finger-containing protein ZIGA4
Migut.J01581.2	ARF	AGD14,ZIGA4	ARF GAP-like zinc finger-containing protein ZIGA4
Migut.J01639.1	auxin	ATPIN1,PIN1	Auxin efflux carrier family protein
Migut.K00184.1	ARF	AGD14,ZIGA4	ARF GAP-like zinc finger-containing protein ZIGA4
Migut.K00724.1	IAA	ILR2	iaa-leucine resistant 2
Migut.K01064.1	ARF	AGD3,SFC,VAN3	ARF GTPase-activating protein
Migut.K01158.1	auxin	ARF8,ATARF8	auxin response factor 8
Migut.K01481.1	auxin	AFB3	auxin signaling F-box 3
Migut.L00188.1	auxin	GH3.3	Auxin-responsive GH3 family protein
Migut.L00258.1	auxin		SAUR-like auxin-responsive protein family
Migut.L00259.1	auxin		SAUR-like auxin-responsive protein family
Migut.L00597.1	auxin		SAUR-like auxin-responsive protein family
Migut.L00598.1	auxin		SAUR-like auxin-responsive protein family
Migut.L00599.1	auxin		SAUR-like auxin-responsive protein family
Migut.L00600.1	auxin		SAUR-like auxin-responsive protein family
Migut.L00615.1	ARF	AGD2	ARF-GAP domain 2
Migut.L00624.1	auxin		SAUR-like auxin-responsive protein family
Migut.L00625.1	auxin		SAUR-like auxin-responsive protein family
Migut.L00626.1	auxin		SAUR-like auxin-responsive protein family
Migut.L00627.1	auxin		SAUR-like auxin-responsive protein family
Migut.L00628.1	auxin		SAUR-like auxin-responsive protein family
Migut.L00629.1	auxin		SAUR-like auxin-responsive protein family
Migut.L00630.1	auxin		SAUR-like auxin-responsive protein family
Migut.L00631.1	auxin		SAUR-like auxin-responsive protein family
Migut.L00632.1	auxin		SAUR-like auxin-responsive protein family
Migut.L00633.1	auxin		SAUR-like auxin-responsive protein family
Migut.L00634.1	auxin		SAUR-like auxin-responsive protein family
Migut.L00635.1	auxin		SAUR-like auxin-responsive protein family
Migut.L00636.1	auxin		SAUR-like auxin-responsive protein family
Migut.L00958.1	auxin	ARF16	auxin response factor 16
Migut.L00994.1	auxin	ATPIN3,PIN3	Auxin efflux carrier family protein
Migut.L01587.1	auxin	ARF11,ARF19,IAA22	auxin response factor 19
Migut.L01587.2	auxin	ARF11,ARF19,IAA22	auxin response factor 19
Migut.L01593.1	auxin		SAUR-like auxin-responsive protein family
Migut.L01594.1	auxin		SAUR-like auxin-responsive protein family
Migut.L01702.1	auxin		SAUR-like auxin-responsive protein family
Migut.L01792.1	auxin		SAUR-like auxin-responsive protein family
Migut.L01904.1	auxin		SAUR-like auxin-responsive protein family
Migut.L01914.1	auxin	ARF11,ARF19,IAA22	auxin response factor 19
Migut.L01929.1	ARF	AGD7,ASP1	ARF-GAP domain 7
Migut.L02001.1	AUX1	AUX1,MAP1,PIR1,WAV5	Transmembrane amino acid transporter family protein
Migut.M00018.1	auxin		Auxin-responsive family protein
Migut.M00019.1	auxin		Auxin-responsive family protein
Migut.M00109.1	auxin	ARF6	auxin response factor 6
Migut.M00298.1	auxin	DFL2,GH3-10	Auxin-responsive GH3 family protein
Migut.M00877.1	ARF	AGD5,NEV	ARF-GAP domain 5
Migut.M01096.1	auxin	ARF3,ETT	Transcriptional factor B3 family protein / auxin-responsive factor AUX/IAA-related
Migut.M01096.2	auxin	ARF3,ETT	Transcriptional factor B3 family protein / auxin-responsive factor AUX/IAA-related
Migut.M01216.1	TIR1	TIR1	F-box/RNI-like superfamily protein
Migut.M01216.2	TIR1	TIR1	F-box/RNI-like superfamily protein
Migut.M01216.3	TIR1	TIR1	F-box/RNI-like superfamily protein
Migut.M01216.4	TIR1	TIR1	F-box/RNI-like superfamily protein
Migut.M01413.1	auxin		Auxin-responsive family protein
Migut.M01413.2	auxin		Auxin-responsive family protein
Migut.M01538.1	auxin		SAUR-like auxin-responsive protein family
Migut.M01559.1	auxin		SAUR-like auxin-responsive protein family
Migut.M01704.1	IAA	IAMT1	IAA carboxylmethyltransferase 1
Migut.M01835.1	auxin	DFL1,GH3.6	Auxin-responsive GH3 family protein
Migut.M01862.1	auxin	ARF6	auxin response factor 6
Migut.M01896.1	ARF	AGD12,ZAC	Calcium-dependent ARF-type GTPase activating protein family
Migut.M01896.2	ARF	AGD12,ZAC	Calcium-dependent ARF-type GTPase activating protein family
Migut.N00233.1	AUX	IAA3,SHY2	AUX/IAA transcriptional regulator family protein
Migut.N00485.1	auxin	AUL1	auxin-like 1 protein
Migut.N00651.1	auxin	AIR12	auxin-responsive family protein
Migut.N00652.1	auxin	AIR12	auxin-responsive family protein
Migut.N00653.1	auxin		Auxin-responsive family protein
Migut.N00654.1	auxin		Auxin-responsive family protein
Migut.N00999.1	auxin	ATNUP160,NUP160,SAR1	SUPPRESSOR OF AUXIN RESISTANCE1
Migut.N01065.1	auxin		SAUR-like auxin-responsive protein family
Migut.N01155.1	auxin	GH3.1	Auxin-responsive GH3 family protein
Migut.N01291.1	auxin		SAUR-like auxin-responsive protein family
Migut.N01293.1	auxin		SAUR-like auxin-responsive protein family
Migut.N01303.1	auxin	LAX2	like AUXIN RESISTANT 2
Migut.N01342.1	auxin		SAUR-like auxin-responsive protein family
Migut.N01343.1	auxin		SAUR-like auxin-responsive protein family
Migut.N01403.1	TIR1	TIR1	F-box/RNI-like superfamily protein
Migut.N01563.1	auxin	FIN219,JAR1	Auxin-responsive GH3 family protein
Migut.N01579.1	PIN		PIN domain-like family protein
Migut.N01836.1	ARF		Calcium-dependent ARF-type GTPase activating protein family
Migut.N02078.1	auxin	GH3.1	Auxin-responsive GH3 family protein
Migut.N02089.1	auxin		Dormancy/auxin associated family protein
Migut.N02089.2	auxin		Dormancy/auxin associated family protein
Migut.N02089.3	auxin		Dormancy/auxin associated family protein
Migut.N02139.1	auxin	ABP,ABP1	endoplasmic reticulum auxin binding protein 1
Migut.N02175.1	auxin	ABP,ABP1	endoplasmic reticulum auxin binding protein 1
Migut.N02175.2	auxin	ABP,ABP1	endoplasmic reticulum auxin binding protein 1
Migut.N02182.1	AUX	IAA3,SHY2	AUX/IAA transcriptional regulator family protein
Migut.N02231.1	AUX	BDL,IAA12	AUX/IAA transcriptional regulator family protein
Migut.N02240.1	YUCCA	YUC3	YUCCA 3
Migut.N02572.1	auxin		SAUR-like auxin-responsive protein family
Migut.N02592.1	auxin	ARF10	auxin response factor 10
Migut.N02592.2	auxin	ARF10	auxin response factor 10
Migut.N02611.1	auxin	ARF4	auxin response factor 4
Migut.N03014.1	auxin	ARGOS	auxin-regulated gene involved in organ size
Migut.N03127.1	auxin	ARF5,IAA24,MP	Transcriptional factor B3 family protein / auxin-responsive factor AUX/IAA-related
Migut.N03147.1	auxin	ARF5,IAA24,MP	Transcriptional factor B3 family protein / auxin-responsive factor AUX/IAA-related
Migut.N03148.1	auxin		SAUR-like auxin-responsive protein family
Migut.N03278.1	IAA	ILL6	IAA-leucine resistant (ILR)-like gene 6
Migut.N03278.2	IAA	ILL6	IAA-leucine resistant (ILR)-like gene 6
Migut.N03328.1	auxin	ARF17	auxin response factor 17
Migut.O00128.1	auxin		Auxin-responsive family protein
Migut.O00258.1	ARF	AGD15	ARF-GAP domain 15
Migut.O00417.1	auxin	GH3.1	Auxin-responsive GH3 family protein
Migut.O00418.1	auxin	AUR3,BRU6,GH3-2,GH3.2,YDK1	Auxin-responsive GH3 family protein
Migut.O00504.1	ARF		Calcium-dependent ARF-type GTPase activating protein family
Migut.O00696.1	auxin		SAUR-like auxin-responsive protein family
Migut.O00697.1	auxin		SAUR-like auxin-responsive protein family
Migut.O00863.1	auxin		SAUR-like auxin-responsive protein family
Migut.O00864.1	auxin		SAUR-like auxin-responsive protein family
Migut.O00906.1	AUX1	AUX1,MAP1,PIR1,WAV5	Transmembrane amino acid transporter family protein
