## Supplementary Data Files for "Gene expression divergence between locally adapted inland annual and coastal perennial ecotypes of *Mimulus guttatus* across developmental stages": voom_4leaf_vs_2leaf_auxin.csv

	logFC	AveExpr	t	P.Value	adj.P.Val	B
Migut.G00419.v2.0	-2.67312970011396	1.58121395247717	-9.94764487168815	2.12797920658266e-14	1.55902476608582e-11	22.1461705664667
Migut.N02089.v2.0	1.51755607126155	7.18212960674752	8.61795291269811	3.76552256645664e-12	1.50502908192893e-09	17.4043452121989
Migut.K01158.v2.0	1.0380022876351	5.5630380716081	7.36992830670634	5.29054136803161e-10	8.36867452761364e-08	12.5936956768996
Migut.N01291.v2.0	-1.31339983768867	2.63949568106707	-6.7852469244457	5.36345471708694e-09	5.64170630161538e-07	10.3458166685894
Migut.D02474.v2.0	-0.912782161394473	7.02952373801998	-6.57650612325091	1.22124660289945e-08	1.1805383828028e-06	9.44847071038027
Migut.M01862.v2.0	0.747755968919425	5.95012666017993	6.47901672833435	1.79150156195747e-08	1.66251344949653e-06	9.11577450125859
Migut.M00298.v2.0	1.23376500276509	3.9023391135016	5.89987000943789	1.71014183060514e-07	1.0723051478389e-05	7.07205819691392
Migut.H01518.v2.0	0.775269930869572	5.46600572238824	5.7576064913041	2.95655095940178e-07	1.69362919155855e-05	6.40077345998253
Migut.B00405.v2.0	1.92711198035173	2.7047866109454	5.46594497348992	8.98586223119919e-07	4.31321387097561e-05	5.54308092527041
Migut.M01559.v2.0	1.01359456729039	3.19978043528743	5.03831509340964	4.44350596822419e-06	0.000157388302996643	3.96194927845047
Migut.B00133.v2.0	1.05205610927962	2.1369110757613	5.02328414960519	4.69660333658092e-06	0.000164676872657951	3.96953308665592
Migut.D00918.v2.0	0.764273113504543	6.33682164006305	4.92872785875224	6.64571838511964e-06	0.000216937048587107	3.31493704892104
Migut.D00477.v2.0	0.888254074121934	3.92323145795573	4.63409966663402	1.92899748634657e-05	0.000518371525288499	2.61848041759653
Migut.F01345.v2.0	1.04678332253609	2.09019139613595	4.56531837092572	2.4645343062063e-05	0.00061813184761066	2.32564815473911
Migut.K01481.v2.0	0.53662225893939	4.95589335650176	4.54561270540496	2.64300474141447e-05	0.000651161522132556	2.06660205172314
Migut.D00372.v2.0	0.761413403377566	4.51434782303869	4.27690661190541	6.76772464342144e-05	0.0013894797497998	1.12746595025687
Migut.F01333.v2.0	0.822078376626123	3.70544994107281	4.25306241316126	7.34754646690487e-05	0.00148014250100312	1.16284478356773
Migut.D00151.v2.0	0.447559462504246	5.27103906789442	4.25020474293145	7.4201853052954e-05	0.00148810537395419	1.04856106119434
Migut.B00153.v2.0	1.23171907380242	1.38665273013386	4.12934147075378	0.000112173838568272	0.00204915988565662	1.06207531489668
Migut.N03014.v2.0	-1.55592448802581	2.58613500530984	-4.05396901249758	0.000144735380449645	0.00251839561982382	0.894024505363862
Migut.F01325.v2.0	1.4193431372393	1.33497640958203	4.0393354745505	0.000152037276123971	0.00261049711044775	0.840369668648277
Migut.M01096.v2.0	0.580274706400673	5.00266839570329	4.03901477102611	0.000152201213996451	0.00261049711044775	0.440539115043438
Migut.N00485.v2.0	-0.727174924454978	3.42399545640446	-3.72033297152282	0.000434745269132755	0.00576897440069395	-0.511621560728554
Migut.F01336.v2.0	0.737650468849695	1.00732412967703	3.71822700245485	0.000437706494157079	0.0057917057021545	-0.538460509171511
Migut.H01677.v2.0	1.17676414918401	2.42993217996478	3.52997941227009	0.000796342715295884	0.00905644656611005	-0.617191382713832
Migut.B00142.v2.0	1.05492170006393	1.39394759477145	3.43469073007527	0.00107116657947872	0.0113409833367087	-0.957759826847269
Migut.J00890.v2.0	0.742421935685673	2.69061240058149	3.42172508647985	0.00111487411980712	0.0116684569531692	-1.14409231687619
Migut.C00812.v2.0	1.20239966368385	3.74456266022766	3.3541393607294	0.00137141278558779	0.0133965375265839	-1.58592398654306
Migut.M01835.v2.0	2.364718503432	1.76503686813236	3.31830120128955	0.00152915226957819	0.0145214889882185	-1.16089126358721
Migut.B00129.v2.0	0.515989453662072	4.53764140182359	3.22117121207807	0.00204709460882987	0.0178992191927838	-2.07226102809132
Migut.D02473.v2.0	-0.356409456168588	7.1416669346463	-3.20222022952372	0.00216572521076793	0.0187131563835441	-2.21700943371067
Migut.M01216.v2.0	0.44876093972621	4.74018807734626	3.12813524324582	0.00269426491344041	0.0218301324767698	-2.22237577304124
Migut.N01563.v2.0	-0.69210898023896	2.58824583473969	-3.09398149721505	0.00297662057732418	0.0235691458682324	-2.47074011865927
Migut.F01342.v2.0	0.733332187139443	1.95745823146322	2.9453233153779	0.00455854211425784	0.0320479324396308	-2.38758215978531
Migut.N02182.v2.0	0.610370770160173	3.79640172734459	2.89333185883016	0.00527560992801615	0.0356314848122197	-2.91627413621503
Migut.B00132.v2.0	0.711695129023447	1.76520221430968	2.89246106122845	0.00528846386202052	0.035700978156802	-2.74037450160992
Migut.F00020.v2.0	0.278739783143354	6.24868819760152	2.88975209073245	0.00532863680897097	0.0358678067605783	-3.02941332963493
Migut.N02611.v2.0	0.562583097038972	4.32627857815396	2.8166824987021	0.00652470220020384	0.0413211349530652	-3.03311887111961
Migut.J00007.v2.0	0.654356447656907	3.64311538365067	2.76289766953111	0.00755816973553396	0.0455571010187715	-2.83311181191608
Migut.H02207.v2.0	-0.728174044869829	5.34678727254515	-2.7589952251738	0.00763871897010828	0.0458323138206497	-3.32483685705979
Migut.L00628.v2.0	1.26520020340842	1.34071466794548	2.7511781956266	0.00780244403468507	0.0465937455867937	-2.57032419453596
Migut.N01303.v2.0	1.10599816989982	1.50882924908487	2.64138813990478	0.0104684553167543	0.0569615630599156	-2.80340614893949
Migut.F01338.v2.0	0.42506517755917	3.02994661307038	2.63031343845992	0.0107790539863924	0.0582540360837722	-3.57274835778093
Migut.C00038.v2.0	0.491098632088851	2.70247091623488	2.47778567800715	0.015998239348881	0.0765539675958828	-3.83645952088165
Migut.H00258.v2.0	0.362107889058267	3.88610166826742	2.44865003118947	0.0172226722708844	0.0806361813343792	-3.8243814992595
Migut.J00834.v2.0	0.462633928644177	2.9798567091366	2.40637806696822	0.0191490339276924	0.0870079646251939	-3.76159444865291
Migut.N03278.v2.0	-0.413792067642028	3.05038096221313	-2.3145010726749	0.0240150551422364	0.102166738257925	-4.15355760726939
Migut.A00611.v2.0	0.309769910076951	4.12232842060717	2.28010229197421	0.026102362272892	0.108014264993993	-4.31828599766344
Migut.L01929.v2.0	0.293629976757702	5.08276464345825	2.26538585391937	0.0270433814952844	0.110406235670965	-4.38948292236529
Migut.J00348.v2.0	-0.217161810118524	5.35525335782409	-2.11201484227096	0.0387791621183707	0.139701329370528	-4.75805428812793
Migut.J00833.v2.0	0.580402646854182	3.32657459324362	2.06677037734938	0.0429982149911547	0.149708642490464	-4.558186793162
Migut.I00613.v2.0	0.252038817125476	5.94314851935517	2.03667810462689	0.0460196180577098	0.156624225761203	-4.94125913930156
Migut.C01122.v2.0	-0.351467818469878	3.4586021775955	-2.03492076040778	0.0462015919416427	0.157051565281481	-4.76273258268137
Migut.M00109.v2.0	0.231396057906163	5.34876143881788	1.99079136696134	0.0509790083849368	0.16654020106039	-4.95397153366941
Migut.H01808.v2.0	0.389894506136729	1.64057303949081	1.98386250583905	0.0517663856647459	0.168165248180458	-4.4162265487101
Migut.I00299.v2.0	-0.506481936304179	1.34648492020271	-1.94029548966014	0.0569598317781491	0.179283853587874	-4.57249144291592
Migut.J00900.v2.0	0.561985733037227	2.40485392163919	1.88453766915173	0.0642487437604614	0.19419406199547	-4.59848469785933
Migut.D01545.v2.0	0.638327004227776	3.61972663221962	1.86961629590889	0.066328202791127	0.198386029835085	-4.72225800242655
Migut.N01403.v2.0	0.272515097354235	3.00154920050425	1.81739693684499	0.0740579457401052	0.21288664978602	-5.06706305252368
Migut.L02001.v2.0	-0.490117914148601	2.57982622448594	-1.80869808809392	0.0754162323593669	0.215386531481819	-4.84570941321454
Migut.M01896.v2.0	0.243917352376655	4.20826466286926	1.6965248170298	0.0948734001434398	0.25097638350374	-5.26566197543652
Migut.F01982.v2.0	0.396959793186461	2.58676711284297	1.66843642040148	0.100343644444209	0.259542444516104	-4.90296730393509
Migut.J01639.v2.0	0.420218108441604	3.3169921917924	1.65970710654427	0.102095255848306	0.2627895638699	-5.02918113762401
Migut.A01010.v2.0	0.249757283489064	5.12599551012702	1.63455616959129	0.107281786043507	0.272130931599413	-5.50467231471461
Migut.L01914.v2.0	-0.231273533676512	4.02583649560409	-1.63361358371582	0.107480246508627	0.272418978769135	-5.48977234442658
Migut.G00572.v2.0	0.304494907773508	2.46190795132165	1.58606744261776	0.117883606074591	0.289152387058733	-5.25475092419366
Migut.I00709.v2.0	-0.315816161107899	3.30790114473902	-1.54873657411091	0.126606834244794	0.303437867198267	-5.29864432434987
Migut.C00816.v2.0	0.611624059049592	2.55368410101627	1.46798148763999	0.147235879398161	0.33492465762947	-5.11778911743324
Migut.K01064.v2.0	0.26163059132496	4.19772269977927	1.45373601854434	0.151134253315939	0.341247170504115	-5.65684533039343
Migut.L00615.v2.0	0.44225297005085	2.1286782313661	1.33359923531261	0.187282993982991	0.390675749474485	-5.12992871634514
Migut.F01340.v2.0	0.335070374585864	1.83472566257253	1.29864119989163	0.198944495460097	0.404455583000518	-5.44106116494627
Migut.B01840.v2.0	0.210868963758234	5.78129754893086	1.25286857442455	0.215024784968237	0.42407835176507	-6.1850251177235
Migut.N00233.v2.0	-0.230297872707829	5.26226639958335	-1.24964113892532	0.216193845392914	0.425419610951282	-6.09227954509972
Migut.N02592.v2.0	0.261373520178083	2.91627314477717	1.19091673877966	0.238289903917709	0.452708538628976	-5.61730807392912
Migut.B01221.v2.0	0.32538115306258	4.45739116638138	1.16033258813173	0.250424838948731	0.468662780070762	-6.14410484485411
Migut.B00249.v2.0	-0.223536960334273	3.38123400623225	-1.0708396585642	0.288451146449662	0.509354301481579	-6.00505192691094
Migut.L00258.v2.0	-0.254269527052321	1.54163746033817	-1.06290735357385	0.29200475416386	0.51359883782355	-5.96839556928996
Migut.B01886.v2.0	0.164493565467419	2.59996546484003	0.998952220472467	0.32175560915619	0.542975713375347	-5.99592186483059
Migut.C01164.v2.0	0.320826182909049	2.38933108741779	0.989664580222077	0.326239147407541	0.546968914847894	-5.61127848521106
Migut.H00583.v2.0	-0.0722794592032497	5.72582318032575	-0.986435440268107	0.327807692840566	0.548052256106256	-6.47564954253359
Migut.J00534.v2.0	0.205426314984155	3.15349486247423	0.939640025912488	0.351100248023819	0.572972263435843	-5.89524694670847
Migut.L01587.v2.0	-0.111366626650842	4.34940717953256	-0.826123788723831	0.41194648170417	0.629092792352735	-6.30817623714645
Migut.B01608.v2.0	0.2148004527787	4.02426098085088	0.808668451564686	0.421841882397883	0.637972633227812	-6.4982584905817
Migut.J00612.v2.0	-0.207276798143241	4.07269638218608	-0.787221604356525	0.434193636684696	0.648773660653819	-6.32231644825052
Migut.F01339.v2.0	0.130900632575002	3.3403006512987	0.759669202602756	0.450371973712563	0.66347527506391	-6.65274694962306
Migut.L00994.v2.0	-0.0841738804135255	6.18157525701783	-0.6681294060603	0.506565803407109	0.706301085691322	-6.73821751295377
Migut.B00100.v2.0	-0.119745927142533	3.81526521516206	-0.659345997482112	0.51214981759202	0.709540902920569	-6.57349446716488
Migut.N01579.v2.0	-0.0964725626021941	3.4733036537525	-0.521110938008718	0.604172135903722	0.775984129013011	-6.3979154229808
Migut.H01904.v2.0	-0.106601657236847	3.66644748220834	-0.514666681030519	0.608641774241044	0.77863261285675	-6.58745058200192
Migut.L00259.v2.0	0.107098025891394	1.28117682722384	0.446902741916886	0.656524585352127	0.811209003633114	-6.23594159434331
Migut.H01329.v2.0	0.132657521158487	1.89488564736136	0.436594796984813	0.663943417441025	0.815862673974141	-6.01495625323422
Migut.B01814.v2.0	-0.126387607105607	1.96622746921379	-0.397799778009031	0.692163519414988	0.833470258672719	-5.91111660357712
Migut.F00137.v2.0	-0.0799527953805761	1.19396063367814	-0.34609598441588	0.730458898119112	0.857904786413523	-6.27292744103704
Migut.N00999.v2.0	-0.0519758650882962	3.49092733757831	-0.3410494692399	0.734235737939653	0.859593059051301	-6.45240386690573
Migut.N03147.v2.0	0.102791259507829	1.68592286384294	0.336148097297577	0.737910270442354	0.862009983598318	-6.14127515818927
Migut.N02231.v2.0	0.130255404818504	1.75658153583081	0.335388654484993	0.7384801726799	0.862496221729574	-5.83790237843991
Migut.G00798.v2.0	-0.127672520187444	1.58420197369643	-0.32921436093627	0.743118935658522	0.865842101311344	-5.82661747932547
Migut.F01341.v2.0	0.162256835177351	1.2143916865942	0.321495575829477	0.748931529478063	0.869122708656493	-5.6497554080124
Migut.M00877.v2.0	-0.0438917307846015	3.5020324646092	-0.28607790211637	0.775785663374149	0.885086176064925	-6.62251706609423
Migut.E00429.v2.0	0.0430318582600617	5.70305062130649	0.274773451083731	0.784416782467315	0.889465755290406	-6.91894871938708
Migut.B00723.v2.0	-0.0402814711237897	4.9448340556101	-0.265173994914293	0.791767553727879	0.894304150267127	-6.74650895893209
Migut.H00584.v2.0	0.0641928883834892	3.45752445986052	0.249660493212234	0.803686926795282	0.901172616326519	-6.55036271372276
Migut.F00999.v2.0	-0.0482894619100218	3.07451634157184	-0.219211859864616	0.827215283913883	0.913223630111924	-6.49127327176202
Migut.J01581.v2.0	-0.0480185582006848	4.5310590087179	-0.20505791322603	0.838208128099278	0.917849093827155	-6.73937373340406
Migut.D00251.v2.0	0.0634268905376322	2.31837148864819	0.199238406562126	0.842737459162342	0.920071014238416	-6.21832301964274
Migut.J00188.v2.0	-0.0219318461061922	5.26869357673899	-0.166520331181589	0.86829703431327	0.934352493658994	-6.86705195490253
Migut.I00616.v2.0	-0.0458368920015314	2.50630636213653	-0.16065844849172	0.872892141728362	0.936900193758871	-6.35145017751004
Migut.O00128.v2.0	-0.040442916342066	2.74531272100485	-0.13947406198725	0.889534035183138	0.944205716772097	-6.25122614643559
Migut.D02231.v2.0	-0.0251954484201767	3.36514437254647	-0.137117011913882	0.891388900832166	0.944728121414629	-6.5692058586974
Migut.K00184.v2.0	-0.0133259085629558	4.94047995182523	-0.114830365317779	0.908955914930957	0.954990288764353	-6.86927613240288
Migut.E01680.v2.0	0.00175937245385684	2.89217635739281	0.0058984463870832	0.995312954329572	0.997565931795252	-6.69426544582843
