## Supplementary Data Files for "Gene expression divergence between locally adapted inland annual and coastal perennial ecotypes of *Mimulus guttatus* across developmental stages": voom_bud_vs_2leaf_auxin.csv

	logFC	AveExpr	t	P.Value	adj.P.Val	B
Migut.M01862.v2.0	2.25337507952838	5.95012666017993	19.7429058292592	3.24690689023182e-28	1.15004946341036e-26	53.9318912350598
Migut.K01158.v2.0	2.69832854212801	5.5630380716081	19.496505390389	6.30851294035754e-28	2.12625908304545e-26	53.286925194982
Migut.D02474.v2.0	-2.51352649748715	7.02952373801998	-17.6537310851284	1.10734042580174e-25	2.73786478279932e-24	48.0604723663123
Migut.B00405.v2.0	5.48235629058812	2.7047866109454	16.72447095447	1.72772352414846e-24	3.73445830064389e-23	45.3762345645003
Migut.C01164.v2.0	4.20132744977371	2.38933108741779	16.0320457296136	1.42855834120192e-23	2.74283201510768e-22	43.3368828203833
Migut.N01291.v2.0	-7.20134058094009	2.63949568106707	-15.5448181622886	6.53733693125713e-23	1.17116769733718e-21	41.5760795551274
Migut.H01518.v2.0	1.93708060375625	5.46600572238824	14.6474854700079	1.16155376426443e-21	1.76323101401973e-20	38.7950019725332
Migut.M00109.v2.0	1.63931935564859	5.34876143881788	14.5761246025237	1.46653672856694e-21	2.19507432920986e-20	38.5524063749107
Migut.J00188.v2.0	1.81524034692746	5.26869357673899	14.4056448000664	2.56635233363944e-21	3.74461472581352e-20	37.9849448086421
Migut.H01677.v2.0	3.97033998244962	2.42993217996478	13.6948801878434	2.75305243523588e-20	3.56156969316761e-19	35.8431436650906
Migut.D00477.v2.0	2.3978479113343	3.92323145795573	13.5392801757778	4.66821725343925e-20	5.83841726575691e-19	35.285440449025
Migut.G00419.v2.0	-4.9541702474962	1.58121395247717	-12.8237500315981	5.50963594834915e-19	6.00110582167607e-18	32.861135460143
Migut.M01096.v2.0	1.63796223740768	5.00266839570329	11.8262371942474	1.91809519757726e-17	1.74509053269774e-16	29.0837327450809
Migut.N01563.v2.0	-5.51038961304264	2.58824583473969	-11.50495569752	6.17953929710805e-17	5.23549525354498e-16	28.2481589833851
Migut.A01010.v2.0	1.6699423237617	5.12599551012702	11.499556205245	6.30292243856851e-17	5.33029649725843e-16	27.8721075217424
Migut.J01639.v2.0	2.49656801515931	3.3169921917924	11.263525364795	1.50091634524597e-16	1.21398928098919e-15	27.2623421239797
Migut.F01338.v2.0	-2.61502504213641	3.02994661307038	-11.1770980860284	2.06566472671882e-16	1.63747454418713e-15	26.9352793559846
Migut.N02592.v2.0	2.06009537281735	2.91627314477717	10.9092963781396	5.58816279820289e-16	4.17089684455679e-15	25.9701687879513
Migut.L01587.v2.0	1.27461211343476	4.34940717953256	10.5639431610716	2.04136773334127e-15	1.41724882035464e-14	24.4711087154632
Migut.L00258.v2.0	-4.60817355910845	1.54163746033817	-10.5578056152795	2.08916641824325e-15	1.44754587067924e-14	24.7767475243171
Migut.B00133.v2.0	-3.55977106044163	2.1369110757613	-9.65600022035631	6.53891199394992e-14	3.77370045421986e-13	21.4078804959168
Migut.I00299.v2.0	-3.98840259759177	1.34648492020271	-9.63558252579963	7.07565618892917e-14	4.06996422107e-13	21.3322950108619
Migut.F01339.v2.0	-1.87971010264798	3.3403006512987	-9.57023810187959	9.11014902529242e-14	5.16340693941655e-13	20.621880998588
Migut.J00007.v2.0	1.93704976927778	3.64311538365067	9.03783794736155	7.23793062009106e-13	3.69190158415784e-12	18.8125559078016
Migut.M01216.v2.0	1.21925974146662	4.74018807734626	8.86111190934739	1.44696823588997e-12	7.11975887012668e-12	17.8550929632556
Migut.L01929.v2.0	1.10899659103539	5.08276464345825	8.81022814752328	1.76704740055772e-12	8.60045448103616e-12	17.5831267262126
Migut.L01914.v2.0	-1.39462317124543	4.02583649560409	-8.77671986133316	2.01576680000733e-12	9.74625698371034e-12	17.6292770684202
Migut.H01808.v2.0	-2.46865559031911	1.64057303949081	-8.63800811186163	3.47943892706437e-12	1.63627668461946e-11	17.5224013308391
Migut.C00038.v2.0	-2.6339184643571	2.70247091623488	-8.45672654600114	7.11272755877419e-12	3.23453667488196e-11	16.6429312472427
Migut.D02473.v2.0	-0.924352385493817	7.1416669346463	-8.29004544370979	1.37456567182561e-11	6.02264845823495e-11	15.4463494938375
Migut.B01886.v2.0	-1.77625894455632	2.59996546484003	-8.2815791074716	1.42138885145707e-11	6.21606434567463e-11	16.016580197441
Migut.J00348.v2.0	0.816516634072164	5.35525335782409	8.16106195114125	2.29045832264113e-11	9.78011651876212e-11	14.970559114627
Migut.B00132.v2.0	-3.98654376464551	1.76520221430968	-8.08990895151859	3.03641736326183e-11	1.28081605141226e-10	15.3862289395858
Migut.F01336.v2.0	-2.35450476445119	1.00732412967703	-7.98881317884442	4.53354542933803e-11	1.87874225592097e-10	14.7564210755199
Migut.J00534.v2.0	1.5139759892115	3.15349486247423	7.938520316569	5.53451474898295e-11	2.26589545017184e-10	14.5104257601619
Migut.G00798.v2.0	2.39258683842413	1.58420197369643	7.88287921763059	6.90180492691367e-11	2.79201175770527e-10	14.5254030355355
Migut.A00611.v2.0	-1.16155455568083	4.12232842060717	-7.57072782016573	2.38349943068259e-10	9.04780803793337e-10	12.8562001768345
Migut.I00616.v2.0	1.76402834470135	2.50630636213653	7.32606866163824	6.29670078590775e-10	2.2503228482628e-09	12.0389239146
Migut.F00137.v2.0	1.4149963315111	1.19396063367814	7.20014760374325	1.03778864009267e-09	3.61150446752248e-09	11.5766915553321
Migut.M01835.v2.0	4.62240911022734	1.76503686813236	7.14156727674847	1.30918360964222e-09	4.50527462205677e-09	11.7027788148292
Migut.H02207.v2.0	-2.07026545065534	5.34678727254515	-7.0403946992551	1.95495168352294e-09	6.56841115970055e-09	10.6507727154996
Migut.D00918.v2.0	-1.13525218837201	6.33682164006305	-6.98644509835418	2.42060892094617e-09	8.05326868536586e-09	10.3459851348667
Migut.L00259.v2.0	-2.24501866460705	1.28117682722384	-6.84106972709045	4.30201413030418e-09	1.3916810758502e-08	10.5046665107972
Migut.N03014.v2.0	1.67267097996092	2.58613500530984	6.69210319521407	7.74576498739596e-09	2.437173396432e-08	9.59929148025557
Migut.B00129.v2.0	-1.19637306205618	4.53764140182359	-6.65620189751359	8.92321982509415e-09	2.78750493638489e-08	9.19117457339783
Migut.L00615.v2.0	1.86583746227472	2.1286782313661	6.60177422231342	1.10564749932927e-08	3.42013626459187e-08	9.52751007333567
Migut.F01345.v2.0	-2.34595460823831	2.09019139613595	-6.58216351184363	1.19436197859587e-08	3.67333600133771e-08	9.41441494122552
Migut.M00877.v2.0	0.889747620681259	3.5020324646092	6.32449759845393	3.28266468355319e-08	9.61184105912083e-08	7.92463283017751
Migut.N03147.v2.0	-2.62384743260543	1.68592286384294	-6.20391692517979	5.25701841028263e-08	1.50695420657196e-07	8.14171757063587
Migut.M01559.v2.0	-1.79498620576407	3.19978043528743	-6.15900090651971	6.26238010332574e-08	1.77830132677059e-07	7.73900593678504
Migut.D00251.v2.0	1.61507011712948	2.31837148864819	6.012728351296	1.10533502648851e-07	3.05101399340078e-07	7.03658339784441
Migut.H01329.v2.0	1.53072290610662	1.89488564736136	5.91373536087745	1.62102103042346e-07	4.37468257919631e-07	6.77948408331056
Migut.K00184.v2.0	0.663951884163849	4.94047995182523	5.90307642646424	1.68911053798417e-07	4.54521915498544e-07	6.15628562326846
Migut.H01904.v2.0	1.09743560235476	3.66644748220834	5.80294277400345	2.48409199547904e-07	6.57330269630018e-07	5.86785350101366
Migut.F01982.v2.0	1.24014144935898	2.58676711284297	5.75620766295839	2.97246136843688e-07	7.77903031559343e-07	6.12739256489288
Migut.L00994.v2.0	0.717626100052371	6.18157525701783	5.75590110760856	2.97595945343112e-07	7.78672097589496e-07	5.53419903794333
Migut.B00153.v2.0	-2.59731686466977	1.38665273013386	-5.66038255084737	4.28992756762543e-07	1.10156413468633e-06	6.10868329043001
Migut.N03278.v2.0	-1.06551152076615	3.05038096221313	-5.63352780698687	4.7531296604697e-07	1.21534836285338e-06	5.36036064770432
Migut.F01333.v2.0	-1.34396391410731	3.70544994107281	-5.6298359630191	4.82055479141556e-07	1.23123160911018e-06	5.44401034768251
Migut.N00233.v2.0	0.97875974571476	5.26226639958335	5.58321397899824	5.75781257493413e-07	1.4551334612034e-06	4.93693919474601
Migut.F01340.v2.0	-1.87718320347935	1.83472566257253	-5.54504634522638	6.65727764238649e-07	1.67242925071323e-06	5.60413292835335
Migut.J00834.v2.0	0.951402159848846	2.9798567091366	5.25948483939731	1.95408411891901e-06	4.64574738434715e-06	4.06563878743745
Migut.E01680.v2.0	-1.90310459467985	2.89217635739281	-5.02928529774626	4.59390088330033e-06	1.04471655441171e-05	3.32968790600025
Migut.N00485.v2.0	-0.976090089704196	3.42399545640446	-4.9526738306128	6.08779758715778e-06	1.36614770938637e-05	2.78155176476148
Migut.K01064.v2.0	0.742021416897983	4.19772269977927	4.3252902512687	5.72434197609491e-05	0.000114470392626406	0.608759614793181
Migut.B00142.v2.0	-1.73677520096205	1.39394759477145	-4.20501590856856	8.6656178498146e-05	0.000169322572247921	0.973344526126182
Migut.B00249.v2.0	-0.929518581397079	3.38123400623225	-4.12956160444302	0.000112090007813985	0.00021628679079161	0.197923774523264
Migut.N02182.v2.0	0.846294930851751	3.79640172734459	4.06039257142579	0.000141638056220389	0.000270527132627308	-0.38794462568521
Migut.C01122.v2.0	-0.697158544169623	3.4586021775955	-3.96047855412242	0.000197918589585598	0.000371416196068652	-0.595954581572237
Migut.N02231.v2.0	1.31035170134172	1.75658153583081	3.92384741372509	0.000223517839148532	0.000416794148820839	-0.0287786461234614
Migut.B01221.v2.0	1.03475164625459	4.45739116638138	3.82806078776972	0.000306391495106191	0.000560811257314685	-1.10900999963193
Migut.B00100.v2.0	-0.71863366601126	3.81526521516206	-3.7746533565579	0.0003646634443258	0.000659749823890711	-1.17268719461772
Migut.N02089.v2.0	0.611797867894956	7.18212960674752	3.48164339225237	0.00092609456460214	0.00158661370329376	-2.29705976890342
Migut.F01341.v2.0	-1.6932048421588	1.2143916865942	-3.35491484923951	0.00136817578177321	0.00228823824129318	-1.43345379048078
Migut.N01403.v2.0	-0.514078127806985	3.00154920050425	-3.23266434358538	0.00197815338261399	0.00324639178094633	-2.64966926061729
Migut.O00128.v2.0	0.80646915561098	2.74531272100485	3.14053742290042	0.00259809035938531	0.00419260581992158	-2.66943205745573
Migut.M00298.v2.0	0.661672845218566	3.9023391135016	3.09548633509002	0.00296361827146768	0.00474342489810625	-3.01451614097987
Migut.N01303.v2.0	1.25113216413514	1.50882924908487	3.08073395988831	0.0030934065111121	0.00493300706090965	-2.39968200931818
Migut.D00151.v2.0	0.316318069144938	5.27103906789442	3.00275300969195	0.00387221165252134	0.00608777797640582	-3.5592576607212
Migut.F00999.v2.0	-0.690027326805587	3.07451634157184	-2.96672026894885	0.00429060151828677	0.00670090577073396	-3.2173645520243
Migut.L02001.v2.0	-0.843465073719795	2.57982622448594	-2.93032206323804	0.00475556455674725	0.00737658331066656	-3.21536696605668
Migut.C00816.v2.0	1.09082996927162	2.55368410101627	2.8086143985312	0.00667094427564702	0.0101530225581682	-3.37736287678297
Migut.J01581.v2.0	0.565512319788406	4.5310590087179	2.54723211588096	0.0133900283375348	0.019476404854596	-4.6075708811297
Migut.E00429.v2.0	-0.377655693628273	5.70305062130649	-2.38873466058085	0.0200086028693105	0.0283567248972512	-5.10269322395349
Migut.D01545.v2.0	0.801959766410413	3.61972663221962	2.38760384222906	0.0200648542560013	0.0284306566819563	-4.57601579161846
Migut.J00833.v2.0	0.652020664173927	3.32657459324362	2.35804051421489	0.0215865098970981	0.030431863253758	-4.85673656930346
Migut.F01342.v2.0	-0.670833799799461	1.95745823146322	-2.33522824082404	0.0228301766900402	0.0320714562039923	-4.52280730151161
Migut.B01840.v2.0	-0.382948164960371	5.78129754893086	-2.24817054132382	0.0281821640949014	0.0390033529728602	-5.41288396477845
Migut.H00258.v2.0	-0.340362858574193	3.88610166826742	-2.17745029252258	0.0333162729425134	0.0455562396227689	-5.23562809323253
Migut.F00020.v2.0	0.206269298478051	6.24868819760152	2.13692863655005	0.0366134745106821	0.0497422960363747	-5.65836471230381
Migut.D02231.v2.0	0.337827792266105	3.36514437254647	1.94383503674444	0.0565219196379979	0.0744991119553955	-5.69516738710764
Migut.J00900.v2.0	-0.659812638075224	2.40485392163919	-1.93235425009259	0.0579528535180249	0.0762840398081235	-5.24198466720102
Migut.N00999.v2.0	0.243290814908034	3.49092733757831	1.69546667004144	0.0950749453543597	0.120829292370372	-6.06498005879126
Migut.M01896.v2.0	0.230562938613048	4.20826466286926	1.63974527066136	0.106194546172466	0.133836856742484	-6.28062801523611
Migut.D00372.v2.0	-0.292992370529921	4.51434782303869	-1.59004926916966	0.116982381331476	0.146149232465819	-6.54654773936029
Migut.B01814.v2.0	0.405616330699588	1.96622746921379	1.41597012292701	0.161859287298842	0.197482801227091	-5.99527345571073
Migut.N01579.v2.0	-0.251857203270787	3.4733036537525	-1.38614258589231	0.170738686501258	0.207606788617882	-6.51135926671227
Migut.G00572.v2.0	-0.264582430550854	2.46190795132165	-1.34131435415401	0.184780411802383	0.223198831333666	-6.47062552624948
Migut.I00709.v2.0	-0.246471787144774	3.30790114473902	-1.27738733649738	0.206295583182057	0.246788803531646	-6.62184160901414
Migut.H00584.v2.0	0.300670369036344	3.45752445986052	1.22644339493979	0.224734869096683	0.267011725659426	-6.79494485248353
Migut.B01608.v2.0	-0.322188984146932	4.02426098085088	-1.18439049266165	0.240842980877311	0.284354053758454	-7.01989770997805
Migut.N02611.v2.0	-0.238002246072512	4.32627857815396	-1.13562458934526	0.260546377690918	0.305584656716049	-6.99859826403582
Migut.B00723.v2.0	0.165957282558431	4.9448340556101	1.12603498017775	0.26455183243176	0.309771324650917	-7.09711179922158
Migut.F01325.v2.0	-0.427458292741321	1.33497640958203	-1.04270984855627	0.301188707563628	0.347669525606244	-6.32616360085663
Migut.K01481.v2.0	-0.113630217391167	4.95589335650176	-0.937659615137424	0.352109169117332	0.400929213424398	-7.32139698005082
Migut.C00812.v2.0	0.291835473716799	3.74456266022766	0.781132927733664	0.437738906625002	0.487271137962417	-7.33070024718312
Migut.J00612.v2.0	0.111550332823576	4.07269638218608	0.443217258679887	0.659173166326593	0.700167148055412	-7.49568131978967
Migut.J00890.v2.0	0.0554273243018417	2.69061240058149	0.248128470824957	0.804866606531702	0.831138216833924	-7.29571903367899
Migut.I00613.v2.0	-0.0234620979706219	5.94314851935517	-0.188759258582675	0.850906753795596	0.871312491748912	-7.86311871585988
Migut.L00628.v2.0	0.00778132310752666	1.34071466794548	0.0156831272351261	0.987538260165322	0.989101495287184	-6.75475033578457
Migut.H00583.v2.0	0.000332653376783162	5.72582318032575	0.0045521815728765	0.996382719722896	0.996669118894992	-7.88791637222983
