## Supplementary Data Files for "Gene expression divergence between locally adapted inland annual and coastal perennial ecotypes of *Mimulus guttatus* across developmental stages": voom_genotype_auxin.csv

	logFC	AveExpr	t	P.Value	adj.P.Val	B
Migut.F01341.v2.0	5.4468142757034	1.2143916865942	14.6060575706296	1.32980280268512e-21	1.37117444543533e-19	38.7444757950381
Migut.F01339.v2.0	-3.00197462731861	3.3403006512987	-11.8063196407707	2.06161623873381e-17	9.13939428126582e-16	29.1580759118201
Migut.F00137.v2.0	-3.92833925964359	1.19396063367814	-10.8288542104228	7.54747643035598e-16	2.63310455916178e-14	25.7786817501129
Migut.F01336.v2.0	-4.79596789976337	1.00732412967703	-10.3325322499059	4.89946040351499e-15	1.47301271742826e-13	23.9513337726454
Migut.N01563.v2.0	-3.18844454661608	2.58824583473969	-10.2364420529946	7.0593328449929e-15	2.06875606741687e-13	23.2746625853579
Migut.C01122.v2.0	-2.27346105126377	3.4586021775955	-9.49251047588278	1.23111437436399e-13	2.89968055687762e-12	20.5421790353821
Migut.N03278.v2.0	-2.32408575643066	3.05038096221313	-9.16564041086348	4.39194677617408e-13	9.36231227019038e-12	19.3225092811596
Migut.F01338.v2.0	-1.69046103422387	3.02994661307038	-8.19077521062509	2.03616934301743e-11	3.11466783019809e-10	15.3083732212739
Migut.B00723.v2.0	1.11515596692716	4.9448340556101	7.82394399471661	8.72066812696743e-11	1.17627616596305e-09	13.6619059908926
Migut.D00918.v2.0	1.1580444608115	6.33682164006305	7.47844445425009	3.43855363638529e-10	4.16576732972004e-09	12.1719018671886
Migut.N01403.v2.0	-1.4554041395445	3.00154920050425	-7.30124145182516	6.94877671764525e-10	7.80685810408571e-09	11.9873619324415
Migut.G00419.v2.0	-1.48359690735965	1.58121395247717	-7.08106780624547	1.66398442822796e-09	1.7262815023602e-08	10.9236373592411
Migut.H00583.v2.0	-0.526343577762547	5.72582318032575	-7.07562625535255	1.70025528773365e-09	1.76228991848491e-08	10.6058777266875
Migut.N00485.v2.0	-1.57671583155653	3.42399545640446	-7.00079111775791	2.28694542255743e-09	2.29353604337172e-08	10.6131890565801
Migut.N02182.v2.0	-2.05615907833479	3.79640172734459	-6.98490571252386	2.43540654255622e-09	2.43365822486594e-08	10.6310111017907
Migut.L01587.v2.0	0.760019123519401	4.34940717953256	6.08821603410209	8.24702084691747e-08	6.05158303579817e-07	6.96512444674555
Migut.M00877.v2.0	-1.09311586059822	3.5020324646092	-6.04248364452601	9.84906304620418e-08	7.09989423113217e-07	6.99420032181213
Migut.J00007.v2.0	1.25084374723744	3.64311538365067	5.56017001567281	6.28538603236999e-07	3.84244943217348e-06	5.23555716758479
Migut.D02473.v2.0	-0.608451169455855	7.1416669346463	-5.46702467553684	8.94922217261698e-07	5.30776193620913e-06	4.35539299044551
Migut.I00299.v2.0	-1.80871241866039	1.34648492020271	-5.46457339822988	9.03262049252996e-07	5.3481104745222e-06	5.13005944096954
Migut.B00100.v2.0	-1.10137743024928	3.81526521516206	-5.33283854032023	1.48431184264704e-06	8.41956839838909e-06	4.17294828355001
Migut.J00348.v2.0	-0.53580342235801	5.35525335782409	-5.11405471705623	3.35832564901359e-06	1.76540381549355e-05	3.13915744321969
Migut.M01896.v2.0	0.705708508380398	4.20826466286926	5.10001623222861	3.53760136232832e-06	1.84986517519197e-05	3.27793928363401
Migut.G00572.v2.0	-1.24914674316677	2.46190795132165	-5.06145053585158	4.07987669757417e-06	2.09024231248555e-05	3.58183391095259
Migut.C00038.v2.0	-1.23987811852263	2.70247091623488	-5.05529287541882	4.17370302615234e-06	2.13281740543467e-05	3.25930495761371
Migut.D00151.v2.0	0.522892981243307	5.27103906789442	4.97253812211616	5.66003646482177e-06	2.8098326530071e-05	2.62871529664263
Migut.I00616.v2.0	-1.81348705274249	2.50630636213653	-4.78024175349891	1.14064040141973e-05	5.29963764611568e-05	2.7104969901975
Migut.M01559.v2.0	0.93281039177133	3.19978043528743	4.61262990432986	2.08264278783834e-05	9.16257509693731e-05	1.6688194028971
Migut.H01904.v2.0	-1.09591645268965	3.66644748220834	-4.58046068915298	2.33542627210344e-05	0.000101400916118777	1.56326016507287
Migut.K01481.v2.0	0.477037159996976	4.95589335650176	4.02454516159882	0.000159777773303476	0.000567374133771526	-0.575239037662235
Migut.J00834.v2.0	-0.926882728412963	2.9798567091366	-3.92530875685333	0.000222438251830027	0.000764724712197076	-0.352606870299446
Migut.B00132.v2.0	-1.22348009101179	1.76520221430968	-3.84412155532537	0.000290690782425761	0.000966654489098565	-0.700041286652084
Migut.L02001.v2.0	-1.16071054027165	2.57982622448594	-3.78407222135311	0.000353668603421751	0.00115192332590113	-0.788285936707557
Migut.L00615.v2.0	1.15517357343087	2.1286782313661	3.7683304670496	0.000372227145945236	0.00120525747186734	-0.584858742672537
Migut.B00133.v2.0	0.776805213181628	2.1369110757613	3.61659233298889	0.000605911221549961	0.00185777185109592	-1.42762341081226
Migut.B01814.v2.0	1.00657794978073	1.96622746921379	3.60040308127521	0.000637840155741212	0.00194905010604257	-1.16189842045814
Migut.D00251.v2.0	-1.41018074156368	2.31837148864819	-3.54045876439724	0.000770588367798028	0.00229937622288286	-1.26145889326221
Migut.C01164.v2.0	-1.42310637527572	2.38933108741779	-3.51450051485877	0.000835885802199638	0.002463588898289	-1.19514975735258
Migut.H01329.v2.0	-1.28232246957851	1.89488564736136	-3.47006601745992	0.000960026693165332	0.00278002320966537	-1.37275751078648
Migut.N02231.v2.0	1.15922163890952	1.75658153583081	3.34506202047426	0.00140984498101673	0.003899273223873	-1.80265087423666
Migut.B01221.v2.0	-1.02571509363025	4.45739116638138	-3.17023584401844	0.00238070211503819	0.00621052725662137	-2.95290816473182
Migut.F01345.v2.0	-0.933448087121723	2.09019139613595	-3.15762747693086	0.00247082308978824	0.00640958952848535	-2.66626009274275
Migut.E01680.v2.0	-1.05619504445713	2.89217635739281	-3.03705594295013	0.00350947808664862	0.00877684782000518	-3.18764381049795
Migut.L00628.v2.0	1.34467065608901	1.34071466794548	2.94741728307807	0.00453165092316112	0.0109686282125548	-2.83032284912233
Migut.F00020.v2.0	0.281605786260485	6.24868819760152	2.91765761013619	0.00492801247645279	0.0118089057793463	-3.92680381398301
Migut.H01518.v2.0	0.388409851626897	5.46600572238824	2.83781581291642	0.00615553197442576	0.0143525971665003	-4.03355499390859
Migut.B00405.v2.0	-1.3975186499641	2.7047866109454	-2.77674271866648	0.00727865182042667	0.0165689016092133	-3.14645386992401
Migut.M00109.v2.0	-0.335462307369379	5.34876143881788	-2.7755461804017	0.007302428251405	0.0166175905279643	-4.16579087309316
Migut.L00259.v2.0	-0.727786957070549	1.28117682722384	-2.69532713115962	0.0090691748241877	0.0200895788594355	-3.73902960746563
Migut.M01216.v2.0	0.384633577199979	4.74018807734626	2.66422887944252	0.00985348612696241	0.0215966819221094	-4.35857377070312
Migut.N01291.v2.0	-0.44899489301129	2.63949568106707	-2.50397704531985	0.014965075289992	0.0311707089685304	-4.87344831299478
Migut.J00833.v2.0	-0.859034316034264	3.32657459324362	-2.49640765222335	0.0152572970940231	0.0316987426192241	-4.40950801544173
Migut.H01677.v2.0	0.844835718887759	2.42993217996478	2.44082680589865	0.0175654831445168	0.0358468736800577	-4.08557158628729
Migut.J00188.v2.0	-0.326536223475624	5.26869357673899	-2.42430440119775	0.0183097006311516	0.0371045323606973	-5.01251535927466
Migut.F01325.v2.0	0.8921770219819	1.33497640958203	2.41880124182841	0.0185637866674867	0.0375429188451859	-4.23319674492033
Migut.N01579.v2.0	0.421790627255597	3.4733036537525	2.41345967545721	0.0188134304908985	0.0379349214246108	-4.76696405478135
Migut.D00372.v2.0	-0.456057543192203	4.51434782303869	-2.41059310701895	0.0189486394617055	0.0381549343710316	-5.03903627357032
Migut.I00709.v2.0	0.445171609690341	3.30790114473902	2.40588478560325	0.0191726095018076	0.0385167735986668	-4.75500185483959
Migut.H00258.v2.0	0.340293672865781	3.88610166826742	2.29568004790972	0.0251379741597786	0.0486135871497801	-5.11772591553942
Migut.A00611.v2.0	-0.328385567416112	4.12232842060717	-2.28485683595136	0.0258046000035817	0.049668146024593	-5.22665520156407
Migut.B01608.v2.0	-0.636158033444018	4.02426098085088	-2.21546808623007	0.030462501222567	0.0575122768232921	-5.35325564366333
Migut.A01010.v2.0	0.333898153417442	5.12599551012702	2.19383761615351	0.0320586100375787	0.0601747372873646	-5.47175472877301
Migut.N00999.v2.0	0.314095490603578	3.49092733757831	2.1465969630508	0.0358019083565458	0.0663304634920188	-5.29583380691603
Migut.D02231.v2.0	-0.393573733355368	3.36514437254647	-2.03671234975218	0.0460160781101714	0.0824274620117856	-5.49227369444534
Migut.C00812.v2.0	-0.868296299606203	3.74456266022766	-1.98866324923797	0.0512197413769645	0.0902619065663179	-5.61947590152938
Migut.N00233.v2.0	0.353725142140267	5.26226639958335	1.97767400161904	0.0524784226257058	0.0921766110977696	-5.97456261425057
Migut.B00129.v2.0	0.310570023395325	4.53764140182359	1.9195247023798	0.059588276067674	0.102606234891393	-6.06477757251423
Migut.L01914.v2.0	-0.269656808581048	4.02583649560409	-1.89053288927924	0.0634289107494564	0.108202839266372	-6.03156680596417
Migut.F01340.v2.0	0.475297345585728	1.83472566257253	1.88193453726055	0.0646074974297478	0.109903014080666	-5.5256816166606
Migut.J01639.v2.0	-0.544304663756969	3.3169921917924	-1.85961330961181	0.0677538093445744	0.114485679300373	-5.50569557876658
Migut.J00612.v2.0	0.446938278188354	4.07269638218608	1.79866233284223	0.0770090939715427	0.127433022834507	-6.08775572944782
Migut.I00613.v2.0	-0.221159794813898	5.94314851935517	-1.76516281432834	0.0825307611453867	0.135108572873549	-6.40939850425642
Migut.M00298.v2.0	0.387943213096198	3.9023391135016	1.73008196115004	0.0886615940637881	0.143441351623423	-6.07391617243673
Migut.N02089.v2.0	0.292772623352491	7.18212960674752	1.66715340592215	0.10059954309148	0.159474506301493	-6.60815156527103
Migut.F01333.v2.0	-0.336609602571474	3.70544994107281	-1.57681229763231	0.119999933430808	0.184696934249984	-6.43656794064885
Migut.F01342.v2.0	-0.456400283848384	1.95745823146322	-1.56730939071875	0.122204527602854	0.187406304311085	-6.00830519356488
Migut.J00900.v2.0	0.438450768251039	2.40485392163919	1.45013447198576	0.152132495609312	0.225549508880778	-6.22395654621131
Migut.D02474.v2.0	0.194221476166858	7.02952373801998	1.39466484830507	0.16816434182082	0.244986670658902	-7.01760879931285
Migut.F01982.v2.0	0.312656474730185	2.58676711284297	1.28999389092105	0.201911328043885	0.285427611086715	-6.37382481710571
Migut.K00184.v2.0	-0.150381196390688	4.94047995182523	-1.28194537241114	0.204702301590975	0.288744578382053	-7.04344830580262
Migut.M01096.v2.0	0.181231386359567	5.00266839570329	1.22491233487588	0.225307152469184	0.311937578733858	-7.02824816437339
Migut.N02592.v2.0	-0.277029141404801	2.91627314477717	-1.17069824879299	0.246263428383053	0.335978332166235	-6.53764406139616
Migut.N03014.v2.0	-0.359607866928461	2.58613500530984	-1.1430762034934	0.257463756542446	0.348356871216062	-6.58581853913149
Migut.N01303.v2.0	0.508233444537305	1.50882924908487	1.13673259638379	0.260086362830981	0.351268400153466	-6.16844587331087
Migut.D00477.v2.0	0.231002098109764	3.92323145795573	1.12170225700678	0.26637574847954	0.358567877268658	-6.78074824235554
Migut.N03147.v2.0	0.332291325956047	1.68592286384294	1.11001863113121	0.271338254567706	0.364402171112635	-6.58875106550058
Migut.H01808.v2.0	-0.235067940953037	1.64057303949081	-1.09640894762122	0.277200216530439	0.370629815973845	-6.58943971548635
Migut.M01862.v2.0	0.128024629722823	5.95012666017993	1.0850488016926	0.282160506617068	0.376290532197115	-7.30925878372482
Migut.K01158.v2.0	0.147248726524741	5.5630380716081	1.00048026619235	0.321021923534704	0.419038369805241	-7.31677069634501
Migut.C00816.v2.0	0.427794694666206	2.55368410101627	1.00040640703986	0.321057360961648	0.419045331888059	-6.60359094975305
Migut.E00429.v2.0	0.14960466381004	5.70305062130649	0.956585517102412	0.342544227370469	0.442279532974393	-7.49920354603787
Migut.B00153.v2.0	-0.336780652663405	1.38665273013386	-0.939627348492825	0.35110670056444	0.451575835891805	-6.65603927230394
Migut.O00128.v2.0	0.217915328572608	2.74531272100485	0.779374746604797	0.43876581442124	0.539590081875047	-6.98127260821864
Migut.G00798.v2.0	-0.287300549535365	1.58420197369643	-0.729073733876443	0.468740648103987	0.567873787781331	-6.56698103151575
Migut.B00142.v2.0	0.232696062392149	1.39394759477145	0.688603436853134	0.493677902249523	0.59124119412487	-6.85137419094855
Migut.H02207.v2.0	0.168711651746636	5.34678727254515	0.65784691951357	0.513106126381089	0.609891322621873	-7.7461759160359
Migut.L00258.v2.0	-0.144668735902814	1.54163746033817	-0.609270974810151	0.54460259245076	0.637154823240425	-7.3416294660013
Migut.J00534.v2.0	0.116483280340356	3.15349486247423	0.528029672864483	0.599390288277435	0.686087724103437	-7.16895579648844
Migut.B00249.v2.0	0.105893540815573	3.38123400623225	0.524814717311319	0.601610103823369	0.688175909706738	-7.46314584128513
Migut.B01840.v2.0	-0.0859865311160471	5.78129754893086	-0.507307519187254	0.613764347098139	0.698977314211413	-7.83026168060827
Migut.F00999.v2.0	-0.112438501070083	3.07451634157184	-0.504149018565247	0.615968879047192	0.700831223078924	-7.3706915969806
Migut.M01835.v2.0	-0.380723746601991	1.76503686813236	-0.434915043814617	0.665155598746472	0.743572593523201	-6.55747525771467
Migut.N02611.v2.0	-0.091252196825311	4.32627857815396	-0.431069713436247	0.667933927494195	0.745899740932146	-7.62012117057545
Migut.J01581.v2.0	0.067389951659897	4.5310590087179	0.290527631408813	0.772395929255939	0.83140669155913	-7.72717206987298
Migut.K01064.v2.0	0.0413031325331089	4.19772269977927	0.223980780673016	0.823519124029016	0.871144175582028	-7.64613063318299
Migut.D01545.v2.0	0.072961984949849	3.61972663221962	0.197481206435639	0.844106146669285	0.887526064025716	-7.29739668781689
Migut.L01929.v2.0	-0.0152785632218285	5.08276464345825	-0.115430988267078	0.908481846587297	0.93446148706829	-7.83939991457093
Migut.B01886.v2.0	-0.0177589681645872	2.59996546484003	-0.105047041271596	0.916682393188405	0.939702401736697	-7.45142158135419
Migut.J00890.v2.0	-0.0228034093828087	2.69061240058149	-0.0954025462251914	0.9243071354167	0.94563834521538	-7.33322778234175
Migut.L00994.v2.0	0.00409859481953801	6.18157525701783	0.0325673548525524	0.974125702116315	0.982362671215766	-7.96471563252498
Migut.H00584.v2.0	-0.00702943373378408	3.45752445986052	-0.0270850775834903	0.978480101093283	0.984776444741414	-7.56928302736803
