## Supplementary Data Files for "Gene expression divergence between locally adapted inland annual and coastal perennial ecotypes of *Mimulus guttatus* across developmental stages": voom_interaction_4leaf_auxin.csv

	logFC	AveExpr	t	P.Value	adj.P.Val	B
Migut.G00419.v2.0	2.44877354608083	1.58121395247717	6.81429240911324	4.78213897872574e-09	2.37740623513794e-06	10.446123957815
Migut.D00372.v2.0	-1.6274828968235	4.51434782303869	-5.98892187462398	1.21210341060677e-07	2.96008411853442e-05	7.39972715868518
Migut.M01559.v2.0	-1.53397323506312	3.19978043528743	-5.71671681284607	3.45829024611033e-07	6.87705717512226e-05	6.45143314241998
Migut.L01914.v2.0	1.04526602199754	4.02583649560409	5.3506271753205	1.38831793935973e-06	0.000210039223498149	5.05916928939332
Migut.N02089.v2.0	-1.29919751016727	7.18212960674752	-5.23720486963483	2.12378916235443e-06	0.000284261010961285	4.55627843165884
Migut.H01518.v2.0	-0.959417818746253	5.46600572238824	-5.09859584096338	3.55625540942851e-06	0.000434237502624955	4.11463497741223
Migut.F01325.v2.0	-2.4591511305212	1.33497640958203	-4.94985684497318	6.15096946904167e-06	0.000625560240645288	3.68363263574456
Migut.B00129.v2.0	-1.107432500286	4.53764140182359	-4.89061265092077	7.63867902661944e-06	0.000733313186555466	3.38663041637822
Migut.H01677.v2.0	-1.87364429840536	2.42993217996478	-4.06556096721694	0.000139192469758283	0.0062907765553094	0.904045842410065
Migut.M01096.v2.0	-0.814635541181097	5.00266839570329	-4.02136681901848	0.000161490061284205	0.00706899890904443	0.535723632865998
Migut.A00611.v2.0	0.721826941877395	4.12232842060717	3.77652923737925	0.000362447902761492	0.0123356352235696	-0.236213938907131
Migut.M01216.v2.0	-0.701575810745382	4.74018807734626	-3.54423780648161	0.000761496756493463	0.0199135099984484	-0.904683916278779
Migut.D00918.v2.0	-0.763208444736425	6.33682164006305	-3.51146790057031	0.00084384858934916	0.0212796600792397	-1.15078204366825
Migut.B00133.v2.0	-0.944557956131125	2.1369110757613	-3.46445189947858	0.000976902712041012	0.0237308237075842	-0.955745599234061
Migut.N03014.v2.0	1.69299994118459	2.58613500530984	3.44093156120577	0.00105071220966719	0.0250015623223372	-0.849901445691245
Migut.K01158.v2.0	-0.653352143409615	5.5630380716081	-3.31288320160172	0.00155443962209587	0.0318671569065898	-1.62873549493672
Migut.I00299.v2.0	1.3372466765584	1.34648492020271	3.0611854888232	0.00327357862330761	0.0506313493738243	-1.86222390720096
Migut.M00298.v2.0	-0.856461020240765	3.9023391135016	-3.00965627256682	0.00379652090723115	0.0555121544418672	-2.28008385021721
Migut.M01862.v2.0	-0.478290738009102	5.95012666017993	-2.950639232379	0.0044905613615465	0.0615902792597777	-2.6515134357141
Migut.D00151.v2.0	-0.416969959131599	5.27103906789442	-2.86341057703144	0.00573425688929408	0.0707631701232035	-2.87212113146825
Migut.F01345.v2.0	-1.10656530538781	2.09019139613595	-2.82722878095669	0.00633799488545562	0.0754343138182556	-2.5541348140411
Migut.B00405.v2.0	-1.81340224179001	2.7047866109454	-2.78046786546317	0.00720508433382566	0.081582792496313	-2.430983563415
Migut.K01481.v2.0	-0.451583384898005	4.95589335650176	-2.77770817171045	0.00725951919082784	0.0819113724472866	-3.05805692077701
Migut.H00258.v2.0	-0.522993615661922	3.88610166826742	-2.58416992920575	0.0121655453431316	0.111848710454848	-3.36726248503529
Migut.I00613.v2.0	0.441217689945869	5.94314851935517	2.52588153058142	0.0141476842304105	0.122155527972401	-3.71973406119595
Migut.B00100.v2.0	0.66768096088764	3.81526521516206	2.41152905154845	0.0189043978429186	0.144666969748997	-3.75559095058051
Migut.D01545.v2.0	1.07372369121568	3.61972663221962	2.37993853913282	0.0204498991022895	0.151577526892369	-3.6170577886136
Migut.F01982.v2.0	-0.784280218099185	2.58676711284297	-2.37375735873543	0.0207651881387339	0.152517881068598	-3.46959552672084
Migut.B00142.v2.0	-1.00633447701226	1.39394759477145	-2.334439968168	0.0228742690551251	0.160650769549617	-3.51950966728902
Migut.L02001.v2.0	0.96050672995194	2.57982622448594	2.30467263312764	0.0245957651907433	0.166686003629575	-3.67662563932361
Migut.F01336.v2.0	-1.45977665553869	1.00732412967703	-2.24136333464194	0.0286440109148971	0.182985145449916	-3.56414972207581
Migut.L01929.v2.0	-0.407410251724993	5.08276464345825	-2.22189597832143	0.0300018660495145	0.187633744279101	-4.29057036817336
Migut.B00153.v2.0	-0.999039555977331	1.38665273013386	-2.19753182476523	0.0317809205119635	0.194286523287893	-3.80157467200362
Migut.N00485.v2.0	0.692742230749882	3.42399545640446	2.16951319667777	0.0339408155158405	0.20185905535785	-4.1747322547106
Migut.C00812.v2.0	-1.22392717628471	3.74456266022766	-2.10307378215246	0.0395831409127753	0.21995901058117	-4.30973120543291
Migut.B00723.v2.0	0.412684057757754	4.9448340556101	2.0807562742079	0.041653453103637	0.225322900521305	-4.56794684651269
Migut.B01608.v2.0	-0.859046699433645	4.02426098085088	-2.07809066628751	0.0419069044851211	0.226365584180398	-4.45412372771277
Migut.F01342.v2.0	-0.797817883409838	1.95745823146322	-2.07488818630911	0.0422131703368236	0.227127260832179	-4.09798588896299
Migut.N02182.v2.0	-0.856466623086423	3.79640172734459	-2.05637904955959	0.0440215509080654	0.232195063582448	-4.31782460247633
Migut.F01340.v2.0	-0.670598650518868	1.83472566257253	-1.93199663177118	0.0579979170926897	0.268317405653518	-4.35775337093766
Migut.B00249.v2.0	0.525047644483828	3.38123400623225	1.89031128893495	0.0634590557200183	0.280486244705228	-4.71156799841628
Migut.N02592.v2.0	-0.603648062733705	2.91627314477717	-1.84516877233696	0.069857924479762	0.29468833082203	-4.46802499740832
Migut.M01835.v2.0	-2.02038819865977	1.76503686813236	-1.80715272071556	0.0756597012514305	0.30876078610962	-4.20801362230863
Migut.L00628.v2.0	-0.997015486687857	1.34071466794548	-1.74407048914515	0.0861732463442133	0.329588850549844	-4.47599360066268
Migut.J00612.v2.0	0.588994828089967	4.07269638218608	1.72109461302455	0.0902913978480643	0.337320520140917	-5.07436877165142
Migut.N03278.v2.0	0.592411500871131	3.05038096221313	1.70097771211158	0.094029097796222	0.344874476057861	-4.83341021395913
Migut.L00259.v2.0	-0.64377849035149	1.28117682722384	-1.6608864888432	0.101857155627752	0.359404716435567	-4.72101970573319
Migut.J00007.v2.0	-0.470250782395347	3.64311538365067	-1.61808454377835	0.110792955584678	0.374888936023038	-5.05757462082507
Migut.D00477.v2.0	-0.416446131149633	3.92323145795573	-1.59583950595783	0.115681751617818	0.38234959880251	-5.09712894244031
Migut.J01581.v2.0	0.50715915951311	4.5310590087179	1.5946700069998	0.115943506944621	0.382811578906338	-5.35562930471137
Migut.I00709.v2.0	0.405624493981634	3.30790114473902	1.5566947075539	0.12470526787141	0.39686724480339	-5.1923324368607
Migut.G00572.v2.0	0.485152511891256	2.46190795132165	1.55388751892883	0.125373413282228	0.397609556350461	-4.99624226927746
Migut.N01403.v2.0	0.384651763272288	3.00154920050425	1.50919770034019	0.136399676606314	0.414922093173052	-5.19771846747904
Migut.H01808.v2.0	0.394939013752133	1.64057303949081	1.44889537511897	0.152477123345745	0.439702332408893	-5.1112932773996
Migut.B00132.v2.0	-0.60023118817574	1.76520221430968	-1.42376912048712	0.159597525859206	0.448445207904754	-5.29168840627307
Migut.N00999.v2.0	0.27929940779261	3.49092733757831	1.39879072879082	0.166928800696095	0.459080984740818	-5.43353076113251
Migut.N03147.v2.0	0.529728391324644	1.68592286384294	1.34738947331545	0.182827710693431	0.480907356926031	-5.22843599480072
Migut.J00188.v2.0	-0.254585000770596	5.26869357673899	-1.34093308904012	0.184903485704522	0.483020924739187	-5.77369314171706
Migut.J00900.v2.0	-0.524956292135047	2.40485392163919	-1.32580721733605	0.189836463689085	0.488331454241269	-5.3143295132509
Migut.M01896.v2.0	-0.23734647917176	4.20826466286926	-1.25813346010439	0.213127737331314	0.515537513307704	-5.76613298531973
Migut.D02231.v2.0	-0.339409527275343	3.36514437254647	-1.24323920654511	0.21852665239007	0.521569221889347	-5.57898522810769
Migut.B01221.v2.0	0.525123630922915	4.45739116638138	1.23724531896213	0.220727519559772	0.523785726606211	-5.79139226008148
Migut.L00615.v2.0	-0.504202074399	2.1286782313661	-1.22956046239907	0.223573054375845	0.526934109833683	-5.19408995485611
Migut.F01338.v2.0	-0.336361633327185	3.02994661307038	-1.19874573182541	0.235253090771388	0.539493084602589	-5.75800775026662
Migut.D02473.v2.0	-0.186866307042467	7.1416669346463	-1.18702340240612	0.239810616888227	0.543795099690775	-6.08894384808344
Migut.F01339.v2.0	-0.424215270190314	3.3403006512987	-1.16237273270939	0.249601847698753	0.554493731242682	-5.68527020505959
Migut.N01291.v2.0	0.30782501588793	2.63949568106707	1.12235212349315	0.266101614901482	0.572420720047695	-5.99859464643318
Migut.N01303.v2.0	-0.626074177056967	1.50882924908487	-1.11019248345672	0.271263939945537	0.577943378479393	-5.20004102813512
Migut.A01010.v2.0	-0.226527097932764	5.12599551012702	-1.08133709709297	0.283794473145877	0.591600546951023	-6.06711325286489
Migut.C00038.v2.0	-0.352900074774445	2.70247091623488	-1.07248488471428	0.287717854660577	0.594721042277405	-5.84688519765631
Migut.H01904.v2.0	-0.364501973785091	3.66644748220834	-1.0492602881765	0.298188811600451	0.60522534947963	-5.81416404984161
Migut.J00534.v2.0	0.302953807384479	3.15349486247423	1.04925838724544	0.298189679190638	0.60522534947963	-5.66307574893805
Migut.L00258.v2.0	-0.363707056579894	1.54163746033817	-1.04846683891045	0.298551094182049	0.605447384083148	-5.76577004364374
Migut.G00798.v2.0	0.522307896064514	1.58420197369643	0.973306663661399	0.334236514209801	0.636031753629588	-5.2846612282152
Migut.J00348.v2.0	-0.140671130515826	5.35525335782409	-0.944424938890776	0.348670328275929	0.649644086414259	-6.25473111150305
Migut.B01886.v2.0	-0.210873740165099	2.59996546484003	-0.919617105724622	0.36138741850128	0.659188021402477	-5.89014265501533
Migut.F00137.v2.0	-0.450034374778055	1.19396063367814	-0.881643117405129	0.381423210703042	0.675260415052759	-5.36936886067458
Migut.D00251.v2.0	0.462912988874099	2.31837148864819	0.878584198757076	0.38306702330677	0.676994203553217	-5.53410171362206
Migut.H00584.v2.0	-0.313503552157253	3.45752445986052	-0.869891148253267	0.387762753530171	0.681350357124461	-6.01805577945394
Migut.J00833.v2.0	-0.384616301783156	3.32657459324362	-0.849182356910164	0.399093043774043	0.69043169084361	-5.93820793942963
Migut.H01329.v2.0	0.350540974254921	1.89488564736136	0.716829214341594	0.476209338796079	0.74649031486953	-5.5587102594448
Migut.L01587.v2.0	-0.124424365793077	4.34940717953256	-0.708871759517075	0.481098694753992	0.750016108296065	-6.27808435716157
Migut.C01164.v2.0	0.364611541265198	2.38933108741779	0.691169257602508	0.492075554353528	0.756203545661416	-5.54072746131643
Migut.N01579.v2.0	0.160446587256261	3.4733036537525	0.663912355544224	0.509242675185895	0.767336873629319	-6.19325562070103
Migut.H00583.v2.0	0.0687003998449069	5.72582318032575	0.656595128399226	0.513905412765366	0.769945468269712	-6.53397412760489
Migut.F01333.v2.0	-0.174972674744366	3.70544994107281	-0.629034884456639	0.531669818308536	0.780161274202923	-6.35586772448494
Migut.F00020.v2.0	-0.0814249602360738	6.24868819760152	-0.600651487524552	0.550292620453755	0.792304448269043	-6.59317878042648
Migut.H02207.v2.0	0.215802508405897	5.34678727254515	0.586687604725798	0.559573889655567	0.797917285802653	-6.57415668031086
Migut.J00890.v2.0	-0.1757468459233	2.69061240058149	-0.582297064729076	0.5625081181106	0.799807252717013	-6.09081990460354
Migut.D02474.v2.0	-0.109702343523777	7.02952373801998	-0.558149279837338	0.578780950955518	0.811097436554999	-6.63036724372575
Migut.I00616.v2.0	0.280752243983036	2.50630636213653	0.545894366327152	0.587125181026017	0.816380233731111	-5.79619014286049
Migut.L00994.v2.0	-0.0959835135017105	6.18157525701783	-0.540306216728711	0.590948946668776	0.81883429600133	-6.61608300789063
Migut.J00834.v2.0	-0.157404338625215	2.9798567091366	-0.509716336177233	0.61208547039495	0.831566440356989	-6.06052130181233
Migut.B01840.v2.0	-0.110331218609508	5.78129754893086	-0.463929178363906	0.644346266801962	0.850936712522366	-6.65574832507688
Migut.N02231.v2.0	-0.220110563007207	1.75658153583081	-0.461697160039574	0.645937271648521	0.851866112870432	-5.73310552061022
Migut.J01639.v2.0	0.166386251323243	3.3169921917924	0.444293710958208	0.658399116624794	0.858613649327546	-6.02116551142783
Migut.M00877.v2.0	0.0997570599461184	3.5020324646092	0.402881340976215	0.688441014592556	0.872154482656683	-6.25392901209166
Migut.M00109.v2.0	-0.0576078201778589	5.34876143881788	-0.346136421169838	0.730428661914382	0.892414001440427	-6.61003829222087
Migut.K01064.v2.0	0.0855387760369602	4.19772269977927	0.345513300829941	0.730894641957706	0.892589560719585	-6.46290316822029
Migut.N02611.v2.0	0.094110308671074	4.32627857815396	0.337274887214199	0.737064975030797	0.896143283468312	-6.52543680037155
Migut.E00429.v2.0	0.0689231477230987	5.70305062130649	0.313610949403569	0.75488413646283	0.904197263397826	-6.7123089289445
Migut.N00233.v2.0	-0.0745476366614356	5.26226639958335	-0.293995956218537	0.769756892951719	0.91129579434325	-6.64871915908815
Migut.B01814.v2.0	0.112192774624735	1.96622746921379	0.289711341001827	0.773017435443504	0.911714350861997	-5.89386783767487
Migut.F01341.v2.0	-0.148155705322433	1.2143916865942	-0.281322312609171	0.779413240225993	0.914604480431594	-5.74872963438723
Migut.E01680.v2.0	-0.133164498412322	2.89217635739281	-0.273780275308222	0.785176404747259	0.917382623914521	-6.31717962521171
Migut.C00816.v2.0	0.138640746136649	2.55368410101627	0.256490735132244	0.798433150130154	0.922186313459321	-6.00021939807037
Migut.O00128.v2.0	-0.0763808909601061	2.74531272100485	-0.196961711085509	0.84451087547075	0.943250723932964	-6.09880070741666
Migut.C01122.v2.0	-0.0519359210358995	3.4586021775955	-0.146647033310807	0.88389316466872	0.958497134769245	-6.19831884368567
Migut.K00184.v2.0	-0.0182582548045522	4.94047995182523	-0.111416483840431	0.911651098577893	0.969604469147636	-6.66856901557298
Migut.F00999.v2.0	-0.0255964709531677	3.07451634157184	-0.0830593880057597	0.934075694244146	0.978564094258174	-6.3224587278721
Migut.N01563.v2.0	0.024081406297913	2.58824583473969	0.0515777727794695	0.959033295943039	0.989016408321759	-6.36045923819776
