## Supplementary Data Files for "Gene expression divergence between locally adapted inland annual and coastal perennial ecotypes of *Mimulus guttatus* across developmental stages": voom_interaction_bud_auxin.csv

	logFC	AveExpr	t	P.Value	adj.P.Val	B
Migut.C01122.v2.0	2.90954918792138	3.4586021775955	10.0015526968465	1.73077443970335e-14	3.46452511526048e-12	22.7119222852215
Migut.H01518.v2.0	-1.50064697749482	5.46600572238824	-8.18855426206707	2.05415678591763e-11	1.51290277565997e-09	15.62143164122
Migut.D00151.v2.0	-1.16943811403979	5.27103906789442	-8.01962451793355	4.01209534979742e-11	2.67217068273589e-09	14.9587737560542
Migut.L01587.v2.0	-1.15109578675094	4.34940717953256	-7.17007444092918	1.16925329054077e-09	4.67701316216309e-08	11.6959926736252
Migut.J00007.v2.0	-1.75135752673185	3.64311538365067	-6.55877553044159	1.30946681523504e-08	3.62381273719121e-07	9.45343695721238
Migut.K00184.v2.0	-0.966771132436957	4.94047995182523	-6.06472815126491	9.03459565381139e-08	1.84401131233218e-06	7.35355778670898
Migut.N03278.v2.0	1.90468018531592	3.05038096221313	5.95857107382027	1.36315348523805e-07	2.61364965764652e-06	7.22956025072427
Migut.M01862.v2.0	-0.932878020606435	5.95012666017993	-5.83903876655465	2.1620260711857e-07	3.8933250854987e-06	6.46631610748873
Migut.K01158.v2.0	-1.05530855007489	5.5630380716081	-5.48569939755787	8.33830857316789e-07	1.25209552684463e-05	5.1809247538895
Migut.I00299.v2.0	3.07883484682058	1.34648492020271	5.40077228308319	1.14942546944713e-06	1.63265331986776e-05	5.32876564988926
Migut.D02474.v2.0	1.02641307484788	7.02952373801998	5.15526750968198	2.88201703304027e-06	3.58834321108413e-05	3.90267184885268
Migut.D01545.v2.0	2.22709491291874	3.61972663221962	5.06374994394899	4.04537338994178e-06	4.76409455059133e-05	3.95183104690106
Migut.H01677.v2.0	-1.85789427057138	2.42993217996478	-5.00370800751785	5.04753224908878e-06	5.73564480876048e-05	3.88628289464406
Migut.L02001.v2.0	1.94789680477402	2.57982622448594	4.83050159927877	9.50693349936408e-06	9.79544887573264e-05	3.20842260973524
Migut.J00890.v2.0	-1.48673114934485	2.69061240058149	-4.41416382597751	4.19962368823966e-05	0.000327683642042018	1.80826001846145
Migut.D00372.v2.0	-1.20357143628949	4.51434782303869	-4.39500128184629	4.4907168882902e-05	0.000345936796264525	1.36568211645282
Migut.J00188.v2.0	-0.76979348641578	5.26869357673899	-4.29439469194397	6.3709165873021e-05	0.000464066765542884	0.951580419615662
Migut.H02207.v2.0	1.51411526281309	5.34678727254515	3.90532944755763	0.00023764224776755	0.00138583162502065	-0.290429232345574
Migut.N00233.v2.0	-0.934634364323465	5.26226639958335	-3.8390145056207	0.000295597670177427	0.00165582276413271	-0.533302021331684
Migut.F00020.v2.0	-0.497349954879513	6.24868819760152	-3.67091070012662	0.000509552453411392	0.00259625554593213	-1.0905589216008
Migut.B00723.v2.0	-0.705180715986337	4.9448340556101	-3.61483881101704	0.000609294553916109	0.00300864852448111	-1.16690540817874
Migut.F01325.v2.0	-1.94936176996184	1.33497640958203	-3.46252218843128	0.000982768129863269	0.00445461815945839	-0.910008023615778
Migut.H01904.v2.0	-1.04756302784947	3.66644748220834	-3.4604293064569	0.000989167267407807	0.0044741893457869	-1.45086735684161
Migut.A01010.v2.0	-0.6387402895391	5.12599551012702	-3.19715486622092	0.00219851045529006	0.00865258043208814	-2.38989859898792
Migut.L00615.v2.0	-1.10674634000543	2.1286782313661	-3.16557570832943	0.00241364615982541	0.00932499432272265	-1.89920032018884
Migut.N02611.v2.0	0.887182397986598	4.32627857815396	3.14254508015668	0.00258282742500695	0.00984473103945694	-2.42499540344422
Migut.F01342.v2.0	-1.39853802558411	1.95745823146322	-3.05628926958776	0.00332021499926658	0.0120672043837574	-2.10729624761264
Migut.E00429.v2.0	-0.660047482602586	5.70305062130649	-2.97957212973304	0.00413677614495517	0.0144176073955373	-3.03524593250121
Migut.L01929.v2.0	-0.44253276543276	5.08276464345825	-2.51248085802107	0.0146428128407564	0.0402106835161429	-4.13848833953609
Migut.H01329.v2.0	0.96011292429197	1.89488564736136	2.359277960448	0.0215208086470664	0.054836107700378	-3.78550831918287
Migut.M00877.v2.0	-0.519383346666969	3.5020324646092	-2.31684987525135	0.0238780932699947	0.05977037552928	-4.30987822043063
Migut.J00348.v2.0	-0.328951232765642	5.35525335782409	-2.3029510819686	0.0246987557181244	0.0615321771533151	-4.63954192250693
Migut.N03147.v2.0	1.16982120230962	1.68592286384294	2.25737198292612	0.0275683323220783	0.067042485311553	-3.88294263357147
Migut.N01291.v2.0	1.43412474487215	2.63949568106707	2.25076061146175	0.0280081705821111	0.0678631391650108	-3.88057443728568
Migut.F00999.v2.0	0.664351705681989	3.07451634157184	2.17347741234186	0.0336276145238041	0.0784475270942439	-4.51573754919001
Migut.N02182.v2.0	-0.764264412065944	3.79640172734459	-2.04300953807711	0.0453691143907656	0.0997347238434369	-4.86923115892979
Migut.M01559.v2.0	0.668306493628521	3.19978043528743	1.96734256916763	0.0536858318841209	0.113814617701335	-4.8029851998658
Migut.B01886.v2.0	0.538272256628165	2.59996546484003	1.96375784039939	0.0541102876557664	0.114627180667823	-4.72742138941877
Migut.B00129.v2.0	-0.47449707682017	4.53764140182359	-1.94847821803838	0.0559518224791853	0.11770430238934	-5.22594961625492
Migut.F00137.v2.0	0.786751905970125	1.19396063367814	1.84930899031682	0.0692492784159476	0.138762556290019	-4.69930418617703
Migut.N02231.v2.0	-0.750567562779023	1.75658153583081	-1.83517056814583	0.0713463152312847	0.141614246117137	-4.80669721752847
Migut.J00534.v2.0	-0.460563871060536	3.15349486247423	-1.79056111070851	0.0783153148594926	0.15232732341595	-5.20369715938891
Migut.L00628.v2.0	-1.09190353237216	1.34071466794548	-1.76940918524293	0.081813126278039	0.157406871843857	-4.74592154941478
Migut.B00153.v2.0	1.03397127672498	1.38665273013386	1.70221198670724	0.0937961658345188	0.174930269151981	-4.8194690194765
Migut.F01982.v2.0	-0.484245562394575	2.58676711284297	-1.70212678395271	0.0938122300235572	0.174931847545602	-5.2442495253801
Migut.B00249.v2.0	0.491780966569512	3.38123400623225	1.69529868500319	0.0951069737585625	0.176754215583337	-5.4426672692071
Migut.B00100.v2.0	0.464426449972289	3.81526521516206	1.64102500701726	0.105927791624696	0.192974068762697	-5.63434114814053
Migut.N02089.v2.0	-0.39929367215255	7.18212960674752	-1.60865189257548	0.112845172777819	0.20318261609976	-5.97243852212767
Migut.H00258.v2.0	0.323723189692977	3.88610166826742	1.59615538401804	0.115611134018436	0.207545394059406	-5.72358801987564
Migut.L00259.v2.0	-0.799040253854729	1.28117682722384	-1.56940163475826	0.12171638039245	0.215860875915773	-5.0247096880727
Migut.H01808.v2.0	0.588690799085118	1.64057303949081	1.55801126285753	0.124392893132781	0.219656104580529	-5.0857099213753
Migut.G00419.v2.0	-0.869814609156583	1.58121395247717	-1.50662129288836	0.137058034539898	0.236324518864781	-5.14900997032503
Migut.H00584.v2.0	-0.506237592290604	3.45752445986052	-1.49836831247939	0.139183865207136	0.23913100514482	-5.81012962745003
Migut.M01835.v2.0	1.36002220935742	1.76503686813236	1.49416704085652	0.140275990694456	0.240562004492649	-5.16255975946514
Migut.D00251.v2.0	0.656563551595855	2.31837148864819	1.49216168684976	0.140799660815578	0.241259901808596	-5.43437969191272
Migut.N01303.v2.0	0.757076707906372	1.50882924908487	1.4672583170784	0.147431863812359	0.24987842983904	-5.25038562933468
Migut.N01563.v2.0	1.1604797429771	2.58824583473969	1.44898521939834	0.152452114667473	0.25632726611562	-5.28514660117814
Migut.I00613.v2.0	0.250260282785412	5.94314851935517	1.43140890221584	0.15740576324353	0.262733759936863	-6.21206052040745
Migut.F01341.v2.0	-0.756937257788051	1.2143916865942	-1.4072364784136	0.164421442598702	0.27133923900106	-5.25974173638458
Migut.N03014.v2.0	-0.493867190858378	2.58613500530984	-1.36623441566583	0.176870156379032	0.286816469803835	-5.79482326991857
Migut.E01680.v2.0	0.723904555287383	2.89217635739281	1.31651420003377	0.192916075531837	0.307499344028762	-5.84318668478323
Migut.L01914.v2.0	-0.288775314126816	4.02583649560409	-1.2969777214986	0.199512673020814	0.315232355995155	-6.12647785961251
Migut.B01840.v2.0	-0.289982358931919	5.78129754893086	-1.21231179501415	0.230057553482851	0.350602271127796	-6.49423688842047
Migut.K01481.v2.0	-0.197060781934083	4.95589335650176	-1.2020871980138	0.233965541115664	0.355080716564549	-6.43180415979343
Migut.J00834.v2.0	-0.323696841729764	2.9798567091366	-1.14464193348184	0.256819347185774	0.38087842649277	-6.08572512587724
Migut.C00816.v2.0	0.530195052286378	2.55368410101627	1.0657447998107	0.290730154222473	0.417729536207351	-6.00926208138644
Migut.F01333.v2.0	0.334477813922878	3.70544994107281	1.03430717206288	0.305066932046535	0.433363781415223	-6.33834022554225
Migut.N02592.v2.0	-0.273177330389588	2.91627314477717	-1.02218440628188	0.310721740404327	0.43924511286973	-6.19718019687155
Migut.F01339.v2.0	-0.448904857251893	3.3403006512987	-1.01720969103209	0.313062640599019	0.441881155661969	-6.10942184427106
Migut.I00709.v2.0	-0.250692494355974	3.30790114473902	-1.00074996368208	0.32089254562667	0.449831242207779	-6.36947707814967
Migut.M00298.v2.0	-0.280862256489819	3.9023391135016	-0.996115455018637	0.323120643683776	0.452362401697492	-6.44376959472657
Migut.N00999.v2.0	-0.188272941499312	3.49092733757831	-0.995476948308875	0.323428421900152	0.452702225525401	-6.40968668809685
Migut.J01639.v2.0	0.320401281586234	3.3169921917924	0.986982939786673	0.327541394065611	0.456759788158015	-6.23289389695404
Migut.B01814.v2.0	-0.33590857169806	1.96622746921379	-0.958944893444075	0.341363867028363	0.471080105981442	-6.03135411723384
Migut.M01216.v2.0	-0.178084747295561	4.74018807734626	-0.9539900073714	0.343845806645794	0.473472512465076	-6.66432166309202
Migut.L00258.v2.0	-0.589891906086525	1.54163746033817	-0.952028301524173	0.34483169430163	0.47454841173294	-5.76088051939798
Migut.M01896.v2.0	-0.171880535450641	4.20826466286926	-0.939547219277634	0.351147486435389	0.481478823008335	-6.6008762134238
Migut.J01581.v2.0	-0.28447337016166	4.5310590087179	-0.930550600341056	0.355746334904369	0.486060952283944	-6.67253668321945
Migut.M00109.v2.0	-0.144674862635262	5.34876143881788	-0.904659591097212	0.369197224573564	0.499827403818714	-6.76862467102511
Migut.J00900.v2.0	0.380687861999331	2.40485392163919	0.903303914395352	0.369910345681514	0.500452134501573	-6.15168464480655
Migut.F01338.v2.0	-0.351085763228769	3.02994661307038	-0.846900059011003	0.400354120725901	0.529544789101534	-6.18992511765708
Migut.B00133.v2.0	0.386876858446875	2.1369110757613	0.842585889708053	0.402744596318404	0.531696204547818	-5.94710469979735
Migut.B00142.v2.0	-0.449013972216923	1.39394759477145	-0.80201033480981	0.425653680901079	0.553954678210828	-5.89958700741971
Migut.G00798.v2.0	-0.340135078863316	1.58420197369643	-0.790334376763015	0.432387740396927	0.561249286304105	-6.05744433628263
Migut.H00583.v2.0	0.0782123139644955	5.72582318032575	0.754855302383018	0.453234119560366	0.580887482209768	-6.94289634284386
Migut.N00485.v2.0	0.237535195368541	3.42399545640446	0.746306308491565	0.458342841556552	0.585463728449018	-6.60737288655201
Migut.D00477.v2.0	-0.174059186624713	3.92323145795573	-0.730862776987031	0.467654987643529	0.593736954234236	-6.61225494913414
Migut.C01164.v2.0	-0.298349844284052	2.38933108741779	-0.698655058873603	0.487417073761667	0.611853698869367	-6.16666293857242
Migut.F01336.v2.0	0.457126731132443	1.00732412967703	0.665596919206985	0.508172449021887	0.631811405000417	-5.95912568432497
Migut.A00611.v2.0	-0.138722676630601	4.12232842060717	-0.644044094332273	0.521955974795055	0.644401522762498	-6.76858952092707
Migut.K01064.v2.0	-0.136832467887307	4.19772269977927	-0.581292731810814	0.563180389107011	0.680923392371197	-6.87046450575174
Migut.B00405.v2.0	-0.299015737250105	2.7047866109454	-0.568837479692871	0.571550404163237	0.687814175779463	-6.20388121327206
Migut.L00994.v2.0	-0.0963557400908086	6.18157525701783	-0.548369125848417	0.585435552492193	0.699567592985777	-7.0920051213285
Migut.J00612.v2.0	0.161094792687765	4.07269638218608	0.489532516766455	0.626216771480299	0.733316513003909	-6.89806095224822
Migut.D02473.v2.0	0.0689762901656927	7.1416669346463	0.438036898773501	0.662903453683279	0.763180553740075	-7.16164521102485
Migut.G00572.v2.0	-0.14044067930926	2.46190795132165	-0.429846187984377	0.668818930360784	0.767515211098278	-6.46854872955998
Migut.M01096.v2.0	0.0631134146553255	5.00266839570329	0.330390957681359	0.74223421199994	0.824704679999934	-7.08214973436368
Migut.I00616.v2.0	0.136301336010294	2.50630636213653	0.321532849187415	0.748903425493296	0.830060966865728	-6.52755238690106
Migut.B01221.v2.0	0.121359301392456	4.45739116638138	0.298605079029963	0.766254056502442	0.841984249014366	-7.01045296637061
Migut.J00833.v2.0	0.10312513575904	3.32657459324362	0.246221276648396	0.806335810101143	0.871447499707554	-6.80127206903246
Migut.D02231.v2.0	0.0597199656009963	3.36514437254647	0.244061066838786	0.80800076981501	0.872904207669767	-6.87364220478871
Migut.N01579.v2.0	-0.0553035402362351	3.4733036537525	-0.234645756085605	0.815267838773679	0.8784370551691	-6.87412271681071
Migut.C00812.v2.0	-0.126281450427137	3.74456266022766	-0.225942197222054	0.822000083296972	0.883207615326813	-6.90261686041089
Migut.F01340.v2.0	0.094451085253369	1.83472566257253	0.221355836832605	0.82555310042504	0.885748355011296	-6.34069108798779
Migut.C00038.v2.0	-0.0978063535029321	2.70247091623488	-0.199541395807823	0.842501509164571	0.896675663855863	-6.46502360564974
Migut.B01608.v2.0	-0.0593474986643196	4.02426098085088	-0.150964686710394	0.880500620976918	0.922656477265786	-7.0353721537027
Migut.F01345.v2.0	-0.0722618307137527	2.09019139613595	-0.132378480596229	0.895119691024178	0.932544821555758	-6.3404755108023
Migut.B00132.v2.0	0.0757963477572621	1.76520221430968	0.103577353743418	0.917843809322568	0.947732796214684	-6.18980113704504
Migut.D00918.v2.0	0.0102212970092485	6.33682164006305	0.0458893613775099	0.963548011268399	0.977307909899642	-7.22489215263108
Migut.O00128.v2.0	0.0136242150050327	2.74531272100485	0.0404262037644881	0.967885079192472	0.9792107204273	-6.71466089263721
Migut.N01403.v2.0	-0.0100832812698828	3.00154920050425	-0.037483268168163	0.970221816038977	0.980221198959396	-6.70600851335164
