## Supplementary Data Files for "Gene expression divergence between locally adapted inland annual and coastal perennial ecotypes of *Mimulus guttatus* across developmental stages": brassinosteroid_genes_annotated.tsv

Gene_ID	MatchedKeyword	ArabidopsisSymbol	ArabidopsisDefinition
Migut.A00749.1	brassinosteroid	BRH1	brassinosteroid-responsive RING-H2
Migut.A01066.1	brassinosteroid	BRH1	brassinosteroid-responsive RING-H2
Migut.B00633.1	BRI1	ATBAK1,ATSERK3,BAK1,ELG,RKS10,SERK3	BRI1-associated receptor kinase
Migut.C00273.1	brassinosteroid	ATBS1,BS1,TMO7	activation-tagged BRI1(brassinosteroid-insensitive 1)-suppressor 1
Migut.C00690.1	brassinosteroid	BZR1	Brassinosteroid signalling positive regulator (BZR1) family protein
Migut.D00769.1	BAK1	BIR1	BAK1-interacting receptor-like kinase 1
Migut.D01841.1	brassinosteroid	ATBS1,BS1,TMO7	activation-tagged BRI1(brassinosteroid-insensitive 1)-suppressor 1
Migut.D02384.1	BRI1	BSL2	BRI1 suppressor 1 (BSU1)-like 2
Migut.D02384.2	BRI1	BSL2	BRI1 suppressor 1 (BSU1)-like 2
Migut.D02384.3	BRI1	BSL3	BRI1 suppressor 1 (BSU1)-like 3
Migut.D02385.1	BRI1	BSL3	BRI1 suppressor 1 (BSU1)-like 3
Migut.E00042.1	brassinosteroid	BR6OX2,CYP85A2	brassinosteroid-6-oxidase 2
Migut.E00254.1	BES1	BIM2	BES1-interacting Myc-like protein 2
Migut.E00541.1	BRI1	BRL2,VH1	BRI1-like 2
Migut.E01193.1	brassinosteroid	BRH1	brassinosteroid-responsive RING-H2
Migut.E01775.1	DWF4	CLM,CYP90B1,DWF4,PSC1,SAV1,SNP2	Cytochrome P450 superfamily protein
Migut.F00279.1	BRL	ATERDJ2A	DnaJ / Sec63 Brl domains-containing protein
Migut.F00677.1	CPD	CBB3,CPD,CYP90,CYP90A,CYP90A1,DWF3	Cytochrome P450 superfamily protein
Migut.F00984.1	brassinosteroid	BRH1	brassinosteroid-responsive RING-H2
Migut.G01006.1	BRI1	ATBAK1,ATSERK3,BAK1,ELG,RKS10,SERK3	BRI1-associated receptor kinase
Migut.G01010.1	BRI1	ATBAK1,ATSERK3,BAK1,ELG,RKS10,SERK3	BRI1-associated receptor kinase
Migut.G01013.1	BRI1	ATBAK1,ATSERK3,BAK1,ELG,RKS10,SERK3	BRI1-associated receptor kinase
Migut.G01020.1	BRI1	ATBAK1,ATSERK3,BAK1,ELG,RKS10,SERK3	BRI1-associated receptor kinase
Migut.G01227.1	BRI1	ATBAK1,ATSERK3,BAK1,ELG,RKS10,SERK3	BRI1-associated receptor kinase
Migut.G01227.3	BRI1	ATBAK1,ATSERK3,BAK1,ELG,RKS10,SERK3	BRI1-associated receptor kinase
Migut.G01229.1	BRI1	ATBAK1,ATSERK3,BAK1,ELG,RKS10,SERK3	BRI1-associated receptor kinase
Migut.H00192.1	brassinosteroid	BZR1	Brassinosteroid signalling positive regulator (BZR1) family protein
Migut.H00581.1	BES1	BIM2	BES1-interacting Myc-like protein 2
Migut.H00581.2	BES1	BIM2	BES1-interacting Myc-like protein 2
Migut.H00596.1	brassinosteroid	BR6OX2,CYP85A2	brassinosteroid-6-oxidase 2
Migut.H00997.1	DWF4	CLM,CYP90B1,DWF4,PSC1,SAV1,SNP2	Cytochrome P450 superfamily protein
Migut.H01424.1	BIN2	ATSK21,BIN2,DWF12,SK21,UCU1	Protein kinase superfamily protein
Migut.H01566.1	CPD	CBB3,CPD,CYP90,CYP90A,CYP90A1,DWF3	Cytochrome P450 superfamily protein
Migut.H02451.1	BRI1	ATBRI1,BIN1,BRI1,CBB2,DWF2	Leucine-rich receptor-like protein kinase family protein
Migut.H02504.1	ROT3	ROT3	Cytochrome P450 superfamily protein
Migut.J00102.1	brassinosteroid	BZR1	Brassinosteroid signalling positive regulator (BZR1) family protein
Migut.J00808.1	BRI1	BRL3	BRI1-like 3
Migut.J00974.1	BRL	ATERDJ2A	DnaJ / Sec63 Brl domains-containing protein
Migut.K00202.1	BIN2	ATSK21,BIN2,DWF12,SK21,UCU1	Protein kinase superfamily protein
Migut.L00060.1	BRI1	ATBRI1,BIN1,BRI1,CBB2,DWF2	Leucine-rich receptor-like protein kinase family protein
Migut.L01158.1	BES1	BIM2	BES1-interacting Myc-like protein 2
Migut.M00715.1	BES1	BEH4	BES1/BZR1 homolog 4
Migut.M00715.2	BES1	BEH4	BES1/BZR1 homolog 4
Migut.M00997.1	BES1	BEH4	BES1/BZR1 homolog 4
Migut.M00997.2	BES1	BEH4	BES1/BZR1 homolog 4
Migut.M01017.1	BIN2	ATSK21,BIN2,DWF12,SK21,UCU1	Protein kinase superfamily protein
Migut.M01576.1	BRI1	BRL3	BRI1-like 3
Migut.N00514.1	brassinosteroid	BES1,BZR2	Brassinosteroid signalling positive regulator (BZR1) family protein
Migut.N00681.1	BAK1	BIR1	BAK1-interacting receptor-like kinase 1
Migut.N01009.1	BRI1	ATBAK1,ATSERK3,BAK1,ELG,RKS10,SERK3	BRI1-associated receptor kinase
Migut.N02123.1	BRI1	BSL1	BRI1 suppressor 1 (BSU1)-like 1
Migut.N02438.1	BRI1	BSL2	BRI1 suppressor 1 (BSU1)-like 2
Migut.N02706.1	BRI1	BKI1	BRI1 kinase inhibitor 1
Migut.O00573.1	BRI1	BSL1	BRI1 suppressor 1 (BSU1)-like 1
Migut.O00972.1	BRI1	ATBAK1,ATSERK3,BAK1,ELG,RKS10,SERK3	BRI1-associated receptor kinase
