## Supplementary Data Files for "Gene expression divergence between locally adapted inland annual and coastal perennial ecotypes of *Mimulus guttatus* across developmental stages": voom_4leaf_vs_2leaf_brassinosteroid.csv

	logFC	AveExpr	t	P.Value	adj.P.Val	B
Migut.A00749.v2.0	2.58243495451331	4.02605999274104	12.602019354526	1.1997485154734e-18	3.34009986707795e-15	31.7104013938064
Migut.N02706.v2.0	-1.61761234197063	2.22210777747914	-8.27864948682457	1.43796084768991e-11	4.54918522723716e-09	16.1311677829348
Migut.H00596.v2.0	-1.2693820873435	4.54876184472268	-5.48300448828633	8.42385949912693e-07	4.1143903237841e-05	5.54118165854011
Migut.N00514.v2.0	-0.558704485892543	4.34761220013666	-4.22580092846689	8.06949684083903e-05	0.00159032676980679	1.10511383885656
Migut.H01424.v2.0	-0.318480939146711	5.46403809321611	-3.19241343741075	0.00222962082963696	0.0190757971410857	-2.19198720149878
Migut.F00677.v2.0	0.372789913398997	5.21688407405144	2.88006670083313	0.00547458791425632	0.0366034655176133	-2.99328483207226
Migut.J00974.v2.0	-0.269773048966418	5.26175321130224	-2.79584825779512	0.00690852179222701	0.0429315282802678	-3.23978201734562
Migut.F00279.v2.0	-0.226644198419006	4.85478467463726	-2.01706959153524	0.0480855393436169	0.16074666781882	-4.89909489893844
Migut.D00769.v2.0	0.28590932549436	4.48867260604759	1.97320041823244	0.0529983541679085	0.171128993277032	-4.85853588429685
Migut.C00690.v2.0	-0.37489758362181	3.40610010253252	-1.74284598489752	0.0863887335719987	0.235656652527351	-5.01486932975429
Migut.L00060.v2.0	0.28033514165674	3.87667765673406	1.72067534228983	0.0903680293398448	0.242733546082082	-5.15526870399916
Migut.N00681.v2.0	0.437269909949177	2.04669376509162	1.71542297954503	0.0913325718948524	0.24457981824537	-4.70173042952414
Migut.H02451.v2.0	-0.36379389998019	3.43224424534568	-1.55291083462819	0.125606545398921	0.301872084246026	-5.3621358096891
Migut.H00997.v2.0	0.290849186240094	3.93215580368194	1.43445510104288	0.156538390067441	0.348711986717045	-5.62094052673871
Migut.H00192.v2.0	0.249837312886827	6.69446242058926	1.40618702836021	0.164731410815585	0.35963946652336	-6.01068770890035
Migut.H02504.v2.0	-0.348291881601637	2.48162620154375	-1.34672968697873	0.183039021486636	0.384947399116039	-5.40400063453223
Migut.M00997.v2.0	0.225450634147797	4.68881795602451	1.34489863965656	0.183626425389634	0.385474263523406	-5.95063632052719
Migut.M01017.v2.0	-0.14562333233733	5.9693540247686	-1.31966025655194	0.191869319806595	0.39579444749671	-6.07977241970678
Migut.A01066.v2.0	0.287613081075527	3.10385734425063	1.25275266945735	0.215066687767129	0.424100905754135	-5.46339308721897
Migut.M00715.v2.0	0.389117346748108	2.55956757471318	1.25116045418689	0.215642927381135	0.424695748322778	-5.24559291725895
Migut.E00541.v2.0	-0.318174937233565	1.31727510249584	-1.11991545243482	0.267130503610654	0.487710651890953	-5.54540006514421
Migut.H00581.v2.0	0.346091756072867	1.65260905402888	1.08775035616877	0.280975346488322	0.502141073708749	-5.45600547205481
Migut.E00254.v2.0	-0.129745481322933	5.76611529514297	-0.932463465031059	0.354765281318516	0.576638570288854	-6.50815531697423
Migut.L01158.v2.0	0.141411658912173	3.34808742274442	0.726453971877537	0.47033299657345	0.679858287881871	-6.09987782605421
Migut.F00984.v2.0	0.202965334642878	1.85468847751985	0.665688016175992	0.508114608356359	0.707128732531337	-5.9034928858637
Migut.N02438.v2.0	0.0770715360544928	5.10318640819431	0.651385279653872	0.517239092110157	0.714353424166424	-6.6870703796986
Migut.M01576.v2.0	-0.134359907588055	2.34154400136036	-0.48522464623067	0.629251386743224	0.793260215854526	-6.04611044771147
Migut.B00633.v2.0	-0.0901402251872518	4.06827281622533	-0.429301542142891	0.669213036481719	0.819550106644441	-6.54965629839065
Migut.N01009.v2.0	-0.0573386049534621	3.94364140112974	-0.377277922362614	0.707273671936031	0.843492932946329	-6.66079632578412
