## Supplementary Data Files for "Gene expression divergence between locally adapted inland annual and coastal perennial ecotypes of *Mimulus guttatus* across developmental stages": voom_bud_vs_2leaf_brassinosteroid.csv

	logFC	AveExpr	t	P.Value	adj.P.Val	B
Migut.A00749.v2.0	2.80251620525566	4.02605999274104	13.7343945469419	2.40873691595705e-20	3.14241966917733e-19	35.9370827203898
Migut.M01017.v2.0	1.4517277566132	5.9693540247686	13.429268407898	6.79374776637397e-20	8.31010271598644e-19	34.6625430659695
Migut.N02706.v2.0	-5.12550679259189	2.22210777747914	-13.0023213984443	2.9575068195214e-19	3.33618273320405e-18	33.5160537561287
Migut.H02504.v2.0	2.38950512494972	2.48162620154375	11.7464947507228	2.56131361089576e-17	2.2840157247706e-16	29.0119932967659
Migut.H00997.v2.0	2.00293541661928	3.93215580368194	10.8933353027105	5.93120950770519e-16	4.41983063957474e-15	25.7309814543934
Migut.F00677.v2.0	1.2530611862297	5.21688407405144	9.87978098596011	2.76121141650888e-14	1.66606254520172e-13	21.7229099252407
Migut.L00060.v2.0	1.22023615126983	3.87667765673406	8.11120481215267	2.79067010145558e-11	1.18217065770729e-10	15.0167922804768
Migut.J00974.v2.0	-0.590192536935895	5.26175321130224	-6.05677082223323	9.31797492923443e-08	2.59101500229611e-07	6.72046426249245
Migut.L01158.v2.0	1.03409131874911	3.34808742274442	5.92465394531023	1.55409112559023e-07	4.2022044421554e-07	6.64618146490534
Migut.E00541.v2.0	-2.00803414610462	1.31727510249584	-5.80206866558418	2.49245299143449e-07	6.59223743886911e-07	6.58451515709149
Migut.M00997.v2.0	0.883813779570134	4.68881795602451	5.44288568403675	9.80467161743132e-07	2.40792217562886e-06	4.45057914722209
Migut.N02438.v2.0	0.528483263382173	5.10318640819431	4.5532102208572	2.5727520771795e-05	5.35157036974577e-05	1.21415970234404
Migut.M00715.v2.0	1.18810582813268	2.55956757471318	4.25328357109357	7.34195368557426e-05	0.000144636279795066	0.988606571150496
Migut.H02451.v2.0	0.793987096151661	3.43224424534568	3.91139015515784	0.00023292761185705	0.000433295784718714	-0.680578099874329
Migut.B00633.v2.0	0.745566457551177	4.06827281622533	3.86831262990406	0.000268490732303521	0.000495478058287818	-0.861832661355942
Migut.F00984.v2.0	-1.32441833377652	1.85468847751985	-3.70209104273068	0.000461044133615483	0.000822680981916103	-0.655384625566386
Migut.H00192.v2.0	-0.575168589497014	6.69446242058926	-3.23311557446105	0.00197549174486639	0.00324240597671738	-3.01673554538362
Migut.A01066.v2.0	0.581712075981335	3.10385734425063	2.69749027538374	0.00901680269466554	0.0134498385672679	-3.7193967590755
Migut.D00769.v2.0	0.381361956294105	4.48867260604759	2.69000139995068	0.00919930469008518	0.0137132492274562	-4.225347614062
Migut.H00596.v2.0	0.494175013013486	4.54876184472268	2.62245819399736	0.0110044238436494	0.0162217070744043	-4.43775184189789
Migut.H00581.v2.0	0.481077857072874	1.65260905402888	1.62501824410915	0.109303762889631	0.137345042374405	-5.68722305333342
Migut.N00514.v2.0	-0.186365505333538	4.34761220013666	-1.49533141977249	0.139972634601968	0.172472255789979	-6.59598226345457
Migut.N00681.v2.0	0.264606234463603	2.04669376509162	1.04723447257689	0.299114379663091	0.345561637057866	-6.45274289981832
Migut.M01576.v2.0	0.255730600904957	2.34154400136036	1.02082051339575	0.311362352609576	0.358302761146686	-6.64606806483515
Migut.C00690.v2.0	-0.181218243221251	3.40610010253252	-0.898854739263317	0.372256884051466	0.421662936446937	-7.06157388759843
Migut.E00254.v2.0	-0.0520060980110278	5.76611529514297	-0.375575689391204	0.708532443106708	0.745767229341806	-7.79939097172336
Migut.N01009.v2.0	-0.0520823655417853	3.94364140112974	-0.351303443857296	0.72656861629076	0.761354647603688	-7.61542885275138
Migut.F00279.v2.0	-0.0230532053795112	4.85478467463726	-0.208794189697237	0.835303060870548	0.858492218496606	-7.79736925343349
Migut.H01424.v2.0	0.00356635460361018	5.46403809321611	0.0362352734865392	0.971212823614616	0.975276475596267	-7.86989107790133
