## Supplementary Data Files for "Gene expression divergence between locally adapted inland annual and coastal perennial ecotypes of *Mimulus guttatus* across developmental stages": voom_genotype_brassinosteroid.csv

	logFC	AveExpr	t	P.Value	adj.P.Val	B
Migut.N02706.v2.0	-3.63853355736756	2.22210777747914	-12.4360078057305	2.15730549198149e-18	1.13748835031752e-16	31.4780267728618
Migut.A01066.v2.0	1.68847153526838	3.10385734425063	8.41693787947657	8.3231726204011e-12	1.37436017646481e-10	16.4178461442659
Migut.J00974.v2.0	-0.753780788938514	5.26175321130224	-7.61121540268876	2.02947823857918e-10	2.53821537116103e-09	12.7534934862602
Migut.H00192.v2.0	-1.23857098292382	6.69446242058926	-6.91900668562376	3.16108262159149e-09	3.07278422434033e-08	9.95369093867997
Migut.H02504.v2.0	-1.59253786817318	2.48162620154375	-5.06322520709126	4.05322191247873e-06	2.07979645918512e-05	3.71186445306087
Migut.M00715.v2.0	1.38281264408107	2.55956757471318	4.90716803521544	7.19070444863442e-06	3.47775656085046e-05	3.17135636431473
Migut.F00279.v2.0	-0.508361638700295	4.85478467463726	-4.41677251544934	4.16144218397935e-05	0.00017021454781568	0.732867845369997
Migut.H00596.v2.0	0.798659829008564	4.54876184472268	4.26635841023429	7.01853883608114e-05	0.000271007102907766	0.253952931649335
Migut.F00984.v2.0	1.14050274925948	1.85468847751985	4.15899971042813	0.00010140847457484	0.000376830805842111	0.485955417805468
Migut.M00997.v2.0	-0.735524289970525	4.68881795602451	-4.00681144842894	0.000169560126310572	0.000598295806905744	-0.526927307884525
Migut.L01158.v2.0	0.674292796915172	3.34808742274442	3.67525295350278	0.000502516205626181	0.00157223421041216	-1.23364113176637
Migut.F00677.v2.0	-0.468274218648706	5.21688407405144	-3.44198069917171	0.00104731021098564	0.00300341123545943	-2.36204815237916
Migut.D00769.v2.0	0.480989533250119	4.48867260604759	3.36890267639482	0.00131101375626888	0.00366231416561565	-2.48451970970074
Migut.H02451.v2.0	-0.792990667627893	3.43224424534568	-3.1719997512433	0.002368342860582	0.00618408040129458	-2.75377138064447
Migut.M01017.v2.0	-0.263058630422086	5.9693540247686	-2.3706104079738	0.0209273694985518	0.0415945615268908	-5.21198448333463
Migut.H01424.v2.0	-0.231004844757521	5.46403809321611	-2.32016907955488	0.0236857296052081	0.0462290179619318	-5.3192437857899
Migut.A00749.v2.0	-0.522274234871902	4.02605999274104	-1.97621596738131	0.0526473971493482	0.0924034508030421	-5.41005581053983
Migut.N02438.v2.0	-0.218857751381161	5.10318640819431	-1.81706849973887	0.0741088550432307	0.12344085942345	-6.25164672989636
Migut.N00514.v2.0	0.217392307020704	4.34761220013666	1.76924022094947	0.081841581766316	0.134232923080844	-6.25377630156788
Migut.N01009.v2.0	-0.245455760318032	3.94364140112974	-1.5842806952596	0.118289818904664	0.182488560251903	-6.46501307407889
Migut.M01576.v2.0	0.381143687826587	2.34154400136036	1.47927982311473	0.14420038441158	0.215603582278108	-6.13166199947072
Migut.N00681.v2.0	0.372426975165399	2.04669376509162	1.44118959769499	0.154633998662639	0.228697966572879	-6.0260885866815
Migut.B00633.v2.0	0.224734668642612	4.06827281622533	1.10369490965294	0.274051099336501	0.367407425865751	-7.05909624154651
Migut.C00690.v2.0	0.216603733825903	3.40610010253252	1.0917921368316	0.279208708743969	0.372957031543619	-6.96433959772605
Migut.E00254.v2.0	0.149761236841604	5.76611529514297	1.08395792616387	0.28264005210458	0.376709069829161	-7.36101354435815
Migut.E00541.v2.0	-0.208107133361063	1.31727510249584	-0.742256270085187	0.460774576941972	0.560368872185239	-6.86985837119743
Migut.H00581.v2.0	0.209089504875503	1.65260905402888	0.646823349223215	0.520167576285814	0.616075271156176	-6.77058577945957
Migut.L00060.v2.0	0.0883195751350798	3.87667765673406	0.529606234102059	0.598303118323359	0.685350510785152	-7.42981131967146
Migut.H00997.v2.0	-0.0763919638324209	3.93215580368194	-0.361232753428382	0.719170895436931	0.787946388388987	-7.52185368908183
