## Supplementary Data Files for "Gene expression divergence between locally adapted inland annual and coastal perennial ecotypes of *Mimulus guttatus* across developmental stages": voom_interaction_4leaf_brassinosteroid.csv

	logFC	AveExpr	t	P.Value	adj.P.Val	B
Migut.A00749.v2.0	-2.59804636683703	4.02605999274104	-7.73440479948932	1.24431825770232e-10	1.44340917893469e-07	13.8436406763931
Migut.N02706.v2.0	1.79532391047223	2.22210777747914	4.41647917360088	4.16571872350497e-05	0.00265994516656831	1.98936491101645
Migut.H02504.v2.0	-1.53805394672298	2.48162620154375	-3.0730356634956	0.00316322451327633	0.0498664611832464	-1.76445316966456
Migut.H00997.v2.0	-0.841561619264344	3.93215580368194	-2.81378325618005	0.00657691029091646	0.0771768032154237	-2.7171693677749
Migut.F00677.v2.0	-0.464802299326907	5.21688407405144	-2.46097562302154	0.0166947573953602	0.134719433590385	-3.78468930803941
Migut.H00596.v2.0	0.586919707847157	4.54876184472268	2.01010816094489	0.0488379503398535	0.244644551691875	-4.58378589143624
Migut.M01017.v2.0	0.311889206235713	5.9693540247686	2.00160909534892	0.0497702627005887	0.247252696927978	-4.79859751376999
Migut.H00192.v2.0	-0.471551275462575	6.69446242058926	-1.86162248450167	0.0674654106687531	0.289672583747391	-5.0894058203151
Migut.E00254.v2.0	0.358187628571433	5.76611529514297	1.84373968552763	0.0700690538370392	0.29538498770793	-5.09449239527193
Migut.H01424.v2.0	0.250550683392012	5.46403809321611	1.78035092270669	0.079987849276474	0.316855680685407	-5.18551027198058
Migut.J00974.v2.0	0.23691232191689	5.26175321130224	1.69882366267271	0.0944367477771018	0.345300638050238	-5.30518542016068
Migut.M00715.v2.0	0.549267551251236	2.55956757471318	1.51034991050366	0.136106059026797	0.414711421034877	-4.90357572653674
Migut.A01066.v2.0	-0.40417218680781	3.10385734425063	-1.49846897706034	0.139157779852809	0.418363318549234	-5.12626361461834
Migut.F00984.v2.0	-0.503742082154133	1.85468847751985	-1.33891274310786	0.185556698872305	0.48342354736608	-5.20327973033403
Migut.M01576.v2.0	0.441822991950695	2.34154400136036	1.25538836117076	0.214115303250424	0.5163695463004	-5.31802055648691
Migut.D00769.v2.0	-0.244117876061038	4.48867260604759	-1.25115446853436	0.215645095800233	0.518661951772467	-5.82539605592616
Migut.H02451.v2.0	0.407708805774412	3.43224424534568	1.16202022363625	0.249743910762661	0.554632297035136	-5.62811315954827
Migut.N00514.v2.0	0.206418736336299	4.34761220013666	1.15791189845985	0.25140385778429	0.556278503672032	-5.91376422621713
Migut.E00541.v2.0	0.424827707443609	1.31727510249584	1.08485567367087	0.282245363883157	0.590095443865056	-5.42303429931331
Migut.M00997.v2.0	-0.264368448963744	4.68881795602451	-1.04427483015274	0.30047012903552	0.606263060828361	-6.04053899645672
Migut.C00690.v2.0	0.278307550529895	3.40610010253252	0.9844963668577	0.328751997984685	0.630855777770445	-5.883577399965
Migut.L01158.v2.0	0.239607439529981	3.34808742274442	0.978971632737044	0.331452375504499	0.633639713198315	-5.80787302937118
Migut.B00633.v2.0	0.198280877559878	4.06827281622533	0.705225432466509	0.483348457891913	0.751551049621056	-6.24786413291067
Migut.L00060.v2.0	-0.150803796905313	3.87667765673406	-0.673699270297895	0.5030418524172	0.76363239469686	-6.20075622861485
Migut.N00681.v2.0	0.137814110471661	2.04669376509162	0.414978315521553	0.679610563032907	0.869022509408236	-5.88864657417836
Migut.F00279.v2.0	0.0665505908914179	4.85478467463726	0.409775633526086	0.683402945378021	0.870453713016828	-6.57143093245663
Migut.N02438.v2.0	-0.0644377096664186	5.10318640819431	-0.383588037519837	0.702614627218067	0.879294759586037	-6.61966380165682
Migut.H00581.v2.0	-0.0362341395863056	1.65260905402888	-0.0844945628993459	0.932939323636637	0.978564094258174	-5.86668702418868
Migut.N01009.v2.0	0.00411230422124324	3.94364140112974	0.0190662408072907	0.984850355562448	0.995673876878266	-6.52671970842901
