## Supplementary Data Files for "Gene expression divergence between locally adapted inland annual and coastal perennial ecotypes of *Mimulus guttatus* across developmental stages": voom_interaction_bud_brassinosteroid.csv

	logFC	AveExpr	t	P.Value	adj.P.Val	B
Migut.J00974.v2.0	0.901194503239653	5.26175321130224	6.54022356327824	1.40856597949378e-08	3.84455655579479e-07	9.16112609091465
Migut.H00997.v2.0	-1.29318227162405	3.93215580368194	-4.99327042075172	5.24502338256255e-06	5.90224134884969e-05	3.52478240187437
Migut.M01017.v2.0	-0.64428461154889	5.9693540247686	-4.21104794748375	8.48836167289215e-05	0.000592270649055933	0.634790512969196
Migut.H02504.v2.0	1.36171307554844	2.48162620154375	3.98720475904347	0.000181047226866987	0.00110904489058976	0.427762468176939
Migut.F00279.v2.0	0.573894583817663	4.85478467463726	3.67747872093731	0.000498945611017195	0.00254967801224646	-0.99621584462993
Migut.N02438.v2.0	-0.588589840627743	5.10318640819431	-3.58548184308747	0.000668682904538419	0.00323421335343113	-1.29350189891817
Migut.N02706.v2.0	1.75688010836578	2.22210777747914	2.66722038557372	0.00977543186533735	0.0289457586823008	-2.96546356139594
Migut.L00060.v2.0	-0.494749203488355	3.87667765673406	-2.40500444080247	0.0192147487389055	0.0500878843531019	-4.19170999338526
Migut.M00715.v2.0	0.75184444357634	2.55956757471318	2.28470023338069	0.0258143593996256	0.0637821372811322	-4.03048629746507
Migut.F00677.v2.0	-0.396629532833085	5.21688407405144	-2.18781255425355	0.0325160798390277	0.0764628827044462	-4.85340502608396
Migut.C00690.v2.0	0.518664874612962	3.40610010253252	1.9848868321969	0.05164933119058	0.110371306443487	-4.9807891855112
Migut.M00997.v2.0	0.443415587534512	4.68881795602451	1.87629589870075	0.0653904042085371	0.132785581919969	-5.38868235363062
Migut.N01009.v2.0	-0.386592059939303	3.94364140112974	-1.84669368425296	0.0696332285095768	0.139166481098824	-5.3517443128135
Migut.N00514.v2.0	0.293373142198043	4.34761220013666	1.75132075206525	0.084906449561092	0.161843726754829	-5.59481560284986
Migut.H02451.v2.0	0.520243504911065	3.43224424534568	1.72492840060627	0.0895931658527371	0.168828600063639	-5.4357798821929
Migut.B00633.v2.0	-0.425711495919098	4.06827281622533	-1.63095350329264	0.108041930819062	0.196097743719309	-5.72248490201075
Migut.M01576.v2.0	-0.46756914312824	2.34154400136036	-1.42660307616842	0.158781753816095	0.264636256360159	-5.59620647561325
Migut.L01158.v2.0	-0.300934075897742	3.34808742274442	-1.35322727276003	0.180966095556886	0.291759097770657	-5.92641605235434
Migut.A01066.v2.0	-0.323764431870912	3.10385734425063	-1.28574829804907	0.203380003769478	0.319928766241511	-5.91360746070454
Migut.N00681.v2.0	0.38890607219926	2.04669376509162	1.21345886534983	0.229622111514246	0.350130331063458	-5.73839150040954
Migut.H00596.v2.0	-0.294876088306824	4.54876184472268	-1.17234763967019	0.245605868145959	0.368448505721711	-6.45910577965035
Migut.H01424.v2.0	-0.13392869507018	5.46403809321611	-0.966234285240098	0.337733969626662	0.467228866746486	-6.75070176127871
Migut.D00769.v2.0	-0.176691322631666	4.48867260604759	-0.932976096805015	0.354502664803885	0.484789968962578	-6.65876390569284
Migut.H00192.v2.0	0.23047471153051	6.69446242058926	0.91263510911421	0.365019650209144	0.495666133149087	-6.83566217351998
Migut.H00581.v2.0	-0.23765504491798	1.65260905402888	-0.597345913729026	0.552482678009735	0.671877988267995	-6.21714233650108
Migut.F00984.v2.0	-0.0647918020768561	1.85468847751985	-0.151369724839281	0.880182481442987	0.922461989285227	-6.37239287292296
Migut.A00749.v2.0	-0.00252045602870755	4.02605999274104	-0.00844726990599695	0.993287640165798	0.995504640442645	-6.81812076530729
Migut.E00541.v2.0	0.00383799421464702	1.31727510249584	0.00805476442279913	0.993599525396083	0.995745528690675	-6.24263207366197
Migut.E00254.v2.0	0.000526043276242819	5.76611529514297	0.00272183494239574	0.997837155240443	0.998415116241085	-7.22830941004567
