## Supplementary Data Files for "Gene expression divergence between locally adapted inland annual and coastal perennial ecotypes of *Mimulus guttatus* across developmental stages": cytokinin_genes_annotated.tsv

Gene_ID	MatchedKeyword	ArabidopsisSymbol	ArabidopsisDefinition
Migut.A00080.1	cytokinin	ATCKX5,CKX7	cytokinin oxidase 7
Migut.A00416.1	histidine kinase	AHK5,CKI2,HK5	histidine kinase 5
Migut.A00686.1	cytokinin	CRF2,TMO3	cytokinin response factor 2
Migut.B01224.1	response regulator	ARR9,ATRR4	response regulator 9
Migut.B01250.1	cytokinin	ATCKX1,CKX1	cytokinin oxidase/dehydrogenase 1
Migut.B01685.1	response regulator	ARR2,RR2	response regulator 2
Migut.B01832.1	cytokinin	CRF4	cytokinin response factor 4
Migut.C00147.1	CK	ATCK1,CK,CK1	choline kinase 1
Migut.C00147.2	CK	ATCK1,CK,CK1	choline kinase 1
Migut.C00774.1	cytokinin	ATCKX5,ATCKX6,CKX5	cytokinin oxidase 5
Migut.D00273.1	isopentenyltransferase	ATIPT3,IPT3	isopentenyltransferase 3
Migut.D00626.1	histidine kinase	CKI1	Signal transduction histidine kinase
Migut.D00812.1	cytokinin	CRF4	cytokinin response factor 4
Migut.D00936.1	response regulator	ARR2,RR2	response regulator 2
Migut.D01764.1	response regulator	APRR1,AtTOC1,PRR1,TOC1	CCT motif -containing response regulator protein
Migut.D01765.1	response regulator	APRR1,AtTOC1,PRR1,TOC1	CCT motif -containing response regulator protein
Migut.D01765.2	response regulator	APRR1,AtTOC1,PRR1,TOC1	CCT motif -containing response regulator protein
Migut.D01765.3	response regulator	APRR1,AtTOC1,PRR1,TOC1	CCT motif -containing response regulator protein
Migut.E00012.1	histidine kinase	AHK3,HK3	histidine kinase 3
Migut.E00229.1	response regulator	ARR11	response regulator 11
Migut.E00229.2	response regulator	ARR11	response regulator 11
Migut.E00336.1	cytokinin	CRF4	cytokinin response factor 4
Migut.E00350.1	isopentenyltransferase	ATIPT6,IPT6	isopentenyltransferase 6
Migut.E00489.1	response regulator	ARR2,RR2	response regulator 2
Migut.E00489.2	response regulator	ARR2,RR2	response regulator 2
Migut.E00529.1	histidine kinase	AHK4,ATCRE1,CRE1,WOL,WOL1	CHASE domain containing histidine kinase protein
Migut.E00913.1	histidine kinase	AHK5,CKI2,HK5	histidine kinase 5
Migut.E01228.1	cytokinin	CRF2,TMO3	cytokinin response factor 2
Migut.E01228.2	cytokinin	CRF2,TMO3	cytokinin response factor 2
Migut.E01430.1	histidine kinase	AHK5,CKI2,HK5	histidine kinase 5
Migut.F00152.1	response regulator	APRR5,PRR5	pseudo-response regulator 5
Migut.F00247.1	cytokinin	CRF4	cytokinin response factor 4
Migut.F00379.1	response regulator	ARR14,RR14	response regulator 14
Migut.F00595.1	response regulator	ARR17,RR17	response regulator 17
Migut.F00610.1	response regulator	ARR17,RR17	response regulator 17
Migut.F00987.1	response regulator	APRR5,PRR5	pseudo-response regulator 5
Migut.F01056.1	cytokinin	CRF4	cytokinin response factor 4
Migut.F01146.1	response regulator	ARR10,RR10	response regulator 10
Migut.F01233.1	response regulator	ARR17,RR17	response regulator 17
Migut.G00111.1	response regulator	ARR2,RR2	response regulator 2
Migut.G00264.1	isopentenyltransferase	ATIPT3,IPT3	isopentenyltransferase 3
Migut.G00454.1	histidine kinase	ETR2	Signal transduction histidine kinase, hybrid-type, ethylene sensor
Migut.G00912.1	histidine kinase	NOV	Histidine kinase-, DNA gyrase B-, and HSP90-like ATPase family protein
Migut.H02495.1	histidine kinase		Histidine kinase-, DNA gyrase B-, and HSP90-like ATPase family protein
Migut.I00098.1	response regulator	ARR5,ATRR2,IBC6,RR5	response regulator 5
Migut.I00209.1	response regulator	APRR1,AtTOC1,PRR1,TOC1	CCT motif -containing response regulator protein
Migut.I00561.1	histidine kinase		Histidine kinase-, DNA gyrase B-, and HSP90-like ATPase family protein
Migut.I00716.1	CK	ATCK1,CK,CK1	choline kinase 1
Migut.I00716.2	CK	ATCK1,CK,CK1	choline kinase 1
Migut.I00766.1	histidine phosphotransfer	AHP6,HP6	histidine phosphotransfer protein 6
Migut.J00402.1	response regulator	APRR7,PRR7	pseudo-response regulator 7
Migut.J00402.2	response regulator	APRR7,PRR7	pseudo-response regulator 7
Migut.J00402.3	response regulator	APRR7,PRR7	pseudo-response regulator 7
Migut.J00606.1	cytokinin	CGA1,GATA22	cytokinin-responsive gata factor 1
Migut.J00636.1	cytokinin	ATCKX3,CKX3	cytokinin oxidase 3
Migut.J00636.2	cytokinin	ATCKX3,CKX3	cytokinin oxidase 3
Migut.J00637.1	cytokinin	ATCKX5,ATCKX6,CKX5	cytokinin oxidase 5
Migut.J00638.1	cytokinin	ATCKX4,CKX4	cytokinin oxidase 4
Migut.J01315.1	response regulator	ARR12,RR12	response regulator 12
Migut.J01671.1	response regulator	ARR9,ATRR4	response regulator 9
Migut.J01713.1	cytokinin	ATCKX1,CKX1	cytokinin oxidase/dehydrogenase 1
Migut.K00105.1	cytokinin	ATCKX1,CKX1	cytokinin oxidase/dehydrogenase 1
Migut.K00131.1	response regulator	ARR9,ATRR4	response regulator 9
Migut.K00347.1	response regulator	ARR12,RR12	response regulator 12
Migut.K00349.1	response regulator	ARR12,RR12	response regulator 12
Migut.K00678.1	response regulator	ARR11	response regulator 11
Migut.K01015.1	histidine kinase		Histidine kinase-, DNA gyrase B-, and HSP90-like ATPase family protein
Migut.K01016.1	histidine kinase		Histidine kinase-, DNA gyrase B-, and HSP90-like ATPase family protein
Migut.K01490.1	histidine kinase	CKI1	Signal transduction histidine kinase
Migut.K01494.1	histidine kinase	CKI1	Signal transduction histidine kinase
Migut.K01496.1	histidine kinase	CKI1	Signal transduction histidine kinase
Migut.K01499.1	histidine kinase	CKI1	Signal transduction histidine kinase
Migut.K01502.1	histidine kinase	CKI1	Signal transduction histidine kinase
Migut.K01504.1	histidine kinase	CKI1	Signal transduction histidine kinase
Migut.K01507.1	histidine kinase	CKI1	Signal transduction histidine kinase
Migut.L00229.1	histidine kinase	CKI1	Signal transduction histidine kinase
Migut.L00231.1	histidine kinase	CKI1	Signal transduction histidine kinase
Migut.L00234.1	histidine kinase	CKI1	Signal transduction histidine kinase
Migut.L00245.1	histidine kinase	CKI1	Signal transduction histidine kinase
Migut.L00687.1	histidine kinase	AHK1,ATHK1,HK1	histidine kinase 1
Migut.L00691.1	histidine kinase	AHK1,ATHK1,HK1	histidine kinase 1
Migut.L00743.1	histidine kinase		Histidine kinase-, DNA gyrase B-, and HSP90-like ATPase family protein
Migut.L00744.1	histidine kinase		Histidine kinase-, DNA gyrase B-, and HSP90-like ATPase family protein
Migut.L00746.1	histidine kinase		Histidine kinase-, DNA gyrase B-, and HSP90-like ATPase family protein
Migut.L00798.1	histidine kinase		Histidine kinase-, DNA gyrase B-, and HSP90-like ATPase family protein
Migut.L00799.1	histidine kinase		Histidine kinase-, DNA gyrase B-, and HSP90-like ATPase family protein
Migut.L00821.1	histidine kinase	CKI1	Signal transduction histidine kinase
Migut.L00821.2	histidine kinase	CKI1	Signal transduction histidine kinase
Migut.L01006.1	response regulator	ARR11	response regulator 11
Migut.L01058.1	isopentenyltransferase	ATIPT6,IPT6	isopentenyltransferase 6
Migut.L01384.1	response regulator	ARR3	response regulator 3
Migut.L01490.1	cytokinin	CGA1,GATA22	cytokinin-responsive gata factor 1
Migut.L01650.1	response regulator	APRR7,PRR7	pseudo-response regulator 7
Migut.L01650.2	response regulator	APRR7,PRR7	pseudo-response regulator 7
Migut.M00655.1	histidine kinase	AtETR1,EIN1,ETR,ETR1	Signal transduction histidine kinase, hybrid-type, ethylene sensor
Migut.M00745.1	isopentenyltransferase	ATIPT9,IPT9	isopentenyltransferase 9
Migut.M01873.1	response regulator	ARR24,RR24	response regulator 24
Migut.N00059.1	response regulator	ARR2,RR2	response regulator 2
Migut.N00059.2	response regulator	ARR2,RR2	response regulator 2
Migut.N00061.1	response regulator	ARR2,RR2	response regulator 2
Migut.N00150.1	isopentenyltransferase	ATIPT5,IPT5	isopentenyltransferase 5
Migut.N00253.1	histidine kinase	ETR2	Signal transduction histidine kinase, hybrid-type, ethylene sensor
Migut.N00253.2	histidine kinase	ETR2	Signal transduction histidine kinase, hybrid-type, ethylene sensor
Migut.N00402.1	histidine kinase	NOV	Histidine kinase-, DNA gyrase B-, and HSP90-like ATPase family protein
Migut.N01838.1	response regulator	ARR2,RR2	response regulator 2
Migut.N01840.1	response regulator	ARR9,ATRR4	response regulator 9
Migut.N01841.1	response regulator	ARR1,RR1	response regulator 1
Migut.N01843.1	histidine kinase	NOV	Histidine kinase-, DNA gyrase B-, and HSP90-like ATPase family protein
Migut.N01844.1	histidine kinase	NOV	Histidine kinase-, DNA gyrase B-, and HSP90-like ATPase family protein
Migut.N02096.1	histidine kinase		Histidine kinase-, DNA gyrase B-, and HSP90-like ATPase family protein
Migut.N02815.1	histidine kinase		Histidine kinase-, DNA gyrase B-, and HSP90-like ATPase family protein
Migut.N03277.1	response regulator	ARR8,ATRR3,RR3	response regulator 3
Migut.N03277.2	response regulator	ARR8,ATRR3,RR3	response regulator 3
Migut.O00745.1	response regulator	ARR9,ATRR4	response regulator 9
