## Supplementary Data Files for "Gene expression divergence between locally adapted inland annual and coastal perennial ecotypes of *Mimulus guttatus* across developmental stages": voom_4leaf_vs_2leaf_cytokinin_genes.csv

	logFC	AveExpr	t	P.Value	adj.P.Val	B
Migut.E00012.v2.0	0.591626524195635	5.7141034988069	4.70123218693427	1.51656205223325e-05	0.000423585410673555	2.55653531113743
Migut.L01384.v2.0	-0.897063568617117	2.95427223240544	-4.63994686616421	1.88910581467893e-05	0.000509619243029665	2.58287552471584
Migut.J00402.v2.0	-0.469072133796383	5.84649683980574	-4.03115251586933	0.000156273986674487	0.00267568744712036	0.284555124329456
Migut.N00253.v2.0	-0.561622727691613	4.0868725353314	-3.70120487294028	0.000462359677467604	0.00603756727049629	-0.560926826743154
Migut.N03277.v2.0	0.623505069555075	4.21722111617722	3.59673958101381	0.000645284694929759	0.00766497940919907	-0.840056085253558
Migut.E00489.v2.0	0.463056375081757	4.41466136381807	3.4350394530967	0.0010700137533322	0.0113409833367087	-1.34790076220744
Migut.F00152.v2.0	0.368894561410442	5.1021253629701	3.3699883525006	0.00130667281226423	0.0130013477817857	-1.70161882464108
Migut.K00131.v2.0	0.55751086995048	5.74923459633435	3.36208712767114	0.00133857789465718	0.0131868395567077	-1.71481578909099
Migut.J00606.v2.0	-0.75001576208044	3.19014860553169	-2.8607682035804	0.00577648238992122	0.0378571727249074	-2.78730714783537
Migut.F00987.v2.0	-0.44332429953306	4.59107766833067	-2.84337183580183	0.00606172711295097	0.039191473020101	-3.09686751592186
Migut.N01844.v2.0	0.76815476018934	2.77292207202077	2.7723718070984	0.00736585265948842	0.0448132294668177	-2.60259748875764
Migut.F01233.v2.0	-0.977707911798767	1.94828809126769	-2.68175249023016	0.00940423327896428	0.0530847231318665	-2.83713314325689
Migut.D01764.v2.0	-0.387456420329523	3.02093484044067	-2.61345542134646	0.0112679863952414	0.0601881698471836	-3.45121369388728
Migut.L01650.v2.0	0.630994970574479	2.6211258972939	2.1041308261036	0.0394873421137778	0.141192859548879	-4.10149469269652
Migut.M00745.v2.0	-0.345218370463745	4.22321028905971	-2.02574615349946	0.0471617405016878	0.159102673239172	-4.77924228233928
Migut.D00812.v2.0	0.423883724087454	2.44269576850693	2.0045607008662	0.0494447648716004	0.163640305994455	-4.39241820310726
Migut.N02096.v2.0	0.373165893031548	3.06213635651568	1.90178789206432	0.0619137252289693	0.189425466267071	-4.63654958319139
Migut.K00347.v2.0	0.28322765316309	3.22287738470827	1.74632054824464	0.0857784427469935	0.234723004332249	-5.20212320865939
Migut.N01843.v2.0	0.405483849280428	3.30438364775964	1.72153310079109	0.0902113113221786	0.242514765083956	-4.96605473106227
Migut.A00080.v2.0	-0.307654127650588	2.94263561055644	-1.54498906221242	0.127510264120695	0.30465892148302	-5.28941384060509
Migut.N00402.v2.0	0.23290718270118	4.35266272011663	1.54316904872228	0.12795087311327	0.305240129175101	-5.55688270428038
Migut.N00061.v2.0	-0.562202204136266	1.5035640770983	-1.43952136254415	0.155104056347833	0.346445517387972	-4.89367505907384
Migut.J01671.v2.0	0.160940949595235	4.81312235818965	1.34993049899626	0.182015623172762	0.383705673837621	-5.97838955431726
Migut.L01490.v2.0	0.202433749965494	3.67024422344149	1.03978706969674	0.302533871927351	0.524769033922582	-6.27910789783598
Migut.E00529.v2.0	-0.164470879109108	4.32645462949574	-0.983577838921072	0.32919994003132	0.549572017149281	-6.28056130526822
Migut.H02495.v2.0	-0.194294049664718	2.93328938310369	-0.980810879264279	0.330551761975403	0.551093510275285	-5.89330478122682
Migut.C00147.v2.0	0.305316833397272	2.39831399086734	0.978043612891473	0.331907410272481	0.552451411095652	-5.79836001573047
Migut.E00336.v2.0	0.142400127182422	2.85183428457944	0.757261492396312	0.451802185341362	0.664948870792108	-6.26139527829161
Migut.J01315.v2.0	0.0932519777071356	4.27975949729476	0.687675914122707	0.494257841144135	0.698271506010998	-6.53637549371264
Migut.M00655.v2.0	-0.0607886600896337	4.85114525526242	-0.482309183949655	0.631308791209504	0.794716473820885	-6.67731383928768
Migut.I00098.v2.0	-0.074561474844753	4.07020930651252	-0.44215392882077	0.659938147445096	0.813519234416303	-6.78058598420491
Migut.E00229.v2.0	0.0820436281978326	2.23699594006413	0.360520241939337	0.719700857113534	0.851094718462356	-6.09818880883544
Migut.D01765.v2.0	-0.553502859779071	3.79193302524385	-0.346139283682143	0.730426521513837	0.857904786413523	-5.92969193903571
Migut.E01228.v2.0	-0.0658530906014832	3.61650865885002	-0.219458264977823	0.827024210340731	0.913140659059434	-6.54971905360885
Migut.G00111.v2.0	0.0290541415444488	5.13905307072368	0.211245578073069	0.833398280296982	0.915764450721028	-6.87924763869838
Migut.I00209.v2.0	0.0117643990614936	4.55975022705468	0.101449367412431	0.919525761846104	0.960369042984526	-6.85402766287789
Migut.G00912.v2.0	-0.00800403691450895	2.7910633879816	-0.034900366980453	0.972272896505085	0.98673364824663	-6.26857609524138
Migut.I00561.v2.0	0.000981917335058993	3.39368077382881	0.00757095383936458	0.993983963119624	0.997301787924833	-6.51739580504264
