## Supplementary Data Files for "Gene expression divergence between locally adapted inland annual and coastal perennial ecotypes of *Mimulus guttatus* across developmental stages": voom_bud_vs_2leaf_cytokinin_genes.csv

	logFC	AveExpr	t	P.Value	adj.P.Val	B
Migut.F00152.v2.0	-1.52091908904433	5.1021253629701	-12.4806981155767	1.84146695213426e-18	1.87664217746384e-17	31.4424594209492
Migut.M00745.v2.0	-2.96581293554655	4.22321028905971	-11.2873324332869	1.37473020530024e-16	1.11646700453788e-15	27.4159076913469
Migut.E00229.v2.0	2.09529860903094	2.23699594006413	11.1839194131938	2.01418137937381e-16	1.59939559617133e-15	27.0354160541537
Migut.M00655.v2.0	1.23988969765747	4.85114525526242	10.5261601252041	2.35412285734749e-15	1.61664480386172e-14	24.245472821085
Migut.K00347.v2.0	1.38578668849076	3.22287738470827	9.16503963663133	4.40226009315891e-13	2.3124324715763e-12	19.0890632446533
Migut.J00606.v2.0	-3.45652817805472	3.19014860553169	-8.34597074907542	1.10180128614741e-11	4.89220858155407e-11	16.3009140493921
Migut.E00012.v2.0	1.00158494941412	5.7141034988069	8.02692316427991	3.89764494000572e-11	1.62586807206712e-10	14.456285080943
Migut.E00489.v2.0	0.972238587067307	4.41466136381807	7.47282346675194	3.51616899585714e-10	1.29896689018926e-09	12.3964507319753
Migut.L01490.v2.0	-1.69237025375685	3.67024422344149	-7.16221556876646	1.20626670972328e-09	4.17173480729144e-09	11.3109220561935
Migut.L01384.v2.0	-1.32460696817536	2.95427223240544	-6.74923159200568	6.18289878702865e-09	1.9631831915018e-08	9.73674998579623
Migut.J00402.v2.0	-0.707634377607884	5.84649683980574	-6.05492317546148	9.38502442948508e-08	2.60809622795832e-07	6.6843968961664
Migut.N01843.v2.0	1.27799681937764	3.30438364775964	5.92514308742597	1.55115764416818e-07	4.19508731432311e-07	6.63366577327263
Migut.F00987.v2.0	-0.928877192504431	4.59107766833067	-5.83906166237372	2.16183550871755e-07	5.75497232383788e-07	5.92296607118619
Migut.D01764.v2.0	-0.868541703762768	3.02093484044067	-5.71898641104406	3.4283568442127e-07	8.90681733322896e-07	5.68566055233965
Migut.F01233.v2.0	1.51397652042735	1.94828809126769	5.68350060836662	3.92710398546957e-07	1.0128828511717e-06	5.77270472379367
Migut.D01765.v2.0	6.44910156472978	3.79193302524385	5.57970972879147	5.83512525151953e-07	1.47280042613149e-06	5.49381170120987
Migut.I00098.v2.0	-0.920178269330143	4.07020930651252	-5.19671063272608	2.47013863369926e-06	5.79446069785874e-06	3.58853299162839
Migut.E00336.v2.0	0.789846823198123	2.85183428457944	4.55726040052665	2.53604775687743e-05	5.28285217976207e-05	1.51169368832104
Migut.A00080.v2.0	-0.905559469032844	2.94263561055644	-4.42369933040967	4.06168934804957e-05	8.27315126205005e-05	1.24767511920659
Migut.N01844.v2.0	1.11212063912026	2.77292207202077	4.26308104633561	7.09828545578415e-05	0.000140009426359168	0.96933872152893
Migut.N00402.v2.0	0.550811034562093	4.35266272011663	3.78492017156555	0.000352694507949434	0.000639695295901137	-1.15907520777541
Migut.I00209.v2.0	-0.374492188198261	4.55975022705468	-3.17957978555067	0.00231591333272409	0.00376361144677517	-3.02076120797386
Migut.G00111.v2.0	0.306573943214604	5.13905307072368	2.26212916177509	0.0272556362645915	0.0378641174454206	-5.34587830430418
Migut.J01671.v2.0	0.250050349266319	4.81312235818965	2.11710435606215	0.0383278926023212	0.0519093466651402	-5.61894078906869
Migut.D00812.v2.0	-0.4759076530623	2.44269576850693	-2.05861003578671	0.043800084955393	0.0587659935015972	-5.05884821032033
Migut.L01650.v2.0	-0.682896789696254	2.6211258972939	-2.01053386568826	0.0487916499647182	0.0649559838856999	-4.99334406281094
Migut.H02495.v2.0	-0.349188544337613	2.93328938310369	-1.79049384441521	0.0783262375914211	0.100925782400498	-5.71385022691687
Migut.N02096.v2.0	0.324978390380765	3.06213635651568	1.70104354478669	0.0940166618843553	0.11961538556167	-5.88048865465049
Migut.K00131.v2.0	0.276054204657062	5.74923459633435	1.65695257801071	0.102653123535447	0.129631813445834	-6.48768513197907
Migut.C00147.v2.0	-0.392878939614363	2.39831399086734	-1.20012031306646	0.234722809682648	0.277669882789365	-6.40919770419723
Migut.G00912.v2.0	-0.207244726266461	2.7910633879816	-0.915510785894441	0.363520820849882	0.412606802530198	-6.7734537549046
Migut.N00061.v2.0	0.295464078091507	1.5035640770983	0.868959552775464	0.388268098270162	0.437839592346132	-6.49304270268167
Migut.N00253.v2.0	-0.112257041401113	4.0868725353314	-0.786854640230191	0.434406827318403	0.483832856158759	-7.41913265434798
Migut.J01315.v2.0	-0.0824199469569751	4.27975949729476	-0.606403349315112	0.546492284217629	0.59278209275379	-7.50607669906889
Migut.N03277.v2.0	0.101635705242276	4.21722111617722	0.571270155030394	0.569910874087584	0.615259761695298	-7.43723507788088
Migut.I00561.v2.0	0.050957676545118	3.39368077382881	0.407040730087459	0.685399789138079	0.7247068032512	-7.38679715443736
Migut.E01228.v2.0	-0.108084525791138	3.61650865885002	-0.368829261054124	0.713529305483896	0.74994925493324	-7.44740850709448
Migut.E00529.v2.0	-0.0477804018612222	4.32645462949574	-0.293919221406752	0.769815250783045	0.799927462742609	-7.66776645945386
