## Supplementary Data Files for "Gene expression divergence between locally adapted inland annual and coastal perennial ecotypes of *Mimulus guttatus* across developmental stages": voom_genotype_cytokinin_genes.csv

	logFC	AveExpr	t	P.Value	adj.P.Val	B
Migut.M00745.v2.0	1.71109106200537	4.22321028905971	11.0990256025554	2.75857875887205e-16	1.02947496845842e-14	26.3256271970906
Migut.K00347.v2.0	-2.56838070655564	3.22287738470827	-9.58055707179857	8.75349959367403e-14	2.11542906847122e-12	21.0350869157983
Migut.D01764.v2.0	-1.8021617804209	3.02093484044067	-9.45909418870401	1.40148952416717e-13	3.28429868289679e-12	20.4184152737119
Migut.L01650.v2.0	2.1714410522451	2.6211258972939	8.17689114519152	2.15126354609904e-11	3.26560398709908e-10	15.5133852351916
Migut.N01844.v2.0	1.8756673062038	2.77292207202077	7.44295672819071	3.9589142018853e-10	4.72220100173465e-09	12.7144360528888
Migut.F00987.v2.0	-1.20114939607085	4.59107766833067	-7.23428572653858	9.06348054385519e-10	9.8874333205693e-09	11.3197388411972
Migut.K00131.v2.0	1.1048183836072	5.74923459633435	6.72014599607817	6.93478569985889e-09	6.3549846571452e-08	9.2137941438524
Migut.E00012.v2.0	0.836637336387949	5.7141034988069	6.677928467175	8.19094130582535e-09	7.37979954544264e-08	9.05920079569351
Migut.N03277.v2.0	1.1125990707571	4.21722111617722	6.59550481430335	1.13327148807234e-08	9.909006981135e-08	8.92018363145387
Migut.E00336.v2.0	-1.45513235485481	2.85183428457944	-5.98240766005832	1.24305861483361e-07	8.80131023320642e-07	6.94759791422623
Migut.N00253.v2.0	-0.903501667115512	4.0868725353314	-5.666327830471	4.19357331599956e-07	2.65459484123301e-06	5.38207320385915
Migut.I00098.v2.0	-0.935566717460061	4.07020930651252	-5.1182097484076	3.30699763416847e-06	1.74171044523742e-05	3.257887675342
Migut.F00152.v2.0	0.542168345246759	5.1021253629701	4.9669654779225	5.77697166743525e-06	2.86074157277477e-05	2.56944728099574
Migut.J00606.v2.0	0.910460859851964	3.19014860553169	4.05405109196885	0.000144695394202845	0.000519917368947756	-0.387718843512897
Migut.N02096.v2.0	0.707936692080575	3.06213635651568	3.73983265679207	0.000408221649959153	0.00130841477490937	-1.023894643687
Migut.G00912.v2.0	0.732833456281855	2.7910633879816	3.48420290114309	0.000918748113132671	0.00267439852254429	-1.74353166279101
Migut.F01233.v2.0	-1.12352149679915	1.94828809126769	-2.97087705879917	0.00424027636411787	0.0103552012260563	-2.91029936665136
Migut.N00061.v2.0	0.97755573289549	1.5035640770983	2.94597222472215	0.00455019288493402	0.0110077658947309	-2.88632716431821
Migut.I00561.v2.0	0.36735250460816	3.39368077382881	2.94496545746211	0.00456315259351064	0.0110371996701422	-3.44311893036303
Migut.N00402.v2.0	0.432004703446198	4.35266272011663	2.90366115423611	0.00512532801553425	0.0122249084949001	-3.73516268694697
Migut.D00812.v2.0	0.59262374875717	2.44269576850693	2.85834729694977	0.00581542077502937	0.0136914246844748	-3.4351848049552
Migut.J01671.v2.0	0.276195163446902	4.81312235818965	2.32513280683457	0.0234006282630497	0.0457623975023393	-5.25748777339429
Migut.H02495.v2.0	0.426841394635587	2.93328938310369	2.32103353738998	0.0236358568140058	0.0461601597399795	-4.81696644201317
Migut.L01384.v2.0	-0.349868520689283	2.95427223240544	-1.95434085090502	0.0552390148493704	0.0962460348543386	-5.78313756885408
Migut.M00655.v2.0	-0.238130649839687	4.85114525526242	-1.85236751605908	0.0688025214357686	0.1159200070668	-6.0809989590853
Migut.E00489.v2.0	0.230615891977077	4.41466136381807	1.67650845359076	0.0987458400405843	0.156947030528081	-6.33611138933981
Migut.I00209.v2.0	-0.166897737607327	4.55975022705468	-1.42027973829536	0.160606424069663	0.235951601377279	-6.84001392824828
Migut.N01843.v2.0	0.335453485206081	3.30438364775964	1.40230336630239	0.165882421536294	0.242397995778419	-6.3943187192081
Migut.C00147.v2.0	0.401554354828936	2.39831399086734	1.30746544708931	0.195950738306377	0.278415257448686	-6.41709763143651
Migut.J00402.v2.0	-0.105025788201512	5.84649683980574	-0.908767319113539	0.367041806099728	0.468103258165654	-7.55888911767845
Migut.E01228.v2.0	0.199679417769473	3.61650865885002	0.681585083045317	0.498075428061275	0.595034596070667	-7.36043620198486
Migut.E00529.v2.0	0.0901291973265639	4.32645462949574	0.55010983411488	0.584248481337486	0.672516237510776	-7.62916102958067
Migut.L01490.v2.0	-0.105769470249135	3.67024422344149	-0.530096528850995	0.597965206403624	0.685132576602062	-7.65116467999451
Migut.G00111.v2.0	0.0644216879518546	5.13905307072368	0.468323274042864	0.641218990805692	0.722411377952606	-7.7918746690723
Migut.A00080.v2.0	-0.0761758215897294	2.94263561055644	-0.396402389658476	0.693188519950869	0.766355666564697	-7.40065011398265
Migut.E00229.v2.0	0.0638875414642415	2.23699594006413	0.281494484752919	0.779281820373444	0.837200196002033	-7.11046693241158
Migut.D01765.v2.0	-0.419482922900457	3.79193302524385	-0.266012050312408	0.79112504690084	0.846266091820464	-6.94317727254064
Migut.J01315.v2.0	-0.0104178002835588	4.27975949729476	-0.0757987292203809	0.939826740469568	0.957084514400203	-7.75651012054715
