## Supplementary Data Files for "Gene expression divergence between locally adapted inland annual and coastal perennial ecotypes of *Mimulus guttatus* across developmental stages": voom_interaction_4leaf_cytokinin_genes.csv

	logFC	AveExpr	t	P.Value	adj.P.Val	B
Migut.E00012.v2.0	-0.915317133011689	5.7141034988069	-5.24899057893553	2.03228764249053e-06	0.000277347490034002	4.62534652334706
Migut.N00253.v2.0	0.680881601905851	4.0868725353314	3.03655745741707	0.00351451454220855	0.0527177181331282	-2.24239031488148
Migut.D01764.v2.0	0.763753706677214	3.02093484044067	2.97618593889054	0.00417680066946945	0.0590864484949337	-2.23852407923266
Migut.F00152.v2.0	-0.434832767587878	5.1021253629701	-2.84887808176508	0.00597006585229099	0.0726785893562306	-2.93575959620294
Migut.E00489.v2.0	-0.532504282209607	4.41466136381807	-2.84839989115279	0.00597797515798104	0.0726785893562306	-2.77571444787461
Migut.M00655.v2.0	0.489965878629857	4.85114525526242	2.78426023743606	0.00713089212901069	0.0811627297104078	-2.96607858753628
Migut.E00529.v2.0	0.622851922096003	4.32645462949574	2.75316645069132	0.0077604979689406	0.0851269753567006	-3.04153172713487
Migut.L01650.v2.0	-0.877113561278346	2.6211258972939	-2.53267611810422	0.0139024649401708	0.121178654957531	-3.21440011296173
Migut.L01384.v2.0	0.641814318256888	2.95427223240544	2.41376575374253	0.0187990447402488	0.14417408556477	-3.6636477854885
Migut.F01233.v2.0	1.19541562223279	1.94828809126769	2.20203349307065	0.0314453932842075	0.192998181003602	-3.69582464369242
Migut.E00229.v2.0	-0.658939183222971	2.23699594006413	-2.04073331553355	0.0456020578628184	0.237212498299863	-4.05321763281181
Migut.J00402.v2.0	0.32983364915372	5.84649683980574	2.0134848000888	0.0484717381639135	0.244226844239567	-4.79986450650101
Migut.I00098.v2.0	0.47247842041065	4.07020930651252	1.89021540554391	0.0634721027888987	0.280486244705228	-4.89630327270698
Migut.N01844.v2.0	-0.601003134328623	2.77292207202077	-1.86451296918009	0.0670523240699885	0.288343636408477	-4.4472292338573
Migut.N00061.v2.0	0.717147966330361	1.5035640770983	1.51449010609711	0.135055137894781	0.41353405611185	-4.75682169065513
Migut.L01490.v2.0	-0.416851670079098	3.67024422344149	-1.50333334542157	0.137901859625299	0.416644039013917	-5.50078352730155
Migut.E00336.v2.0	0.429105575346642	2.85183428457944	1.3529473124817	0.181055041620772	0.478686833686828	-5.29845594736184
Migut.G00912.v2.0	0.38274423076957	2.7910633879816	1.35160682339748	0.181481388736872	0.47944978766697	-5.32478102077012
Migut.G00111.v2.0	-0.253933051885129	5.13905307072368	-1.3138349920752	0.193810886373525	0.493027693406335	-5.85306803646451
Migut.K00347.v2.0	-0.430363859499204	3.22287738470827	-1.16157418210073	0.249923750866404	0.554766163619892	-5.38878264668872
Migut.N02096.v2.0	-0.27802072362587	3.06213635651568	-1.10881106869141	0.271854831527408	0.578273113517958	-5.67223560307976
Migut.F00987.v2.0	0.246903038276606	4.59107766833067	1.04710638366861	0.299172967737322	0.605764427952991	-6.10402673721041
Migut.H02495.v2.0	0.2321291085795	2.93328938310369	0.908680949058472	0.367087043565365	0.664048297131889	-5.85323592106223
Migut.A00080.v2.0	0.246608314971714	2.94263561055644	0.906434615550549	0.368264840996879	0.665095613677014	-5.88336372197851
Migut.E01228.v2.0	0.294412669593139	3.61650865885002	0.734794003011715	0.465274391201254	0.73905644680971	-6.16303377402459
Migut.J00606.v2.0	0.238029185478571	3.19014860553169	0.715418893161547	0.477073853099115	0.747004278418412	-6.26915030221295
Migut.K00131.v2.0	-0.156227249935899	5.74923459633435	-0.683912057728603	0.496615041086309	0.758935649469069	-6.52137449384905
Migut.N03277.v2.0	0.148200135313469	4.21722111617722	0.664449099611615	0.508901543130001	0.767221491255222	-6.37893087382244
Migut.C00147.v2.0	0.239489881887634	2.39831399086734	0.596066769299816	0.553331330282559	0.793813471867796	-5.98471584325745
Migut.N00402.v2.0	-0.119521515873884	4.35266272011663	-0.589017681547019	0.558019779432604	0.796933535515591	-6.40249050524114
Migut.I00561.v2.0	-0.0821349507559614	3.39368077382881	-0.477097689174505	0.634993770714268	0.846460684555994	-6.2668571025636
Migut.N01843.v2.0	-0.130844876136707	3.30438364775964	-0.419216799357281	0.676527135411279	0.868001294546159	-6.17392559006908
Migut.J01315.v2.0	-0.0792353564773863	4.27975949729476	-0.418336337229007	0.677167202223304	0.868211057838112	-6.49574605299076
Migut.D00812.v2.0	-0.078210874545513	2.44269576850693	-0.289578343129482	0.773118711344897	0.911714350861997	-6.16262882704759
Migut.J01671.v2.0	-0.0386500293911359	4.81312235818965	-0.234467492202102	0.815405588504883	0.930440674808425	-6.67344935749682
Migut.D01765.v2.0	0.489245243534414	3.79193302524385	0.216395123469242	0.829400249605363	0.937190638404632	-5.77555194658362
Migut.M00745.v2.0	-0.018711246476628	4.22321028905971	-0.0850533030570322	0.932496951260165	0.978474140579818	-6.65475707049444
Migut.I00209.v2.0	-0.00304094964227172	4.55975022705468	-0.0185780892815796	0.985238184818661	0.995753687117967	-6.65840125405288
