## Supplementary Data Files for "Gene expression divergence between locally adapted inland annual and coastal perennial ecotypes of *Mimulus guttatus* across developmental stages": voom_interaction_bud_cytokinin_genes.csv

	logFC	AveExpr	t	P.Value	adj.P.Val	B
Migut.J01671.v2.0	-2.31980731899123	4.81312235818965	-13.4313053277889	6.74661675645422e-20	5.86955657811517e-17	34.9823183976946
Migut.E00012.v2.0	-1.64991134332698	5.7141034988069	-9.54346136316947	1.01053186427274e-13	1.56295595007518e-11	20.8767198073162
Migut.E00229.v2.0	-2.51108635617901	2.23699594006413	-9.11750623424362	5.3003873577781e-13	6.52932672745763e-11	19.3021004210861
Migut.N03277.v2.0	-2.20306543086527	4.21722111617722	-9.10903723216406	5.47875029471274e-13	6.65944039753618e-11	19.301985299149
Migut.K00131.v2.0	-2.08623208679947	5.74923459633435	-9.01128610041256	8.03071040151803e-13	8.94299910313048e-11	18.8240545538327
Migut.F00152.v2.0	-1.12723860883537	5.1021253629701	-6.66455767572427	8.63418438048387e-09	2.53560857755982e-07	9.70045755058728
Migut.L01384.v2.0	-1.52021454826356	2.95427223240544	-4.70165404627382	1.51426469336706e-05	0.000143684829800064	2.73097529451572
Migut.N00253.v2.0	0.963399741591875	4.0868725353314	4.64615352395545	1.84764247493927e-05	0.000168650381974785	2.26441974676519
Migut.I00098.v2.0	-1.31742883937697	4.07020930651252	-4.47029124294261	3.44862097085824e-05	0.000279097697176434	1.756798564625
Migut.K00347.v2.0	1.18804056165406	3.22287738470827	3.98025261361317	0.000185297541213414	0.00113079428921119	0.341732068559272
Migut.G00111.v2.0	-0.730427414211633	5.13905307072368	-3.84921726806556	0.000285872746430354	0.00161172484014197	-0.493337858882916
Migut.E00489.v2.0	-0.664417195488939	4.41466136381807	-3.73375190056414	0.000416321984452202	0.00220853735654522	-0.752130148080028
Migut.A00080.v2.0	0.935528111619842	2.94263561055644	3.52163201016774	0.000817440962215514	0.00381838194430871	-1.11429628583894
Migut.L01490.v2.0	-1.22417374387829	3.67024422344149	-3.39349834798248	0.00121593893059042	0.00527038358020952	-1.52368325916456
Migut.N00402.v2.0	-0.599700380026315	4.35266272011663	-3.05999757814971	0.00328483694014863	0.0119761472516681	-2.68405904182317
Migut.D00812.v2.0	-0.9201353536033	2.44269576850693	-3.04624246846047	0.00341785811262286	0.0123607651150195	-2.25883001985345
Migut.F01233.v2.0	-1.33192362389548	1.94828809126769	-2.9161212697522	0.00494932200195852	0.0166936181893052	-2.54721310448777
Migut.E00529.v2.0	-0.587296027510757	4.32645462949574	-2.6144561421425	0.0112384084554352	0.0324090834264881	-3.81098995611057
Migut.E00336.v2.0	-0.775726445848534	2.85183428457944	-2.55556471038761	0.0131044407098015	0.0367695655473567	-3.57825237991365
Migut.I00209.v2.0	-0.389186308342597	4.55975022705468	-2.35960466245824	0.0215034924473586	0.0548020166362563	-4.43094517664127
Migut.F00987.v2.0	0.475286258992163	4.59107766833067	2.04177703773433	0.0454951178056903	0.0999400594382929	-5.09337852172689
Migut.J00402.v2.0	-0.331912820355895	5.84649683980574	-2.02014875382375	0.0477559310299136	0.103737099308094	-5.23864665161162
Migut.D01764.v2.0	0.513636065706488	3.02093484044067	1.9904866892164	0.0510134139184144	0.109271037459787	-4.82605538501805
Migut.N02096.v2.0	-0.405224613371896	3.06213635651568	-1.67951598386899	0.0981558667989769	0.181190645087661	-5.38771090435519
Migut.I00561.v2.0	-0.267417667996072	3.39368077382881	-1.62724248547149	0.108829498872276	0.197253466706	-5.58734363120508
Migut.L01650.v2.0	-0.583073460694348	2.6211258972939	-1.51811399468735	0.134140555290078	0.232612020370839	-5.4110379787234
Migut.H02495.v2.0	0.361655376632162	2.93328938310369	1.468786972004	0.147017827679858	0.249298107114585	-5.69180866017475
Migut.N01843.v2.0	-0.404889854467911	3.30438364775964	-1.42382519986097	0.159581351613678	0.265428655091696	-5.81404463501021
Migut.N01844.v2.0	-0.388222564588081	2.77292207202077	-1.29077685646751	0.201641344560808	0.31775141133752	-5.78023916217467
Migut.M00655.v2.0	0.207017569046267	4.85114525526242	1.24615956404401	0.217460211504563	0.336937460389973	-6.35632036049601
Migut.D01765.v2.0	1.89220340685351	3.79193302524385	1.12336826530136	0.265673374099971	0.391258291099407	-5.90805983644849
Migut.C00147.v2.0	-0.400824404521757	2.39831399086734	-0.943329648610056	0.349225580511342	0.479646776587853	-6.12278323941706
Migut.J01315.v2.0	0.148363862369614	4.27975949729476	0.800789955336824	0.426354580749451	0.554659417199286	-6.75180969271221
Migut.E01228.v2.0	0.297216698949384	3.61650865885002	0.768824928466131	0.44495740896	0.572917133727055	-6.63532773278313
Migut.J00606.v2.0	0.370209305219478	3.19014860553169	0.749829935565063	0.456233187878734	0.583656463125813	-6.32184159845102
Migut.N00061.v2.0	0.212826963831239	1.5035640770983	0.513773364678012	0.609262553825849	0.719454932919564	-6.24111418405134
Migut.G00912.v2.0	0.119029318940564	2.7910633879816	0.427975296581323	0.670173099094662	0.76874988301347	-6.59070194393311
Migut.M00745.v2.0	0.0964207869698503	4.22321028905971	0.316394949852924	0.752780591802881	0.8325615418593	-6.75488159747239
