## Supplementary Data Files for "Gene expression divergence between locally adapted inland annual and coastal perennial ecotypes of *Mimulus guttatus* across developmental stages": ethylene_genes_annotated.tsv

Gene_ID	MatchedKeyword	ArabidopsisSymbol	ArabidopsisDefinition
Migut.A00045.1	EIN3	EBF1,FBL6	EIN3-binding F box protein 1
Migut.A00723.1	ACC synthase	ACS1,AT-ACS1	ACC synthase 1
Migut.A00994.1	ethylene	ATERF-1,ERF-1	ethylene responsive element binding factor 1
Migut.A01074.1	ERF	ATERF12,ERF12	ERF domain protein 12
Migut.A01160.1	ethylene	ATERF-5,ATERF5,ERF5	ethylene responsive element binding factor 5
Migut.A01161.1	ethylene	ATERF-5,ATERF5,ERF5	ethylene responsive element binding factor 5
Migut.A01192.1	ERF	ATERF12,ERF12	ERF domain protein 12
Migut.B00003.1	ERS	ATERS,ERS,OVA3	glutamate tRNA synthetase
Migut.B00003.2	ERS	ATERS,ERS,OVA3	glutamate tRNA synthetase
Migut.B00463.1	ethylene	ATEGY3,EGY3	ethylene-dependent gravitropism-deficient and yellow-green-like 3
Migut.B00609.1	ethylene	CAMTA1,EICBP.B	ethylene induced calmodulin binding protein
Migut.B01164.1	ethylene	AtEIN3,EIN3	Ethylene insensitive 3 family protein
Migut.B01541.1	ethylene	ATERF13,EREBP,ERF13	ethylene-responsive element binding factor 13
Migut.B01795.1	ACC synthase	ACS1,AT-ACS1	ACC synthase 1
Migut.D00127.1	ethylene	ERS,ERS1	ethylene response sensor 1
Migut.D00420.1	ethylene	ATERF1,ERF1	ethylene response factor 1
Migut.D00719.1	ethylene	AtEIN3,EIN3	Ethylene insensitive 3 family protein
Migut.E01014.1	ACC synthase	ACS10	ACC synthase 10
Migut.E01799.1	EIN3	EBF1,FBL6	EIN3-binding F box protein 1
Migut.F00005.1	ACS	ACS	acetyl-CoA synthetase
Migut.F00005.2	ACS	ACS	acetyl-CoA synthetase
Migut.F00527.1	ethylene	ERF104	ethylene response factor 104
Migut.F00528.1	ethylene	ATERF-1,ERF-1	ethylene responsive element binding factor 1
Migut.F00695.1	ethylene	ATEGY2,EGY2	ethylene-dependent gravitropism-deficient and yellow-green-like 2
Migut.F00695.2	ethylene	ATEGY2,EGY2	ethylene-dependent gravitropism-deficient and yellow-green-like 2
Migut.F00809.1	ethylene	ATERF1,ERF1	ethylene response factor 1
Migut.G00084.1	ethylene	ATEBP,EBP,ERF72,RAP2.3	ethylene-responsive element binding protein
Migut.G00125.1	ethylene	ATEBP,EBP,ERF72,RAP2.3	ethylene-responsive element binding protein
Migut.G00454.1	ethylene	ETR2	Signal transduction histidine kinase, hybrid-type, ethylene sensor
Migut.G00543.1	ethylene	ATERF1,ERF1	ethylene response factor 1
Migut.H00411.1	ethylene	ATERF#011,CEJ1,DEAR1	cooperatively regulated by ethylene and jasmonate 1
Migut.H01595.1	ethylene	ACO4,EAT1,EFE	ethylene-forming enzyme
Migut.H01796.1	ethylene	ATERF3,ERF3	ethylene responsive element binding factor 3
Migut.H02373.1	ethylene		Ethylene insensitive 3 family protein
Migut.H02375.1	ethylene		Ethylene insensitive 3 family protein
Migut.H02376.1	ethylene		Ethylene insensitive 3 family protein
Migut.H02377.1	ethylene		Ethylene insensitive 3 family protein
Migut.J00540.1	EIN2	ATEIN2,CKR1,EIN2,ERA3,ORE2,ORE3,PIR2	NRAMP metal ion transporter family protein
Migut.J00596.1	ACC oxidase	ACO1,ATACO1	ACC oxidase 1
Migut.J00985.1	CTR1	AtCTR1,CTR1,SIS1	Protein kinase superfamily protein
Migut.J01066.1	ACC oxidase	ACO1,ATACO1	ACC oxidase 1
Migut.K00447.1	EIN3	EBF1,FBL6	EIN3-binding F box protein 1
Migut.K00939.1	ethylene	ATERF1,ERF1	ethylene response factor 1
Migut.K00940.1	ethylene	ATERF1,ERF1	ethylene response factor 1
Migut.K00941.1	ethylene	ATERF1,ERF1	ethylene response factor 1
Migut.K00942.1	ethylene	ATERF1,ERF1	ethylene response factor 1
Migut.L00133.1	ethylene	CAMTA1,EICBP.B	ethylene induced calmodulin binding protein
Migut.L00172.1	ethylene	ATERF#011,CEJ1,DEAR1	cooperatively regulated by ethylene and jasmonate 1
Migut.L01753.1	CTR1	AtCTR1,CTR1,SIS1	Protein kinase superfamily protein
Migut.M00159.1	ethylene	ATERF-4,ATERF4,ERF4,RAP2.5	ethylene responsive element binding factor 4
Migut.M00655.1	ethylene	AtETR1,EIN1,ETR,ETR1	Signal transduction histidine kinase, hybrid-type, ethylene sensor
Migut.M01084.1	ethylene	ATERF-1,ERF-1	ethylene responsive element binding factor 1
Migut.M01116.1	ERF	ATERF-9,ATERF9,ERF9	erf domain protein 9
Migut.M01117.1	ERF	ATERF12,ERF12	ERF domain protein 12
Migut.M01363.1	ethylene	ACO4,EAT1,EFE	ethylene-forming enzyme
Migut.M01363.2	ethylene	ACO4,EAT1,EFE	ethylene-forming enzyme
Migut.M01719.1	ethylene	ATERF3,ERF3	ethylene responsive element binding factor 3
Migut.M01906.1	ethylene		ethylene-responsive nuclear protein / ethylene-regulated nuclear protein (ERT2)
Migut.N00253.1	ethylene	ETR2	Signal transduction histidine kinase, hybrid-type, ethylene sensor
Migut.N00253.2	ethylene	ETR2	Signal transduction histidine kinase, hybrid-type, ethylene sensor
Migut.N00264.1	ethylene	ATERF1,ERF1	ethylene response factor 1
Migut.N02188.1	ERF	ATERF12,ERF12	ERF domain protein 12
Migut.N02294.1	ethylene	AtEIL3,ATSLIM,EIL3,SLIM1	ETHYLENE-INSENSITIVE3-like 3
Migut.N02421.1	ethylene	AtEIN3,EIN3	Ethylene insensitive 3 family protein
Migut.N02421.2	ethylene	AtEIN3,EIN3	Ethylene insensitive 3 family protein
Migut.O00367.1	ethylene	ATERF-1,ERF-1	ethylene responsive element binding factor 1
Migut.O00368.1	ethylene	ATERF-5,ATERF5,ERF5	ethylene responsive element binding factor 5
