## Supplementary Data Files for "Gene expression divergence between locally adapted inland annual and coastal perennial ecotypes of *Mimulus guttatus* across developmental stages": voom_4leaf_vs_2leaf_ethylene_genes.csv

	logFC	AveExpr	t	P.Value	adj.P.Val	B
Migut.M01117.v2.0	1.1669934902975	5.1335581809388	6.75982137415678	5.92979627195897e-09	6.15990776907977e-07	10.2191502685907
Migut.A00045.v2.0	0.475551191053446	5.96887121095264	5.8092273515102	2.42479036281689e-07	1.43021533264454e-05	6.55793053141329
Migut.O00368.v2.0	1.42798867619272	4.87890695113026	5.48754665360381	8.28016233461581e-07	4.07278656176156e-05	5.44954550710683
Migut.B00003.v2.0	-0.449110110364025	6.51825335869064	-5.43391058562803	1.01428846834203e-06	4.73788438903393e-05	5.13419383676154
Migut.N02421.v2.0	0.7102100838917	5.89260125379684	4.01587368785827	0.000164491194503536	0.00277687952667811	0.248645414917448
Migut.N00253.v2.0	-0.561622727691613	4.0868725353314	-3.70120487294028	0.000462359677467604	0.00603756727049629	-0.560926826743154
Migut.F00695.v2.0	-0.478795876971202	6.47050222818495	-3.41006276853764	0.00115562644106203	0.0119125258473189	-1.63062235230723
Migut.H01796.v2.0	0.540371746258621	4.61277177972303	3.32091031503985	0.00151711373399821	0.0144598679288616	-1.70270766486437
Migut.M01363.v2.0	-0.466680664466351	8.16739014035555	-3.32056505038409	0.0015187016459767	0.0144598679288616	-1.87197920204081
Migut.O00367.v2.0	-0.887119869072175	1.72223244348032	-3.26045290870439	0.00182037910962592	0.0164117080349694	-1.63019506061922
Migut.B00609.v2.0	0.355602999490265	4.6417722812221	3.01264095038066	0.00376422388948392	0.0279159393452986	-2.59549910915135
Migut.B01164.v2.0	0.369298609228194	4.97206463282913	2.82044243020745	0.00645756403144754	0.0410258111388013	-3.12745515846239
Migut.M00159.v2.0	0.762579355838523	4.30280242315448	2.29564061804806	0.0251403747506249	0.105598677286874	-4.28863942501147
Migut.M01116.v2.0	0.858488424127418	3.59416762763742	2.22767613411888	0.0295928985844337	0.117259649386655	-4.03558468776118
Migut.D00719.v2.0	0.253500720533462	4.97974576824326	2.02632361301837	0.0471008045310369	0.159055407358346	-4.85421626820412
Migut.L01753.v2.0	0.335789349950014	3.03984204360059	1.77781922772367	0.0804071381930889	0.224842780965809	-4.88831215030364
Migut.N02294.v2.0	-0.157362056988532	4.02228072013653	-1.14558198223421	0.256433001839834	0.475369208364695	-6.11019607071951
Migut.F00527.v2.0	0.395735505014118	1.94449413178968	1.00904196232025	0.316931786889075	0.538404988222592	-5.6899887540778
Migut.E01014.v2.0	-0.225733528621398	3.38399941537667	-0.989801470535999	0.326172763946653	0.546968914847894	-6.31786367785888
Migut.F00528.v2.0	0.240865306332567	2.96917739005771	0.981318432625508	0.330303517114344	0.550835624563516	-6.13390606305176
Migut.L00172.v2.0	-0.229330545142609	2.90880407814612	-0.818713541668809	0.416129996547945	0.63257249533154	-5.9508248906558
Migut.J00540.v2.0	-0.103763089781005	4.26587132919906	-0.804475950094159	0.424239709995781	0.639806799906963	-6.497971138977
Migut.M01719.v2.0	-0.0985619067655082	6.30538581953023	-0.765543229668672	0.446893771954824	0.660378057920505	-6.66896139227562
Migut.K00447.v2.0	0.122299414687956	5.72267817090166	0.697693964227744	0.488013803293863	0.693037353790102	-6.66707624533801
Migut.M00655.v2.0	-0.0607886600896337	4.85114525526242	-0.482309183949655	0.631308791209504	0.794716473820885	-6.67731383928768
Migut.M01906.v2.0	0.150717437267909	1.63539829921063	0.477064301189213	0.635017408949774	0.797227208145524	-5.89007278176115
Migut.F00005.v2.0	-0.0316110056371775	5.90200393686027	-0.319715000465988	0.750274474647293	0.869847531669575	-6.93014970508349
Migut.G00084.v2.0	0.0416095975365067	2.09061076073769	0.0613253594244247	0.951300150657334	0.976740780098789	-6.06479904226821
