## Supplementary Data Files for "Gene expression divergence between locally adapted inland annual and coastal perennial ecotypes of *Mimulus guttatus* across developmental stages": voom_bud_vs_2leaf_ethylene_genes.csv

	logFC	AveExpr	t	P.Value	adj.P.Val	B
Migut.B00003.v2.0	-1.60190951292842	6.51825335869064	-18.8113807901585	4.13160245348961e-27	1.23416107623552e-25	51.3706031625613
Migut.A00045.v2.0	1.43638722826898	5.96887121095264	17.7372222568174	8.69267312720747e-26	2.18810144540195e-24	48.3115249143915
Migut.D00719.v2.0	1.97945490976533	4.97974576824326	16.5328686945365	3.08229236300879e-24	6.49099995356768e-23	44.7599619054462
Migut.F00695.v2.0	-2.31005625876239	6.47050222818495	-16.1256516422178	1.07011068717786e-23	2.07175810368788e-22	43.4623728032554
Migut.M01117.v2.0	2.54461638070112	5.1335581809388	14.9091111804195	4.96818635713146e-22	7.92178168284878e-21	39.6553271541951
Migut.M01363.v2.0	-1.78571784219023	8.16739014035555	-12.7697684769174	6.65505471492752e-19	7.18683953698922e-18	32.3558444690329
Migut.M00655.v2.0	1.23988969765747	4.85114525526242	10.5261601252041	2.35412285734749e-15	1.61664480386172e-14	24.245472821085
Migut.B01164.v2.0	1.21704067418981	4.97206463282913	9.52098371879672	1.10247026343175e-13	6.19305329579095e-13	20.3476473958311
Migut.N02421.v2.0	1.67416969718629	5.89260125379684	9.51629520873571	1.12268354380527e-13	6.30405604266614e-13	20.2890614487486
Migut.M01116.v2.0	3.06468517367281	3.59416762763742	8.8408226982913	1.56695423975747e-12	7.67757937959308e-12	18.030680985883
Migut.O00367.v2.0	-2.92459550642448	1.72223244348032	-7.60812977686132	2.05450062859677e-10	7.86109091535652e-10	13.4235468474778
Migut.E01014.v2.0	-2.10686779361723	3.38399941537667	-7.46220943948678	3.66753605788409e-10	1.34971764231682e-09	12.5204165056592
Migut.K00447.v2.0	0.962986079022714	5.72267817090166	5.62223323973557	4.96239528157215e-07	1.26536989044668e-06	5.06706738032407
Migut.H01796.v2.0	0.853322105676428	4.61277177972303	5.37403503848248	1.27126443298949e-06	3.08507686666906e-06	4.26083156937662
Migut.M01719.v2.0	0.672272875767284	6.30538581953023	5.27504826823422	1.84352727231842e-06	4.39868008753383e-06	3.73837848907864
Migut.M01906.v2.0	1.39919327677336	1.63539829921063	5.21905780151241	2.27265812512782e-06	5.35920736943576e-06	4.28627113173624
Migut.O00368.v2.0	1.27266230277976	4.87890695113026	4.88260233238258	7.86513231820032e-06	1.74002927319371e-05	2.47473493631753
Migut.L01753.v2.0	0.803899867519619	3.03984204360059	4.54432107860669	2.6551325587784e-05	5.51551189646252e-05	1.60930178933872
Migut.N02294.v2.0	0.568025531200209	4.02228072013653	4.39841107839203	4.43752389971379e-05	9.0044216740548e-05	0.77911889999395
Migut.J00540.v2.0	-0.548468368762601	4.26587132919906	-4.16695416402314	9.86954721546581e-05	0.000191636347104595	0.0265840469158185
Migut.F00527.v2.0	-1.76769887886388	1.94449413178968	-3.54134653496389	0.000768443339614	0.00133093583270211	-1.12428674775739
Migut.L00172.v2.0	0.643288605750665	2.90880407814612	2.68814262253888	0.00924512284424472	0.0137756486824969	-3.8909062519331
Migut.F00528.v2.0	-0.627141747930853	2.96917739005771	-2.37479306519255	0.0207120579844466	0.0292761826912567	-4.72534512386003
Migut.F00005.v2.0	-0.175197954307868	5.90200393686027	-1.76894540143667	0.0818912523887049	0.105217485070221	-6.35470228573006
Migut.B00609.v2.0	0.148656963909194	4.6417722812221	1.25504221722323	0.21424007034944	0.255545996509358	-6.97461028965352
Migut.N00253.v2.0	-0.112257041401113	4.0868725353314	-0.786854640230191	0.434406827318403	0.483832856158759	-7.41913265434798
Migut.M00159.v2.0	0.142639162384046	4.30280242315448	0.41935963146622	0.676423323753674	0.716249251989285	-7.6361682934548
Migut.G00084.v2.0	0.016212131138102	2.09061076073769	0.0248241621066629	0.980276073540641	0.983101076634418	-7.00849741007597
