## Supplementary Data Files for "Gene expression divergence between locally adapted inland annual and coastal perennial ecotypes of *Mimulus guttatus* across developmental stages": voom_genotype_ethylene_genes.csv

	logFC	AveExpr	t	P.Value	adj.P.Val	B
Migut.F00005.v2.0	-1.2842595875436	5.90200393686027	-12.5399642220339	1.49335888705153e-18	8.15198263049305e-17	31.5077506758145
Migut.B00003.v2.0	0.892421741174336	6.51825335869064	10.8647162062405	6.60038141639983e-16	2.33191140396664e-14	25.3488893587595
Migut.O00367.v2.0	-3.09977072795398	1.72223244348032	-7.41745344551373	4.38081342595496e-10	5.16349897453793e-09	12.6798408322117
Migut.F00695.v2.0	-0.974584141371129	6.47050222818495	-6.93260956523402	2.99545605606474e-09	2.93432429981852e-08	10.0011636726965
Migut.M01117.v2.0	-1.35977592266325	5.1335581809388	-6.28470644084635	3.83521908046788e-08	3.03848887877706e-07	7.7809968347784
Migut.N02294.v2.0	-0.961017993367504	4.02228072013653	-6.2839861231791	3.84602922660634e-08	3.04532007021389e-07	7.7824989163054
Migut.N00253.v2.0	-0.903501667115512	4.0868725353314	-5.666327830471	4.19357331599956e-07	2.65459484123301e-06	5.38207320385915
Migut.J00540.v2.0	-0.623947170459649	4.26587132919906	-4.5963261063852	2.20722860276233e-05	9.64666315555782e-05	1.43161527204458
Migut.B01164.v2.0	-0.590037968944597	4.97206463282913	-4.21053903688195	8.50317981635947e-05	0.000321816919640358	0.0766710984280881
Migut.A00045.v2.0	0.327368959185183	5.96887121095264	3.9803942528034	0.000185209996568852	0.000648747647770111	-0.788691901628841
Migut.E01014.v2.0	-0.945634936581637	3.38399941537667	-3.81810148120841	0.000316532755487611	0.00104262564041352	-1.09396369435092
Migut.F00527.v2.0	1.19986399759715	1.94449413178968	3.34059153061698	0.00142914418107906	0.00394716011917074	-2.07498684757023
Migut.M00159.v2.0	-1.23174166909385	4.30280242315448	-2.99530197530275	0.00395548298578578	0.00975900800463275	-3.37101109612623
Migut.D00719.v2.0	-0.317583903042752	4.97974576824326	-2.4276107558399	0.01815854741467	0.0368679959177665	-4.9528641076676
Migut.K00447.v2.0	0.36640514303366	5.72267817090166	2.10667636975623	0.0392574692829067	0.0719694419093983	-5.74607322341987
Migut.O00368.v2.0	0.546134628531658	4.87890695113026	2.01609087039103	0.0481907157195765	0.0857380831820686	-5.77590475806721
Migut.M00655.v2.0	-0.238130649839687	4.85114525526242	-1.85236751605908	0.0688025214357686	0.1159200070668	-6.0809989590853
Migut.L00172.v2.0	0.445769382067915	2.90880407814612	1.75474096124566	0.0843142350043718	0.13751073828481	-5.84520855185578
Migut.N02421.v2.0	-0.312753426787415	5.89260125379684	-1.71394880031009	0.0916048087874661	0.147483106444775	-6.46577638147065
Migut.H01796.v2.0	0.269922130056915	4.61277177972303	1.62579734894619	0.109137448023385	0.170772625504217	-6.45268070558062
Migut.M01363.v2.0	-0.186791123274675	8.16739014035555	-1.32530777996495	0.190001022940627	0.271569384878686	-7.09581918395422
Migut.G00084.v2.0	0.707309472841819	2.09061076073769	1.10188471360441	0.274831148809315	0.368169530500015	-6.49718544962718
Migut.M01116.v2.0	-0.452517182298256	3.59416762763742	-0.994162505382122	0.324062636592538	0.422413325345831	-6.72324867289876
Migut.F00528.v2.0	-0.238227382990301	2.96917739005771	-0.905454556327085	0.368779459969784	0.46970537860549	-7.12681140231906
Migut.M01906.v2.0	-0.22893173324344	1.63539829921063	-0.689658197411492	0.493018860992329	0.590671979475297	-6.6898962139953
Migut.B00609.v2.0	-0.0801003590451101	4.6417722812221	-0.65792413184125	0.513056846948494	0.609884825749192	-7.59579813654008
Migut.L01753.v2.0	-0.0892619799443559	3.03984204360059	-0.44455743114517	0.658209539239681	0.737941107137271	-7.24533738624188
Migut.M01719.v2.0	-0.0429608761120587	6.30538581953023	-0.333786844027764	0.73968268830477	0.805159760807194	-7.90850260118691
