## Supplementary Data Files for "Gene expression divergence between locally adapted inland annual and coastal perennial ecotypes of *Mimulus guttatus* across developmental stages": voom_interaction_4leaf_ethylene_genes.csv

	logFC	AveExpr	t	P.Value	adj.P.Val	B
Migut.A00045.v2.0	-0.715538328469237	5.96887121095264	-6.22296333485141	4.8806940992121e-08	1.30652426655832e-05	8.23357033556763
Migut.N02421.v2.0	-1.01554146520569	5.89260125379684	-3.97285043696418	0.000189928563151433	0.00798732809386085	0.295466887679105
Migut.O00367.v2.0	1.94658128226937	1.72223244348032	3.56270267735999	0.000718522174042285	0.0191605913077943	-0.516295516129408
Migut.M01719.v2.0	0.626359321947091	6.30538581953023	3.46390701978467	0.000978555517827109	0.0237308237075842	-1.27830260988326
Migut.D00719.v2.0	-0.610429093780848	4.97974576824326	-3.32833423625455	0.00148334696811587	0.0309372223575352	-1.53856542354989
Migut.N00253.v2.0	0.680881601905851	4.0868725353314	3.03655745741707	0.00351451454220855	0.0527177181331282	-2.24239031488148
Migut.O00368.v2.0	-1.06621020914754	4.87890695113026	-2.99818450322086	0.00392307274538767	0.0564600871852389	-2.45707460038835
Migut.M00655.v2.0	0.489965878629857	4.85114525526242	2.78426023743606	0.00713089212901069	0.0811627297104078	-2.96607858753628
Migut.F00528.v2.0	-0.846324218198123	2.96917739005771	-2.25479415533649	0.0277390975907408	0.17934428168282	-3.93194200879835
Migut.B00003.v2.0	0.244729668911221	6.51825335869064	2.10360290854378	0.0395351614996416	0.219889445514812	-4.64018504874594
Migut.F00695.v2.0	0.35056526786252	6.47050222818495	1.76430714686486	0.0826759997318516	0.322096000985105	-5.26446521909382
Migut.H01796.v2.0	-0.34701620325911	4.61277177972303	-1.55042330509994	0.126201876045613	0.398631049019441	-5.4338025200277
Migut.M01116.v2.0	0.838985838914284	3.59416762763742	1.53742841538039	0.129348580519523	0.404613986703765	-5.06211968969146
Migut.M01363.v2.0	0.272714141403224	8.16739014035555	1.3699690109036	0.175707310949003	0.471463914771999	-5.84385875680447
Migut.F00527.v2.0	-0.643625199644417	1.94449413178968	-1.33748015742098	0.186020937353145	0.484166074841209	-5.26797372331185
Migut.B01164.v2.0	-0.244932969754572	4.97206463282913	-1.2744029030672	0.207343793023959	0.509568176686136	-5.84621189306542
Migut.B00609.v2.0	-0.189789350646734	4.6417722812221	-1.139954669315	0.258751918499102	0.563754375568555	-6.00229934988203
Migut.L01753.v2.0	-0.304899357140803	3.03984204360059	-1.136881803717	0.260024459974605	0.565288221590895	-5.58552572932907
Migut.J00540.v2.0	0.194245904164049	4.26587132919906	1.03261471272714	0.30585217083604	0.61047637195837	-6.06163331244873
Migut.M00159.v2.0	0.437662925713756	4.30280242315448	0.84016413393848	0.404090321662414	0.694419337121696	-6.17392632639293
Migut.M01117.v2.0	0.219487977999136	5.1335581809388	0.80390597162374	0.424566328596553	0.708226271377638	-6.2501009711958
Migut.M01906.v2.0	-0.356033415383383	1.63539829921063	-0.776275597435204	0.440579396439253	0.720073405945099	-5.50820241488997
Migut.L00172.v2.0	0.20155661735699	2.90880407814612	0.565464258186381	0.573827623061081	0.80692622338041	-6.02670773640648
Migut.E01014.v2.0	-0.174039757644901	3.38399941537667	-0.488418521404505	0.627000890237893	0.8413198758542	-6.38756464081348
Migut.N02294.v2.0	0.0876736298169787	4.02228072013653	0.41117738084507	0.682380361066822	0.870431621052632	-6.38447844273538
Migut.F00005.v2.0	0.0363381531227695	5.90200393686027	0.252380887454657	0.80159331372362	0.923776366430816	-6.71770446117667
Migut.G00084.v2.0	-0.0755031298738105	2.09061076073769	-0.0860131825006516	0.931737034089939	0.978260636184338	-5.95374733131851
Migut.K00447.v2.0	0.00554817811663983	5.72267817090166	0.0228586698447973	0.981837458271562	0.995279450854948	-6.7288503806597
