## Supplementary Data Files for "Gene expression divergence between locally adapted inland annual and coastal perennial ecotypes of *Mimulus guttatus* across developmental stages": voom_interaction_bud_ethylene_genes.csv

	logFC	AveExpr	t	P.Value	adj.P.Val	B
Migut.A00045.v2.0	-0.84735772007417	5.96887121095264	-7.48066415278562	3.4083775247319e-10	1.59210117933785e-08	12.8147302318731
Migut.D00719.v2.0	-1.07537326366119	4.97974576824326	-6.3006565752724	3.60343062812794e-08	8.51608732487961e-07	8.27120270941809
Migut.O00367.v2.0	3.51824379199427	1.72223244348032	5.8831356902743	1.82418419433023e-07	3.34894095342497e-06	7.06396691005388
Migut.N00253.v2.0	0.963399741591875	4.0868725353314	4.64615352395545	1.84764247493927e-05	0.000168650381974785	2.26441974676519
Migut.O00368.v2.0	-1.46972118391119	4.87890695113026	-4.14629940441766	0.000105890223972686	0.000710357550698692	0.526399875708574
Migut.F00005.v2.0	0.556369259522163	5.90200393686027	3.91129621846077	0.000232999994583959	0.00136218392465717	-0.333646624051217
Migut.B01164.v2.0	-0.721257617525419	4.97206463282913	-3.89919584890674	0.000242506902558564	0.00140830041035261	-0.301030310010307
Migut.J00540.v2.0	0.688339698350447	4.26587132919906	3.71982155794154	0.000435462606692997	0.00228310338424351	-0.784719356093816
Migut.H01796.v2.0	-0.656240510501635	4.61277177972303	-3.01926110684507	0.0036934984795313	0.0131458703234661	-2.82094221904191
Migut.M01363.v2.0	0.548370418285617	8.16739014035555	2.76586547498982	0.00749743522916893	0.0233843375285753	-3.60220881682711
Migut.M01117.v2.0	-0.692941901044134	5.1335581809388	-2.59590342024229	0.0117984095592361	0.0337028239410152	-3.83774336913155
Migut.N02421.v2.0	-0.607947627636328	5.89260125379684	-2.43762750330129	0.0177074322277183	0.0469784972833781	-4.35579335909704
Migut.M00159.v2.0	1.12887340766674	4.30280242315448	2.18925509558824	0.0324060322487215	0.0763010772838639	-4.67620361091746
Migut.F00528.v2.0	-0.79727330443304	2.96917739005771	-2.06502705122844	0.0431684456458808	0.0958686604005521	-4.70445355143023
Migut.F00695.v2.0	-0.398757476163469	6.47050222818495	-1.94735298468046	0.0560895280291992	0.117904897337127	-5.36880823526588
Migut.L00172.v2.0	-0.580536301292812	2.90880407814612	-1.85400273052268	0.0685646638200738	0.137741655932051	-5.09439156841356
Migut.B00609.v2.0	-0.261743807658166	4.6417722812221	-1.58870458891115	0.117286106945635	0.209552382066903	-5.87607983506265
Migut.M01116.v2.0	-0.754878014648603	3.59416762763742	-1.49273374843683	0.140650118171395	0.241114488293821	-5.63197046393073
Migut.G00084.v2.0	1.01236953423029	2.09061076073769	1.26057506562772	0.212252189620597	0.330779507579491	-5.71896244214441
Migut.M00655.v2.0	0.207017569046267	4.85114525526242	1.24615956404401	0.217460211504563	0.336937460389973	-6.35632036049601
Migut.K00447.v2.0	-0.211449917192603	5.72267817090166	-0.887679284500138	0.378192510804977	0.508788996849838	-6.82238755288754
Migut.L01753.v2.0	0.145111721123012	3.03984204360059	0.600246982822617	0.55056038349562	0.670381246700498	-6.59398421478662
Migut.B00003.v2.0	-0.0680526226884632	6.51825335869064	-0.576019452244829	0.566716669018937	0.684414697533986	-7.07121548627592
Migut.E01014.v2.0	0.225098611024026	3.38399941537667	0.537790586023203	0.592674123206245	0.705130238891532	-6.66961458100065
Migut.M01906.v2.0	-0.198014969989663	1.63539829921063	-0.522213347201774	0.603409036716874	0.714117819341853	-6.27959536722968
Migut.N02294.v2.0	0.099906889440524	4.02228072013653	0.514558713264288	0.608716787406311	0.718932435151523	-6.89530133652566
Migut.M01719.v2.0	0.0839993172885558	6.30538581953023	0.467351347605696	0.641910151311724	0.74585887364434	-7.13301268264605
Migut.F00527.v2.0	-0.253392514110219	1.94449413178968	-0.422114343176022	0.674422409399638	0.771592006151308	-6.27736190422092
