## Supplementary Data Files for "Gene expression divergence between locally adapted inland annual and coastal perennial ecotypes of *Mimulus guttatus* across developmental stages": gibberellin_related_genes.tsv

#pacId	locusName	transcriptName	peptideName	Pfam	Panther	KOG	KEGG/ec	KO	GO	Best-hit-arabi-name	arabi-symbol	arabi-defline
28939624	Migut.A00283	Migut.A00283.1	Migut.A00283.1.p	PF14226,PF03171	PTHR10209,PTHR10209:SF197	KOG0143	1.14.11.15	K04124	GO:0055114,GO:0016491	AT1G15550.1	ATGA3OX1,GA3OX1,GA4	gibberellin 3-oxidase 1
28946714	Migut.B00162	Migut.B00162.1	Migut.B00162.1.p	PF02704	PTHR23201,PTHR23201:SF2					AT2G18420.1		Gibberellin-regulated family protein
28947676	Migut.B00410	Migut.B00410.1	Migut.B00410.1.p	PF02704	PTHR23201,PTHR23201:SF4					AT2G39540.1		Gibberellin-regulated family protein
28945438	Migut.C00509	Migut.C00509.1	Migut.C00509.1.p	PF02704	PTHR23201,PTHR23201:SF15					AT5G59845.1		Gibberellin-regulated family protein
28944770	Migut.C00830	Migut.C00830.1	Migut.C00830.1.p	PF02704	PTHR23201,PTHR23201:SF2					AT2G18420.1		Gibberellin-regulated family protein
28945467	Migut.C00831	Migut.C00831.1	Migut.C00831.1.p	PF02704	PTHR23201,PTHR23201:SF2					AT2G18420.1		Gibberellin-regulated family protein
28945549	Migut.C01154	Migut.C01154.1	Migut.C01154.1.p	PF02704	PTHR23201,PTHR23201:SF10					AT2G39540.1		Gibberellin-regulated family protein
28945354	Migut.C01155	Migut.C01155.1	Migut.C01155.1.p	PF02704	PTHR23201,PTHR23201:SF10					AT5G59845.1		Gibberellin-regulated family protein
28944347	Migut.C01247	Migut.C01247.1	Migut.C01247.1.p	PF02704	PTHR23201,PTHR23201:SF20					AT1G22690.1		Gibberellin-regulated family protein
28944725	Migut.C01290	Migut.C01290.1	Migut.C01290.1.p	PF14226,PF03171	PTHR10209,PTHR10209:SF129	KOG0143	4.2.3.19	K05282	GO:0055114,GO:0016491	AT5G51810.1	AT2353,ATGA20OX2,GA20OX2	gibberellin 20 oxidase 2
28929126	Migut.D00053	Migut.D00053.1	Migut.D00053.1.p	PF14226,PF03171	PTHR10209,PTHR10209:SF109	KOG0143	1.14.11.13	K04125	GO:0055114,GO:0016491	AT1G02400.1	ATGA2OX4,ATGA2OX6,DTA1,GA2OX6	gibberellin 2-oxidase 6
28929266	Migut.D00530	Migut.D00530.1	Migut.D00530.1.p	PF02704	PTHR23201,PTHR23201:SF1					AT1G74670.1		Gibberellin-regulated family protein
28929659	Migut.D01793	Migut.D01793.1	Migut.D01793.1.p	PF02704	PTHR23201,PTHR23201:SF18					AT5G14920.1		Gibberellin-regulated family protein
28920456	Migut.E00579	Migut.E00579.1	Migut.E00579.1.p	PF14226,PF03171	PTHR10209,PTHR10209:SF177	KOG0143	1.14.11.13	K04125	GO:0055114,GO:0016491	AT4G21200.1	ATGA2OX8,GA2OX8	gibberellin 2-oxidase 8
28920547	Migut.E01377	Migut.E01377.1	Migut.E01377.1.p	PF02704	PTHR23201,PTHR23201:SF10					AT2G39540.1		Gibberellin-regulated family protein
28921546	Migut.E01378	Migut.E01378.1	Migut.E01378.1.p	PF02704	PTHR23201,PTHR23201:SF15					AT2G39540.1		Gibberellin-regulated family protein
28943212	Migut.G00026	Migut.G00026.1	Migut.G00026.1.p	PF14226,PF03171	PTHR10209,PTHR10209:SF160	KOG0143	1.14.11.13	K04125	GO:0055114,GO:0016491	AT1G02400.1	ATGA2OX4,ATGA2OX6,DTA1,GA2OX6	gibberellin 2-oxidase 6
28952916	Migut.H00683	Migut.H00683.1	Migut.H00683.1.p	PF14226	PTHR10209,PTHR10209:SF129					AT5G51810.1	AT2353,ATGA20OX2,GA20OX2	gibberellin 20 oxidase 2
28952007	Migut.H01362	Migut.H01362.1	Migut.H01362.1.p	PF14226,PF03171	PTHR10209,PTHR10209:SF171	KOG0143	1.14.11.13		GO:0055114,GO:0016491	AT1G30040.1	ATGA2OX2,GA2OX2	gibberellin 2-oxidase
28952734	Migut.H01552	Migut.H01552.1	Migut.H01552.1.p	PF14226,PF03171	PTHR10209,PTHR10209:SF90	KOG0143	1.14.11.13	K04125	GO:0055114,GO:0016491	AT4G21200.1	ATGA2OX8,GA2OX8	gibberellin 2-oxidase 8
28952735	Migut.H01552	Migut.H01552.2	Migut.H01552.2.p	PF14226,PF03171	PTHR10209,PTHR10209:SF90	KOG0143	1.14.11.13	K04125	GO:0055114,GO:0016491	AT4G21200.1	ATGA2OX8,GA2OX8	gibberellin 2-oxidase 8
28953543	Migut.H02079	Migut.H02079.1	Migut.H02079.1.p	PF14226,PF03171	PTHR10209,PTHR10209:SF91	KOG0143	1.14.11.13	K04125	GO:0055114,GO:0016491	AT1G30040.1	ATGA2OX2,GA2OX2	gibberellin 2-oxidase
28950903	Migut.H02265	Migut.H02265.1	Migut.H02265.1.p	PF02704	PTHR23201,PTHR23201:SF1					AT1G74670.1		Gibberellin-regulated family protein
28930841	Migut.I00834	Migut.I00834.1	Migut.I00834.1.p	PF14226,PF03171	PTHR10209,PTHR10209:SF95	KOG0143	1.14.11.15	K04124	GO:0055114,GO:0016491	AT1G15550.1	ATGA3OX1,GA3OX1,GA4	gibberellin 3-oxidase 1
28940605	Migut.J01691	Migut.J01691.1	Migut.J01691.1.p	PF02704	PTHR23201,PTHR23201:SF8					AT1G74670.1		Gibberellin-regulated family protein
28937704	Migut.K01358	Migut.K01358.1	Migut.K01358.1.p	PF02704	PTHR23201,PTHR23201:SF11					AT5G14920.1		Gibberellin-regulated family protein
28937623	Migut.K01359	Migut.K01359.1	Migut.K01359.1.p	PF02704						AT5G14920.1		Gibberellin-regulated family protein
28934574	Migut.L00192	Migut.L00192.1	Migut.L00192.1.p	PF02704	PTHR23201,PTHR23201:SF15					AT2G39540.1		Gibberellin-regulated family protein
28934899	Migut.L00253	Migut.L00253.1	Migut.L00253.1.p	PF14226,PF03171	PTHR10209,PTHR10209:SF129	KOG0143	4.2.3.19	K05282	GO:0055114,GO:0016491	AT5G51810.1	AT2353,ATGA20OX2,GA20OX2	gibberellin 20 oxidase 2
28935970	Migut.L00664	Migut.L00664.1	Migut.L00664.1.p	PF03171	PTHR10209,PTHR10209:SF129		4.2.3.19		GO:0055114,GO:0016491	AT5G07200.1	ATGA20OX3,GA20OX3,YAP169	gibberellin 20-oxidase 3
28934474	Migut.L01450	Migut.L01450.1	Migut.L01450.1.p	PF02704	PTHR23201,PTHR23201:SF18					AT5G14920.1		Gibberellin-regulated family protein
28949869	Migut.M00597	Migut.M00597.1	Migut.M00597.1.p	PF14226,PF03171	PTHR10209,PTHR10209:SF91	KOG0143	1.14.11.13	K04125	GO:0055114,GO:0016491	AT1G30040.1	ATGA2OX2,GA2OX2	gibberellin 2-oxidase
28948600	Migut.M00902	Migut.M00902.1	Migut.M00902.1.p	PF14226,PF03171	PTHR10209,PTHR10209:SF171	KOG0143	1.14.11.13	K04125	GO:0055114,GO:0016491	AT1G30040.1	ATGA2OX2,GA2OX2	gibberellin 2-oxidase
28949354	Migut.M00908	Migut.M00908.1	Migut.M00908.1.p	PF14226,PF03171	PTHR10209,PTHR10209:SF171	KOG0143	1.14.11.13	K04125	GO:0055114,GO:0016491	AT1G30040.1	ATGA2OX2,GA2OX2	gibberellin 2-oxidase
28950199	Migut.M00909	Migut.M00909.1	Migut.M00909.1.p	PF14226,PF03171	PTHR10209,PTHR10209:SF171	KOG0143	1.14.11.13	K04125	GO:0055114,GO:0016491	AT1G30040.1	ATGA2OX2,GA2OX2	gibberellin 2-oxidase
28949372	Migut.M01278	Migut.M01278.1	Migut.M01278.1.p	PF03171	PTHR10209,PTHR10209:SF90				GO:0055114,GO:0016491	AT4G21200.1	ATGA2OX8,GA2OX8	gibberellin 2-oxidase 8
28949038	Migut.M01279	Migut.M01279.1	Migut.M01279.1.p	PF14226	PTHR10209,PTHR10209:SF90		1.14.11.13			AT4G21200.1	ATGA2OX8,GA2OX8	gibberellin 2-oxidase 8
28925528	Migut.N01412	Migut.N01412.1	Migut.N01412.1.p	PF14226,PF03171	PTHR10209,PTHR10209:SF140	KOG0143			GO:0055114,GO:0016491	AT5G51810.1	AT2353,ATGA20OX2,GA20OX2	gibberellin 20 oxidase 2
28926340	Migut.N03160	Migut.N03160.1	Migut.N03160.1.p	PF02704	PTHR23201,PTHR23201:SF2					AT1G22690.2		Gibberellin-regulated family protein
28924736	Migut.N03346	Migut.N03346.1	Migut.N03346.1.p	PF02704	PTHR23201,PTHR23201:SF20					AT1G22690.2		Gibberellin-regulated family protein
28924737	Migut.N03346	Migut.N03346.2	Migut.N03346.2.p	PF02704	PTHR23201,PTHR23201:SF20					AT1G22690.3		Gibberellin-regulated family protein
28939278	Migut.A01030	Migut.A01030.1	Migut.A01030.1.p	PF14226,PF03171	PTHR10209,PTHR10209:SF217	KOG0143			GO:0055114,GO:0016491	AT4G25420.1	AT2301,ATGA20OX1,GA20OX1,GA5	2-oxoglutarate (2OG) and Fe(II)-dependent oxygenase superfamily protein
28945461	Migut.C00648	Migut.C00648.1	Migut.C00648.1.p	PF00067	PTHR24279,PTHR24279:SF57	KOG0156	1.14.13.78	K04122	GO:0055114,GO:0020037,GO:0016705,GO:0005506	AT5G25900.1	ATKO1,CYP701A3,GA3	GA requiring 3
28927644	Migut.D00244	Migut.D00244.1	Migut.D00244.1.p	PF07859	PTHR23024,PTHR23024:SF98	KOG1515	3.1.1.1	K14493	GO:0016787,GO:0008152	AT3G63010.1	ATGID1B,GID1B	alpha/beta-Hydrolases superfamily protein
28934083	Migut.F00399	Migut.F00399.1	Migut.F00399.1.p	PF14226,PF03171	PTHR10209,PTHR10209:SF140	KOG0143	4.2.3.19,1.14.11.12	K05282	GO:0055114,GO:0016491	AT4G25420.1	AT2301,ATGA20OX1,GA20OX1,GA5	2-oxoglutarate (2OG) and Fe(II)-dependent oxygenase superfamily protein
28932741	Migut.F01163	Migut.F01163.1	Migut.F01163.1.p	PF14226,PF03171	PTHR10209,PTHR10209:SF140	KOG0143	4.2.3.19,1.14.11.12	K05282	GO:0055114,GO:0016491	AT4G25420.1	AT2301,ATGA20OX1,GA20OX1,GA5	2-oxoglutarate (2OG) and Fe(II)-dependent oxygenase superfamily protein
28924861	Migut.N02128	Migut.N02128.1	Migut.N02128.1.p	PF07859	PTHR23024,PTHR23024:SF98	KOG1515	3.1.1.1	K14493	GO:0016787,GO:0008152	AT3G63010.1	ATGID1B,GID1B	alpha/beta-Hydrolases superfamily protein
