## Supplementary Data Files for "Gene expression divergence between locally adapted inland annual and coastal perennial ecotypes of *Mimulus guttatus* across developmental stages": PIF_genes.tsv

locusName	transcriptName	peptideName	pif_type	confidence	Pfam	Best-hit-arabi-name	arabi-symbol	arabi-defline	reasoning
Migut.A00679	Migut.A00679.1	Migut.A00679.1.p	CKB1	Medium	PF07765	AT5G41790.1	CIP1	COP1-interactive protein 1	Specific Panther subfamily: PTHR13140:SF470, Direct match to known Arabidopsis PIF: AT5G41790.1
Migut.B00888	Migut.B00888.1	Migut.B00888.1.p	PIF3	High	PF00010	AT1G09530.2	PAP3,PIF3,POC1	phytochrome interacting factor 3	Arabidopsis symbol explicitly mentions PIF, Defline mentions 'phytochrome interacting factor', Contains bHLH domain (PF00010), Specific Panther subfamily: PTHR12565:SF178, Direct match to known Arabidopsis PIF: AT1G09530.2
Migut.D00165	Migut.D00165.1	Migut.D00165.1.p	PIF7	Medium	PF00651,PF03000	AT1G03010.1		Phototropic-responsive NPH3 family protein	Specific Panther subfamily: PTHR32370:SF30, Direct match to known Arabidopsis PIF: AT1G03010.1
Migut.D00165	Migut.D00165.2	Migut.D00165.2.p	PIF7	Medium	PF00651,PF03000	AT1G03010.1		Phototropic-responsive NPH3 family protein	Specific Panther subfamily: PTHR32370:SF30, Direct match to known Arabidopsis PIF: AT1G03010.1
Migut.D00504	Migut.D00504.1	Migut.D00504.1.p	PIF1 (PIL5)	High	PF00010	AT2G20180.2	PIF1,PIL5	phytochrome interacting factor 3-like 5	Arabidopsis symbol explicitly mentions PIF, Defline mentions 'phytochrome interacting factor', Contains bHLH domain (PF00010), Specific Panther subfamily: PTHR12565:SF86, Direct match to known Arabidopsis PIF: AT2G20180.2
Migut.D01669	Migut.D01669.1	Migut.D01669.1.p	PIF7	High	PF00010	AT5G61270.1	PIF7	phytochrome-interacting factor7	Arabidopsis symbol explicitly mentions PIF, Defline mentions 'phytochrome interacting factor', Contains bHLH domain (PF00010), Specific Panther subfamily: PTHR12565:SF165
Migut.D01669	Migut.D01669.2	Migut.D01669.2.p	PIF7	High	PF00010	AT5G61270.1	PIF7	phytochrome-interacting factor7	Arabidopsis symbol explicitly mentions PIF, Defline mentions 'phytochrome interacting factor', Contains bHLH domain (PF00010), Specific Panther subfamily: PTHR12565:SF165
Migut.E01235	Migut.E01235.1	Migut.E01235.1.p	CKB1	Medium	PF07765	AT5G41790.1	CIP1	COP1-interactive protein 1	Specific Panther subfamily: PTHR13140:SF470, Direct match to known Arabidopsis PIF: AT5G41790.1
Migut.E01236	Migut.E01236.1	Migut.E01236.1.p	CKB1	Medium	PF07765	AT5G41790.1	CIP1	COP1-interactive protein 1	Specific Panther subfamily: PTHR13140:SF431, Direct match to known Arabidopsis PIF: AT5G41790.1
Migut.E01236	Migut.E01236.2	Migut.E01236.2.p	CKB1	Medium	PF07765	AT5G41790.1	CIP1	COP1-interactive protein 1	Specific Panther subfamily: PTHR13140:SF431, Direct match to known Arabidopsis PIF: AT5G41790.1
Migut.E01480	Migut.E01480.1	Migut.E01480.1.p	PIF6 (PIL2)	High		AT2G46970.1	PIL1	phytochrome interacting factor 3-like 1	Defline mentions 'phytochrome interacting factor', Direct match to known Arabidopsis PIF: AT2G46970.1
Migut.E01480	Migut.E01480.2	Migut.E01480.2.p	PIF6 (PIL2)	High		AT2G46970.1	PIL1	phytochrome interacting factor 3-like 1	Defline mentions 'phytochrome interacting factor', Direct match to known Arabidopsis PIF: AT2G46970.1
Migut.M00105	Migut.M00105.1	Migut.M00105.1.p	PIF1 (PIL5)	High	PF00010	AT2G20180.2	PIF1,PIL5	phytochrome interacting factor 3-like 5	Arabidopsis symbol explicitly mentions PIF, Defline mentions 'phytochrome interacting factor', Contains bHLH domain (PF00010), Specific Panther subfamily: PTHR12565:SF86, Direct match to known Arabidopsis PIF: AT2G20180.2
Migut.N02095	Migut.N02095.1	Migut.N02095.1.p	CKB1	Medium	PF07765	AT5G41790.1	CIP1	COP1-interactive protein 1	Direct match to known Arabidopsis PIF: AT5G41790.1
Migut.N02248	Migut.N02248.1	Migut.N02248.1.p	PIF1 (PIL5)	High	PF00010	AT2G20180.3	PIF1,PIL5	phytochrome interacting factor 3-like 5	Arabidopsis symbol explicitly mentions PIF, Defline mentions 'phytochrome interacting factor', Contains bHLH domain (PF00010), Specific Panther subfamily: PTHR12565:SF86, Direct match to known Arabidopsis PIF: AT2G20180.3
Migut.N02248	Migut.N02248.2	Migut.N02248.2.p	PIF1 (PIL5)	High	PF00010	AT2G20180.2	PIF1,PIL5	phytochrome interacting factor 3-like 5	Arabidopsis symbol explicitly mentions PIF, Defline mentions 'phytochrome interacting factor', Contains bHLH domain (PF00010), Specific Panther subfamily: PTHR12565:SF86, Direct match to known Arabidopsis PIF: AT2G20180.2
Migut.N02248	Migut.N02248.3	Migut.N02248.3.p	PIF1 (PIL5)	High	PF00010	AT2G20180.3	PIF1,PIL5	phytochrome interacting factor 3-like 5	Arabidopsis symbol explicitly mentions PIF, Defline mentions 'phytochrome interacting factor', Contains bHLH domain (PF00010), Specific Panther subfamily: PTHR12565:SF86, Direct match to known Arabidopsis PIF: AT2G20180.3
Migut.N02248	Migut.N02248.4	Migut.N02248.4.p	PIF1 (PIL5)	High	PF00010	AT2G20180.2	PIF1,PIL5	phytochrome interacting factor 3-like 5	Arabidopsis symbol explicitly mentions PIF, Defline mentions 'phytochrome interacting factor', Contains bHLH domain (PF00010), Specific Panther subfamily: PTHR12565:SF86, Direct match to known Arabidopsis PIF: AT2G20180.2
