## Supplementary Data Files for "Gene expression divergence between locally adapted inland annual and coastal perennial ecotypes of *Mimulus guttatus* across developmental stages": voom_4leaf_vs_2leaf_gibberellin.csv

	logFC	AveExpr	t	P.Value	adj.P.Val	B
Migut.I00834.v2.0	-3.20422238059236	2.85783952924203	-6.01013658977567	1.11649105722203e-07	7.50799783407277e-06	7.32942048674216
Migut.H02265.v2.0	1.84839416800485	1.87876924548347	4.02279533404244	0.000160718291479704	0.00272496786528317	0.798532891842693
Migut.C01247.v2.0	-0.431742689089704	5.97075554806803	-3.00046337570341	0.00389762489886312	0.0286265268339921	-2.76196384307833
Migut.D01793.v2.0	1.03239552154347	2.66437877207463	2.4095612014455	0.018997524607488	0.0865332272697097	-3.40666566484692
Migut.C00509.v2.0	1.76091236763433	3.31286845775369	2.05401886953849	0.0442568954163916	0.152375954537762	-3.96576800870591
Migut.H01552.v2.0	-0.415875618095828	2.46313695652529	-1.3927889852442	0.168728411186565	0.365384299323204	-5.63809700891575
Migut.F00399.v2.0	0.465434760221832	3.56283547698598	1.35384555125935	0.180769780329022	0.382186412846291	-5.71950359233645
Migut.K01358.v2.0	-0.411290454148067	1.98922032386385	-0.714106149864142	0.477879343487114	0.685963524278016	-5.5254641159516
Migut.H02266.v2.0	-0.207274258130189	1.94652263315246	-0.707401714673701	0.482005000553728	0.689019152133193	-6.13354065249346
Migut.N02128.v2.0	0.100213953544741	3.99204161063992	0.680307549911406	0.498878190095572	0.700815864984395	-6.61142208689759
Migut.C01155.v2.0	0.118218696151533	3.04676304967466	0.370679002359868	0.712157997053784	0.845983898189851	-6.34261362795826
Migut.D00244.v2.0	-0.0562855613359117	2.57442761494846	-0.178588738654255	0.858851169128801	0.928415646056761	-6.1421410563815
Migut.N03346.v2.0	-0.0390736996759458	2.03489770312429	-0.085662853887031	0.932014374827165	0.967532261734219	-5.8264998464666
