## Supplementary Data Files for "Gene expression divergence between locally adapted inland annual and coastal perennial ecotypes of *Mimulus guttatus* across developmental stages": voom_4leaf_vs_2leaf_PIF.csv

	logFC	AveExpr	t	P.Value	adj.P.Val	B
Migut.D00504.v2.0	0.640886914431433	3.29601355470081	3.46995973236027	0.00096034360116847	0.0104274437817981	-1.14532516620498
Migut.N02248.v2.0	0.446465676818875	3.3473254083284	2.51035322932486	0.0147228486397689	0.0718927055385236	-3.64549333596944
Migut.E01236.v2.0	-0.456192873140618	7.48516572207038	-2.31481090398398	0.023996948582954	0.102129610222997	-4.40331297853502
Migut.B00888.v2.0	-0.325641903955608	4.5182158513733	-2.12461307158968	0.037670474823286	0.137164135470173	-4.65883896985539
Migut.M00105.v2.0	0.156311973681097	5.03042709387148	1.14141732722166	0.258147755464048	0.477340164194946	-6.19254955298912
Migut.D01669.v2.0	0.00710202606385851	3.40195903422338	0.0475313862341564	0.962244657656217	0.981925491868231	-6.92425937231443
