## Supplementary Data Files for "Gene expression divergence between locally adapted inland annual and coastal perennial ecotypes of *Mimulus guttatus* across developmental stages": voom_bud_vs_2leaf_gibberellin.csv

	logFC	AveExpr	t	P.Value	adj.P.Val	B
Migut.C01247.v2.0	-2.41561042138797	5.97075554806803	-16.3196423173166	5.90000119821533e-24	1.19372117266217e-22	44.0657587148192
Migut.C00509.v2.0	8.00725298180334	3.31286845775369	10.6148887752623	1.68482432305904e-15	1.18328731468122e-14	24.9957255394163
Migut.D00244.v2.0	1.75356013527937	2.57442761494846	6.82482217155696	4.58727752891946e-09	1.47983553192489e-08	10.2147540005311
Migut.F00399.v2.0	-3.54917217927247	3.56283547698598	-5.57175782432195	6.01438641363933e-07	1.51639664694547e-06	5.68221362243283
Migut.I00834.v2.0	-2.1521368623563	2.85783952924203	-5.18168605714665	2.61229673836302e-06	6.11248455169157e-06	4.08592620304116
Migut.H02266.v2.0	-3.17173949191762	1.94652263315246	-6.97234981875042	2.55952019511414e-09	8.49309204195205e-09	11.0533963086569
Migut.K01358.v2.0	1.96517831014039	1.98922032386385	4.32460513491296	5.73796393537672e-05	0.000114648629692519	1.31681258090748
Migut.N02128.v2.0	0.570461677373826	3.99204161063992	3.98811025829955	0.000180500594214817	0.000340410279294168	-0.624173882314076
Migut.H02265.v2.0	1.17617747996725	1.87876924548347	2.4804723675366	0.015889376136475	0.0228562690730321	-3.83515144730459
Migut.C01155.v2.0	0.664626684663385	3.04676304967466	2.24350665366125	0.028497878430156	0.0394089477198263	-4.95114244276979
Migut.N03346.v2.0	-1.0750684281665	2.03489770312429	-2.21283623026799	0.0306528940007352	0.0421378910221444	-4.30427158186855
Migut.D01793.v2.0	-0.728334365673745	2.66437877207463	-1.44605301797285	0.153269962733606	0.187627990612242	-5.7838832406501
Migut.H01552.v2.0	-0.104214166887627	2.46313695652529	-0.378731407548531	0.706199493810608	0.743761591423444	-7.51840753466139
