## Supplementary Data Files for "Gene expression divergence between locally adapted inland annual and coastal perennial ecotypes of *Mimulus guttatus* across developmental stages": voom_bud_vs_2leaf_PIF.csv

	logFC	AveExpr	t	P.Value	adj.P.Val	B
Migut.D01669.v2.0	-6.7039527848684	3.40195903422338	-17.0463797593238	6.59597666803538e-25	1.49710800665377e-23	45.9950728339941
Migut.M00105.v2.0	-1.10245250665069	5.03042709387148	-7.26933952141666	7.88662185385482e-10	2.78563248428468e-09	11.6334730178316
Migut.B00888.v2.0	-0.707762975607968	4.5182158513733	-4.55237426031983	2.58039205852887e-05	5.36666030998384e-05	1.29531557115169
Migut.D00504.v2.0	-0.788313653956905	3.29601355470081	-3.72415453428794	0.000429420591421593	0.000769507547964544	-1.08228321719739
Migut.N02248.v2.0	-0.177498295116537	3.3473254083284	-0.959656696511609	0.341008287156694	0.389372107064324	-7.05753757015024
Migut.E01236.v2.0	0.0576963195995693	7.48516572207038	0.290997426004604	0.772038305414812	0.80193815471787	-7.86549299931446
