## Supplementary Data Files for "Gene expression divergence between locally adapted inland annual and coastal perennial ecotypes of *Mimulus guttatus* across developmental stages": voom_genotype_gibberellin.csv

	logFC	AveExpr	t	P.Value	adj.P.Val	B
Migut.N03346.v2.0	4.62062619408318	2.03489770312429	13.4200956690946	7.01014949881238e-20	4.92834752643779e-18	34.9349751375806
Migut.I00834.v2.0	2.64642663916338	2.85783952924203	10.1530819630109	9.69850838094508e-15	2.78932307154454e-13	22.9056407736647
Migut.N02128.v2.0	-1.58591160075632	3.99204161063992	-8.70697120154394	2.65206442480935e-12	4.85108236443444e-11	17.3351106344552
Migut.F00399.v2.0	2.39843577878658	3.56283547698598	7.61943420725363	1.96430627459309e-10	2.46556747902036e-09	12.9761504265107
Migut.H01552.v2.0	-3.91752943609829	2.46313695652529	-6.92359963029473	3.10416312910796e-09	3.02378941617794e-08	10.8155238715146
Migut.C01247.v2.0	-0.650741939097949	5.97075554806803	-4.51980560806703	2.89587104519507e-05	0.000123386975663041	0.951460695001321
Migut.D01793.v2.0	1.75899329149049	2.66437877207463	4.35970464555122	5.07903086171709e-05	0.000202579110587684	1.2337257349903
Migut.H02265.v2.0	1.78057925885673	1.87876924548347	3.86807434176053	0.000268701250159281	0.000902151809507283	-0.158463883751891
Migut.K01358.v2.0	1.2472101593669	1.98922032386385	2.54255036782521	0.0135529501707098	0.0285584417766092	-3.78968220336175
Migut.C01155.v2.0	-0.451058631268958	3.04676304967466	-1.28567498092336	0.203405436147874	0.287131494896907	-6.48452329802292
Migut.C00509.v2.0	0.981256814396024	3.31286845775369	1.05029733197931	0.297715759495678	0.393262798650582	-6.21087054939383
Migut.H02266.v2.0	0.0108284518130959	1.94652263315246	0.037571384505032	0.970151846383486	0.97936860553036	-7.38877379484866
Migut.D00244.v2.0	0.00777220087686677	2.57442761494846	0.0250084662588908	0.98012966641545	0.985723932989167	-7.15760346696305
