## Supplementary Data Files for "Gene expression divergence between locally adapted inland annual and coastal perennial ecotypes of *Mimulus guttatus* across developmental stages": voom_genotype_PIF.csv

	logFC	AveExpr	t	P.Value	adj.P.Val	B
Migut.M00105.v2.0	1.85601879138793	5.03042709387148	14.2648445513245	4.08541074797581e-21	3.79126117412155e-19	37.4863241663601
Migut.D00504.v2.0	1.04239935079119	3.29601355470081	5.81634318444946	2.35933437991664e-07	1.57364324717008e-06	5.99135443423643
Migut.E01236.v2.0	-0.557885909268959	7.48516572207038	-2.83070389917747	0.00627755999992129	0.0145874610688108	-4.17123655913304
Migut.D01669.v2.0	0.199480889719967	3.40195903422338	1.34229669359654	0.184463594909306	0.265161593098679	-7.03121504113166
Migut.N02248.v2.0	-0.114085395373337	3.3473254083284	-0.601405359460904	0.5497937681852	0.641825666985742	-7.391180458708
Migut.B00888.v2.0	0.0687279896942302	4.5182158513733	0.460234239063187	0.646980957994199	0.727579167497111	-7.76624429824302
