## Supplementary Data Files for "Gene expression divergence between locally adapted inland annual and coastal perennial ecotypes of *Mimulus guttatus* across developmental stages": voom_interaction_4leaf_gibberellin.csv

	logFC	AveExpr	t	P.Value	adj.P.Val	B
Migut.I00834.v2.0	2.61564179337282	2.85783952924203	4.59819067001807	2.19262055691451e-05	0.00169377787826031	2.59973822227068
Migut.N03346.v2.0	-1.15433894047272	2.03489770312429	-2.39059630375226	0.0199163045105157	0.149565748018881	-3.34095229188255
Migut.H02266.v2.0	0.919359134659002	1.94652263315246	2.38920269944666	0.0199853620559915	0.14964832696041	-3.58460105294554
Migut.H01552.v2.0	1.68434897417535	2.46313695652529	2.33398899483454	0.0228995285113236	0.160747068521243	-3.43921104233912
Migut.H02265.v2.0	-0.988657885585021	1.87876924548347	-1.80960602439424	0.0752734950292975	0.307726006110961	-4.38628102382062
Migut.N02128.v2.0	-0.452497423587143	3.99204161063992	-1.73825974476518	0.0871997825252938	0.331702805554368	-4.96350474910911
Migut.F00399.v2.0	-0.43213690809758	3.56283547698598	-1.02755156879216	0.308209476024687	0.612634000608831	-6.04048338270155
Migut.C00509.v2.0	-1.02051910081169	3.31286845775369	-0.899857449891082	0.371727221086022	0.6677562159656	-5.37910796396895
Migut.D00244.v2.0	0.368278128792686	2.57442761494846	0.874288913834413	0.385382732707753	0.678968186215912	-5.65304266723056
Migut.D01793.v2.0	-0.119056011021997	2.66437877207463	-0.239520044645897	0.811503614421463	0.928868230435558	-6.03738460393469
Migut.C01247.v2.0	-0.0405941540686978	5.97075554806803	-0.19927921166102	0.842705681735602	0.942508684698665	-6.76797502251871
Migut.C01155.v2.0	0.0289906152007017	3.04676304967466	0.0616541278337893	0.95103940339868	0.985803381165008	-6.17015649271775
Migut.K01358.v2.0	0.0218020335026056	1.98922032386385	0.030931002106378	0.975425328512602	0.993991257166575	-5.70342184684384
