## Supplementary Data Files for "Gene expression divergence between locally adapted inland annual and coastal perennial ecotypes of *Mimulus guttatus* across developmental stages": voom_interaction_4leaf_PIF.csv

	logFC	AveExpr	t	P.Value	adj.P.Val	B
Migut.N02248.v2.0	-1.22131417648256	3.3473254083284	-4.52820378032872	2.81110129241331e-05	0.00201703762837079	2.31731429850495
Migut.B00888.v2.0	0.641073773124327	4.5182158513733	3.05622120947686	0.00332086761756272	0.0510944210797819	-2.33308476239253
Migut.D00504.v2.0	-0.583280034028717	3.29601355470081	-2.45515016040641	0.0169424253362465	0.135695374384667	-3.6610316090158
Migut.M00105.v2.0	-0.412177903734837	5.03042709387148	-2.27463616508835	0.0264484456872146	0.173907588080315	-4.21813829982363
Migut.D01669.v2.0	-0.324440503575888	3.40195903422338	-1.54847030170523	0.126670856791333	0.399453043193329	-5.5527245040291
Migut.E01236.v2.0	-0.122125142949989	7.48516572207038	-0.438257411097923	0.662744491042949	0.860658952823757	-6.69172547151836
