## Supplementary Data Files for "Gene expression divergence between locally adapted inland annual and coastal perennial ecotypes of *Mimulus guttatus* across developmental stages": voom_interaction_bud_gibberellin.csv

	logFC	AveExpr	t	P.Value	adj.P.Val	B
Migut.C01247.v2.0	-3.00601033162615	5.97075554806803	-11.4382984268977	7.88963889291036e-17	2.96821009160303e-14	28.0116988847305
Migut.H01552.v2.0	3.30999090412391	2.46313695652529	5.31887361620004	1.56422499715897e-06	2.13470705494636e-05	5.00768030088136
Migut.D01793.v2.0	2.79655393332974	2.66437877207463	5.03002297296546	4.58142953867706e-06	5.27489654080932e-05	4.00886397152587
Migut.I00834.v2.0	-2.66139568270113	2.85783952924203	-5.01581414450614	4.82759473859382e-06	5.51725112982151e-05	3.8813754028107
Migut.K01358.v2.0	2.33207995905394	1.98922032386385	4.27174684061286	6.88930818486226e-05	0.000496115726504308	1.4695880102924
Migut.N03346.v2.0	-2.13764912630436	2.03489770312429	-4.09033506666679	0.000128024607133646	0.000830817030909258	0.942896985646403
Migut.C01155.v2.0	1.20574203668336	3.04676304967466	2.89998341462257	0.00517837544268008	0.0173359755079622	-2.80724545091513
Migut.D00244.v2.0	-0.742619538109952	2.57442761494846	-2.08800650309942	0.0409708029055186	0.091867521978869	-4.53584984470607
Migut.C00509.v2.0	-1.39748900789669	3.31286845775369	-1.43545843439675	0.156253515961018	0.261173023796514	-5.33934073443276
Migut.H02265.v2.0	-0.591198431806033	1.87876924548347	-1.06995156001666	0.288847515884916	0.415818018560152	-5.76211730757389
Migut.N02128.v2.0	-0.220955601682632	3.99204161063992	-0.951564601520661	0.345065004111113	0.474728687213549	-6.54947122709879
Migut.H02266.v2.0	0.357343596737095	1.94652263315246	0.59895294134509	0.551417419074535	0.671131456983258	-6.11194481633133
Migut.F00399.v2.0	-0.0459749707736517	3.56283547698598	-0.0647253968584057	0.948603833579615	0.967863766285146	-6.51145897826859
