## Supplementary Data Files for "Gene expression divergence between locally adapted inland annual and coastal perennial ecotypes of *Mimulus guttatus* across developmental stages": voom_interaction_bud_PIF.csv

	logFC	AveExpr	t	P.Value	adj.P.Val	B
Migut.D00504.v2.0	-2.90703718941238	3.29601355470081	-8.89354880787178	1.27400675283016e-12	1.3747421704958e-10	18.4944661656503
Migut.B00888.v2.0	-1.14533046481905	4.5182158513733	-5.1584194399759	2.84845258882746e-06	3.55609507053617e-05	4.04412248136062
Migut.M00105.v2.0	-0.850261887991028	5.03042709387148	-4.38064581863586	4.721536311034e-05	0.000360130331230648	1.31179193106108
Migut.D01669.v2.0	1.12602451891549	3.40195903422338	2.23896458592237	0.0288083424563052	0.069487459191088	-3.96795986760478
Migut.E01236.v2.0	-0.266549731535258	7.48516572207038	-0.951953058177037	0.344869545844864	0.474553586215945	-6.79915864736037
Migut.N02248.v2.0	-0.176877243640932	3.3473254083284	-0.695153226401225	0.4895932531175	0.614253094492618	-6.65222328510437
