## Supplementary Data Files for "Gene expression divergence between locally adapted inland annual and coastal perennial ecotypes of *Mimulus guttatus* across developmental stages": jasmonate_catabolism_genes_detailed.tsv

Category	Gene_ID	Keyword_Match	Arabidopsis_Symbol	Arabidopsis_Definition	Pfam	GO
CYP94B1	Migut.D00397.1	CYP94B1	CYP94B1	cytochrome P450, family 94, subfamily B, polypeptide 1	PF00067	GO:0055114,GO:0020037,GO:0016705,GO:0005506
CYP94B1	Migut.D01843.1	CYP94B1	CYP94B1	cytochrome P450, family 94, subfamily B, polypeptide 1	PF00067	GO:0055114,GO:0020037,GO:0016705,GO:0005506
CYP94B3	Migut.D01265.1	CYP94B3	CYP94B3	cytochrome P450, family 94, subfamily B, polypeptide 3	PF00067	GO:0055114,GO:0020037,GO:0016705,GO:0005506
CYP94B3	Migut.F00069.1	CYP94B3	CYP94B3	cytochrome P450, family 94, subfamily B, polypeptide 3	PF00067	GO:0055114,GO:0020037,GO:0016705,GO:0005506
CYP94C1	Migut.D02345.1	CYP94C1	CYP94C1	cytochrome P450, family 94, subfamily C, polypeptide 1	PF00067	GO:0055114,GO:0020037,GO:0016705,GO:0005506
CYP94C1	Migut.J00965.1	CYP94C1	CYP94C1	cytochrome P450, family 94, subfamily C, polypeptide 1	PF00067	GO:0055114,GO:0020037,GO:0016705,GO:0005506
JA-Ile-hydrolase	Migut.B01364.1	amidohydrolase		protein N-terminal asparagine amidohydrolase family protein	PF14736	GO:0008418
JA-Ile-hydrolase	Migut.C01122.1	ILL6	ILL6	IAA-leucine resistant (ILR)-like gene 6	PF01546	GO:0016787,GO:0008152
JA-Ile-hydrolase	Migut.I00994.1	IAR3	IAR3,JR3	peptidase M20/M25/M40 family protein	PF07687,PF01546	GO:0016787,GO:0008152
JA-Ile-hydrolase	Migut.K00570.1	IAR3	IAR3,JR3	peptidase M20/M25/M40 family protein	PF07687,PF01546	GO:0016787,GO:0008152
JA-Ile-hydrolase	Migut.M02005.1	amidohydrolase	AAH,ATAAH	allantoate amidohydrolase	PF07687,PF01546	GO:0016787,GO:0008152
JA-Ile-hydrolase	Migut.N00242.1	amidohydrolase	ATAAH-2,UAH	ureidoglycolate amidohydrolase	PF01546	GO:0016787,GO:0008152
JA-Ile-hydrolase	Migut.N01845.1	amidohydrolase	LAF3,LAF3 ISF1,LAF3 ISF2	Amidohydrolase family	PF01979	GO:0016787
JA-Ile-hydrolase	Migut.N03278.1	ILL6	ILL6	IAA-leucine resistant (ILR)-like gene 6	PF01546	GO:0016787,GO:0008152
JA-Ile-hydrolase	Migut.N03278.2	ILL6	ILL6	IAA-leucine resistant (ILR)-like gene 6	PF01546	GO:0016787,GO:0008152
JA-carboxyl-methyltransferase	Migut.C00261.1	JMT	JMT	jasmonic acid carboxyl methyltransferase	PF03492	GO:0008168
JA-carboxyl-methyltransferase	Migut.C00754.1	JMT	JMT	jasmonic acid carboxyl methyltransferase	PF03492	GO:0008168
JA-carboxyl-methyltransferase	Migut.D01546.1	JMT	JMT	jasmonic acid carboxyl methyltransferase	PF03492	GO:0008168
JA-carboxyl-methyltransferase	Migut.H02147.1	JMT	JMT	jasmonic acid carboxyl methyltransferase	PF03492	GO:0008168
Sulfotransferase	Migut.B01186.1	ST2A	ATST2A,ST2A	sulfotransferase 2A	PF13469
Sulfotransferase	Migut.B01350.1	ST2A	ATST2A,ST2A	sulfotransferase 2A	PF00685	GO:0008146
Sulfotransferase	Migut.B01351.1	ST2A	ATST2A,ST2A	sulfotransferase 2A	PF00685	GO:0008146
Sulfotransferase	Migut.B01393.1	sulfotransferase	ATST2B,ST2B	sulfotransferase 2B	PF00685	GO:0008146
Sulfotransferase	Migut.B01396.1	ST2A	ATST2A,ST2A	sulfotransferase 2A	PF00685	GO:0008146
Sulfotransferase	Migut.D00840.1	ST2A	ATST2A,ST2A	sulfotransferase 2A	PF00685	GO:0008146
Sulfotransferase	Migut.D02233.1	sulfotransferase	TPST	tyrosylprotein sulfotransferase		GO:0016021,GO:0008146
Sulfotransferase	Migut.D02233.2	sulfotransferase	TPST	tyrosylprotein sulfotransferase		GO:0016021,GO:0008146
Sulfotransferase	Migut.D02233.3	sulfotransferase	TPST	tyrosylprotein sulfotransferase		GO:0016021,GO:0008146
Sulfotransferase	Migut.D02233.4	sulfotransferase	TPST	tyrosylprotein sulfotransferase		GO:0016021,GO:0008146
Sulfotransferase	Migut.E01052.1	ST2A	ATST2A,ST2A	sulfotransferase 2A	PF00685	GO:0008146
Sulfotransferase	Migut.E01455.1	ST2A	ATST2A,ST2A	sulfotransferase 2A	PF13469
Sulfotransferase	Migut.E01456.1	ST2A	ATST2A,ST2A	sulfotransferase 2A	PF00685	GO:0008146
Sulfotransferase	Migut.E01457.1	ST2A	ATST2A,ST2A	sulfotransferase 2A	PF13469
Sulfotransferase	Migut.E01676.1	ST2A	ATST2A,ST2A	sulfotransferase 2A	PF00685	GO:0008146
Sulfotransferase	Migut.G00741.1	ST2A	ATST2A,ST2A	sulfotransferase 2A	PF13469
Sulfotransferase	Migut.G01121.1	ST2A	ATST2A,ST2A	sulfotransferase 2A	PF00685	GO:0008146
Sulfotransferase	Migut.N00726.1	ST2A	ATST2A,ST2A	sulfotransferase 2A	PF00685	GO:0008146
Sulfotransferase	Migut.N00727.1	ST2A	ATST2A,ST2A	sulfotransferase 2A	PF00685	GO:0008146
Sulfotransferase	Migut.N00892.1	ST2A	ATST2A,ST2A	sulfotransferase 2A	PF00685	GO:0008146
CYP94_general	Migut.J01622.1	CYP94D2	CYP94D2	cytochrome P450, family 94, subfamily D, polypeptide 2	PF00067	GO:0055114,GO:0020037,GO:0016705,GO:0005506
