## Supplementary Data Files for "Gene expression divergence between locally adapted inland annual and coastal perennial ecotypes of *Mimulus guttatus* across developmental stages": voom_4leaf_vs_2leaf_jasmonate.csv

	logFC	AveExpr	t	P.Value	adj.P.Val	B
Migut.D00926.v2.0	-1.55782353724201	3.77298038582644	-8.55125609912641	4.89798895609088e-12	1.79545432716176e-09	17.1724736528464
Migut.B01396.v2.0	1.62353223188768	3.79054276499163	8.01771025493265	4.0426662851176e-11	1.09968786194651e-08	15.1056033271352
Migut.B01186.v2.0	-2.53912383728467	2.8152168003315	-7.77747053998668	1.0487522622103e-10	2.14685757205402e-08	14.0172531924339
Migut.I01104.v2.0	2.28345445384375	1.39754538880835	6.78414898467799	5.38675865424233e-09	5.64170630161538e-07	10.3979535514507
Migut.D02043.v2.0	-0.847175468002442	4.15754959609629	-6.09545699140406	8.01824429881136e-08	5.63706871916435e-06	7.67626625717324
Migut.A00733.v2.0	2.06923405892501	0.717123601353033	4.9958892377637	5.19477164049156e-06	0.00017868737192596	3.76359127734491
Migut.D02345.v2.0	-1.67779210644574	4.02844179229964	-4.67408288452576	1.67179200035358e-05	0.000459000880570449	2.41858126438966
Migut.B00287.v2.0	1.66538369585723	1.05959705516988	4.04928068208903	0.00014703714856423	0.00254888805481206	0.829734599015409
Migut.N02681.v2.0	-0.692922692976543	3.71841018995425	-3.74410162106418	0.000402625189756677	0.00544659148825359	-0.497587206317776
Migut.B00747.v2.0	1.62373798396944	1.84177034385702	3.72898633710172	0.000422777571326748	0.00565871518545032	-0.0612495818248462
Migut.B00743.v2.0	1.30991200925422	2.16994147713193	3.68205528503908	0.000491679841487462	0.00628483323554222	-0.194204470104299
Migut.D01265.v2.0	-1.25097833137596	2.87735268472244	-3.65648847323388	0.000533603802484458	0.00664379689676535	-0.896348674349577
Migut.B00744.v2.0	0.654182909354388	4.35188935834842	3.48868495977763	0.000906016527398766	0.0100412022781774	-1.29309929870453
Migut.F00706.v2.0	0.479238903857461	3.83261557890272	3.33645479761241	0.00144722456316978	0.0139206478121463	-1.51303292635018
Migut.B00745.v2.0	1.74501061630151	1.42084156862598	3.029693610671	0.00358455213779207	0.0269859198258873	-1.8733904116327
Migut.E01457.v2.0	-0.584543809056886	1.23460291381168	-2.87209145441755	0.00559753454651292	0.0371113215000363	-2.7076946013833
Migut.H00198.v2.0	-0.682297726820313	6.02235112010274	-2.82521794956026	0.00637320930026637	0.0406018642836192	-3.20681147993819
Migut.L01582.v2.0	-0.826598290791266	7.46977219039633	-2.73758343199878	0.0080948734577591	0.0477258104752252	-3.4038289346571
Migut.D00552.v2.0	-0.955496998258159	5.62000408135279	-2.73329846695675	0.00818910787584435	0.0481183544245476	-3.37403500158049
Migut.B00742.v2.0	0.821983108333345	2.96194291575355	2.50270401074083	0.015013865599109	0.0728706447488136	-3.57112472322396
Migut.J00934.v2.0	-0.625657802207176	6.4325772995985	-2.48428268677871	0.0157361284787961	0.0755855446600559	-4.0288793794903
Migut.C00754.v2.0	1.7012576537186	0.539590099112067	2.45627409411539	0.0168943859237446	0.0795029925823276	-3.326419592674
Migut.G00326.v2.0	0.262337724341056	5.31462954289776	2.44495901062964	0.0173836551830486	0.0811401245391525	-4.02939543996421
Migut.N03278.v2.0	-0.413792067642028	3.05038096221313	-2.3145010726749	0.0240150551422364	0.102166738257925	-4.15355760726939
Migut.J01622.v2.0	0.383413148177511	3.15935672671705	2.2133568076638	0.0306151517193954	0.120113560297064	-4.27048172661034
Migut.C01122.v2.0	-0.351467818469878	3.4586021775955	-2.03492076040778	0.0462015919416427	0.157051565281481	-4.76273258268137
Migut.N00242.v2.0	-0.262828051465067	3.88469696131963	-2.01877786874125	0.0479024360859639	0.160404597141356	-4.75771664516601
Migut.E00934.v2.0	-0.3206206154343	5.92913186260633	-1.77058091452886	0.0816160200566542	0.227218404774958	-5.45099889208135
Migut.M02005.v2.0	0.250210420598507	3.5084462138221	1.73320692130856	0.0881006233062685	0.238713146862541	-5.16600160404152
Migut.M00900.v2.0	-0.594929129036503	4.03277185450475	-1.66845631145807	0.100339681340405	0.259542444516104	-5.61311146090475
Migut.N01845.v2.0	0.264758770625647	2.98033463283605	1.61117316868608	0.112293647151776	0.279870915975148	-5.23688045666096
Migut.E01090.v2.0	-0.156324075665517	5.95551263116952	-1.54770270349096	0.126855562667549	0.303877031893355	-5.7842828785493
Migut.D02233.v2.0	0.455802963959863	2.53755604481718	1.37036394474891	0.175584682312683	0.374982936144914	-5.3624409661887
Migut.D00397.v2.0	-0.359521642693232	3.25089467346561	-1.29628483311873	0.199749693955989	0.405421145164985	-5.8888594314555
Migut.B00740.v2.0	0.215824625478431	7.40615656875249	1.27271834752301	0.207937197917708	0.41521816023734	-6.18471598497584
Migut.I00994.v2.0	-0.248778341137198	4.49352466898322	-1.2540821046889	0.214586422724501	0.423333759116362	-6.18003432757083
Migut.E00464.v2.0	-0.207665725329199	5.60881408799484	-1.19877797166785	0.235240643455961	0.44893744953482	-6.25968598357004
Migut.F01428.v2.0	0.154665895726418	3.70297454369995	1.0741354036234	0.286983499693985	0.50792248134015	-5.99659516056519
Migut.K00515.v2.0	0.148773872645246	4.14469061956208	0.986123387627874	0.327959536791856	0.548240272864493	-6.3490969705795
Migut.D00555.v2.0	-0.374971493952398	3.74322527177913	-0.922780890644898	0.359749199609869	0.581829148824212	-5.6433608537288
Migut.L00172.v2.0	-0.229330545142609	2.90880407814612	-0.818713541668809	0.416129996547945	0.63257249533154	-5.9508248906558
Migut.B01912.v2.0	0.134006281647761	1.58749991051914	0.777728695650408	0.439728514321608	0.654234813954337	-6.54502193125967
Migut.B01364.v2.0	-0.343708854959819	1.16555195039472	-0.744211678972502	0.459599583079538	0.672231396077247	-5.49773409814334
Migut.D00554.v2.0	-0.510404464776925	1.97565248347643	-0.643893725896898	0.522052826374573	0.718037585788066	-5.53887160439156
Migut.O00230.v2.0	-0.148112189284432	2.13830936703612	-0.52791645442435	0.599468397075753	0.772791265724624	-6.21930537864008
Migut.D00556.v2.0	-0.0876690424626761	5.81612730308508	-0.403569800643711	0.687937274464396	0.830724253342004	-6.903223461321
Migut.E00308.v2.0	0.098585648518883	6.49244767489809	0.393029597616851	0.695664870543903	0.835427536089018	-6.91350794690629
Migut.K00570.v2.0	0.0430331418259308	3.58882329950845	0.263660201028529	0.792928492009088	0.894961859139423	-6.5338745889936
Migut.C01337.v2.0	0.0279637359160081	4.07136132045507	0.158946324094978	0.874235106417965	0.937546431536061	-6.86976804104226
