## Supplementary Data Files for "Gene expression divergence between locally adapted inland annual and coastal perennial ecotypes of *Mimulus guttatus* across developmental stages": voom_bud_vs_2leaf_jasmonate.csv

	logFC	AveExpr	t	P.Value	adj.P.Val	B
Migut.D00555.v2.0	7.13301815328104	3.74322527177913	23.4011350808795	3.30419717730792e-32	2.21127041865991e-30	62.786426697822
Migut.G00326.v2.0	2.01370395146331	5.31462954289776	19.3313161007312	9.88102613336514e-28	3.23632667709277e-26	52.8181758073407
Migut.D02043.v2.0	-3.22815610476849	4.15754959609629	-16.8861498514571	1.06361432601543e-24	2.34635680160614e-23	45.9452826198276
Migut.D00556.v2.0	-6.56078210816267	5.81612730308508	-16.4439524828702	4.03809208797229e-24	8.36461932508545e-23	44.6154327307262
Migut.E01090.v2.0	-1.68773474688014	5.95551263116952	-15.6295357896001	5.0078857502527e-23	9.13627387202066e-22	41.9557732994737
Migut.D02345.v2.0	-6.22925384472465	4.02844179229964	-12.332150950236	3.11961743729068e-18	3.09075264961468e-17	31.0436031196717
Migut.B01912.v2.0	-4.27637131075578	1.58749991051914	-11.9465360411004	1.24179755811539e-17	1.15438545548089e-16	29.8339482237854
Migut.E00934.v2.0	-2.11576955340533	5.92913186260633	-11.3095695373494	1.26654360503507e-16	1.03282290463316e-15	27.0980177827263
Migut.E01457.v2.0	-3.4251721108816	1.23460291381168	-10.3350307570887	4.85321615705059e-15	3.22312828750688e-14	23.957274090281
Migut.N00242.v2.0	-1.53977373595121	3.88469696131963	-10.2020795409866	8.04614073526272e-15	5.19732153294e-14	23.2227414481181
Migut.J00934.v2.0	-2.43795749526455	6.4325772995985	-9.47886503265422	1.29801528141103e-13	7.22445930317537e-13	20.1318502031218
Migut.D01265.v2.0	-6.00825119981425	2.87735268472244	-9.44887581813335	1.45818135292381e-13	8.06431642141418e-13	20.4746356793294
Migut.N02681.v2.0	-1.95617881255921	3.71841018995425	-9.13188199232039	5.0108787197725e-13	2.60948117393316e-12	19.0207501914954
Migut.A00733.v2.0	3.30584042196024	0.717123601353033	8.82636903209406	1.65847862323224e-12	8.10035874926063e-12	18.2468464687258
Migut.L01582.v2.0	-2.61819078959871	7.46977219039633	-8.75114822103623	2.22898171117494e-12	1.0714398133404e-11	17.2819564137258
Migut.B00740.v2.0	1.44910333351861	7.40615656875249	8.46109078490623	6.99120191299717e-12	3.18135111568881e-11	16.1305706839462
Migut.J01622.v2.0	-1.92326180071458	3.15935672671705	-7.95608194214335	5.16205372683843e-11	2.12402565408191e-10	14.6975284231783
Migut.E00308.v2.0	-1.90749400332889	6.49244767489809	-7.48488432212597	3.35173378109532e-10	1.24283788579773e-09	12.2700796217948
Migut.D00554.v2.0	4.22930465410933	1.97565248347643	7.34156949384236	5.92095160160058e-10	2.12640986311352e-09	12.4564883065713
Migut.D00552.v2.0	-2.71758961039161	5.62000408135279	-6.57183806586531	1.24388253752111e-08	3.81888948440534e-08	8.88159975341066
Migut.M00900.v2.0	-2.50249047922969	4.03277185450475	-6.46583842298703	1.88662535302733e-08	5.67087560227606e-08	8.32917716207201
Migut.I00994.v2.0	-1.31973417449216	4.49352466898322	-6.38679645185004	2.57220455889857e-08	7.60515876377828e-08	8.0045715591658
Migut.B01396.v2.0	-1.57659416259884	3.79054276499163	-6.23843801380666	4.59472859942687e-08	1.32337310374554e-07	7.66745219146853
Migut.B01186.v2.0	-1.4452451357685	2.8152168003315	-5.97526374940226	1.27790710554908e-07	3.49753576666206e-07	6.77043076237132
Migut.N03278.v2.0	-1.06551152076615	3.05038096221313	-5.63352780698687	4.7531296604697e-07	1.21534836285338e-06	5.36036064770432
Migut.D02233.v2.0	1.66837812251158	2.53755604481718	5.60477011500919	5.30399237003677e-07	1.34704568127918e-06	5.51814825268964
Migut.H00198.v2.0	-1.34463729021276	6.02235112010274	-5.50243552901905	7.8258776082469e-07	1.94737605124771e-06	4.58031321227755
Migut.C01337.v2.0	-0.924717475292015	4.07136132045507	-4.96944291039783	5.72469620083115e-06	1.28986356613094e-05	2.76875793722725
Migut.D00397.v2.0	-1.56655181140752	3.25089467346561	-4.60133437965935	2.16820412569501e-05	4.56074971815887e-05	1.76638207809302
Migut.C01122.v2.0	-0.697158544169623	3.4586021775955	-3.96047855412242	0.000197918589585598	0.000371416196068652	-0.595954581572237
Migut.F00706.v2.0	0.502886756069696	3.83261557890272	3.5810959680325	0.000678015500002327	0.00118196315091201	-1.65304595579817
Migut.F01428.v2.0	0.427182663196733	3.70297454369995	3.12620893090687	0.00270949851018885	0.00436176931442451	-2.9435649602647
Migut.L00172.v2.0	0.643288605750665	2.90880407814612	2.68814262253888	0.00924512284424472	0.0137756486824969	-3.8909062519331
Migut.B00287.v2.0	1.12256698333838	1.05959705516988	2.66099593397843	0.00993847936414295	0.0147346504152593	-3.29187113820727
Migut.M02005.v2.0	-0.367939304272828	3.5084462138221	-2.45248809213015	0.0170566983623169	0.0244143178615374	-4.60520934701274
Migut.B00742.v2.0	-0.775307640881122	2.96194291575355	-2.00588102676335	0.0492997550143159	0.0655822429089523	-5.3210018923348
Migut.I01104.v2.0	-0.788050644989107	1.39754538880835	-1.82654064309592	0.0726523445325	0.094199016010842	-5.39015587101223
Migut.D00926.v2.0	-0.306113602599308	3.77298038582644	-1.79805453635718	0.0771064582647629	0.0994645444393939	-6.29141644548752
Migut.B00747.v2.0	0.780484601497986	1.84177034385702	1.70402581124917	0.0934547220115953	0.118954803438314	-5.22183031965143
Migut.B00745.v2.0	0.867373760195468	1.42084156862598	1.43300260491578	0.156951508747574	0.191847998047615	-5.64708443915816
Migut.E00464.v2.0	-0.240199093950012	5.60881408799484	-1.38670812162028	0.170566921696741	0.20741605224239	-6.93796145286945
Migut.O00230.v2.0	0.274796844893091	2.13830936703612	1.08258432950661	0.283244685673787	0.329194792066386	-6.7829269686161
Migut.B00743.v2.0	0.378241175818372	2.16994147713193	1.01642725661185	0.313431902759132	0.36039749598605	-6.36610391454344
Migut.B00744.v2.0	-0.136439133757914	4.35188935834842	-0.703421056273389	0.484463908668887	0.533312582733958	-7.50686254769157
Migut.K00570.v2.0	0.103820768413387	3.58882329950845	0.660170062818453	0.511624526540969	0.559714980308888	-7.3043157917555
Migut.B01364.v2.0	-0.288560819106326	1.16555195039472	-0.64493055024319	0.521385205322339	0.569051439398381	-6.45722087401942
Migut.N01845.v2.0	0.0814856989877088	2.98033463283605	0.49932340143577	0.619343865729955	0.663021349762437	-7.29809795849006
Migut.C00754.v2.0	0.191084877279549	0.539590099112067	0.242096818364143	0.809515468409944	0.835443010102789	-6.84629089785604
Migut.K00515.v2.0	-0.0223881434203551	4.14469061956208	-0.148158175120641	0.882705551811173	0.900033788544648	-7.74327309140612
