## Supplementary Data Files for "Gene expression divergence between locally adapted inland annual and coastal perennial ecotypes of *Mimulus guttatus* across developmental stages": voom_genotype_jasmonate.csv

	logFC	AveExpr	t	P.Value	adj.P.Val	B
Migut.D00926.v2.0	-6.13716221584022	3.77298038582644	-13.7355911063625	2.3990186703501e-20	1.85224385502711e-18	35.9613511637486
Migut.L01582.v2.0	-4.02863178707995	7.46977219039633	-13.182628580902	1.58454056123513e-19	1.01644260886604e-17	33.7610121919304
Migut.E00934.v2.0	-2.3435515941437	5.92913186260633	-12.2548371891443	4.10899876651172e-18	2.05745549747637e-16	30.497482670837
Migut.B00747.v2.0	4.48424754849237	1.84177034385702	12.2425847639652	4.292649579276e-18	2.14170903740222e-16	30.8541386838222
Migut.B01912.v2.0	-5.08488748685629	1.58749991051914	-11.9942407969352	1.04566128519384e-17	4.83574919930174e-16	29.9872419406539
Migut.I00994.v2.0	-3.47828044896237	4.49352466898322	-11.8213107760401	1.9526267960088e-17	8.76792419369113e-16	29.202920561942
Migut.J00934.v2.0	-3.0112947176717	6.4325772995985	-11.3531132937464	1.07892075517539e-16	4.29102197486897e-15	27.2104451825144
Migut.E00464.v2.0	-2.06742173942041	5.60881408799484	-10.793354055725	8.62004945639743e-16	2.96274292427289e-14	25.1766188847086
Migut.C01122.v2.0	-2.27346105126377	3.4586021775955	-9.49251047588278	1.23111437436399e-13	2.89968055687762e-12	20.5421790353821
Migut.D02345.v2.0	-9.08961592289854	4.02844179229964	-9.46327458530373	1.37894035109162e-13	3.2369055121746e-12	20.6576528072951
Migut.N02681.v2.0	-2.18263163910295	3.71841018995425	-9.39545705053627	1.79433838601962e-13	4.13529641281343e-12	20.0489750560911
Migut.E01090.v2.0	0.927390524928372	5.95551263116952	9.28350651654469	2.77362369007577e-13	6.23729269238365e-12	19.2930232863001
Migut.H00198.v2.0	-2.38074376373836	6.02235112010274	-9.18247076427877	4.11268662908198e-13	8.84831497323356e-12	18.9557504418886
Migut.N03278.v2.0	-2.32408575643066	3.05038096221313	-9.16564041086348	4.39194677617408e-13	9.36231227019038e-12	19.3225092811596
Migut.D01265.v2.0	-8.17708410396496	2.87735268472244	-8.55365108145014	4.85194113116294e-12	8.41083692973699e-11	17.1623020925259
Migut.E01457.v2.0	-2.44045814408901	1.23460291381168	-8.45668264671674	7.11396067227975e-12	1.18452550906859e-10	16.663801128608
Migut.B00287.v2.0	3.04085250770155	1.05959705516988	8.31037950044047	1.26832738166467e-11	2.00171396289935e-10	16.2511014072976
Migut.M00900.v2.0	-7.47753754776229	4.03277185450475	-7.49644697137605	3.20131298226784e-10	3.8885058213934e-09	13.0413053644066
Migut.B01186.v2.0	-2.24777445398128	2.8152168003315	-7.28930469000296	7.28588451686046e-10	8.16582226044265e-09	12.0133573970862
Migut.B00744.v2.0	-1.82725233042356	4.35188935834842	-7.28221467333956	7.49379649071536e-10	8.36516817568226e-09	11.7560643821851
Migut.D00552.v2.0	2.41588100985858	5.62000408135279	7.24687353205697	8.6219469728899e-10	9.45019699705727e-09	11.2635274012328
Migut.B00745.v2.0	3.52555489292204	1.42084156862598	6.94194882739028	2.88678030663026e-09	2.83584910855986e-08	10.9109832122842
Migut.I01104.v2.0	-3.79381514458651	1.39754538880835	-6.67806479733516	8.18654064644713e-09	7.37979954544264e-08	9.92922562941138
Migut.C01337.v2.0	-1.32063670483774	4.07136132045507	-6.54287275930491	1.39397083772549e-08	1.20000458015701e-07	8.70317625963206
Migut.D00556.v2.0	-1.4167080207649	5.81612730308508	-6.53583000054702	1.43310714740485e-08	1.23099309415416e-07	8.44809318235724
Migut.K00515.v2.0	-1.0996280484645	4.14469061956208	-6.38464297575232	2.59399793175617e-08	2.11904056396983e-07	8.12830198949604
Migut.G00326.v2.0	-0.702127541484083	5.31462954289776	-6.11061445899538	7.55952551490146e-08	5.60621178302761e-07	6.95051035785856
Migut.E00308.v2.0	-1.51349037040245	6.49244767489809	-5.97756304909309	1.26658661774345e-07	8.95878339379513e-07	6.29389061552318
Migut.D00397.v2.0	-2.09076142896291	3.25089467346561	-5.49764254931558	7.96936887607253e-07	4.77339134057356e-06	5.02063094767136
Migut.B01364.v2.0	1.90880081352108	1.16555195039472	5.10177849928214	3.51459097294806e-06	1.83921452418936e-05	3.97409692009162
Migut.D02043.v2.0	-0.646062400090908	4.15754959609629	-4.71152679252446	1.46145993642978e-05	6.66345310026288e-05	1.71270993310845
Migut.F01428.v2.0	0.623416086256727	3.70297454369995	4.53734273727147	2.72159962603612e-05	0.000116783806394645	1.38186500169592
Migut.O00230.v2.0	-1.56746035310831	2.13830936703612	-4.44789408735773	3.7311720087921e-05	0.000154669191073216	1.52359600366255
Migut.C00754.v2.0	-3.61376523419024	0.539590099112067	-3.72834108106785	0.00042365898212727	0.00135259931908523	-0.480214511955365
Migut.B01396.v2.0	-0.848407388933833	3.79054276499163	-3.57405769642096	0.000693251793449942	0.00209647294478019	-1.84537526779896
Migut.N01845.v2.0	-0.595355551971446	2.98033463283605	-3.20330200712068	0.002158783234052	0.00569457316998369	-2.57268926011534
Migut.M02005.v2.0	-0.510377983334152	3.5084462138221	-3.18726296298629	0.00226388318533453	0.00593917337728169	-2.76405948580932
Migut.F00706.v2.0	0.436787666876162	3.83261557890272	3.02520623776704	0.00363104140721817	0.00904349550697386	-3.27981935180191
Migut.B00743.v2.0	0.960805960342834	2.16994147713193	2.63277938730135	0.0107091768773276	0.0232090521769267	-3.67186012217484
Migut.N00242.v2.0	0.283260442654046	3.88469696131963	2.28506557222698	0.0257915967433812	0.0496604967515959	-5.24091277134291
Migut.J01622.v2.0	0.343851508045118	3.15935672671705	1.96025288846697	0.0545280685205858	0.0952359741288023	-5.71872245742057
Migut.L00172.v2.0	0.445769382067915	2.90880407814612	1.75474096124566	0.0843142350043718	0.13751073828481	-5.84520855185578
Migut.D00554.v2.0	1.01639500842883	1.97565248347643	1.47191880507344	0.146172416616213	0.218153751398916	-5.75253614452104
Migut.A00733.v2.0	-0.710441889857159	0.717123601353033	-1.46027390344157	0.149335221199418	0.222200845466532	-5.60442106148273
Migut.D02233.v2.0	-0.522057296323871	2.53755604481718	-1.37573889757605	0.173922233819577	0.25196552930366	-6.18689857385147
Migut.B00742.v2.0	-0.449858111265438	2.96194291575355	-1.1865976005647	0.239977356783197	0.32869082027178	-6.68482132259612
Migut.B00740.v2.0	-0.189127359554027	7.40615656875249	-1.11309010692407	0.270027429953126	0.362886833843166	-7.3678787796313
Migut.K00570.v2.0	0.161032503446553	3.58882329950845	0.998251592343845	0.322092387986284	0.420199254055208	-7.0764780385784
Migut.D00555.v2.0	-0.104169756767943	3.74322527177913	-0.263646047188459	0.792939348904246	0.847482206736084	-7.02385573708891
