## Supplementary Data Files for "Gene expression divergence between locally adapted inland annual and coastal perennial ecotypes of *Mimulus guttatus* across developmental stages": voom_interaction_4leaf_jasmonate.csv

	logFC	AveExpr	t	P.Value	adj.P.Val	B
Migut.B01186.v2.0	3.00866357302778	2.8152168003315	6.29294607999078	3.71368905728844e-08	1.05620926137369e-05	8.35442728737166
Migut.L01582.v2.0	2.08325113206445	7.46977219039633	4.8906137872589	7.63864735956409e-06	0.000733313186555466	3.33689509087576
Migut.D00926.v2.0	2.58552795408563	3.77298038582644	4.51271916097833	2.96933228391316e-05	0.00211964643036263	2.29211249546585
Migut.E00934.v2.0	1.14431857542313	5.92913186260633	4.31951927677026	5.84007237561171e-05	0.00337909024473062	1.39418886079367
Migut.B00747.v2.0	-1.93996710131741	1.84177034385702	-4.13865893593057	0.000108678042109691	0.00531696541856986	1.12856886506388
Migut.B00745.v2.0	-2.28546745150867	1.42084156862598	-3.50041379527196	0.000873487994175179	0.0217512573862585	-0.677129100813252
Migut.B01396.v2.0	-1.07393552674252	3.79054276499163	-3.45252463210962	0.00101369469623842	0.0244128549682332	-1.17687986343667
Migut.J00934.v2.0	1.24224414933097	6.4325772995985	3.37096093749726	0.00130279559231227	0.0286201956223965	-1.53449798113665
Migut.D02043.v2.0	0.665714101479586	4.15754959609629	3.36919095844261	0.00130985976792127	0.0286201956223965	-1.4720861895299
Migut.A00733.v2.0	-2.05003591945068	0.717123601353033	-3.20848932373659	0.00212578464623288	0.038986722365694	-1.46576946284186
Migut.N02681.v2.0	1.01021598726027	3.71841018995425	3.16138630730381	0.00244362686293664	0.0424660248839925	-1.85660344232754
Migut.B01912.v2.0	1.61218814322572	1.58749991051914	3.10376784996645	0.00289300823223602	0.0472106384439923	-1.71698206383847
Migut.B00287.v2.0	-1.43904323603879	1.05959705516988	-3.01420769554352	0.0037473728063992	0.0550828188649174	-1.90256773547477
Migut.H00198.v2.0	1.02608638428875	6.02235112010274	2.84229541593365	0.0060797971175981	0.073464215170977	-2.92915592253742
Migut.B00743.v2.0	-1.20380665502743	2.16994147713193	-2.61672389494056	0.0111716425653119	0.106077260920287	-2.86435675079294
Migut.G00326.v2.0	-0.414138139844835	5.31462954289776	-2.58314561036881	0.0121980830945794	0.111848710454848	-3.4788491056272
Migut.D01265.v2.0	2.79692755888885	2.87735268472244	2.25103085993553	0.02799007083442	0.180091700430465	-3.59760152162
Migut.E00464.v2.0	0.565991907920656	5.60881408799484	2.13765974050383	0.0365515486106046	0.209209521652803	-4.4909078186535
Migut.D02345.v2.0	2.50950478247207	4.02844179229964	1.99632427786928	0.0503576635326443	0.248412063559665	-4.0876610314722
Migut.N03278.v2.0	0.592411500871131	3.05038096221313	1.70097771211158	0.094029097796222	0.344874476057861	-4.83341021395913
Migut.F00706.v2.0	-0.322365792914507	3.83261557890272	-1.67979867790728	0.0981005606638403	0.351529257172804	-5.09651034627524
Migut.C01337.v2.0	-0.453147127338226	4.07136132045507	-1.57250363829301	0.120995519921372	0.391316275611895	-5.32965717136317
Migut.F01428.v2.0	-0.283789223633472	3.70297454369995	-1.50744208846616	0.136848021843322	0.415589307389857	-5.33701281304687
Migut.D00397.v2.0	0.764444184109424	3.25089467346561	1.50262411313104	0.138084415266582	0.416806239071093	-5.17853892475685
Migut.M00900.v2.0	1.90811738152826	4.03277185450475	1.48835720474097	0.141797379391916	0.422478493393721	-4.8616973320535
Migut.C00754.v2.0	-1.59725982358877	0.539590099112067	-1.25200623443522	0.21533668879901	0.51814809128474	-4.97365704477894
Migut.I01104.v2.0	-0.767118832355527	1.39754538880835	-1.02107754113558	0.311241560038753	0.615496876792078	-5.26587276109195
Migut.E01090.v2.0	-0.140219962721624	5.95551263116952	-0.992975132797653	0.324636253298234	0.627542930969506	-6.28535705002554
Migut.I00994.v2.0	0.364903072622691	4.49352466898322	0.906090687818029	0.368445381707161	0.665095613677014	-6.00129675598772
Migut.M02005.v2.0	-0.184219578732985	3.5084462138221	-0.850506487332967	0.398362523612173	0.689788074223343	-6.01681208387136
Migut.B00740.v2.0	-0.176864571331619	7.40615656875249	-0.737163596150759	0.463842799048555	0.738413971037956	-6.51526308553967
Migut.J01622.v2.0	-0.137055026456466	3.15935672671705	-0.587532531754711	0.55901009323461	0.797425533678916	-6.29824714251481
Migut.O00230.v2.0	-0.297649872037372	2.13830936703612	-0.579916055984889	0.56410254020549	0.801501210540004	-5.75749707734819
Migut.L00172.v2.0	0.20155661735699	2.90880407814612	0.565464258186381	0.573827623061081	0.80692622338041	-6.02670773640648
Migut.D00552.v2.0	0.253020828060659	5.62000408135279	0.528329486061422	0.599183471572283	0.824368412346378	-6.60854112291326
Migut.D02233.v2.0	-0.261760606003948	2.53755604481718	-0.525336594166793	0.601249507610631	0.825962620760202	-5.88624412623855
Migut.E00308.v2.0	-0.166262935680737	6.49244767489809	-0.464624770576864	0.643850782311419	0.850536592259705	-6.6713859932329
Migut.E01457.v2.0	0.188194223961084	1.23460291381168	0.44553490600449	0.657507070014208	0.858058689547247	-5.89557723422826
Migut.D00555.v2.0	0.247487909960613	3.74322527177913	0.441732039522734	0.660241764212178	0.859976172717649	-5.78988567947826
Migut.N01845.v2.0	-0.109390428549612	2.98033463283605	-0.439199509816835	0.662065527498357	0.860551938527824	-6.13892518153383
Migut.D00556.v2.0	-0.121155628903595	5.81612730308508	-0.395004977776235	0.694214113508298	0.874521308600499	-6.70547796457679
Migut.B01364.v2.0	0.209352471306964	1.16555195039472	0.393243730024563	0.69550755231205	0.87512926449252	-5.67861309682965
Migut.N00242.v2.0	0.0608990100781262	3.88469696131963	0.346200866629593	0.730380474311637	0.892414001440427	-6.51725098184182
Migut.B00742.v2.0	-0.132194732543866	2.96194291575355	-0.275160987746484	0.784120435283207	0.917316228391548	-6.26593698889588
Migut.K00515.v2.0	-0.056224866632023	4.14469061956208	-0.238546993402704	0.812254710668383	0.929167208681023	-6.50540139655593
Migut.C01122.v2.0	-0.0519359210358995	3.4586021775955	-0.146647033310807	0.88389316466872	0.958497134769245	-6.19831884368567
Migut.K00570.v2.0	-0.00493922785561527	3.58882329950845	-0.0223306756082741	0.982256908673075	0.995466502545861	-6.40935147798177
Migut.D00554.v2.0	-0.0188203721048924	1.97565248347643	-0.0188060389635815	0.985057081675617	0.995708877932167	-5.64540554359231
Migut.B00744.v2.0	-0.000185077216673113	4.35188935834842	-0.000570058943222718	0.999547014972078	0.999941047103988	-6.46709252181251
