## Supplementary Data Files for "Gene expression divergence between locally adapted inland annual and coastal perennial ecotypes of *Mimulus guttatus* across developmental stages": voom_interaction_bud_jasmonate.csv

	logFC	AveExpr	t	P.Value	adj.P.Val	B
Migut.B01186.v2.0	4.79547614694884	2.8152168003315	12.6663379124295	9.56695024700414e-19	5.79008467123033e-16	32.1254652208792
Migut.J00934.v2.0	4.41387976409316	6.4325772995985	11.9416606979526	1.26382764764546e-17	5.93182157018792e-15	29.7985292767994
Migut.H00198.v2.0	4.03012487877802	6.02235112010274	11.2880255124324	1.37122145673921e-16	4.77185066945245e-14	27.4364714242861
Migut.D00926.v2.0	5.22445872568804	3.77298038582644	10.9256240697465	5.2579168722422e-16	1.52479589295024e-13	25.9001393382989
Migut.I00994.v2.0	3.69179974090097	4.49352466898322	10.273546098714	6.1300815275955e-15	1.31278053637122e-12	23.7280827447699
Migut.C01122.v2.0	2.90954918792138	3.4586021775955	10.0015526968465	1.73077443970335e-14	3.46452511526048e-12	22.7119222852215
Migut.N02681.v2.0	3.12815186783013	3.71841018995425	9.93089446233036	2.26920087903665e-14	4.21163683149202e-12	22.4469094491251
Migut.D02345.v2.0	10.5747962657866	4.02844179229964	9.72244175783192	5.05976313954434e-14	8.69529665462435e-12	21.482561032604
Migut.L01582.v2.0	3.94549190180122	7.46977219039633	9.2994297979733	2.60685969138544e-13	3.45595113372241e-11	19.9271145567238
Migut.E00934.v2.0	2.38944239641635	5.92913186260633	8.90141720290799	1.23527874906331e-12	1.34336563960635e-10	18.3967893529514
Migut.M00900.v2.0	9.390649409433	4.03277185450475	8.77892806214129	1.99834459903067e-12	1.95894062102161e-10	17.99014267283
Migut.B00744.v2.0	2.60693819793061	4.35188935834842	8.45280463289832	7.22374306730234e-12	6.05028206357413e-10	16.7617022962128
Migut.M02005.v2.0	1.61397417778944	3.5084462138221	7.84389390715945	8.05673547981702e-11	4.74327792712216e-09	14.4281977645067
Migut.I01104.v2.0	5.25736533664914	1.39754538880835	7.83715706284711	8.27507817536818e-11	4.83987765550945e-09	14.2804980529604
Migut.D01265.v2.0	9.22717887382912	2.87735268472244	7.8267532934193	8.62396103440389e-11	4.98114263895859e-09	14.3156908091245
Migut.D00397.v2.0	3.809203565507	3.25089467346561	7.6410285213409	1.8028737654054e-10	9.43458752422673e-09	13.6817326785697
Migut.D00556.v2.0	3.46920642303788	5.81612730308508	7.50718767683745	3.06763743662763e-10	1.46740594906724e-08	13.1333659811589
Migut.E00464.v2.0	1.90546752397864	5.60881408799484	7.40400278648348	4.62113127988793e-10	2.06836486868296e-08	12.5388702179862
Migut.D02043.v2.0	1.52939907994706	4.15754959609629	6.28868184529265	3.77609884796111e-08	8.7898488233476e-07	8.37696665722745
Migut.N03278.v2.0	1.90468018531592	3.05038096221313	5.95857107382027	1.36315348523805e-07	2.61364965764652e-06	7.22956025072427
Migut.B01912.v2.0	3.44757225924254	1.58749991051914	5.1046825029849	3.47699290605677e-06	4.20501661618681e-05	4.28818277959971
Migut.B00743.v2.0	2.0682633725225	2.16994147713193	4.69363859899182	1.55850198418309e-05	0.000147180105968987	2.85550279667887
Migut.C00754.v2.0	5.08290516763183	0.539590099112067	4.5120694516537	2.97615754165206e-05	0.000248668145136835	2.31067799856235
Migut.F01428.v2.0	-0.799174351727623	3.70297454369995	-4.45994808031553	3.57641849824669e-05	0.00028726916039004	1.70376033022674
Migut.E00308.v2.0	1.53970596102556	6.49244767489809	4.28140317063224	6.66346698402611e-05	0.000482347688079269	0.855230790855356
Migut.D00555.v2.0	-1.69718586577864	3.74322527177913	-3.98977487809561	0.000179499839340615	0.00110072148177152	0.442413780681599
Migut.D00552.v2.0	-1.84886595795487	5.62000408135279	-3.40663384033798	0.00116787413897781	0.00509480656296019	-1.73432057597358
Migut.B00747.v2.0	-1.44059928355047	1.84177034385702	-2.95720935153425	0.00440784206048193	0.0151577880725268	-2.2755814384357
Migut.B01396.v2.0	-1.2826033170819	3.79054276499163	-2.93451826451486	0.00469967172965135	0.0159676422935677	-2.70046320704035
Migut.B00745.v2.0	-1.76627539719958	1.42084156862598	-2.63815381583617	0.0105583104458753	0.0307953238378197	-3.03300172050449
Migut.N01845.v2.0	0.60577542450829	2.98033463283605	2.61273348378761	0.0112893683969788	0.0325290846793512	-3.52308498753795
Migut.N00242.v2.0	0.484327727223279	3.88469696131963	2.51915407592057	0.0143943267221113	0.0397006197685336	-3.91787602921155
Migut.B00287.v2.0	-1.18225378216341	1.05959705516988	-2.46350545814429	0.0165882201340024	0.0445338523173218	-3.38970338105147
Migut.F00706.v2.0	-0.435951408052481	3.83261557890272	-2.35186002531218	0.0219173436661391	0.0556225020661178	-4.29958495123241
Migut.C01337.v2.0	0.622571021877024	4.07136132045507	2.23253750918007	0.0292527496700637	0.0703278541290652	-4.62077148641456
Migut.B00742.v2.0	1.04075221442996	2.96194291575355	2.02159623889488	0.0476016588082741	0.103436636061688	-4.71995240809695
Migut.O00230.v2.0	0.834136145746418	2.13830936703612	1.99553732548804	0.0504456395501702	0.108364707181847	-4.64712408184548
Migut.L00172.v2.0	-0.580536301292812	2.90880407814612	-1.85400273052268	0.0685646638200738	0.137741655932051	-5.09439156841356
Migut.G00326.v2.0	-0.27528914962774	5.31462954289776	-1.82502211067047	0.0728842172826555	0.14388715140754	-5.532303111085
Migut.A00733.v2.0	0.824705373371221	0.717123601353033	1.57870026420868	0.119565763925289	0.212724365265852	-5.01257434695619
Migut.D02233.v2.0	-0.603196694307632	2.53755604481718	-1.38746491071596	0.170337276883957	0.279050829024912	-5.66244670630693
Migut.J01622.v2.0	0.398661655493243	3.15935672671705	1.33322519191683	0.187404972508928	0.300054890421472	-5.81436700200139
Migut.K00515.v2.0	0.2905053237937	4.14469061956208	1.28393603910658	0.204009339119476	0.320665085878851	-6.22218473710543
Migut.K00570.v2.0	0.216864079905177	3.58882329950845	1.03778116913055	0.303459423030865	0.431476523860024	-6.39491033857886
Migut.E01090.v2.0	-0.12377280844442	5.95551263116952	-0.843609544694709	0.402176598551795	0.531222991155059	-6.85111678373055
Migut.D00554.v2.0	-0.388318430181597	1.97565248347643	-0.533238053497944	0.595802173413066	0.70779495937955	-6.24683903915356
Migut.E01457.v2.0	0.278482392129516	1.23460291381168	0.506525523024048	0.614309823195785	0.723696067948995	-6.06576510547568
Migut.B01364.v2.0	0.153497811180968	1.16555195039472	0.30257394259282	0.7632417187753	0.839933965163426	-6.19412374902979
Migut.B00740.v2.0	0.0135076236951051	7.40615656875249	0.0555929491936195	0.955847376830165	0.97236328299002	-7.24347100057758
