## Supplementary Data Files for "Gene expression divergence between locally adapted inland annual and coastal perennial ecotypes of *Mimulus guttatus* across developmental stages": salicylic_acid_genes_annotated.tsv

Gene_ID	MatchedKeyword	ArabidopsisSymbol	ArabidopsisDefinition
Migut.C00058.1	NPR1	SNC4	suppressor of npr1-1 constitutive 4
Migut.C00599.1	PAD		Mov34/MPN/PAD-1 family protein
Migut.D01055.1	PAD		Mov34/MPN/PAD-1 family protein
Migut.D01055.2	PAD		Mov34/MPN/PAD-1 family protein
Migut.E00866.1	NPR1	SNC4	suppressor of npr1-1 constitutive 4
Migut.E00867.1	NPR1	SNC4	suppressor of npr1-1 constitutive 4
Migut.E00868.1	NPR1	SNC4	suppressor of npr1-1 constitutive 4
Migut.E00873.1	NPR1	SNC4	suppressor of npr1-1 constitutive 4
Migut.E00878.1	NPR1	SNC4	suppressor of npr1-1 constitutive 4
Migut.E00898.1	NPR1	SNC4	suppressor of npr1-1 constitutive 4
Migut.E01187.1	NPR1	SNC4	suppressor of npr1-1 constitutive 4
Migut.E01609.1	NPR1	SNC4	suppressor of npr1-1 constitutive 4
Migut.E01621.1	NPR1	SNC4	suppressor of npr1-1 constitutive 4
Migut.E01625.1	NPR1	SNC4	suppressor of npr1-1 constitutive 4
Migut.E01701.1	NPR1	SNC4	suppressor of npr1-1 constitutive 4
Migut.E01707.1	NPR1	SNC4	suppressor of npr1-1 constitutive 4
Migut.E01724.1	NPR1	SNC4	suppressor of npr1-1 constitutive 4
Migut.E01726.1	NPR1	SNC4	suppressor of npr1-1 constitutive 4
Migut.E01730.1	NPR1	SNC4	suppressor of npr1-1 constitutive 4
Migut.E01733.1	NPR1	SNC4	suppressor of npr1-1 constitutive 4
Migut.E01744.1	NPR1	SNC4	suppressor of npr1-1 constitutive 4
Migut.E01745.1	NPR1	SNC4	suppressor of npr1-1 constitutive 4
Migut.E01751.1	NPR1	SNC4	suppressor of npr1-1 constitutive 4
Migut.E01753.1	NPR1	SNC4	suppressor of npr1-1 constitutive 4
Migut.E01756.1	NPR1	SNC4	suppressor of npr1-1 constitutive 4
Migut.E01758.1	NPR1	SNC4	suppressor of npr1-1 constitutive 4
Migut.E01759.1	NPR1	SNC4	suppressor of npr1-1 constitutive 4
Migut.I00130.1	isochorismate synthase	ATICS2,ICS2	isochorismate synthase 2
Migut.J00799.1	pathogenesis related	PRHA	pathogenesis related homeodomain protein A
Migut.J00799.2	pathogenesis related	PRHA	pathogenesis related homeodomain protein A
Migut.M00077.1	NPR1	ATNPR3,NPR3	NPR1-like protein 3
Migut.M01961.1	NPR1	ATNPR3,NPR3	NPR1-like protein 3
Migut.N02771.1	PAD		Mov34/MPN/PAD-1 family protein
Migut.O00363.1	NPR1	SNC4	suppressor of npr1-1 constitutive 4
Migut.O00742.1	PAD		Mov34/MPN/PAD-1 family protein
