## Supplementary Data Files for "Gene expression divergence between locally adapted inland annual and coastal perennial ecotypes of *Mimulus guttatus* across developmental stages": voom_4leaf_vs_2leaf_salicylic_acid_genes.csv

	logFC	AveExpr	t	P.Value	adj.P.Val	B
Migut.M01961.v2.0	0.212504549074105	3.89558256079534	1.43251615739953	0.157090053213895	0.34947370871588	-5.61388884044211
Migut.D01055.v2.0	0.166493134175088	3.65560457835378	1.03424586607865	0.305095351817576	0.527306592662112	-6.03377218754904
Migut.J00799.v2.0	0.166195987513273	3.14736871719285	0.888061731527588	0.377988399417159	0.598699990508656	-6.0523447196516
Migut.O00742.v2.0	-0.212748566528734	4.42707112156236	-0.847988330725014	0.399752493585461	0.618021869394598	-6.08168449818518
Migut.C00599.v2.0	-0.148684025127192	4.84176170306948	-0.847290166260166	0.400138394403558	0.618296882547558	-6.50537841334285
Migut.M00077.v2.0	-0.112055716306035	3.50256500975657	-0.670621390150259	0.504987528484321	0.705340798364614	-6.4352843941246
