## Supplementary Data Files for "Gene expression divergence between locally adapted inland annual and coastal perennial ecotypes of *Mimulus guttatus* across developmental stages": voom_bud_vs_2leaf_salicylic_acid_genes.csv

	logFC	AveExpr	t	P.Value	adj.P.Val	B
Migut.M01961.v2.0	0.805487761901955	3.89558256079534	5.79049056988924	2.60586150150119e-07	6.87651035088086e-07	5.93775128176455
Migut.M00077.v2.0	-0.846143319413593	3.50256500975657	-4.77239622994046	1.1734616116962e-05	2.54789980265343e-05	2.28438596769163
Migut.C00599.v2.0	-0.799586496731197	4.84176170306948	-4.33453150077194	5.54363890344229e-05	0.000111080255557675	0.570806857917388
Migut.D01055.v2.0	0.461241559456107	3.65560457835378	3.01217547572065	0.00376924386784725	0.00593527993670064	-3.24449588250856
Migut.J00799.v2.0	0.525762056269096	3.14736871719285	2.98717242959339	0.00404823591122309	0.00634659802728071	-3.2014416872136
Migut.O00742.v2.0	-0.0213376991968734	4.42707112156236	-0.089093469534772	0.92929886714016	0.939626660172226	-7.39434973707216
