## Supplementary Data Files for "Gene expression divergence between locally adapted inland annual and coastal perennial ecotypes of *Mimulus guttatus* across developmental stages": voom_genotype_salicylic_acid_genes.csv

	logFC	AveExpr	t	P.Value	adj.P.Val	B
Migut.O00742.v2.0	2.59711707610157	4.42707112156236	12.5695080551762	1.34546945308122e-18	7.4617270067293e-17	31.8478717420822
Migut.D01055.v2.0	0.349593925711213	3.65560457835378	2.20560900071878	0.0311811189931285	0.0587018090863334	-5.20237448946138
Migut.M01961.v2.0	0.109022920225385	3.89558256079534	0.725452917155914	0.470942266872473	0.569896231840809	-7.34105728046088
Migut.C00599.v2.0	-0.0879868168485091	4.84176170306948	-0.501943798692552	0.617510160669798	0.702186979450823	-7.73877205845324
Migut.J00799.v2.0	0.0781171987952666	3.14736871719285	0.410553781749905	0.682835207253584	0.758550284389882	-7.33363956269562
Migut.M00077.v2.0	0.027565282004686	3.50256500975657	0.167059060295245	0.867874952776194	0.904726978405198	-7.65644906381136
