## Supplementary Data Files for "Gene expression divergence between locally adapted inland annual and coastal perennial ecotypes of *Mimulus guttatus* across developmental stages": voom_interaction_4leaf_salicylic_acid_genes.csv

	logFC	AveExpr	t	P.Value	adj.P.Val	B
Migut.C00599.v2.0	0.356073891336012	4.84176170306948	1.45656499619353	0.15035373629741	0.436662634938441	-5.63338068935263
Migut.O00742.v2.0	0.4092164803332	4.42707112156236	1.40729927933913	0.164402907842805	0.455688951932002	-5.46486336211111
Migut.M00077.v2.0	-0.0833808602250861	3.50256500975657	-0.360172650975169	0.719959443268831	0.887258911049756	-6.41386541672702
Migut.M01961.v2.0	0.0629205585135556	3.89558256079534	0.311598707777166	0.756405714606138	0.905056465300162	-6.40976909709084
Migut.J00799.v2.0	-0.0540709797937491	3.14736871719285	-0.211901134224568	0.832889068581206	0.938163401954173	-6.25481062347583
Migut.D01055.v2.0	-0.0392196691457738	3.65560457835378	-0.183166471902061	0.855273537715709	0.947309436800382	-6.40474945499562
