## Supplementary Data Files for "Gene expression divergence between locally adapted inland annual and coastal perennial ecotypes of *Mimulus guttatus* across developmental stages": voom_interaction_bud_salicylic_acid_genes.csv

	logFC	AveExpr	t	P.Value	adj.P.Val	B
Migut.C00599.v2.0	1.39680776710997	4.84176170306948	5.63906224474999	4.65379404257692e-07	7.68455671087434e-06	5.77716169104573
Migut.D01055.v2.0	-0.402869184762588	3.65560457835378	-1.98264317472112	0.0519060206576344	0.110766795577843	-5.02224619702749
Migut.M01961.v2.0	-0.364228397998458	3.89558256079534	-1.91939574015716	0.059604912445129	0.123596064536898	-5.18445481878878
Migut.O00742.v2.0	0.395885234179998	4.42707112156236	1.41246277765964	0.162884488537713	0.269537812701494	-5.9447335399499
Migut.M00077.v2.0	-0.198342252212619	3.50256500975657	-0.826463886481823	0.411755092191129	0.540648121293053	-6.56828010590227
Migut.J00799.v2.0	-0.172672060745243	3.14736871719285	-0.728801281912644	0.46890610779124	0.594768846448575	-6.54847416228473
