## Supplementary Data Files for "Gene expression divergence between locally adapted inland annual and coastal perennial ecotypes of *Mimulus guttatus* across developmental stages": voom_4leaf_vs_2leaf_SOS_genes.csv

	logFC	AveExpr	t	P.Value	adj.P.Val	B
Migut.A00138.v2.0	-0.822546769222562	3.51943049195262	-3.82733987297259	0.00030711499243034	0.0043857624714629	0.00284933917264851
Migut.L01905.v2.0	-1.49359456177156	1.0200860186682	-3.63847992125058	0.000565159317139467	0.0069312931229792	-0.301138684711346
Migut.F00215.v2.0	0.860072977800926	1.89164682900646	3.2733653798388	0.0017511688477094	0.0159739648493544	-1.40150997450759
Migut.E00570.v2.0	0.0640630689799828	4.32740870528057	0.387236917211305	0.69992569457557	0.83846520382891	-6.41208712467641
Migut.N02833.v2.0	0.0181912673971926	4.95169789545032	0.153690519742719	0.878359983341088	0.939700140420338	-6.8149189409886
