## Supplementary Data Files for "Gene expression divergence between locally adapted inland annual and coastal perennial ecotypes of *Mimulus guttatus* across developmental stages": voom_bud_vs_2leaf_SOS_genes.csv

	logFC	AveExpr	t	P.Value	adj.P.Val	B
Migut.E00570.v2.0	1.82263323051179	4.32740870528057	12.6841232724271	8.98726312716315e-19	9.5135135155978e-18	32.2990356624527
Migut.N02833.v2.0	1.00565316772083	4.95169789545032	8.9299708923064	1.10440471966706e-12	5.53395021517835e-12	18.0700205320004
Migut.L01905.v2.0	-3.46147280155823	1.0200860186682	-8.04744899714208	3.59300791241283e-11	1.50329636732151e-10	15.2557289820996
Migut.F00215.v2.0	0.578855574029241	1.89164682900646	2.22235834411747	0.0299689697501009	0.0412465947124188	-4.72043643974145
Migut.A00138.v2.0	-0.20110702063267	3.51943049195262	-1.06609552508619	0.290572872774393	0.336643727758597	-6.98572636944625
