## Supplementary Data Files for "Gene expression divergence between locally adapted inland annual and coastal perennial ecotypes of *Mimulus guttatus* across developmental stages": voom_genotype_SOS_genes.csv

	logFC	AveExpr	t	P.Value	adj.P.Val	B
Migut.E00570.v2.0	2.01827131580889	4.32740870528057	14.0632784171736	7.98367363533284e-21	6.86004549406377e-19	36.9837489790577
Migut.L01905.v2.0	1.08669287517984	1.0200860186682	3.64898063843278	0.000546549439372443	0.00169254019934692	-1.08485565470526
Migut.N02833.v2.0	0.290797163221769	4.95169789545032	2.4966610768542	0.0152474307588225	0.0316829730053455	-4.83201107620213
Migut.F00215.v2.0	-0.375370152834325	1.89164682900646	-1.20102547485966	0.23437409353401	0.321849826843016	-6.29635025232368
Migut.A00138.v2.0	0.127299267276559	3.51943049195262	0.679344207930202	0.499483989870927	0.596092004372711	-7.40848986121018
