## Supplementary Data Files for "Gene expression divergence between locally adapted inland annual and coastal perennial ecotypes of *Mimulus guttatus* across developmental stages": voom_interaction_4leaf_SOS_genes.csv

	logFC	AveExpr	t	P.Value	adj.P.Val	B
Migut.E00570.v2.0	-0.575985996766706	4.32740870528057	-2.90104771715846	0.0051629719952754	0.0664959787447956	-2.54466876112802
Migut.L01905.v2.0	1.35358019340032	1.0200860186682	2.85084690560655	0.00593760303575827	0.0726785893562306	-2.31448116372865
Migut.A00138.v2.0	0.670452192815546	3.51943049195262	2.39706982969812	0.0195983111621946	0.148370579199151	-3.67933129244096
Migut.F00215.v2.0	-0.645640897831949	1.89164682900646	-1.60960130591037	0.112637233698036	0.377636287434657	-4.73392825902214
Migut.N02833.v2.0	-0.15982957045967	4.95169789545032	-0.982012355661487	0.329964318807419	0.632474184547524	-6.17383408042484
