## Supplementary Data Files for "Gene expression divergence between locally adapted inland annual and coastal perennial ecotypes of *Mimulus guttatus* across developmental stages": voom_interaction_bud_SOS_genes.csv

	logFC	AveExpr	t	P.Value	adj.P.Val	B
Migut.E00570.v2.0	-2.06462956943634	4.32740870528057	-11.6070317805385	4.25532617355158e-17	1.79497394957085e-14	28.62015793013
Migut.N02833.v2.0	-0.744197548867996	4.95169789545032	-4.78664711383124	1.11451107664159e-05	0.000111451107664159	2.65340939105196
Migut.L01905.v2.0	1.59983325876205	1.0200860186682	3.11873564287743	0.00276936496321379	0.0104218579183936	-1.84264196050934
Migut.F00215.v2.0	-0.47409406557172	1.89164682900646	-1.23596747267459	0.221198824904122	0.340984235068148	-5.68251157163138
Migut.A00138.v2.0	0.0449001021352889	3.51943049195262	0.178301082682314	0.859076080645727	0.907722714634015	-6.94362454159107
