## Supplementary Data Files for "Gene expression divergence between locally adapted inland annual and coastal perennial ecotypes of *Mimulus guttatus* across developmental stages": strigolactone_genes_annotated.tsv

Gene_ID	MatchedKeyword	ArabidopsisSymbol	ArabidopsisDefinition
Migut.A00205.1	carotenoid cleavage dioxygenase	ATCCD8,CCD8,MAX4	carotenoid cleavage dioxygenase 8
Migut.A00213.1	carotenoid cleavage dioxygenase	ATCCD1,ATNCED1,CCD1,NCED1	carotenoid cleavage dioxygenase 1
Migut.B00377.1	D3	CYCD3,CYCD3;1	CYCLIN D3;1
Migut.B01292.1	carotenoid cleavage dioxygenase	ATCCD1,ATNCED1,CCD1,NCED1	carotenoid cleavage dioxygenase 1
Migut.B01292.2	carotenoid cleavage dioxygenase	ATCCD1,ATNCED1,CCD1,NCED1	carotenoid cleavage dioxygenase 1
Migut.B01565.1	carotenoid cleavage dioxygenase	ATCCD7,CCD7,MAX3	carotenoid cleavage dioxygenase 7
Migut.E00738.1	D3	ATCSLD3,CSLD3,KJK	cellulose synthase-like D3
Migut.E01520.1	carotenoid cleavage dioxygenase	ATCCD1,ATNCED1,CCD1,NCED1	carotenoid cleavage dioxygenase 1
Migut.E01521.1	carotenoid cleavage dioxygenase	ATCCD1,ATNCED1,CCD1,NCED1	carotenoid cleavage dioxygenase 1
Migut.F00094.1	D3	ATCSLD3,CSLD3,KJK	cellulose synthase-like D3
Migut.F00941.1	D3	ATCSLD3,CSLD3,KJK	cellulose synthase-like D3
Migut.H00399.1	D3	CYCD3;2	CYCLIN D3;2
Migut.H00399.2	D3	CYCD3;2	CYCLIN D3;2
Migut.L00181.1	D3	CYCD3,CYCD3;1	CYCLIN D3;1
Migut.N02726.1	D3	CYCD3;2	CYCLIN D3;2
