## Supplementary Data Files for "Gene expression divergence between locally adapted inland annual and coastal perennial ecotypes of *Mimulus guttatus* across developmental stages": voom_strigolactone_4leaf_vs_2leaf_genes.csv

	logFC	AveExpr	t	P.Value	adj.P.Val	B
Migut.E01520.v2.0	-0.572085699859462	4.39639768191047	-2.59082867347449	0.0119559428272445	0.0623432753657115	-3.57475510848445
Migut.L00181.v2.0	-0.46204572975703	3.59936107739481	-2.57123514885008	0.0125822642923577	0.0644954000134544	-3.44081363518856
Migut.B00377.v2.0	-0.283618540786362	2.88230454744382	-0.934305306311078	0.353822309234532	0.575860526754914	-6.00595716026341
Migut.H00399.v2.0	-0.061785675326244	5.14079094506688	-0.422136118399766	0.674406602103396	0.822043774192581	-6.80861798476023
Migut.E00738.v2.0	0.00924052615304861	4.45121984407505	0.0709511989468367	0.943668198045523	0.972594499984724	-6.74926152423874
Migut.B01292.v2.0	-0.0178527825602851	2.55841572566086	-0.0611469692036732	0.951441634739878	0.976740780098789	-6.2365643291413
Migut.N02726.v2.0	0.0207656248681086	3.60869801230986	0.0415755174266741	0.966972581767633	0.984152836017069	-6.56491309713002
