## Supplementary Data Files for "Gene expression divergence between locally adapted inland annual and coastal perennial ecotypes of *Mimulus guttatus* across developmental stages": voom_strigolactone_bud_vs_2leaf_genes.csv

	logFC	AveExpr	t	P.Value	adj.P.Val	B
Migut.L00181.v2.0	-2.08452191623848	3.59936107739481	-9.14608961657931	4.74036862000065e-13	2.47416314924668e-12	19.3270513310414
Migut.H00399.v2.0	-0.498285602884544	5.14079094506688	-3.34376542042033	0.00141541693693353	0.00236355611349744	-2.5942966308455
Migut.B00377.v2.0	-0.706768729592989	2.88230454744382	-2.22709305573117	0.0296339295910409	0.0408298822040274	-4.89491610783151
Migut.B01292.v2.0	0.45418350583934	2.55841572566086	1.71393243090015	0.0916078354759098	0.116774823244017	-5.79521261730303
Migut.E01520.v2.0	0.316644828343449	4.39639768191047	1.55614759793973	0.12483526299141	0.155055488608943	-6.56541313432291
Migut.E00738.v2.0	0.182586414524807	4.45121984407505	1.44385113457461	0.153886355556401	0.188330857202027	-6.66293411635585
Migut.N02726.v2.0	-0.570868250435451	3.60869801230986	-1.04415226123011	0.300526365613266	0.34696251217854	-6.84735963282916
