## Supplementary Data Files for "Gene expression divergence between locally adapted inland annual and coastal perennial ecotypes of *Mimulus guttatus* across developmental stages": voom_strigolactone_genotype_genes.csv

	logFC	AveExpr	t	P.Value	adj.P.Val	B
Migut.L00181.v2.0	1.12714920931658	3.59936107739481	7.27070322019808	7.84405954110764e-10	8.70728140448313e-09	11.5946751993029
Migut.E00738.v2.0	0.432844518083712	4.45121984407505	3.42718406506288	0.00109626971754816	0.00313155642689726	-2.33283002260203
Migut.H00399.v2.0	0.211108531256131	5.14079094506688	1.45822957066642	0.149895952745734	0.222803167348705	-6.84967162008066
Migut.B00377.v2.0	0.374331968645362	2.88230454744382	1.32923570058547	0.188709718594463	0.270056469912093	-6.62226902254992
Migut.E01520.v2.0	-0.281970490459257	4.39639768191047	-1.31272700933402	0.194181845462028	0.276533508798264	-6.93250077418418
Migut.N02726.v2.0	0.59499192404611	3.60869801230986	1.25233320201165	0.21521838705949	0.30030472612952	-6.82788815742831
Migut.B01292.v2.0	0.173080857974248	2.55841572566086	0.606454398815803	0.546458614825869	0.638682109015625	-7.06490937714565
