## Supplementary Data Files for "Gene expression divergence between locally adapted inland annual and coastal perennial ecotypes of *Mimulus guttatus* across developmental stages": voom_strigolactone_interaction_4leaf_genes.csv

	logFC	AveExpr	t	P.Value	adj.P.Val	B
Migut.B00377.v2.0	1.28963935366312	2.88230454744382	3.37547306128139	0.00128494982916072	0.0284364095737952	-1.2126176434905
Migut.L00181.v2.0	0.437884499659281	3.59936107739481	1.96725857635046	0.0536957445111944	0.257384560466882	-4.63164615839327
Migut.E01520.v2.0	0.509613137111012	4.39639768191047	1.65760536622849	0.102520691848776	0.360375765286608	-5.24083749796026
Migut.H00399.v2.0	0.320295662786946	5.14079094506688	1.58280929661584	0.118625181902019	0.387122189997426	-5.48823522156683
Migut.N02726.v2.0	0.945152761703574	3.60869801230986	1.48627194432907	0.142346591487258	0.42328876928074	-5.39148299780745
Migut.B01292.v2.0	0.494821262677447	2.55841572566086	1.29273124936124	0.200968604664325	0.502138005522059	-5.31723023781705
Migut.E00738.v2.0	0.0483849990750421	4.45121984407505	0.276849548825505	0.782829576692238	0.916937001013387	-6.563181320861
