## Supplementary Data Files for "Gene expression divergence between locally adapted inland annual and coastal perennial ecotypes of *Mimulus guttatus* across developmental stages": voom_strigolactone_interaction_bud_genes.csv

	logFC	AveExpr	t	P.Value	adj.P.Val	B
Migut.L00181.v2.0	0.90995133662526	3.59936107739481	3.43693985791357	0.0010637519346157	0.00473837661755218	-1.37671156168553
Migut.B00377.v2.0	-1.48434834445412	2.88230454744382	-3.29291601569611	0.00165107915421772	0.00678766149637056	-1.66873675228077
Migut.E00738.v2.0	-0.307884596765121	4.45121984407505	-1.81320168983981	0.074710435671346	0.146643911459267	-5.48296241880945
Migut.E01520.v2.0	-0.278313864122887	4.39639768191047	-0.969459499660703	0.336136048076702	0.465666181252756	-6.64635238151201
Migut.B01292.v2.0	-0.284733140691152	2.55841572566086	-0.802667763021821	0.425276386331267	0.553521517370876	-6.32862368707633
Migut.H00399.v2.0	0.0531498533012372	5.14079094506688	0.260457150577009	0.795386479962924	0.863722536290981	-7.14540923292665
Migut.N02726.v2.0	-0.0255456804049031	3.60869801230986	-0.037292242300428	0.970373502838871	0.980303299188409	-6.86080789123762
