## Supplementary Data Files for "Gene expression divergence between locally adapted inland annual and coastal perennial ecotypes of *Mimulus guttatus* across developmental stages": top_genes_pca.csv

PC1_genes	PC1_loadings	PC2_genes	PC2_loadings
Migut.N00527.v2.0	0.049110298975687	Migut.D02509.v2.0	0.0586695837326211
Migut.B01012.v2.0	0.0486120301387775	Migut.N02328.v2.0	0.0571130543590149
Migut.N00526.v2.0	0.0485853313502983	Migut.G01141.v2.0	0.0555095300248597
Migut.J00043.v2.0	0.0477074530402386	Migut.O00579.v2.0	0.0535358357315166
Migut.F01826.v2.0	0.0476928521227834	Migut.L00351.v2.0	0.0530655337056125
Migut.H00891.v2.0	0.0474300820683733	Migut.N02851.v2.0	0.0521353834836341
Migut.H01991.v2.0	0.0464256294633126	Migut.D02345.v2.0	0.0520134928928831
Migut.N03212.v2.0	0.0450394074048827	Migut.G00072.v2.0	0.051788188871497
Migut.F00131.v2.0	0.0449003402149907	Migut.M00568.v2.0	-0.0513954141100052
Migut.J01300.v2.0	0.0446197599185985	Migut.G01100.v2.0	-0.0474371715090291
Migut.M00736.v2.0	0.0445991437082825	Migut.D00916.v2.0	0.0465020187872165
Migut.E00223.v2.0	0.0442096133686304	Migut.H01051.v2.0	-0.044610499782025
Migut.D02581.v2.0	0.0441288865707959	Migut.N00022.v2.0	0.0437665028200937
Migut.J01015.v2.0	0.0440155487158323	Migut.N03243.v2.0	0.0436456229972743
Migut.H00037.v2.0	0.0439099281595293	Migut.D01265.v2.0	0.042932554646198
Migut.B00086.v2.0	0.0427425021613883	Migut.A00804.v2.0	0.0428931015568916
Migut.C00525.v2.0	0.0425569575225563	Migut.G01102.v2.0	0.0426201304873789
Migut.D00020.v2.0	0.0424619984301603	Migut.I00833.v2.0	0.042284928264864
Migut.N00045.v2.0	0.0424410044553543	Migut.N01561.v2.0	0.0422206090579488
Migut.F02073.v2.0	0.0423440983939429	Migut.B00887.v2.0	0.0412185906738953
Migut.D02205.v2.0	0.0422461272492	Migut.E00246.v2.0	-0.0410311780898685
Migut.O00653.v2.0	0.0422180277498955	Migut.M00622.v2.0	0.0408223294113909
Migut.J00046.v2.0	0.0418029448784751	Migut.B01213.v2.0	0.0401830976334707
Migut.N00324.v2.0	0.0417424883504998	Migut.N02010.v2.0	0.039575186907296
Migut.E00111.v2.0	0.041702639619134	Migut.F02091.v2.0	0.039368892140421
Migut.B01321.v2.0	0.0416825008393226	Migut.J00669.v2.0	0.0390372923389526
Migut.F01647.v2.0	0.0414410561098264	Migut.F01369.v2.0	0.038611858568325
Migut.L01868.v2.0	0.0413293086619028	Migut.N01510.v2.0	-0.038586550491671
Migut.K01421.v2.0	0.0409932934226679	Migut.F00434.v2.0	-0.0383958728885474
Migut.F00971.v2.0	0.0409165689480968	Migut.I00695.v2.0	0.0383344600234735
Migut.C00884.v2.0	0.0408478747555068	Migut.D02487.v2.0	0.0380091798630468
Migut.N00076.v2.0	0.0407153854140792	Migut.L01457.v2.0	0.0379523326103505
Migut.H02475.v2.0	0.0404766327411978	Migut.N02957.v2.0	0.037881713108256
Migut.B00651.v2.0	0.040190864511758	Migut.M00156.v2.0	-0.0374260288196953
Migut.L01601.v2.0	0.0399193628705194	Migut.H00476.v2.0	0.037166374697158
Migut.B00257.v2.0	0.039892097833216	Migut.D02568.v2.0	0.0370688313242774
Migut.F00245.v2.0	0.0398848476441173	Migut.M02019.v2.0	0.0367842753765805
Migut.M01365.v2.0	0.0398478066914205	Migut.E00007.v2.0	0.0364329829378156
Migut.A00326.v2.0	0.0397298484912244	Migut.M01914.v2.0	0.0363725909857758
Migut.N02872.v2.0	0.0392669821733878	Migut.H02280.v2.0	0.0363700999687734
Migut.N00991.v2.0	0.0392330586846815	Migut.L00339.v2.0	-0.0361557135293375
Migut.M00017.v2.0	0.0385954881021562	Migut.N02601.v2.0	0.0359649355060619
Migut.J00047.v2.0	0.0385813205225984	Migut.F00777.v2.0	-0.0359019281866025
Migut.H00561.v2.0	0.0385054837163407	Migut.E01141.v2.0	-0.0358431015888952
Migut.N00078.v2.0	0.0384338650654321	Migut.O00777.v2.0	0.0353980217740277
Migut.D01095.v2.0	0.0384025676382384	Migut.I00482.v2.0	-0.035297847812493
Migut.B01474.v2.0	0.0380675701462718	Migut.D00067.v2.0	0.035185240624186
Migut.D01765.v2.0	0.0378699653918258	Migut.O00929.v2.0	-0.0350500131780056
Migut.C00526.v2.0	0.0377323043887322	Migut.E00848.v2.0	0.034855825354892
Migut.K00969.v2.0	0.0374225008732288	Migut.N01774.v2.0	0.0343471066715279
Migut.B01725.v2.0	0.0370873277396976	Migut.K01390.v2.0	0.0341554644068127
Migut.L01862.v2.0	0.0370821209037976	Migut.K01124.v2.0	0.0339756408019482
Migut.H00102.v2.0	0.0370548307945713	Migut.I01133.v2.0	0.0336558338352021
Migut.N00075.v2.0	0.0368895796570243	Migut.H01605.v2.0	-0.0336362001820704
Migut.K00552.v2.0	0.0368668307769442	Migut.H02180.v2.0	0.0335523620833642
Migut.N01130.v2.0	0.0367235289410462	Migut.E00169.v2.0	0.0334854853911426
Migut.H01428.v2.0	0.0365055332590732	Migut.M00900.v2.0	0.0333558992532591
Migut.G00827.v2.0	-0.0364026353871662	Migut.G01339.v2.0	-0.0331835414703677
Migut.A00426.v2.0	0.0362925788782904	Migut.H00220.v2.0	0.0329997154960238
Migut.C00792.v2.0	0.0362498703416942	Migut.B01516.v2.0	0.0329921770444843
Migut.D00134.v2.0	0.0361707552972545	Migut.E00995.v2.0	0.0328904906204127
Migut.M00797.v2.0	0.0360854004805627	Migut.D02530.v2.0	-0.0325925760167114
Migut.H00813.v2.0	0.0360460714037148	Migut.E01494.v2.0	0.0325235562056763
Migut.K00357.v2.0	0.0359892296918575	Migut.E00440.v2.0	0.0324231270555868
Migut.K00873.v2.0	0.0359440607225364	Migut.B00973.v2.0	0.0323421599454754
Migut.K00461.v2.0	0.0357075427828062	Migut.E01243.v2.0	0.0323374757845413
Migut.G00693.v2.0	0.0356913325057124	Migut.B00771.v2.0	-0.0322704373672612
Migut.E00192.v2.0	0.0355906430651606	Migut.N00163.v2.0	0.0321800389170954
Migut.A00883.v2.0	0.0355212343088226	Migut.M01184.v2.0	-0.0320705536999609
Migut.K01422.v2.0	0.0355117533566954	Migut.L01582.v2.0	0.0320511080035835
Migut.L00317.v2.0	0.0353485112030774	Migut.N01563.v2.0	0.0318711034562716
Migut.N00077.v2.0	0.0352988515353218	Migut.G00795.v2.0	0.0318137029262579
Migut.K00490.v2.0	0.035251017356244	Migut.E00301.v2.0	0.0316934556554862
Migut.K01300.v2.0	0.0351960305561139	Migut.J01068.v2.0	0.0316838152125622
Migut.M00420.v2.0	0.0351797480963675	Migut.D02072.v2.0	0.0316761367810404
Migut.H02208.v2.0	0.0351373728005376	Migut.D01421.v2.0	0.0316600003672951
Migut.G00320.v2.0	0.0350605717784376	Migut.F00771.v2.0	0.0316018529513021
Migut.K00693.v2.0	0.0350131948077728	Migut.H01132.v2.0	-0.0315472456740098
Migut.D00829.v2.0	0.0348803034020608	Migut.M01128.v2.0	-0.0315358348213133
Migut.N02883.v2.0	0.034796207261387	Migut.I00397.v2.0	-0.0315245602222221
Migut.L00257.v2.0	0.0347023438019117	Migut.K00808.v2.0	0.0314196907435828
Migut.H00982.v2.0	0.034630647817358	Migut.K01332.v2.0	0.0313633629438346
Migut.K00009.v2.0	0.0345482560365343	Migut.D00108.v2.0	-0.0313163789536876
Migut.H00594.v2.0	0.0345380689234292	Migut.K00343.v2.0	-0.0311882066677132
Migut.G01096.v2.0	-0.0345032444352796	Migut.K00994.v2.0	-0.0311699049023255
Migut.K00674.v2.0	0.0345007219043501	Migut.F00689.v2.0	0.0311272983388544
Migut.B00644.v2.0	0.0344867365988282	Migut.F01367.v2.0	0.0311210161037892
Migut.L00461.v2.0	0.0344736285070832	Migut.M00264.v2.0	0.0311003064618926
Migut.J01612.v2.0	0.0344580470015442	Migut.B01212.v2.0	0.0308728413716857
Migut.K01207.v2.0	0.0344287111416416	Migut.M01402.v2.0	-0.0308348719531209
Migut.B01858.v2.0	0.0342821793717827	Migut.K00968.v2.0	-0.0307767140266561
Migut.F01750.v2.0	0.0340649189051887	Migut.C00401.v2.0	0.0303763325872596
Migut.N01435.v2.0	0.033946278068479	Migut.D00706.v2.0	0.0303619275688426
Migut.M00012.v2.0	0.0339450645676189	Migut.L01972.v2.0	0.0303359595722131
Migut.N01428.v2.0	0.0338748980008154	Migut.N01302.v2.0	-0.0302487307201674
Migut.M00015.v2.0	0.0338736840045078	Migut.F01407.v2.0	0.0300767460173375
Migut.L01474.v2.0	0.0338659837423664	Migut.F01339.v2.0	0.0299021307897146
Migut.L01844.v2.0	0.0338276843034444	Migut.J00156.v2.0	-0.0298654322447144
Migut.H00556.v2.0	0.0336039221616637	Migut.D00824.v2.0	0.0298091550020031
Migut.D00555.v2.0	0.0334059516526432	Migut.O00936.v2.0	-0.0297533254376073
