## Supplementary Data Files for "Gene expression divergence between locally adapted inland annual and coastal perennial ecotypes of *Mimulus guttatus* across developmental stages": All_Counts_Sample_Metadata.csv

sample_number	sample_name	Library_Pool	Primer	genotype	development_stage
1	02. SWB-4 1st Leaf #2	1	1	Coast	2leaf
2	07. SWB-4 1st Leaf #7	1	18	Coast	2leaf
3	09. SWB-4 1st Leaf #9	2	5	Coast	2leaf
4	10. SWB-4 1st Leaf #10	2	14	Coast	2leaf
5	06. SWB-4 1st Leaf #6	2	19	Coast	2leaf
6	01. SWB-4 1st Leaf #1	3	10	Coast	2leaf
7	05. SWB-4 1st Leaf #5	3	17	Coast	2leaf
8	03. SWB-4 1st Leaf #3	4	1	Coast	2leaf
9	08. SWB-4 1st Leaf #8	4	5	Coast	2leaf
10	04. SWB-4 1st Leaf #4	4	10	Coast	2leaf
11	15. SWB-4 2nd Leaf #5	1	6	Coast	4leaf
12	18. SWB-4 2nd Leaf #8	1	11	Coast	4leaf
13	14. SWB-4 2nd Leaf #4	1	14	Coast	4leaf
14	12. SWB-4 2nd Leaf #2	2	8	Coast	4leaf
15	16. SWB-4 2nd Leaf #6	2	20	Coast	4leaf
16	19. SWB-4 2nd Leaf #9	3	4	Coast	4leaf
17	20. SWB-4 2nd Leaf #10	3	5	Coast	4leaf
18	11. SWB-4 2nd Leaf #1	3	8	Coast	4leaf
19	17. SWB-4 2nd Leaf #7	4	7	Coast	4leaf
20	13. SWB-4 2nd Leaf #3	4	8	Coast	4leaf
21	26. SWB-4 3rd Leaf #6	1	7	Coast	6leaf
22	29. SWB-4 3rd Leaf #9	1	9	Coast	6leaf
23	25. SWB-4 3rd Leaf #5	2	9	Coast	6leaf
24	23. SWB-4 3rd Leaf #3	2	12	Coast	6leaf
25	22. SWB-4 3rd Leaf #2	3	7	Coast	6leaf
26	27. SWB-4 3rd Leaf #7	3	13	Coast	6leaf
27	21. SWB-4 3rd Leaf #1	3	19	Coast	6leaf
28	28. SWB-4 3rd Leaf #8	4	4	Coast	6leaf
29	24. SWB-4 3rd Leaf #4	4	12	Coast	6leaf
30	30. SWB-4 3rd Leaf #10	4	19	Coast	6leaf
31	35. SWB-4 4th Leaf # 5	1	12	Coast	8leaf
32	36. SWB-4 4th Leaf # 6	1	15	Coast	8leaf
33	37. SWB-4 4th Leaf # 7	1	17	Coast	8leaf
34	34. SWB-4 4th Leaf # 4	2	2	Coast	8leaf
35	39. SWB-4 4th Leaf # 9	2	11	Coast	8leaf
36	31. SWB-4 4th Leaf # 1	2	16	Coast	8leaf
37	33. SWB-4 4th Leaf # 3	3	12	Coast	8leaf
38	32. SWB-4 4th Leaf # 2	3	16	Coast	8leaf
39	38. SWB-4 4th Leaf # 8	4	16	Coast	8leaf
40	40. SWB-4 4th Leaf # 10	4	20	Coast	8leaf
41	42. SWB-4 Bud #2	1	5	Coast	bud
42	45. SWB-4 Bud #5	1	16	Coast	bud
43	43. SWB-4 Bud #3	2	1	Coast	bud
44	48. SWB-4 Bud #8	2	13	Coast	bud
45	46. SWB-4 Bud #6	2	17	Coast	bud
46	47. SWB-4 Bud #7	3	6	Coast	bud
47	50. SWB-4 Bud #10	3	9	Coast	bud
48	49. SWB-4 Bud #9	4	6	Coast	bud
49	44. SWB-4 Bud #4	4	14	Coast	bud
50	41. SWB-4 Bud #1	4	15	Coast	bud
51	60. LMC-17 1st Leaf #10	1	2	Inland	2leaf
52	58. LMC-17 1st Leaf #8	1	10	Inland	2leaf
53	52. LMC-17 1st Leaf #2	1	13	Inland	2leaf
54	55. LMC-17 1st Leaf #5	2	4	Inland	2leaf
55	59. LMC-17 1st Leaf #9	2	18	Inland	2leaf
56	54. LMC-17 1st Leaf #4	3	2	Inland	2leaf
57	53. LMC-17 1st Leaf #3	3	15	Inland	2leaf
58	56. LMC-17 1st Leaf #6	3	18	Inland	2leaf
59	51. LMC-17 1st Leaf #1	4	13	Inland	2leaf
60	57. LMC-17 1st Leaf #7	4	18	Inland	2leaf
61	69. LMC-17 2nd Leaf #9	1	3	Inland	4leaf
62	61. LMC-17 2nd Leaf #1	1	20	Inland	4leaf
63	65. LMC-17 2nd Leaf #5	2	3	Inland	4leaf
64	66. LMC-17 2nd Leaf #6	2	6	Inland	4leaf
65	70. LMC-17 2nd Leaf #10	3	1	Inland	4leaf
66	64. LMC-17 2nd Leaf #4	3	3	Inland	4leaf
67	67. LMC-17 2nd Leaf #7	3	14	Inland	4leaf
68	68. LMC-17 2nd Leaf #8	4	2	Inland	4leaf
69	62. LMC-17 2nd Leaf #2	4	3	Inland	4leaf
70	63. LMC-17 2nd Leaf #3	4	17	Inland	4leaf
71	72. LMC-17 Bud #2	1	4	Inland	bud
72	75. LMC-17 Bud #5	1	8	Inland	bud
73	77. LMC-17 Bud #7	1	19	Inland	bud
74	79. LMC-17 Bud #9	2	7	Inland	bud
75	78. LMC-17 Bud #8	2	10	Inland	bud
76	76. LMC-17 Bud #6	2	15	Inland	bud
77	73. LMC-17 Bud #3	3	11	Inland	bud
78	74. LMC-17 Bud #4	3	20	Inland	bud
79	80. LMC-17 Bud #10	4	9	Inland	bud
80	71. LMC-17 Bud #1	4	11	Inland	bud
