## Supplementary Data Files for "Gene expression divergence between locally adapted inland annual and coastal perennial ecotypes of *Mimulus guttatus* across developmental stages": eigengenes_by_sample_and_module.csv

	MEred	MEtan	MEturquoise	MEgreen	MEblack	MEcyan	MElightcyan	MEblue	MEgreenyellow
1	-0.125984069264898	-0.0792207820761141	-0.0935213248182307	0.0880900437819817	0.145681181822324	0.122008568315916	-0.0643348378155456	0.0912050889749729	-0.0729810688978264
2	-0.131266268065254	-0.0796185592165728	-0.0920594012339675	0.0899603166304979	0.144829611742421	0.0454128827324004	-0.0756381309657839	0.084044199179197	-0.066219676384628
3	-0.151338743540679	-0.0598742154862067	-0.101124001138352	0.105402388783674	0.200535387962699	0.196585019483122	0.028700026258392	0.0816489524306984	-0.0903782459396848
4	-0.130282262225284	-0.0849079335936304	-0.0885729043884288	0.075685695049461	0.124893704182514	0.0337888611656966	-0.091344849818174	0.0825207617557024	-0.0886661118223876
5	-0.152908928627003	-0.0668276156982434	-0.100721370431542	0.090343803086979	0.178801092262831	-0.0120589656577652	-0.0350941926804207	0.0877791564492516	-0.0719482211280644
6	-0.144788848178815	-0.075699445591457	-0.106524007349128	0.090951280215523	0.144160284606751	-0.0280672508152249	-0.0638469625241777	0.113989136398547	-0.0513140652162587
7	-0.141898671781801	-0.0707131869580735	-0.103995753264252	0.0949177824754885	0.140350297546675	-0.0247201984532038	-0.0482140665789528	0.103281386980802	-0.063009229816692
8	-0.129862559471649	-0.0891149440044696	-0.110749056500411	0.0996369550836897	0.158415216918542	-0.0527630956727297	0.0296465390724963	0.119053810213208	-0.047438879496427
9	-0.140571316025003	-0.0591313764646095	-0.0970100962985218	0.099939080037672	0.131670729298968	0.0198021039577159	-0.0248835452028131	0.098266701293828	-0.0511239376528902
10	-0.130166932775824	-0.0736094275289679	-0.0936738791639659	0.0920691333048449	0.128435672721272	0.0142960769206783	-0.0701366485138487	0.0993714542557666	-0.0582563658836077
11	-0.128094713981872	-0.0670797105386426	-0.0896487009387578	0.101556573963947	0.128905214313704	0.142719035875666	-0.0829146748026049	0.0808502869592733	-0.0670226231679533
12	-0.112244626649324	-0.0629114429064065	-0.0808575943491034	0.107317901665235	0.110778472305827	0.0925623621177974	-0.0778533719285282	0.0744539672443848	-0.0609878314028304
13	-0.123290043995042	-0.0618767420614315	-0.088347050951314	0.108719325235194	0.150512032810821	0.260127780707968	-0.0659092280309372	0.0603214354865055	-0.0841336763375119
14	-0.133484483203798	-0.0617889582701991	-0.0941030534738561	0.106193994507713	0.129430889078874	0.0288096553270276	-0.072864736002457	0.0940225462397459	-0.0704490922490902
15	-0.157985642530374	-0.0563092075388236	-0.103859899461911	0.103370878477852	0.173093319634194	0.135903910947331	-0.0805488286551195	0.0808992188291362	-0.0685616619626179
16	-0.156199611265703	-0.0635118032976469	-0.108544259477742	0.114312348635607	0.19432704914975	0.280791439537742	-0.0919446877676372	0.0774903989681494	-0.0964746097426607
17	-0.162254113139133	-0.059108132718917	-0.109848901008239	0.125452557216825	0.239522627929864	0.379117866164486	-0.0967747939937558	0.0694343228277267	-0.114937078871318
18	-0.148722845091152	-0.0634183936047633	-0.100685243179218	0.10832393553354	0.152748658037231	0.1922692756094	-0.0792261910963032	0.0831978866693778	-0.0827304674668564
19	-0.129769975597924	-0.0570381625495731	-0.0964928444811959	0.103922994967789	0.125013735979773	0.0222371892663432	-0.0795392864543788	0.09432824176501	-0.0546157092778528
20	-0.155569641062522	-0.0586866182119463	-0.107451806611308	0.115331929405173	0.20232536033836	0.28021758384262	-0.0907474879432964	0.0759330288952597	-0.0958633734870555
41	-0.0618459277679466	0.205656288729668	0.0864736239722861	0.153927998024423	-0.014162181797761	0.00864610891516924	-0.0629778200206467	-0.145632890838458	-0.15544839726736
42	-0.0904561953893465	0.244852380855784	0.0909213626909066	0.186286315414473	0.0187193542967597	-0.014747555454415	-0.0539664409902956	-0.144343116107301	-0.15317352710671
43	-0.0832966448373073	0.281082131480059	0.102564913685287	0.17445491343071	-0.00977466277450636	0.00709105593873397	-0.0527636289773433	-0.164950482556281	-0.15476048293396
44	-0.0682082678454044	0.267266871281995	0.14524594411792	0.173722457800116	-0.0567597979454802	-0.0688258921855129	-0.0352137174400646	-0.171875815077112	-0.154556065135713
45	-0.0853328576560151	0.257824217523983	0.12576934509166	0.170735434287241	-0.00787053271176578	-0.0321221755838847	-0.0433191496696851	-0.164555431910813	-0.157978270706817
46	-0.0534850427143075	0.237154968167124	0.179023158459334	0.165392045277741	-0.0581522113491329	-0.0122771613110733	-0.0268325911833117	-0.184660649705182	-0.16341631268839
47	-0.0910842663403832	0.255016816014146	0.0992600160443332	0.181323735058175	-0.0192505512749761	0.00987838138806336	-0.033827997108603	-0.15169340364408	-0.15160029817056
48	-0.0843994637673903	0.304494041488081	0.114774764355992	0.184433856842763	-0.0234374792168555	-0.00674086604828995	-0.0675496045256191	-0.166000615130055	-0.155074036591917
49	-0.101807919700066	0.235798704221065	0.0761008655853526	0.172118114438106	0.0270438814353933	0.0621887445198573	-0.028132049891886	-0.156266970301292	-0.154895612394081
50	-0.063889022300964	0.266276318868666	0.162018702803727	0.17403494496581	-0.0389338684780965	-0.101950028032507	-0.0206547481463803	-0.176791331180384	-0.146089496385714
51	0.0980196278378798	-0.107384866263191	-0.074891735571157	-0.14393570614526	-0.0553181453456074	-0.148074839743137	0.0432133983443167	0.102410034928222	0.202642276778927
52	0.0842169960390855	-0.113321371511975	-0.0765499506052661	-0.144107971269032	-0.0307810858974363	-0.00972762924445617	0.0384873037639415	0.0940062039415688	0.167603454559021
53	0.0751282094636859	-0.129008450151055	-0.0774992667583436	-0.140883055792812	-0.0160531783446989	0.126622364684024	0.133920092826119	0.0825644835332507	0.128694203116437
54	0.060395377497249	-0.107713029391277	-0.0890611292836954	-0.146331069050229	-0.0181987222445112	-0.074784340797535	0.136744507175413	0.10455326601236	0.177902924503721
55	0.0607401371142007	-0.104045972496644	-0.09208501105071	-0.155289738160673	-0.0278074501915345	-0.149684953893114	0.12178703147023	0.114412914793315	0.200788709994891
56	0.049925325199575	-0.114940661049081	-0.104434145651339	-0.142316421280308	-0.00099386797954803	-0.021022112781513	0.00664726825804778	0.116731527215432	0.179246533990727
57	0.0605089070784761	-0.105362634013461	-0.0897401205669813	-0.147162990432648	-0.0402985140666456	-0.122980442831129	0.252997432829563	0.118236114143199	0.192979801108425
58	0.0491768113131036	-0.101827258579023	-0.0950779681404441	-0.139889733596746	-0.0134286442845045	-0.0625009093292562	0.00193469384542119	0.118128009185854	0.186754242895657
59	0.0451452977639203	-0.0965719567706064	-0.100252021676998	-0.134355292940677	-0.000532253129170378	0.0284277253770673	-0.022381171653082	0.104624333745028	0.17691848550354
60	0.0454443161780817	-0.0983236638107792	-0.100784835571295	-0.141956216395893	-0.00995500671726247	-0.0463372427778158	-0.0121306166040153	0.129412498768621	0.199364548313605
61	0.105974298288663	-0.103943592279245	-0.0535700705230485	-0.147522086116889	-0.0965322852058765	-0.0383970393402237	-0.0398094295060571	0.0741301971747235	0.149474407377802
62	0.127035202669593	-0.108520527515964	-0.0565886194390137	-0.1608544979993	-0.105014951314429	-0.149183606282549	-0.0207078582086296	0.0865590527252063	0.200294581918161
63	0.123146506239501	-0.0822314125380385	-0.0471035352321465	-0.134707061663042	-0.061015266142344	-0.130007863954609	0.626711323066276	0.0623195605512637	0.178223388547075
64	0.078092727517416	-0.0926493154446795	-0.0728069855893353	-0.142917816135287	-0.072184719889697	-0.111597666742079	-0.0790235031958294	0.109124697894091	0.168104793798339
65	0.114146952332097	-0.11036084989608	-0.0658510240637892	-0.153812762655583	-0.065036882991202	-0.222483389680245	0.465805186750696	0.0775053262555645	0.18801303341285
66	0.0472638391792677	0.0124634350987745	-0.0459340677443126	-0.0690801516673233	0.00996267303193461	0.293518645380038	-0.0653122585180195	0.0152696215750052	0.0810510633290702
67	0.0798420002657898	-0.0453258352433923	-0.0571288293689966	-0.112786414056848	-0.0322662245651739	0.0992173295799988	0.323868773960847	0.0465492401507381	0.138618332714871
68	0.0903563574807626	-0.086687727594411	-0.0750356965232854	-0.145580622564703	-0.0763774343844794	-0.138534563913343	0.0567591498548656	0.100797645149133	0.202651915543698
69	0.0786362335860777	-0.08633276569789	-0.0763851876481084	-0.141050744289259	-0.0881247565274954	-0.136827981577092	0.0225761240649147	0.107999933228656	0.192957429440909
70	0.0861272052907825	-0.0755229418667684	-0.0661710670625859	-0.131406473138179	-0.0611779204543456	-0.0152839115875217	0.0923974457388603	0.0842715929871536	0.171744695721546
71	0.208200131439428	0.0431607673849357	0.218049320370772	-0.102258128143185	-0.212340610029287	-0.0557792943433995	-0.0599886435132615	-0.195928199601406	-0.0461367920319668
72	0.230581207058652	0.0174103367078532	0.240115174617892	-0.108207161182738	-0.213037789096415	-0.068345617894145	-0.0520813353955511	-0.193726860998979	-0.0480372755976204
73	0.15952525606881	0.123188192692554	0.192789630243871	-0.079137297667912	-0.192291111198386	-0.0537494265766526	-0.0453627797050056	-0.195717107211904	-0.0372776269416963
74	0.212909676140904	0.0355802001726766	0.22656810837476	-0.106183439891435	-0.196873288485955	-0.202392814020995	-0.0604469249398575	-0.190837769139539	-0.0468371984523371
75	0.192617939391789	0.0712616811241785	0.213860148793915	-0.102582799404043	-0.208931970831642	-0.144134375865751	-0.0385849080085726	-0.18397100872661	-0.0373633723374287
76	0.220580688984201	0.0629248900066074	0.242551136218746	-0.119392895193518	-0.251330766082691	-0.219990180328983	-0.0308620941209595	-0.207030021514221	-0.0665919137871707
77	0.225085834633727	0.011218979774285	0.24169264012446	-0.114039986212193	-0.194129722047522	-0.120712180883985	-0.0463825573255001	-0.188388516406486	-0.0400764121061605
78	0.210203043425482	0.0633005123178603	0.260197954165376	-0.0957746129619263	-0.20631261033607	-0.0398325465708124	-0.0175516204152804	-0.214828362560714	-0.0594913741260039
79	0.160928052241613	0.123575972106659	0.222714199620458	-0.0718416496076502	-0.191177056354715	-0.0229476141490249	-0.0450065586903827	-0.199799860321957	-0.044468606626063
80	0.190535747072376	0.101013784413311	0.244051407253252	-0.0825639379829497	-0.194292927720261	-0.0226542334308905	-0.0295097687518211	-0.204699822842159	-0.0536438249773888
