## Supplementary Data Files for "Gene expression divergence between locally adapted inland annual and coastal perennial ecotypes of *Mimulus guttatus* across developmental stages": cyan_GO_enrichment.csv

term	genes_in_selection	genes_in_background	percent_in_selection	percent_in_background	fold_enrichment	odds_ratio	pvalue	genes	adjusted_pvalue	significant
GO:0008017	18	84	9.836065573770492	0.2985074626865672	32.950819672131146	46.10082644628099	1.2069602849526554e-22	Migut.E01768,Migut.C00855,Migut.F00430,Migut.J01665,Migut.G01138,Migut.H02276,Migut.L01796,Migut.L01595,Migut.H01772,Migut.J00329,Migut.B00303,Migut.N02004,Migut.F00327,Migut.G00503,Migut.J01016,Migut.J00371,Migut.I00884,Migut.N01637	1.0379858450592836e-20	True
GO:0005871	16	67	8.743169398907105	0.2380952380952381	36.721311475409834	52.42409299048961	4.417862267958168e-21	Migut.E01768,Migut.C00855,Migut.J01665,Migut.L01595,Migut.H02276,Migut.L01796,Migut.G01138,Migut.H01772,Migut.J00329,Migut.B00303,Migut.F00327,Migut.N02004,Migut.G00503,Migut.J01016,Migut.J00371,Migut.I00884	9.498403876110062e-20	True
GO:0003777	16	67	8.743169398907105	0.2380952380952381	36.721311475409834	52.42409299048961	4.417862267958168e-21	Migut.E01768,Migut.C00855,Migut.J01665,Migut.L01595,Migut.H02276,Migut.L01796,Migut.G01138,Migut.H01772,Migut.J00329,Migut.B00303,Migut.F00327,Migut.N02004,Migut.G00503,Migut.J01016,Migut.J00371,Migut.I00884	9.498403876110062e-20	True
GO:0007018	16	67	8.743169398907105	0.2380952380952381	36.721311475409834	52.42409299048961	4.417862267958168e-21	Migut.E01768,Migut.C00855,Migut.J01665,Migut.L01595,Migut.H02276,Migut.L01796,Migut.G01138,Migut.H01772,Migut.J00329,Migut.B00303,Migut.F00327,Migut.N02004,Migut.G00503,Migut.J01016,Migut.J00371,Migut.I00884	9.498403876110062e-20	True
GO:0000786	8	38	4.371584699453552	0.13503909026297084	32.372735116479724	42.55542857142857	1.1355578264352287e-10	Migut.H01463,Migut.D02296,Migut.B00496,Migut.K00900,Migut.F01680,Migut.N01116,Migut.D00565,Migut.D00111	1.9531594614685934e-09	True
GO:0003677	24	759	13.114754098360656	2.697228144989339	4.862308041210393	5.590450519830574	1.796510386687982e-10	Migut.K00361,Migut.K01134,Migut.B00496,Migut.B00334,Migut.O00238,Migut.B01281,Migut.H01371,Migut.H00422,Migut.F01680,Migut.H00803,Migut.L01618,Migut.D02143,Migut.I00367,Migut.J01024,Migut.H01463,Migut.D02296,Migut.D02117,Migut.K00900,Migut.D00565,Migut.G00450,Migut.K00694,Migut.J00364,Migut.N01116,Migut.D00111	2.5749982209194413e-09	True
GO:0006260	8	48	4.371584699453552	0.17057569296375266	25.628415300546447	31.905142857142856	8.290180103393403e-10	Migut.K00361,Migut.I00367,Migut.K01134,Migut.J01024,Migut.H00422,Migut.K00694,Migut.O00238,Migut.H01371	1.0185078412740467e-08	True
GO:0005634	18	470	9.836065573770492	1.6702203269367448	5.889082664806418	6.6383748994368466	2.057326112468779e-09	Migut.C00388,Migut.E00395,Migut.C00518,Migut.K01134,Migut.K00149,Migut.J01628,Migut.J01024,Migut.I00367,Migut.F01699,Migut.D00111,Migut.K00900,Migut.A00279,Migut.H00354,Migut.N02405,Migut.N02756,Migut.C01054,Migut.N02284,Migut.H02195	2.2116255709039375e-08	True
GO:0005524	30	1399	16.39344262295082	4.971570717839374	3.2974372795556546	3.8081324567811055	8.343919571537237e-09	Migut.E00822,Migut.K01134,Migut.K00361,Migut.J01665,Migut.H02276,Migut.H00924,Migut.B01281,Migut.J00371,Migut.B00303,Migut.I00884,Migut.F01860,Migut.C00348,Migut.E01768,Migut.C00855,Migut.L01595,Migut.I00125,Migut.L01796,Migut.J00329,Migut.K00698,Migut.N02004,Migut.F00327,Migut.M00167,Migut.J01016,Migut.G01138,Migut.G00311,Migut.N01627,Migut.G00450,Migut.H01772,Migut.G00503,Migut.H01371	7.404951711138544e-08	True
GO:0007076	4	5	2.185792349726776	0.017768301350390904	123.01639344262294	624.7150837988827	8.610408966440168e-09	Migut.J01674,Migut.K00918,Migut.G00150,Migut.M00432	7.404951711138544e-08	True
GO:0007094	3	5	1.639344262295082	0.017768301350390904	92.26229508196721	232.95833333333334	2.6797742496447613e-06	Migut.F00655,Migut.K00688,Migut.M00167	2.0950962315404498e-05	True
GO:0060236	3	7	1.639344262295082	0.02487562189054726	65.90163934426229	116.47083333333333	9.289489456255593e-06	Migut.K01279,Migut.M00163,Migut.H00641	5.706400665985578e-05	True
GO:0032147	3	7	1.639344262295082	0.02487562189054726	65.90163934426229	116.47083333333333	9.289489456255593e-06	Migut.K01279,Migut.M00163,Migut.H00641	5.706400665985578e-05	True
GO:0005819	3	7	1.639344262295082	0.02487562189054726	65.90163934426229	116.47083333333333	9.289489456255593e-06	Migut.K01279,Migut.M00163,Migut.H00641	5.706400665985578e-05	True
GO:0003887	3	11	1.639344262295082	0.03909026297085999	41.93740685543964	58.22708333333333	4.2960203326971554e-05	Migut.H00422,Migut.K00694,Migut.O00238	0.0002463051657413036	True
GO:0000796	2	3	1.092896174863388	0.010660980810234541	102.51366120218579	308.9060773480663	0.0001256448093507492	Migut.K00918,Migut.M00432	0.000675340850260277	True
GO:0000226	3	16	1.639344262295082	0.05685856432125089	28.83196721311475	35.825641025641026	0.0001423500344420122	Migut.F00430,Migut.N01637,Migut.B01654	0.0007201237036478263	True
GO:0003682	3	21	1.639344262295082	0.0746268656716418	21.9672131147541	25.869444444444444	0.00033008359257831173	Migut.E00091,Migut.H01589,Migut.D02536	0.0015770660534297114	True
GO:0005874	3	24	1.639344262295082	0.08528784648187633	19.221311475409838	22.17142857142857	0.0004951673196711795	Migut.K01279,Migut.M00163,Migut.H00641	0.002241283657459023	True
GO:0000775	2	6	1.092896174863388	0.021321961620469083	51.256830601092894	77.2182320441989	0.0006201846582820249	Migut.F01699,Migut.B00830	0.002666794030612707	True
GO:0000077	2	7	1.092896174863388	0.02487562189054726	43.9344262295082	61.77237569060773	0.0008645427258123328	Migut.D02143,Migut.B01331	0.003540508305707649	True
GO:0006270	2	8	1.092896174863388	0.028429282160625444	38.44262295081967	51.47513812154696	0.0011477929830739717	Migut.D02501,Migut.K01134	0.004486827115652799	True
GO:0006265	2	10	1.092896174863388	0.03553660270078181	30.754098360655735	38.603591160220994	0.0018289324721519592	Migut.B01281,Migut.H00803	0.006553674691877853	True
GO:0000910	2	10	1.092896174863388	0.03553660270078181	30.754098360655735	38.603591160220994	0.0018289324721519592	Migut.F00430,Migut.N01637	0.006553674691877853	True
GO:0005694	2	14	1.092896174863388	0.04975124378109452	21.9672131147541	25.73204419889503	0.003635778123029052	Migut.H00924,Migut.H00803	0.012507076743219938	True
GO:0000014	1	1	0.546448087431694	0.0035536602700781805	153.77049180327867	inf	0.00650319829424307	Migut.B01331	0.018041130751771096	True
GO:0000278	1	1	0.546448087431694	0.0035536602700781805	153.77049180327867	inf	0.00650319829424307	Migut.B01654	0.018041130751771096	True
GO:0032465	1	1	0.546448087431694	0.0035536602700781805	153.77049180327867	inf	0.00650319829424307	Migut.B01654	0.018041130751771096	True
GO:0001882	1	1	0.546448087431694	0.0035536602700781805	153.77049180327867	inf	0.00650319829424307	Migut.H00422	0.018041130751771096	True
GO:0019237	1	1	0.546448087431694	0.0035536602700781805	153.77049180327867	inf	0.00650319829424307	Migut.I00846	0.018041130751771096	True
GO:0046080	1	1	0.546448087431694	0.0035536602700781805	153.77049180327867	inf	0.00650319829424307	Migut.N00497	0.018041130751771096	True
GO:0006334	2	24	1.092896174863388	0.08528784648187633	12.814207650273223	14.030637870416877	0.010567202123857478	Migut.D00111,Migut.K00900	0.02839935570786697	True
GO:0007059	1	2	0.546448087431694	0.007107320540156361	76.88524590163934	153.6043956043956	0.012964334607266047	Migut.B01654	0.029340336216444215	True
GO:0006269	1	2	0.546448087431694	0.007107320540156361	76.88524590163934	153.6043956043956	0.012964334607266047	Migut.K00987	0.029340336216444215	True
GO:0003883	1	2	0.546448087431694	0.007107320540156361	76.88524590163934	153.6043956043956	0.012964334607266047	Migut.M02038	0.029340336216444215	True
GO:0051382	1	2	0.546448087431694	0.007107320540156361	76.88524590163934	153.6043956043956	0.012964334607266047	Migut.I00846	0.029340336216444215	True
GO:0006333	1	2	0.546448087431694	0.007107320540156361	76.88524590163934	153.6043956043956	0.012964334607266047	Migut.E00395	0.029340336216444215	True
GO:0000776	1	2	0.546448087431694	0.007107320540156361	76.88524590163934	153.6043956043956	0.012964334607266047	Migut.I00846	0.029340336216444215	True
GO:0000398	2	29	1.092896174863388	0.10305614783226724	10.604861503674393	11.430325352977286	0.01521812139834801	Migut.J01894,Migut.N00753	0.033557908724562276	True
GO:0003896	1	3	0.546448087431694	0.010660980810234541	51.256830601092894	76.79945054945055	0.0193836795062237	Migut.K00987	0.04065844969598142	True
GO:0045132	1	3	0.546448087431694	0.010660980810234541	51.256830601092894	76.79945054945055	0.0193836795062237	Migut.F01699	0.04065844969598142	True
GO:0006281	3	93	1.639344262295082	0.3304904051172708	4.9603384452670545	5.160555555555556	0.022908796659659354	Migut.N02284,Migut.B01331,Migut.J01024	0.0469084883983501	True
GO:0006221	1	4	0.546448087431694	0.014214641080312722	38.44262295081967	51.1978021978022	0.025761501827379504	Migut.M02038	0.05035202629896904	False
GO:0007067	1	4	0.546448087431694	0.014214641080312722	38.44262295081967	51.1978021978022	0.025761501827379504	Migut.B00830	0.05035202629896904	False
GO:0003918	1	5	0.546448087431694	0.017768301350390904	30.754098360655735	38.39697802197802	0.03209806868711754	Migut.B01281	0.05873263632110868	False
GO:0030915	1	5	0.546448087431694	0.017768301350390904	30.754098360655735	38.39697802197802	0.03209806868711754	Migut.N02284	0.05873263632110868	False
GO:0017069	1	5	0.546448087431694	0.017768301350390904	30.754098360655735	38.39697802197802	0.03209806868711754	Migut.N00753	0.05873263632110868	False
GO:0003916	1	6	0.546448087431694	0.021321961620469083	25.628415300546447	30.716483516483517	0.03839364549288464	Migut.H00803	0.06349718293053998	False
GO:0003917	1	6	0.546448087431694	0.021321961620469083	25.628415300546447	30.716483516483517	0.03839364549288464	Migut.H00803	0.06349718293053998	False
GO:0030896	1	6	0.546448087431694	0.021321961620469083	25.628415300546447	30.716483516483517	0.03839364549288464	Migut.D02143	0.06349718293053998	False
GO:0000387	1	6	0.546448087431694	0.021321961620469083	25.628415300546447	30.716483516483517	0.03839364549288464	Migut.J01894	0.06349718293053998	False
GO:0051276	1	6	0.546448087431694	0.021321961620469083	25.628415300546447	30.716483516483517	0.03839364549288464	Migut.H00924	0.06349718293053998	False
GO:0036459	1	7	0.546448087431694	0.02487562189054726	21.9672131147541	25.596153846153847	0.04464849595406335	Migut.M00349	0.06856733307231158	False
GO:0042555	1	7	0.546448087431694	0.02487562189054726	21.9672131147541	25.596153846153847	0.04464849595406335	Migut.K01134	0.06856733307231158	False
GO:0006275	1	7	0.546448087431694	0.02487562189054726	21.9672131147541	25.596153846153847	0.04464849595406335	Migut.D02143	0.06856733307231158	False
GO:0030337	1	7	0.546448087431694	0.02487562189054726	21.9672131147541	25.596153846153847	0.04464849595406335	Migut.D02143	0.06856733307231158	False
GO:0016579	1	8	0.546448087431694	0.028429282160625444	19.221311475409834	21.93877551020408	0.050862882092776146	Migut.M00349	0.076740488771557	False
GO:0004672	12	1096	6.557377049180328	3.894811656005686	1.6836185233935623	1.7396905548002848	0.055018471810985174	Migut.E00822,Migut.G00311,Migut.I00125,Migut.N01627,Migut.J00098,Migut.N01407,Migut.F01465,Migut.M00167,Migut.B01654,Migut.F01860,Migut.G00709,Migut.C00348	0.08157911337490906	False
GO:0006541	1	9	0.546448087431694	0.031982942430703626	17.085610200364297	19.19574175824176	0.05703706425462108	Migut.M02038	0.08313877162537987	False
GO:0005667	1	10	0.546448087431694	0.03553660270078181	15.377049180327868	17.062271062271062	0.06317130111933987	Migut.I00063	0.09054553160438714	False
GO:0005089	1	12	0.546448087431694	0.042643923240938165	12.814207650273223	13.959040959040959	0.0753209654106186	Migut.F00731	0.10619021352972459	False
GO:0005681	1	13	0.546448087431694	0.04619758351101635	11.828499369482975	12.79532967032967	0.08133690196244792	Migut.J01894	0.11103132648842096	False
GO:0016818	1	13	0.546448087431694	0.04619758351101635	11.828499369482975	12.79532967032967	0.08133690196244792	Migut.G00450	0.11103132648842096	False
GO:0005643	1	15	0.546448087431694	0.053304904051172705	10.251366120218579	10.966640502354789	0.09325224449707573	Migut.K00101	0.12337989271920789	False
GO:0003678	1	15	0.546448087431694	0.053304904051172705	10.251366120218579	10.966640502354789	0.09325224449707573	Migut.K01134	0.12337989271920789	False
GO:0006468	11	1100	6.0109289617486334	3.9090262970859984	1.537704918032787	1.5778717406624383	0.10476597911895655	Migut.E00822,Migut.G00311,Migut.I00125,Migut.N01627,Migut.J00098,Migut.N01407,Migut.F01465,Migut.M00167,Migut.F01860,Migut.G00709,Migut.C00348	0.13651324551864036	False
GO:0042393	1	19	0.546448087431694	0.06751954513148542	8.093183779119931	8.52838827838828	0.11662376561785306	Migut.K01054	0.1496961767632144	False
GO:0007049	1	23	0.546448087431694	0.08173418621179816	6.68567355666429	6.9767732267732265	0.13939609051897853	Migut.B01654	0.1762950556563552	False
GO:0003676	5	446	2.73224043715847	1.5849324804548686	1.7238844372564874	1.7526561186272263	0.16626629479250407	Migut.J01489,Migut.I00367,Migut.N00753,Migut.G00450,Migut.K00698	0.20723045437906307	False
GO:0016787	3	225	1.639344262295082	0.7995735607675907	2.050273224043716	2.0822072072072073	0.18099897002190618	Migut.G00450,Migut.M02038,Migut.N00497	0.22237016316977046	False
GO:0006310	1	35	0.546448087431694	0.12437810945273632	4.39344262295082	4.512443438914027	0.20426875863526625	Migut.J01024	0.2474241301779281	False
GO:0008408	1	36	0.546448087431694	0.1279317697228145	4.271402550091074	4.383359497645212	0.20945000101810718	Migut.H00422	0.25017639010496134	False
GO:0046872	3	253	1.639344262295082	0.8990760483297796	1.8233655154538977	1.8471333333333333	0.22768025084894628	Migut.K01054,Migut.I01108,Migut.H00054	0.268226048945334	False
GO:0005515	18	2387	9.836065573770492	8.482587064676617	1.1595596365559349	1.1783107563605664	0.29035028893061815	Migut.E01374,Migut.K01054,Migut.J01093,Migut.M01869,Migut.H02030,Migut.I00125,Migut.N01627,Migut.J00098,Migut.H00924,Migut.B00081,Migut.A00745,Migut.L01493,Migut.F01465,Migut.H00080,Migut.M01303,Migut.H01589,Migut.J00844,Migut.G00441	0.3374341195680157	False
GO:0015035	1	77	0.546448087431694	0.27363184079601993	1.9970193740685542	2.0156882591093117	0.3953245783912899	Migut.F00833	0.4503107789876347	False
GO:0030599	1	79	0.546448087431694	0.28073916133617627	1.9464619215604897	1.9638630600169062	0.40318523234939385	Migut.A00945	0.4503107789876347	False
GO:0042545	1	79	0.546448087431694	0.28073916133617627	1.9464619215604897	1.9638630600169062	0.40318523234939385	Migut.A00945	0.4503107789876347	False
GO:0008270	5	714	2.73224043715847	2.5373134328358207	1.0768241722918677	1.0795391515189934	0.49678137531297917	Migut.G00450,Migut.D00011,Migut.L01236,Migut.M01869,Migut.H00803	0.5477333112425155	False
GO:0000166	1	110	0.546448087431694	0.39090262970859985	1.397913561847988	1.4037705413852204	0.5128027204919866	Migut.H00422	0.558240936231783	False
GO:0045454	1	116	0.546448087431694	0.41222459132906897	1.325607687959299	1.3302436693741042	0.5315802160923392	Migut.F00833	0.5714487322992646	False
GO:0005618	1	130	0.546448087431694	0.46197583511016344	1.1828499369482977	1.1852798364426271	0.5726419973737888	Migut.A00945	0.6079902688166153	False
GO:0009055	1	134	0.546448087431694	0.4761904761904762	1.1475409836065573	1.1494670742791044	0.5837019794913992	Migut.F00833	0.6121752467836625	False
GO:0006810	1	245	0.546448087431694	0.8706467661691543	0.6276346604215456	0.6240542244640606	0.7992069264987489	Migut.K00101	0.8280939238420773	False
GO:0003700	1	415	0.546448087431694	1.4747690120824448	0.37053130555006913	0.3655438764134416	0.9346385629022798	Migut.I00063	0.9568918620190007	False
GO:0006355	1	800	0.546448087431694	2.8429282160625444	0.19221311475409839	0.18675817299096398	0.9949850717444833	Migut.I00063	0.9960361624059334	False
GO:0016020	1	835	0.546448087431694	2.9673063255152807	0.184156277608717	0.17869001502095028	0.9960361624059334	Migut.G00441	0.9960361624059334	False
