## Supplementary Data Files for "Gene expression divergence between locally adapted inland annual and coastal perennial ecotypes of *Mimulus guttatus* across developmental stages": hub_genes_annotated.txt

ModuleName	#pacId	locusName	transcriptName	peptideName	Pfam	Panther	KOG	KEGG/ec	KO	GO	Best-hit-arabi-name	arabi-symbol	arabi-defline
black	28947518	Migut.B00563	Migut.B00563.1	Migut.B00563.1.p	PF00254	PTHR10516,PTHR10516:SF214	KOG0544	5.2.1.8	K01802	GO:0006457	AT5G64350.1	ATFKBP12,FKBP12	FK506-binding protein 12
black	28926794	Migut.D02448	Migut.D02448.1	Migut.D02448.1.p	PF00687	PTHR23105,PTHR23105:SF48	KOG1570		K02865		AT1G08360.1		Ribosomal protein L1p/L10e family
black	28926793	Migut.D02448	Migut.D02448.2	Migut.D02448.2.p	PF00687	PTHR23105,PTHR23105:SF48	KOG1570		K02865		AT1G08360.1		Ribosomal protein L1p/L10e family
black	28932484	Migut.F01852	Migut.F01852.1	Migut.F01852.1.p	PF01781	PTHR10965,PTHR10965:SF3	KOG3499		K02923	GO:0006412,GO:0005840,GO:0005622,GO:0003735	AT2G43460.1		Ribosomal L38e protein family
black	28943723	Migut.G00718	Migut.G00718.1	Migut.G00718.1.p	PF00203	PTHR11880,PTHR11880:SF10	KOG0898		K02958	GO:0006412,GO:0005840,GO:0003735	AT5G09500.1		Ribosomal protein S19 family protein
black	28941042	Migut.J00403	Migut.J00403.1	Migut.J00403.1.p	PF00164	PTHR11652,PTHR11652:SF16	KOG1749		K02973	GO:0006412,GO:0005840,GO:0005622,GO:0003735	AT5G02960.1		Ribosomal protein S12/S23 family protein
black	28934385	Migut.L00181	Migut.L00181.1	Migut.L00181.1.p	PF02984,PF00134	PTHR10177,PTHR10177:SF216	KOG0656		K14505	GO:0005634	AT4G34160.1	CYCD3,CYCD3;1	CYCLIN D3;1
black	28934106	Migut.L01988	Migut.L01988.1	Migut.L01988.1.p	PF01247	PTHR10902	KOG0887		K02917	GO:0006412,GO:0005840,GO:0005622,GO:0003735	AT1G74270.1		Ribosomal protein L35Ae family protein
black	28934107	Migut.L01988	Migut.L01988.2	Migut.L01988.2.p	PF01247	PTHR10902	KOG0887		K02917	GO:0006412,GO:0005840,GO:0005622,GO:0003735	AT1G74270.1		Ribosomal protein L35Ae family protein
black	28948820	Migut.M01688	Migut.M01688.1	Migut.M01688.1.p	PF01201	PTHR10394	KOG3283		K02995	GO:0006412,GO:0005840,GO:0005622,GO:0003735	AT5G59240.1		Ribosomal protein S8e family protein
black	28924870	Migut.N02225	Migut.N02225.1	Migut.N02225.1.p	PF00238	PTHR11761,PTHR11761:SF10	KOG0901		K02894	GO:0006412,GO:0005840,GO:0003735	AT3G04400.1	emb2171	Ribosomal protein L14p/L23e family protein
black	28923733	Migut.N03058	Migut.N03058.1	Migut.N03058.1.p	PF00291	PTHR10314,PTHR10314:SF110	KOG1252	2.5.1.47	K01738		AT2G43750.1	ACS1,ATCS-B,CPACS1,OASB	O-acetylserine (thiol) lyase B
black	28923734	Migut.N03058	Migut.N03058.2	Migut.N03058.2.p	PF00291	PTHR10314,PTHR10314:SF110	KOG1252	2.5.1.47	K01738		AT2G43750.1	ACS1,ATCS-B,CPACS1,OASB	O-acetylserine (thiol) lyase B
blue	28946429	Migut.B00021	Migut.B00021.1	Migut.B00021.1.p	PF05368	PTHR14194,PTHR14194:SF81	KOG1203	1.3.1.75			AT4G35250.1		NAD(P)-binding Rossmann-fold superfamily protein
blue	28946085	Migut.B00505	Migut.B00505.1	Migut.B00505.1.p	PF01789	PTHR31407,PTHR31407:SF4			K02717	GO:0019898,GO:0015979,GO:0009654,GO:0009523,GO:0005509	AT3G55330.1	PPL1	PsbP-like protein 1
blue	28945236	Migut.C00083	Migut.C00083.1	Migut.C00083.1.p	PF00141	PTHR31356,PTHR31356:SF6		1.11.1.11	K00434	GO:0055114,GO:0020037,GO:0006979,GO:0004601	AT4G09010.1	APX4,TL29	ascorbate peroxidase 4
blue	28944980	Migut.C01411	Migut.C01411.1	Migut.C01411.1.p	PF07883	PTHR33271,PTHR33271:SF6			K06995		AT4G10300.1		RmlC-like cupins superfamily protein
blue	28927932	Migut.D00296	Migut.D00296.1	Migut.D00296.1.p	PF01370	PTHR10366,PTHR10366:SF278				GO:0050662,GO:0003824	AT3G63140.1	CSP41A	chloroplast stem-loop binding protein of 41 kDa
blue	28928913	Migut.D02295	Migut.D02295.1	Migut.D02295.1.p	PF01281,PF03948	PTHR21368,PTHR21368:SF18	KOG4607		K02939	GO:0006412,GO:0005840,GO:0005622,GO:0003735	AT3G44890.1	RPL9	ribosomal protein L9
blue	28928914	Migut.D02295	Migut.D02295.2	Migut.D02295.2.p	PF01281,PF03948	PTHR21368,PTHR21368:SF18	KOG4607		K02939	GO:0006412,GO:0005840,GO:0005622,GO:0003735	AT3G44890.1	RPL9	ribosomal protein L9
blue	28928915	Migut.D02295	Migut.D02295.3	Migut.D02295.3.p	PF01281,PF03948	PTHR21368,PTHR21368:SF18	KOG4607		K02939	GO:0006412,GO:0005840,GO:0005622,GO:0003735	AT3G44890.1	RPL9	ribosomal protein L9
blue	28928916	Migut.D02295	Migut.D02295.4	Migut.D02295.4.p	PF01281,PF03948	PTHR21368,PTHR21368:SF18	KOG4607		K02939	GO:0006412,GO:0005840,GO:0005622,GO:0003735	AT3G44890.1	RPL9	ribosomal protein L9
blue	28953370	Migut.H01481	Migut.H01481.1	Migut.H01481.1.p	PF00333,PF03719	PTHR13718	KOG0877		K02988	GO:0006412,GO:0005840,GO:0003735,GO:0003723	AT2G33800.1		Ribosomal protein S5 family protein
blue	28937218	Migut.K00479	Migut.K00479.1	Migut.K00479.1.p		PTHR15852,PTHR15852:SF26					AT3G47650.1		DnaJ/Hsp40 cysteine-rich domain superfamily protein
blue	28923433	Migut.N00890	Migut.N00890.1	Migut.N00890.1.p	PF00573	PTHR10746,PTHR10746:SF10			K02926	GO:0006412,GO:0005840,GO:0003735	AT1G07320.1	RPL4	ribosomal protein L4
blue	28924864	Migut.N03077	Migut.N03077.1	Migut.N03077.1.p	PF00254	PTHR10516,PTHR10516:SF264	KOG0544	5.2.1.8	K01802	GO:0006457	AT2G43560.1		FKBP-like peptidyl-prolyl cis-trans isomerase family protein
cyan	28945519	Migut.C00348	Migut.C00348.1	Migut.C00348.1.p	PF00069	PTHR24056,PTHR24056:SF178	KOG0594	2.7.11.22,2.7.11.23	K07760	GO:0006468,GO:0005524,GO:0004672	AT1G76540.1	CDKB2;1	cyclin-dependent kinase B2;1
cyan	28929344	Migut.D00295	Migut.D00295.1	Migut.D00295.1.p		PTHR31016,PTHR31016:SF2					AT4G02800.1
cyan	28928795	Migut.D02117	Migut.D02117.1	Migut.D02117.1.p	PF00125,PF16211	PTHR23430	KOG1756		K11251	GO:0003677	AT5G59870.1	HTA6	histone H2A 6
cyan	28927069	Migut.D02536	Migut.D02536.1	Migut.D02536.1.p	PF01426,PF00385,PF00145	PTHR10629,PTHR10629:SF28		2.1.1.37	K00558	GO:0003682	AT1G69770.1	CMT3	chromomethylase 3
cyan	28931882	Migut.F00327	Migut.F00327.1	Migut.F00327.1.p	PF12836,PF00225	PTHR24115,PTHR24115:SF550		3.6.4.4	K10403	GO:0008017,GO:0007018,GO:0005524,GO:0003777,GO:0005871	AT5G23910.1		ATP binding microtubule motor family protein
cyan	28931883	Migut.F00327	Migut.F00327.2	Migut.F00327.2.p	PF12836,PF00225	PTHR24115,PTHR24115:SF550		3.6.4.4	K10403	GO:0008017,GO:0007018,GO:0005524,GO:0003777,GO:0005871	AT5G23910.1		ATP binding microtubule motor family protein
cyan	28931644	Migut.F00952	Migut.F00952.1	Migut.F00952.1.p		PTHR33621					AT3G03130.1
cyan	28943902	Migut.G00441	Migut.G00441.1	Migut.G00441.1.p	PF05739,PF00804	PTHR19957,PTHR19957:SF91	KOG0810		K08486	GO:0005515,GO:0016020	AT1G08560.1	ATSYP111,KN,SYP111	syntaxin of plants 111
cyan	28943886	Migut.G00503	Migut.G00503.1	Migut.G00503.1.p	PF00225	PTHR24115,PTHR24115:SF416	KOG0243	3.6.4.4	K10398	GO:0008017,GO:0007018,GO:0005524,GO:0003777,GO:0005871	AT4G14330.1		P-loop containing nucleoside triphosphate hydrolases superfamily protein
cyan	28951317	Migut.H01772	Migut.H01772.1	Migut.H01772.1.p	PF00225,PF06548	PTHR24115,PTHR24115:SF529	KOG4280	3.6.4.4	K10400	GO:0008017,GO:0007018,GO:0005524,GO:0003777,GO:0005871	AT3G20150.1		Kinesin motor family protein
cyan	28948679	Migut.M00163	Migut.M00163.1	Migut.M00163.1.p	PF06886,PF12214	PTHR14326,PTHR14326:SF17			K16812	GO:0060236,GO:0032147,GO:0005874,GO:0005819	AT1G03780.2	TPX2	targeting protein for XKLP2
green	28938645	Migut.A01174	Migut.A01174.1	Migut.A01174.1.p	PF02109	PTHR10705	KOG1746	2.4.99.18	K12668	GO:0016021,GO:0008250,GO:0004579	AT1G32210.1	ATDAD1	Defender against death (DAD family) protein
green	28946661	Migut.B00857	Migut.B00857.1	Migut.B00857.1.p	PF01501	PTHR11183,PTHR11183:SF59	KOG1950	2.4.1.123		GO:0016757	AT1G56600.1	AtGolS2,GolS2	galactinol synthase 2
green	28946662	Migut.B00857	Migut.B00857.2	Migut.B00857.2.p	PF01501	PTHR11183,PTHR11183:SF33	KOG1950	2.4.1.123		GO:0016757,GO:0047216,GO:0006012	AT1G56600.1	AtGolS2,GolS2	galactinol synthase 2
green	28947818	Migut.B01150	Migut.B01150.1	Migut.B01150.1.p	PF02466	PTHR14110,PTHR14110:SF5					AT3G62880.2	ATOEP16-4	Mitochondrial import inner membrane translocase subunit Tim17/Tim22/Tim23 family protein
green	28931971	Migut.F00777	Migut.F00777.1	Migut.F00777.1.p
green	28931972	Migut.F00777	Migut.F00777.2	Migut.F00777.2.p
green	28931202	Migut.I00397	Migut.I00397.1	Migut.I00397.1.p	PF08387,PF00646	PTHR32212				GO:0005515	AT3G58880.1		F-box/RNI-like superfamily protein
green	28936555	Migut.K00195	Migut.K00195.1	Migut.K00195.1.p	PF00656	PTHR31810,PTHR31810:SF2	KOG1546			GO:0006508,GO:0004197	AT5G04200.1	AtMC9,MC9	metacaspase 9
green	28936708	Migut.K00994	Migut.K00994.1	Migut.K00994.1.p	PF01486,PF00319	PTHR11945,PTHR11945:SF190				GO:0006355,GO:0005634,GO:0003700,GO:0046983,GO:0003677	AT5G65060.1	AGL70,FCL3,MAF3	K-box region and MADS-box transcription factor family protein
green	28938328	Migut.K01401	Migut.K01401.1	Migut.K01401.1.p
green	28934873	Migut.L00860	Migut.L00860.1	Migut.L00860.1.p		PTHR20932,PTHR20932:SF11					AT5G23130.1		Peptidoglycan-binding LysM domain-containing protein
green	28925973	Migut.N01510	Migut.N01510.1	Migut.N01510.1.p	PF04398	PTHR31676,PTHR31676:SF27					AT1G02816.1		Protein of unknown function, DUF538
greenyellow	28938659	Migut.A01046	Migut.A01046.1	Migut.A01046.1.p	PF01494	PTHR13789,PTHR13789:SF224	KOG2614			GO:0071949	AT2G35660.1	CTF2A	FAD/NAD(P)-binding oxidoreductase family protein
greenyellow	28920868	Migut.E00301	Migut.E00301.1	Migut.E00301.1.p	PF13225	PTHR33591,PTHR33591:SF1		5.2.1.14			AT1G64680.1
greenyellow	28932583	Migut.F01717	Migut.F01717.1	Migut.F01717.1.p	PF01425	PTHR11895,PTHR11895:SF92	KOG1211	3.5.1.4		GO:0016884	AT1G08980.1	AMI1,ATAMI1,ATTOC64-I,TOC64-I	amidase 1
greenyellow	28942864	Migut.G00795	Migut.G00795.1	Migut.G00795.1.p	PF03094	PTHR31942,PTHR31942:SF26				GO:0016021,GO:0006952	AT4G02600.2	ATMLO1,MLO1	Seven transmembrane MLO family protein
greenyellow	28943638	Migut.G01102	Migut.G01102.1	Migut.G01102.1.p		PTHR37389,PTHR37389:SF1					AT2G05530.1		Glycine-rich protein family
greenyellow	28951848	Migut.H00220	Migut.H00220.1	Migut.H00220.1.p	PF01238	PTHR10309,PTHR10309:SF0		5.3.1.8	K01809	GO:0008270,GO:0005975,GO:0004476,GO:0009298	AT3G02570.1	MEE31,PMI1	Mannose-6-phosphate isomerase, type I
greenyellow	28951024	Migut.H00653	Migut.H00653.1	Migut.H00653.1.p	PF14234	PTHR33835,PTHR33835:SF2					AT3G01060.1
greenyellow	28949841	Migut.M00490	Migut.M00490.1	Migut.M00490.1.p	PF13041,PF01535	PTHR24015,PTHR24015:SF485					AT2G42920.1		Pentatricopeptide repeat (PPR-like) superfamily protein
greenyellow	28924563	Migut.N00022	Migut.N00022.1	Migut.N00022.1.p	PF07876	PTHR33178,PTHR33178:SF2					AT3G17210.1	ATHS1,HS1	heat stable protein 1
greenyellow	28923784	Migut.N00524	Migut.N00524.1	Migut.N00524.1.p	PF00153	PTHR24089,PTHR24089:SF368	KOG0769		K13354		AT2G39970.1		Mitochondrial substrate carrier family protein
lightcyan	28939148	Migut.A00864	Migut.A00864.1	Migut.A00864.1.p	PF04043	PTHR31080,PTHR31080:SF8		3.1.1.11		GO:0004857	AT1G62760.1		Plant invertase/pectin methylesterase inhibitor superfamily protein
lightcyan	28939494	Migut.A00978	Migut.A00978.1	Migut.A00978.1.p	PF00280	PTHR33091,PTHR33091:SF14				GO:0009611,GO:0004867	AT2G38870.1		Serine protease inhibitor, potato inhibitor I-type family protein
lightcyan	28945963	Migut.B01713	Migut.B01713.1	Migut.B01713.1.p	PF00106	PTHR24322,PTHR24322:SF442	KOG1208	1.1.1.208	K15095	GO:0016491,GO:0008152	AT3G61220.1		NAD(P)-binding Rossmann-fold superfamily protein
lightcyan	28921098	Migut.E01461	Migut.E01461.1	Migut.E01461.1.p	PF14510,PF08370,PF00005,PF01061	PTHR19241,PTHR19241:SF219		3.6.3.44		GO:0016887,GO:0005524,GO:0016020	AT1G15520.1	ABCG40,ATABCG40,ATPDR12,PDR12	pleiotropic drug resistance 12
lightcyan	28921099	Migut.E01461	Migut.E01461.2	Migut.E01461.2.p	PF00005,PF08370,PF01061	PTHR19241,PTHR19241:SF219	KOG0061	3.6.3.44		GO:0016887,GO:0005524,GO:0016020	AT1G15520.1	ABCG40,ATABCG40,ATPDR12,PDR12	pleiotropic drug resistance 12
lightcyan	28942906	Migut.G00515	Migut.G00515.1	Migut.G00515.1.p	PF00043	PTHR11260,PTHR11260:SF233	KOG0406	2.5.1.18			AT3G09270.1	ATGSTU8,GSTU8	glutathione S-transferase TAU 8
lightcyan	28952418	Migut.H01293	Migut.H01293.1	Migut.H01293.1.p	PF03188,PF04526	PTHR23130,PTHR23130:SF80	KOG4293			GO:0016021	AT5G47530.1		Auxin-responsive family protein
lightcyan	28942156	Migut.J00066	Migut.J00066.1	Migut.J00066.1.p	PF00141	PTHR31388		1.11.1.7	K00430	GO:0055114,GO:0020037,GO:0006979,GO:0004601	AT5G05340.1		Peroxidase superfamily protein
lightcyan	28950418	Migut.M01918	Migut.M01918.1	Migut.M01918.1.p	PF08031,PF01565	PTHR32448		1.3.3.8		GO:0055114,GO:0050660,GO:0016491	AT4G20820.1		FAD-binding Berberine family protein
lightcyan	28923315	Migut.N00310	Migut.N00310.1	Migut.N00310.1.p	PF00407	PTHR31213,PTHR31213:SF13				GO:0009607,GO:0006952	AT1G24020.2	MLP423	MLP-like protein 423
lightcyan	28924152	Migut.N00312	Migut.N00312.1	Migut.N00312.1.p	PF00407	PTHR31213,PTHR31213:SF13				GO:0009607,GO:0006952	AT1G24020.1	MLP423	MLP-like protein 423
red	28947642	Migut.B01671	Migut.B01671.1	Migut.B01671.1.p	PF00614,PF00168,PF12357	PTHR18896,PTHR18896:SF15		3.1.4.4	K01115	GO:0003824,GO:0005515	AT2G42010.1	PLDBETA,PLDBETA1	phospholipase D beta 1
red	28944278	Migut.C00485	Migut.C00485.1	Migut.C00485.1.p	PF15811	PTHR36813					AT5G63905.1
red	28921233	Migut.E00908	Migut.E00908.1	Migut.E00908.1.p	PF00335	PTHR19282,PTHR19282:SF262				GO:0016021	AT1G32400.1	TOM2A	tobamovirus multiplication 2A
red	28921427	Migut.E01133	Migut.E01133.1	Migut.E01133.1.p	PF00995	PTHR11679,PTHR11679:SF38				GO:0016192,GO:0006904	AT1G12360.1	KEU	Sec1/munc18-like (SM) proteins superfamily
red	28921426	Migut.E01133	Migut.E01133.2	Migut.E01133.2.p	PF00995	PTHR11679,PTHR11679:SF38				GO:0016192,GO:0006904	AT1G12360.1	KEU	Sec1/munc18-like (SM) proteins superfamily
red	28922355	Migut.E01485	Migut.E01485.1	Migut.E01485.1.p
red	28921475	Migut.E01495	Migut.E01495.1	Migut.E01495.1.p
red	28921476	Migut.E01495	Migut.E01495.2	Migut.E01495.2.p
red	28934090	Migut.F01643	Migut.F01643.1	Migut.F01643.1.p
red	28941797	Migut.J01169	Migut.J01169.1	Migut.J01169.1.p	PF09296,PF09297,PF00293	PTHR22769,PTHR22769:SF7	KOG3084	3.6.1.22	K03426	GO:0016787,GO:0046872	AT5G20070.1	ATNUDT19,ATNUDX19,NUDX19	nudix hydrolase homolog 19
red	28941798	Migut.J01169	Migut.J01169.2	Migut.J01169.2.p	PF09296,PF09297,PF00293	PTHR22769,PTHR22769:SF7	KOG3084	3.6.1.22	K03426	GO:0016787,GO:0046872	AT5G20070.1	ATNUDT19,ATNUDX19,NUDX19	nudix hydrolase homolog 19
red	28941799	Migut.J01169	Migut.J01169.3	Migut.J01169.3.p	PF09296,PF09297,PF00293	PTHR22769,PTHR22769:SF7	KOG3084	3.6.1.22	K03426	GO:0016787,GO:0046872	AT5G20070.1	ATNUDT19,ATNUDX19,NUDX19	nudix hydrolase homolog 19
red	28937509	Migut.K00699	Migut.K00699.1	Migut.K00699.1.p	PF02681	PTHR31446,PTHR31446:SF5			K09775		AT1G67600.1		Acid phosphatase/vanadium-dependent haloperoxidase-related protein
red	28948088	Migut.O00442	Migut.O00442.1	Migut.O00442.1.p	PF13850,PF07970	PTHR10984,PTHR10984:SF32	KOG2667				AT3G22290.1		Endoplasmic reticulum vesicle transporter protein
tan	28940070	Migut.A00708	Migut.A00708.1	Migut.A00708.1.p	PF00150	PTHR31263,PTHR31263:SF10		3.2.1.4		GO:0005975,GO:0004553	AT1G13130.1		Cellulase (glycosyl hydrolase family 5) protein
tan	28946773	Migut.B00294	Migut.B00294.1	Migut.B00294.1.p	PF02362	PTHR31920				GO:0003677	AT5G18000.1	VDD	VERDANDI
tan	28948004	Migut.B00746	Migut.B00746.1	Migut.B00746.1.p	PF00724	PTHR22893,PTHR22893:SF44	KOG0134	1.3.1.42		GO:0055114,GO:0016491,GO:0010181	AT1G76680.1	ATOPR1,OPR1	12-oxophytodienoate reductase 1
tan	28945765	Migut.B01858	Migut.B01858.1	Migut.B01858.1.p	PF00234	PTHR33076,PTHR33076:SF9					AT5G59310.1	LTP4	lipid transfer protein 4
tan	28929297	Migut.D00032	Migut.D00032.1	Migut.D00032.1.p		PTHR12242,PTHR12242:SF6					AT1G10660.3
tan	28929298	Migut.D00032	Migut.D00032.2	Migut.D00032.2.p		PTHR12242,PTHR12242:SF6					AT1G10660.1
tan	28922224	Migut.E01237	Migut.E01237.1	Migut.E01237.1.p							AT3G61660.1
tan	28920547	Migut.E01377	Migut.E01377.1	Migut.E01377.1.p	PF02704	PTHR23201,PTHR23201:SF10					AT2G39540.1		Gibberellin-regulated family protein
tan	28921309	Migut.E01808	Migut.E01808.1	Migut.E01808.1.p	PF00862,PF05116,PF00534	PTHR12526,PTHR12526:SF343	KOG0853	2.4.1.14	K00696	GO:0016157,GO:0005985	AT5G20280.1	ATSPS1F,SPS1F	sucrose phosphate synthase 1F
tan	28938090	Migut.K01073	Migut.K01073.1	Migut.K01073.1.p		PTHR35467,PTHR35467:SF2					AT1G28100.1
tan	28923182	Migut.N02078	Migut.N02078.1	Migut.N02078.1.p	PF03321	PTHR31901,PTHR31901:SF4					AT2G14960.1	GH3.1	Auxin-responsive GH3 family protein
turquoise	28945464	Migut.C00970	Migut.C00970.1	Migut.C00970.1.p	PF04043	PTHR31890				GO:0004857	AT5G50030.1		Plant invertase/pectin methylesterase inhibitor superfamily protein
turquoise	28933045	Migut.F00245	Migut.F00245.1	Migut.F00245.1.p	PF06376	PTHR33374,PTHR33374:SF3					AT3G61640.1	AGP20,AtAGP20	arabinogalactan protein 20
turquoise	28933433	Migut.F00971	Migut.F00971.1	Migut.F00971.1.p
turquoise	28951016	Migut.H00556	Migut.H00556.1	Migut.H00556.1.p	PF01619	PTHR13914,PTHR13914:SF0	KOG0186	1.5.5.2	K00318	GO:0006562,GO:0004657	AT5G38710.1		Methylenetetrahydrofolate reductase family protein
turquoise	28951017	Migut.H00556	Migut.H00556.2	Migut.H00556.2.p	PF01619	PTHR13914,PTHR13914:SF0	KOG0186	1.5.5.2	K00318	GO:0006562,GO:0004657	AT5G38710.1		Methylenetetrahydrofolate reductase family protein
turquoise	28951018	Migut.H00556	Migut.H00556.3	Migut.H00556.3.p	PF01619	PTHR13914,PTHR13914:SF0	KOG0186	1.5.5.2		GO:0006562,GO:0004657	AT5G38710.1		Methylenetetrahydrofolate reductase family protein
turquoise	28951326	Migut.H01794	Migut.H01794.1	Migut.H01794.1.p	PF12763,PF00350,PF16880	PTHR11216,PTHR11216:SF73			K12483		AT3G20290.1	ATEHD1,EHD1	EPS15 homology domain 1
turquoise	28938224	Migut.K00009	Migut.K00009.1	Migut.K00009.1.p		PTHR34114					AT3G13520.1	AGP12,ATAGP12	arabinogalactan protein 12
turquoise	28937123	Migut.K01300	Migut.K01300.1	Migut.K01300.1.p	PF07059	PTHR31558,PTHR31558:SF1					AT1G13970.1		Protein of unknown function (DUF1336)
turquoise	28937124	Migut.K01300	Migut.K01300.2	Migut.K01300.2.p	PF07059	PTHR31558,PTHR31558:SF1					AT1G13970.1		Protein of unknown function (DUF1336)
turquoise	28950128	Migut.M00012	Migut.M00012.1	Migut.M00012.1.p	PF00295	PTHR31375,PTHR31375:SF37		3.2.1.15	K01213	GO:0005975,GO:0004650	AT3G07840.1		Pectin lyase-like superfamily protein
turquoise	28924961	Migut.N01428	Migut.N01428.1	Migut.N01428.1.p	PF00412	PTHR24206,PTHR24206:SF22	KOG1700		K09377	GO:0008270	AT3G61230.1		GATA type zinc finger transcription factor family protein
turquoise	28922939	Migut.N03273	Migut.N03273.1	Migut.N03273.1.p	PF00171	PTHR11699,PTHR11699:SF171		1.2.1.3	K00128	GO:0055114,GO:0016491,GO:0008152	AT1G44170.2	ALDH3H1,ALDH4	aldehyde dehydrogenase 3H1
turquoise	28922940	Migut.N03273	Migut.N03273.2	Migut.N03273.2.p	PF00171	PTHR11699,PTHR11699:SF171		1.2.1.3	K00128	GO:0055114,GO:0016491,GO:0008152	AT1G44170.2	ALDH3H1,ALDH4	aldehyde dehydrogenase 3H1
