## Supplementary Data Files for "Gene expression divergence between locally adapted inland annual and coastal perennial ecotypes of *Mimulus guttatus* across developmental stages": lightcyan_GO_enrichment.csv

term	genes_in_selection	genes_in_background	percent_in_selection	percent_in_background	fold_enrichment	odds_ratio	pvalue	genes	adjusted_pvalue	significant
GO:0009607	4	32	6.557377049180328	0.11371712864250177	57.66393442622951	70.30325814536342	6.865356966159376e-07	Migut.N00312,Migut.N00310,Migut.G00115,Migut.G00117	3.0207570651101253e-05	True
GO:0006952	4	56	6.557377049180328	0.1990049751243781	32.95081967213115	37.823211875843455	6.7448458137482505e-06	Migut.N00312,Migut.N00310,Migut.G00115,Migut.G00117	0.00014838660790246152	True
GO:0004601	4	102	6.557377049180328	0.36247334754797444	18.090646094503374	20.036519871106336	7.244349709014807e-05	Migut.J00067,Migut.M00274,Migut.J00066,Migut.B00622	0.0009595658095687923	True
GO:0006979	4	109	6.557377049180328	0.3873489694385217	16.928861482929765	18.69607351712615	9.377159550558043e-05	Migut.J00067,Migut.M00274,Migut.J00066,Migut.B00622	0.0009595658095687923	True
GO:0043565	5	217	8.19672131147541	0.7711442786069652	10.629296668429403	11.736438679245284	0.00010904156926918094	Migut.M01342,Migut.J00031,Migut.D00842,Migut.D00064,Migut.J00088	0.0009595658095687923	True
GO:0006355	8	800	13.114754098360656	2.8429282160625444	4.61311475409836	5.200495521250239	0.00032051083890778333	Migut.M01342,Migut.D00842,Migut.J00031,Migut.D00064,Migut.J00088,Migut.N02478,Migut.B00028,Migut.H00825	0.002350412818657078	True
GO:0004867	2	21	3.278688524590164	0.0746268656716418	43.9344262295082	50.06244424620874	0.0009452361949981608	Migut.A00978,Migut.A00979	0.0055179784518387814	True
GO:0009611	2	22	3.278688524590164	0.07818052594171998	41.93740685543964	47.55762711864407	0.0010383104768342613	Migut.A00978,Migut.A00979	0.0055179784518387814	True
GO:0055114	9	1210	14.754098360655737	4.299928926794598	3.431242379081426	3.8734067764042783	0.001128677410603387	Migut.M01917,Migut.J00066,Migut.L00102,Migut.E01358,Migut.G00458,Migut.J00067,Migut.M00274,Migut.M01918,Migut.B00622	0.0055179784518387814	True
GO:0003700	5	415	8.19672131147541	1.4747690120824448	5.557969583251037	6.025479094076655	0.0020575542204269363	Migut.M01342,Migut.J00031,Migut.D00842,Migut.D00064,Migut.J00088	0.00867093105899076	True
GO:0004866	1	1	1.639344262295082	0.0035536602700781805	461.3114754098361	inf	0.00216773276474769	Migut.O00272	0.00867093105899076	True
GO:0016491	5	507	8.19672131147541	1.8017057569296377	4.549422834416529	4.904844906089926	0.004835126688257587	Migut.M01917,Migut.L00102,Migut.B01713,Migut.G00458,Migut.M01918	0.017728797856944485	True
GO:0009916	1	4	1.639344262295082	0.014214641080312722	115.32786885245902	155.9777777777778	0.00864323663202053	Migut.E01358	0.02925403167760795	True
GO:0050660	2	82	3.278688524590164	0.2914001421464108	11.251499400239902	11.863983050847457	0.0137342395014191	Migut.M01917,Migut.M01918	0.043164752718745744	True
GO:0016760	1	8	1.639344262295082	0.028429282160625444	57.66393442622951	66.83809523809524	0.01721298198523532	Migut.G00456	0.04898424382562213	True
GO:0020037	4	461	6.557377049180328	1.6382373845060412	4.002702606592937	4.241544780989673	0.01781245230022623	Migut.J00067,Migut.M00274,Migut.J00066,Migut.B00622	0.04898424382562213	True
GO:0015914	1	12	1.639344262295082	0.042643923240938165	38.442622950819676	42.527272727272724	0.025709850610119378	Migut.L01116	0.06284630149140293	False
GO:0004012	1	12	1.639344262295082	0.042643923240938165	38.442622950819676	42.527272727272724	0.025709850610119378	Migut.L01116	0.06284630149140293	False
GO:0030244	1	13	1.639344262295082	0.04619758351101635	35.48549810844893	38.981944444444444	0.027822752313503257	Migut.G00456	0.06443163693653385	False
GO:0008152	4	569	6.557377049180328	2.022032693674485	3.2429629202800423	3.417357553174973	0.03492894069116884	Migut.K00096,Migut.B01713,Migut.J00509,Migut.K00124	0.07684366952057145	False
GO:0016758	2	170	3.278688524590164	0.6041222459132907	5.427193828351013	5.631759483454399	0.052648917728072606	Migut.K00096,Migut.J00509	0.11031201809691403	False
GO:0031012	1	29	1.639344262295082	0.10305614783226724	15.907292255511587	16.69702380952381	0.06102258302836469	Migut.K01352	0.12204516605672938	False
GO:0008236	1	31	1.639344262295082	0.11016346837242358	14.881015335801164	15.582777777777778	0.06509333780070878	Migut.N02532	0.12452638535787766	False
GO:0006508	3	480	4.918032786885246	1.7057569296375266	2.8831967213114753	2.9930600737367166	0.08611026047177493	Migut.N02532,Migut.K01352,Migut.O00496	0.15786881086492072	False
GO:0005507	1	57	1.639344262295082	0.20255863539445626	8.093183779119933	8.340178571428572	0.11645960198514124	Migut.L00102	0.20496889949384858	False
GO:0004222	1	63	1.639344262295082	0.22388059701492538	7.3224043715847	7.531451612903226	0.12791326809573467	Migut.K01352	0.2164686075466279	False
GO:0004857	1	107	1.639344262295082	0.3802416488983653	4.311322200091926	4.398270440251572	0.20755968373374153	Migut.A00864	0.3157467706455089	False
GO:0000166	1	110	1.639344262295082	0.39090262970859985	4.193740685543964	4.276758409785932	0.21272168568068595	Migut.L01116	0.3157467706455089	False
GO:0004672	4	1096	6.557377049180328	3.894811656005686	1.683618523393562	1.7342715763768395	0.21345676385629814	Migut.M01273,Migut.M01272,Migut.C00456,Migut.O00198	0.3157467706455089	False
GO:0006468	4	1100	6.557377049180328	3.9090262970859984	1.6774962742175858	1.7276860033294916	0.21528188907648332	Migut.M01273,Migut.M01272,Migut.C00456,Migut.O00198	0.3157467706455089	False
GO:0003677	3	759	4.918032786885246	2.697228144989339	1.8233655154538975	1.8693897099069512	0.22700983372027597	Migut.B00028,Migut.H00825,Migut.N02478	0.322207505925553	False
GO:0000287	1	126	1.639344262295082	0.44776119402985076	3.66120218579235	3.7272	0.23969877319570712	Migut.L01116	0.32721020064969164	False
GO:0009055	1	134	1.639344262295082	0.4761904761904762	3.442622950819672	3.5020050125313285	0.2528442459565799	Migut.J01222	0.32721020064969164	False
GO:0004252	1	134	1.639344262295082	0.4761904761904762	3.442622950819672	3.5020050125313285	0.2528442459565799	Migut.O00496	0.32721020064969164	False
GO:0016021	3	828	4.918032786885246	2.9424307036247335	1.6714183891660728	1.7087147335423198	0.2670916553881636	Migut.B00051,Migut.L01116,Migut.H01293	0.3345593337132563	False
GO:0016887	1	147	1.639344262295082	0.5223880597014926	3.1381733021077283	3.188698630136986	0.2737303639472097	Migut.E01461	0.3345593337132563	False
GO:0008168	1	152	1.639344262295082	0.5401563610518834	3.0349439171699744	3.082560706401766	0.28160964194689553	Migut.K00124	0.33488714177468654	False
GO:0016747	1	158	1.639344262295082	0.5614783226723525	2.9196928823407347	2.96411889596603	0.2909538470911312	Migut.D01942	0.3368939282107835	False
GO:0046872	1	253	1.639344262295082	0.8990760483297796	1.8233655154538975	1.8404100529100529	0.4239193090602696	Migut.L01116	0.47826793842697085	False
GO:0016020	2	835	3.278688524590164	2.9673063255152807	1.104937665652302	1.1087553665534011	0.5440184572373374	Migut.E01461,Migut.G00456	0.5984203029610712	False
GO:0005524	3	1399	4.918032786885246	4.971570717839374	0.9892311838666964	0.9886498369726312	0.5901717962936572	Migut.E01461,Migut.L01116,Migut.O00198	0.6333550984614857	False
GO:0055085	1	516	1.639344262295082	1.8336886993603412	0.8940144872283645	0.8920388349514563	0.677014906437339	Migut.B00051	0.7092537115057836	False
GO:0008270	1	714	1.639344262295082	2.5373134328358207	0.6460945033751206	0.6396914446002805	0.791836417570375	Migut.K01352	0.8102512179789884	False
GO:0005515	1	2387	1.639344262295082	8.482587064676617	0.19325993942598915	0.1794705224923163	0.9955423487252378	Migut.O00198	0.9955423487252378	False
