## Supplementary Data Files for "Gene expression divergence between locally adapted inland annual and coastal perennial ecotypes of *Mimulus guttatus* across developmental stages": module_cyan_gene_info.csv

GeneID	ModuleMembership	MMPvalue	GS_Coast	GSPvalue_Coast	GS_Inland	GSPvalue_Inland	GS_leaf2	GSPvalue_leaf2	GS_leaf4	GSPvalue_leaf4	GS_bud	GSPvalue_bud
Migut.A00232.v2.0	0.797515205761934	2.41795827134919e-14	0.302336006202207	0.0188817779429067	-0.302336006202207	0.0188817779429067	-0.0490789524284206	0.709601494184124	0.4600196877618	0.000217351703524444	-0.41094073533338	0.00110805037357493
Migut.A00255.v2.0	0.672173884491191	4.08607827341552e-09	0.315021194978939	0.0142228379927438	-0.315021194978939	0.0142228379927438	-0.0978894220527177	0.456823574154695	0.11232820891433	0.392830086558474	-0.0144387868616127	0.912809643747544
Migut.A00279.v2.0	0.893319666978845	8.30757890603646e-22	0.549670446271808	5.39738126603883e-06	-0.549670446271808	5.39738126603883e-06	0.033395235205054	0.800030643226293	0.27134988977693	0.0359780077666668	-0.304745124981984	0.0179084930710112
Migut.A00520.v2.0	0.703117658857963	3.76050847526733e-10	0.153033578831291	0.243069718655391	-0.153033578831291	0.243069718655391	-0.0453454682827842	0.730821656497436	0.14627136294089	0.26476909888484	-0.100925894658106	0.442911771238198
Migut.A00676.v2.0	0.894711996250093	5.78929397699552e-22	0.704346185524704	3.39931853838154e-10	-0.704346185524704	3.39931853838154e-10	-0.0658690664828881	0.617053801456753	0.269840262611536	0.0370643935580215	-0.203971196128647	0.118005091417685
Migut.A00745.v2.0	0.728033392470998	4.36478067703628e-11	0.457619760431578	0.000236747148631529	-0.457619760431578	0.000236747148631529	-0.199195285180505	0.127050071487464	0.596796790098596	4.83855382315851e-07	-0.397601504918092	0.00165627307807227
Migut.A00945.v2.0	0.849508863028454	9.52553504159901e-18	0.708884732257267	2.33040992090472e-10	-0.708884732257267	2.33040992090472e-10	0.136375269937508	0.298804447098092	0.283744002317031	0.0280198859412802	-0.420119272254539	0.000832189022436288
Migut.B00081.v2.0	0.754263248494248	3.45052790542665e-12	0.45408457681674	0.000268207360392236	-0.45408457681674	0.000268207360392236	-0.109871001710963	0.403330165000901	0.213407372064513	0.101589976883352	-0.103536370353551	0.431142736241002
Migut.B00303.v2.0	0.90559775928702	2.8525771754496e-23	0.564363761808561	2.64757028990547e-06	-0.564363761808561	2.64757028990547e-06	0.0890851616465762	0.498480516616424	0.254656076707959	0.0495803420921264	-0.343741238354535	0.00716504497653851
Migut.B00334.v2.0	0.712770685901474	1.67710533204967e-10	0.30220249003398	0.0189370109048901	-0.30220249003398	0.0189370109048901	0.133454261324994	0.309371043507132	0.112948740878017	0.390204194118352	-0.246403002203011	0.0577151607531243
Migut.B00478.v2.0	0.862945352721035	7.68501879589612e-19	0.413994630011099	0.00100827146243646	-0.413994630011099	0.00100827146243646	0.00868448597900807	0.947492579955306	0.308160475995491	0.0166022307292069	-0.316844961974499	0.0136419702532776
Migut.B00496.v2.0	0.810032413652095	4.5787311617943e-15	0.209054573072898	0.108927208864842	-0.209054573072898	0.108927208864842	-0.151644217169085	0.247425513444728	0.23447550716075	0.0713468454878046	-0.0828312899916652	0.529221932637896
Migut.B00500.v2.0	0.888908698446419	2.52600648407196e-21	0.594983975989928	5.34711901638293e-07	-0.594983975989928	5.34711901638293e-07	0.0304237911814473	0.817503069028209	0.402466775560877	0.00143313228729965	-0.432890566742324	0.000551180090249506
Migut.B00551.v2.0	0.783355810504859	1.38839804688073e-13	0.247133699663242	0.0569539192756197	-0.247133699663242	0.0569539192756197	-0.0262160791826224	0.842394757879436	0.412123635398052	0.00106839287339988	-0.385907556215429	0.0023248374025623
Migut.B00830.v2.0	0.565184554542631	2.5417186613092e-06	0.19101408992452	0.14375131587272	-0.19101408992452	0.14375131587272	-0.16652446618758	0.203494196635981	0.120320266933884	0.359811678262018	0.0462041992536956	0.725922377972945
Migut.B01281.v2.0	0.887139561476433	3.89449417981691e-21	0.54530236794307	6.62742394826316e-06	-0.54530236794307	6.62742394826316e-06	-0.113661443516435	0.38720112118406	0.206622366565459	0.113201111333418	-0.0929609230490233	0.479904135245489
Migut.B01331.v2.0	0.529841418386198	1.33999471196458e-05	0.133668442857702	0.308588183845791	-0.133668442857702	0.308588183845791	-0.310707783712075	0.015681816379807	0.294696379649985	0.022271412410166	0.0160114040620899	0.90335633976251
Migut.B01589.v2.0	0.882518453446533	1.1672285812324e-20	0.430766502749772	0.000590934546889298	-0.430766502749772	0.000590934546889298	-0.0465056647009742	0.724205015968829	0.233808905228809	0.0721786539442043	-0.187303240527835	0.15184580084801
Migut.B01654.v2.0	0.811746480257754	3.61108227619266e-15	0.456741994063929	0.00024422703648162	-0.456741994063929	0.00024422703648162	-0.184656456408116	0.157822434472613	0.278246668717202	0.031345517321544	-0.0935902123090861	0.476923071896932
Migut.C00348.v2.0	0.923710177270632	7.64122772171299e-26	0.413055162873191	0.00103806759657751	-0.413055162873191	0.00103806759657751	-0.0423692011584909	0.747883804363305	0.386682975637654	0.00227400379709514	-0.344313774479162	0.00706322958372444
Migut.C00385.v2.0	0.858068329112972	1.97408051597419e-18	0.630864537585818	6.55499578943841e-08	-0.630864537585818	6.55499578943841e-08	0.130308608690047	0.321015841535399	0.284004205663415	0.0278701154529085	-0.414312814353462	0.00099835605548603
Migut.C00388.v2.0	0.70680013781258	2.77411213537382e-10	0.260810493671416	0.0441447723082108	-0.260810493671416	0.0441447723082108	0.0865153622321993	0.51099959521501	0.156355088998364	0.23287009136339	-0.242870451230563	0.0615123371248719
Migut.C00518.v2.0	0.806218701549236	7.69959889479421e-15	0.340478428215011	0.00777012097363944	-0.340478428215011	0.00777012097363944	-0.0794924235867016	0.546010220292993	0.325733712184222	0.0110939598148225	-0.24624128859752	0.0578847423350916
Migut.C00581.v2.0	0.832303654730955	1.71012273632131e-16	0.455727732348652	0.000253138469343347	-0.455727732348652	0.000253138469343347	-0.161589108926979	0.217404599885832	0.260684051459006	0.044251299767243	-0.0990949425320273	0.451271986779573
Migut.C00708.v2.0	0.691673531311772	9.40532699513946e-10	0.0969022711430855	0.461397226761724	-0.0969022711430855	0.461397226761724	-0.121679321370678	0.354370850989498	0.352207827093812	0.005783014958301	-0.230528505723134	0.0763853427927041
Migut.C00855.v2.0	0.750048884967361	5.29730163035512e-12	0.336049150519157	0.00866259343883228	-0.336049150519157	0.00866259343883228	-0.162126934679462	0.215857201204374	0.157689452988352	0.228857026978539	0.00443748169110943	0.973156511499218
Migut.C00977.v2.0	0.749077671540487	5.84032728702298e-12	0.41673799769412	0.000925622749944841	-0.41673799769412	0.000925622749944841	-0.102595141922446	0.435365658253294	0.202388850591881	0.120945652177672	-0.0997937086694353	0.448071172539365
Migut.C01054.v2.0	0.878536526254702	2.89850616096793e-20	0.443139458024645	0.000391341460475337	-0.443139458024645	0.000391341460475337	-0.147116710289029	0.261987574336642	0.231140416424517	0.0755862152688147	-0.0840237061354882	0.523288908452099
Migut.D00011.v2.0	0.712862829708667	1.66396491241319e-10	0.121693608201748	0.354313925386904	-0.121693608201748	0.354313925386904	-0.0678744871378202	0.606351331449166	0.335350027894849	0.00881132104716785	-0.267475540757029	0.0388207176857685
Migut.D00111.v2.0	0.652298612575144	1.63745410821621e-08	-0.0670567571647486	0.610705613453042	0.0670567571647486	0.610705613453042	-0.058793571296067	0.655438833726028	0.146750184074452	0.263191165430695	-0.087956612778385	0.503958736711131
Migut.D00295.v2.0	0.928526623997093	1.23349689311476e-26	0.59675748220614	4.84908232963949e-07	-0.59675748220614	4.84908232963949e-07	-0.00105070189928021	0.993642926474866	0.293237188013715	0.0229742509195329	-0.292186486114434	0.0234918743289641
Migut.D00464.v2.0	0.876818491720661	4.24971162355977e-20	0.567544873102301	2.25894002442292e-06	-0.567544873102301	2.25894002442292e-06	0.0767455030099101	0.560012121710957	0.356266292488168	0.00520787762233875	-0.433011795498078	0.000548986074664212
Migut.D00565.v2.0	0.883185616033966	9.99027679695825e-21	0.412318253266735	0.00106199206972084	-0.412318253266735	0.00106199206972084	-0.024813482564308	0.850727618312829	0.304773141116226	0.017897431208184	-0.279959658551918	0.0302755959563226
Migut.D00640.v2.0	0.886817739468656	4.2103324625728e-21	0.644961795997044	2.66484489100414e-08	-0.644961795997044	2.66484489100414e-08	0.0388922861545205	0.76796888928419	0.393341401109405	0.00187669580044117	-0.432233687263926	0.00056320727537714
Migut.D01198.v2.0	0.775622771533231	3.41653799952544e-13	0.189901650824958	0.146143294939371	-0.189901650824958	0.146143294939371	0.16868897496582	0.197596960518529	0.174172960587184	0.18320335527528	-0.342861935553003	0.00732391136303039
Migut.D01733.v2.0	0.776133208249132	3.22293532538203e-13	0.530212066574581	1.31809851609082e-05	-0.530212066574581	1.31809851609082e-05	-0.0430924897333651	0.743725949510543	0.321588597066707	0.0122257725521552	-0.278496107333342	0.0311877822980141
Migut.D02117.v2.0	0.947602488636043	1.97891696325696e-30	0.488512088499465	7.49612770553591e-05	-0.488512088499465	7.49612770553591e-05	-0.0327981191042761	0.803534231958486	0.220528235551021	0.0904200950087391	-0.187730116446744	0.15089781715831
Migut.D02143.v2.0	0.89468201863786	5.83479631636797e-22	0.27853916527327	0.0311606214177728	-0.27853916527327	0.0311606214177728	-0.112729658548069	0.391130091354338	0.294195940850576	0.022510375347744	-0.181466282302507	0.165254570850877
Migut.D02154.v2.0	0.841762835100438	3.64719220734589e-17	0.564861732375673	2.5828699011459e-06	-0.564861732375673	2.5828699011459e-06	-0.0431283161755406	0.743520187617895	0.0729644942344272	0.579557810588353	-0.0298361780588867	0.820969073078683
Migut.D02296.v2.0	0.897161231958326	3.0291307641329e-22	0.278730211662477	0.0310403479593418	-0.278730211662477	0.0310403479593418	-0.0987597421311578	0.452811887805729	0.204142836604081	0.117689435260552	-0.105383094472923	0.422924796713759
Migut.D02501.v2.0	0.813888694437903	2.67479918598037e-15	0.339698628323146	0.007921165947521	-0.339698628323146	0.007921165947521	0.0262409918552154	0.842246903510651	0.322741287113253	0.0119014529256064	-0.348982278968468	0.00627915649057744
Migut.D02536.v2.0	0.938541062491811	1.78101956210733e-28	0.482139594122794	9.58950613867298e-05	-0.482139594122794	9.58950613867298e-05	-0.0441291183475491	0.737779540379934	0.301224544324764	0.0193457771571297	-0.257095425977214	0.0473639130239367
Migut.E00091.v2.0	0.850895630719405	7.43115886001185e-18	0.336972492002729	0.00846951786141306	-0.336972492002729	0.00846951786141306	0.0402242168511477	0.76025597964484	0.260571626585699	0.0443461949798667	-0.300795843436847	0.0195273206288878
Migut.E00395.v2.0	0.821713188122371	8.64160453587214e-16	0.303429556423158	0.018434539433284	-0.303429556423158	0.018434539433284	0.0453820637296579	0.730612650262404	0.282914266091314	0.0285019930779943	-0.328296329820972	0.0104405575956142
Migut.E00666.v2.0	0.911902615574319	4.20132252031598e-24	0.434851619807496	0.000516646703151384	-0.434851619807496	0.000516646703151384	-0.0324409000871172	0.805632064690726	0.278396439295098	0.0312507286401125	-0.24595553920798	0.0581853802345108
Migut.E00822.v2.0	0.8038519956522	1.05695686407407e-14	0.245816912565704	0.0583316842231545	-0.245816912565704	0.0583316842231545	-0.108404716646648	0.409673077921702	0.351971492670653	0.00581816136051237	-0.243566776024006	0.0607483293524406
Migut.E01292.v2.0	0.83315948991422	1.4929401440205e-16	0.365082394014287	0.00412884101784528	-0.365082394014287	0.00412884101784528	0.114224760672243	0.384837246663979	0.253823193762594	0.0503562374273779	-0.368047954434837	0.00381314509814182
Migut.E01374.v2.0	0.761893768793954	1.55287406623527e-12	0.429143137152155	0.000623050439844738	-0.429143137152155	0.000623050439844738	0.0440172562423186	0.738420486584536	0.175717028258304	0.179290781250228	-0.219734284500623	0.0916156318332455
Migut.E01513.v2.0	0.742646008199344	1.10237578639861e-11	0.1776611287142	0.17445105726636	-0.1776611287142	0.17445105726636	0.106678088396768	0.417215750364644	0.122839725376198	0.349765581198953	-0.229517813772966	0.0777199388440136
Migut.E01768.v2.0	0.867890485469871	2.84333487431238e-19	0.505965293147894	3.72242410687865e-05	-0.505965293147894	3.72242410687865e-05	0.0402662088303393	0.760013186234415	0.366697629900365	0.00395414233856367	-0.406963838730704	0.00125128337767912
Migut.F00258.v2.0	0.709516249156518	2.20989584511054e-10	0.24656634805868	0.0575442760050681	-0.24656634805868	0.0575442760050681	-0.263095959268792	0.0422553290755518	0.207874497717496	0.110985060866104	0.0552214615512954	0.675168188551152
Migut.F00327.v2.0	0.922118703917049	1.35984625656537e-25	0.61645632443828	1.57151131106935e-07	-0.61645632443828	1.57151131106935e-07	-0.0132785028160856	0.919792119180448	0.371099556611067	0.00351077112577903	-0.357821053794981	0.00500125701886747
Migut.F00430.v2.0	0.911169405876108	5.28783235515898e-24	0.501325942316181	4.50044676139528e-05	-0.501325942316181	4.50044676139528e-05	0.0681542901518722	0.604864535965887	0.398257665941057	0.00162446703129741	-0.466411956092929	0.000172560942995576
Migut.F00607.v2.0	0.854899860207826	3.57661595690212e-18	0.550384799225303	5.21773432076363e-06	-0.550384799225303	5.21773432076363e-06	-0.0414663207878132	0.753084076952943	0.411053375455118	0.00110421775577348	-0.369587054667305	0.00365787642574075
Migut.F00621.v2.0	0.891680986553412	1.26276763987494e-21	0.589074608225245	7.3752494825412e-07	-0.589074608225245	7.3752494825412e-07	0.134518283617407	0.30549449733642	0.334112044946872	0.00908013737602706	-0.468630328564279	0.000159110541262613
Migut.F00655.v2.0	0.737923571393283	1.73691984215892e-11	0.472531843267849	0.000137761622618019	-0.472531843267849	0.000137761622618019	0.157140253488951	0.230502884566374	0.173409928018415	0.185159420151004	-0.330550181507365	0.00989370663805653
Migut.F00731.v2.0	0.81405136031425	2.6141183149632e-15	0.327654411384589	0.0106010189715324	-0.327654411384589	0.0106010189715324	-0.329382461631579	0.0101738454452255	0.352693982327154	0.00571130213019871	-0.023311520695575	0.859668822516086
Migut.F00833.v2.0	0.755426923678962	3.06071007729599e-12	0.508991289224492	3.2840826514313e-05	-0.508991289224492	3.2840826514313e-05	0.0513148078114017	0.696996508643688	0.270787621485541	0.0363795063151778	-0.322102429296942	0.0120802713311678
Migut.F00952.v2.0	0.935232295710375	7.78143923497995e-28	0.420905954126586	0.00081171120338637	-0.420905954126586	0.00081171120338637	0.0718260186406369	0.585503533091362	0.372485990522732	0.00338055674102018	-0.444312009163368	0.000376044755171344
Migut.F00996.v2.0	0.795293115963394	3.20982653253073e-14	0.430957213967052	0.0005872618075887	-0.430957213967052	0.0005872618075887	0.0316614054908291	0.810214500233757	0.426025449132906	0.00068919907557243	-0.457686854623734	0.000236184105233381
Migut.F01093.v2.0	0.792210129139931	4.72826949217725e-14	0.434751178201157	0.000518366575991052	-0.434751178201157	0.000518366575991052	-0.1626271532188	0.214424951397214	0.273676684781871	0.0343554244067462	-0.111049531563071	0.398273818661142
Migut.F01258.v2.0	0.711469357870578	1.87354879827693e-10	0.221231196391638	0.0893718056890003	-0.221231196391638	0.0893718056890003	-0.120248201757571	0.360101602435301	0.182999989917151	0.161650106795592	-0.0627517881595805	0.633847760561735
Migut.F01465.v2.0	0.818275125761551	1.42921052474559e-15	0.395838789795464	0.00174449741859497	-0.395838789795464	0.00174449741859497	-0.198731395495709	0.12795586558233	0.277103977637601	0.0320766545755373	-0.0783725821418913	0.551697943074347
Migut.F01537.v2.0	0.852633766716233	5.42440781507866e-18	0.536290862691765	1.0032024705651e-05	-0.536290862691765	1.0032024705651e-05	0.00587193795494619	0.964484011539648	0.252555000430889	0.051556663909138	-0.258426938385835	0.046188732194735
Migut.F01680.v2.0	0.783006502367361	1.44717508377456e-13	0.524476204409433	1.6972296770108e-05	-0.524476204409433	1.6972296770108e-05	-0.160528252756063	0.220479566022639	0.186580598701372	0.153460660895056	-0.0260523459453093	0.843366633672217
Migut.F01699.v2.0	0.750204954073834	5.21466065299483e-12	0.16740268619723	0.201086608844856	-0.16740268619723	0.201086608844856	-0.281183390810688	0.0295301167375578	0.358338527838092	0.0049341063553671	-0.0771551370274045	0.557913380111424
Migut.F01840.v2.0	0.847640943030647	1.32568186993161e-17	0.722766655577932	7.01537607559546e-11	-0.722766655577932	7.01537607559546e-11	0.162721385396443	0.214155890007303	0.313860191870047	0.0146035808693471	-0.47658157726649	0.000118407696444356
Migut.F01860.v2.0	0.912315313721531	3.68788182945889e-24	0.416325946274661	0.00093763300426571	-0.416325946274661	0.00093763300426571	0.121704296111456	0.354271343295313	0.360124470924932	0.00470841020054405	-0.481828767036387	9.70419666302852e-05
Migut.G00150.v2.0	0.830834639563187	2.1552847424493e-16	0.509243840610987	3.24974667783628e-05	-0.509243840610987	3.24974667783628e-05	-0.0624109785865182	0.635695223078568	0.323307084249262	0.0117449973364492	-0.260896105662743	0.044072764023618
Migut.G00311.v2.0	0.702935213402071	3.81716054053547e-10	0.380357080835481	0.00271927340619611	-0.380357080835481	0.00271927340619611	-0.151470701998207	0.247973216311337	0.220199821189403	0.0909131325633709	-0.0687291191911954	0.60181506168684
Migut.G00441.v2.0	0.948665347197408	1.10848292410076e-30	0.547712847012833	5.91966059100994e-06	-0.547712847012833	5.91966059100994e-06	0.0222895300072403	0.86576285527547	0.329108887168493	0.0102404621089444	-0.351398417175734	0.00590416578318006
Migut.G00450.v2.0	0.597128138085569	4.7506521347722e-07	0.127016075472984	0.333499039920123	-0.127016075472984	0.333499039920123	-0.185127981930334	0.156745184654201	0.162336141655582	0.215257375671018	0.0227918402747513	0.862766633052725
Migut.G00502.v2.0	0.694114199527806	7.76258877742412e-10	0.414693581875869	0.000986605975970738	-0.414693581875869	0.000986605975970738	-0.0181758593237291	0.890367436476665	0.0841405963823404	0.522709100031192	-0.0659647370586114	0.616541401927677
Migut.G00503.v2.0	0.921433538499602	1.73630701065619e-25	0.4358488042076	0.000499850564686392	-0.4358488042076	0.000499850564686392	0.010338177626975	0.937512504256096	0.286297648219409	0.0265788671413117	-0.296635825846384	0.0213655033755552
Migut.G00709.v2.0	0.878457691785045	2.95022197227345e-20	0.34800521119149	0.00643662899255413	-0.34800521119149	0.00643662899255413	-0.170251169686577	0.193417097510277	0.384370350789649	0.00242861575448275	-0.214119181103072	0.100427480911644
Migut.G00834.v2.0	0.782119011327173	1.60739817804557e-13	0.113177986719972	0.38923673380374	-0.113177986719972	0.38923673380374	-0.167866869112112	0.199822285902386	0.411693469935799	0.00108266406065865	-0.243826600823686	0.060465218571887
Migut.G01138.v2.0	0.894886812729861	5.53066429637729e-22	0.50766819195289	3.46951398308273e-05	-0.50766819195289	3.46951398308273e-05	-0.0832666010429623	0.52705212900674	0.488509444573085	7.49690129206866e-05	-0.405242843530123	0.00131826937194799
Migut.H00054.v2.0	0.850338625122204	8.21294513325678e-18	0.304581596700847	0.0179731768593606	-0.304581596700847	0.0179731768593606	-0.133536288585436	0.309071072983867	0.330978775196027	0.00979257796712894	-0.197442486610591	0.130498265652257
Migut.H00080.v2.0	0.714690355759929	1.42270360478489e-10	0.451880278081176	0.000289708363632961	-0.451880278081176	0.000289708363632961	-0.0777462099333514	0.55489162816212	0.181238897285088	0.165793937540797	-0.103492687351736	0.431338211309798
Migut.H00354.v2.0	0.861669246081226	9.87083287711406e-19	0.505349194841604	3.8180469087074e-05	-0.505349194841604	3.8180469087074e-05	-0.0862877254611516	0.51211621430457	0.321822348245201	0.0121593951331635	-0.23553462278405	0.0700409978198678
Migut.H00422.v2.0	0.764168373951517	1.21693699713782e-12	0.411897159164599	0.00107588519842634	-0.411897159164599	0.00107588519842634	-0.112757790900458	0.391011124281341	0.219587542487927	0.0918379453054573	-0.106829751587469	0.416550042585957
Migut.H00624.v2.0	0.873658711641493	8.46511072615555e-20	0.340728237556173	0.00772226804851655	-0.340728237556173	0.00772226804851655	0.137007386609125	0.296549057091282	0.394419668374635	0.00181855687263788	-0.53142705498376	1.24863039073964e-05
Migut.H00641.v2.0	0.885125526442573	6.32005338700342e-21	0.634724643262057	5.14635131573632e-08	-0.634724643262057	5.14635131573632e-08	0.0438685738963892	0.739272679046673	0.301379920542268	0.0192803349846942	-0.345248494438657	0.00689972344542184
Migut.H00803.v2.0	0.655169207831648	1.34849013159419e-08	0.324099178567757	0.0115289513975202	-0.324099178567757	0.0115289513975202	-0.159640359115576	0.223076437281832	0.298540995756343	0.0205062236089101	-0.138900636640767	0.289860469196275
Migut.H00924.v2.0	0.913693523174767	2.37514594831728e-24	0.420834651172872	0.000813548322961636	-0.420834651172872	0.000813548322961636	0.0103588079618931	0.937388056765495	0.398282735534075	0.00162326276400626	-0.408641543495968	0.00118894416168554
Migut.H01020.v2.0	0.708475383543704	2.41183550964259e-10	0.44093901001229	0.000421584667848779	-0.44093901001229	0.000421584667848779	0.0167291304808506	0.899046298758976	0.106063939460705	0.419917721875394	-0.122793069941556	0.349950024743901
Migut.H01153.v2.0	0.914963394544916	1.57318100079895e-24	0.694619814912733	7.45818972768017e-10	-0.694619814912733	7.45818972768017e-10	0.0378474369625525	0.774035117093889	0.29046314047473	0.0243622044369483	-0.328310577437282	0.0104370200985818
Migut.H01371.v2.0	0.755623008888879	2.99930614905675e-12	0.510677127935203	3.06108956561573e-05	-0.510677127935203	3.06108956561573e-05	-0.0901695613168805	0.493245809370118	0.314984059223381	0.014234883059237	-0.2248144979065	0.0841755624309162
Migut.H01463.v2.0	0.825788598780877	4.69304766802287e-16	0.103454860181503	0.431507522805571	-0.103454860181503	0.431507522805571	-0.0364317058584533	0.78227604846588	0.248910189226007	0.0551370637512359	-0.212478483367553	0.103122658289525
Migut.H01589.v2.0	0.707878757563692	2.53536975317074e-10	0.347540259289211	0.00651277183270564	-0.347540259289211	0.00651277183270564	-0.162712119086827	0.214182337608549	0.370104813760423	0.00360691642778289	-0.207392694673596	0.111833785480215
Migut.H01644.v2.0	0.773936843163587	4.13805870986474e-13	0.584676150623886	9.33125401468099e-07	-0.584676150623886	9.33125401468099e-07	-0.0490681549878378	0.70966255789976	0.268181152526246	0.038289583750978	-0.219112997538408	0.0925597693677732
Migut.H01772.v2.0	0.938994500666255	1.44592771881948e-28	0.511251559712944	2.98836492553162e-05	-0.511251559712944	2.98836492553162e-05	0.0621091430515638	0.637333260981623	0.339792422053309	0.00790286393799376	-0.401901565104873	0.00145759052675
Migut.H02030.v2.0	0.801662622186281	1.41151983602444e-14	0.336637920792421	0.00853904112266613	-0.336637920792421	0.00853904112266613	-0.0434704217040374	0.74155627427292	0.134222003427414	0.306570767293489	-0.090751581723377	0.490448102918515
Migut.H02078.v2.0	0.712263367657231	1.75123778471481e-10	0.43916937040424	0.000447431628481701	-0.43916937040424	0.000447431628481701	-0.184572375146449	0.158015099373623	0.353875978752489	0.00554019384143302	-0.16930360360604	0.195944824135063
Migut.H02176.v2.0	0.864027349263081	6.20316500841999e-19	0.43689766058142	0.000482720306635343	-0.43689766058142	0.000482720306635343	-0.0871733461739903	0.50777898793696	0.187986433936918	0.150330715222237	-0.100813087762927	0.443424346686591
Migut.H02195.v2.0	0.835128948074655	1.08901105488717e-16	0.373503715943257	0.00328771513270837	-0.373503715943257	0.00328771513270837	0.126318768372356	0.336181401720384	0.318893987196389	0.0130138103335883	-0.445212755568745	0.000364665706375975
Migut.H02276.v2.0	0.884422970232842	7.46703920141914e-21	0.456511796889512	0.00024622406394345	-0.456511796889512	0.00024622406394345	-0.0809304727387069	0.538748086196536	0.305307294691028	0.0176876388409962	-0.224376821952321	0.0847971777048358
Migut.H02307.v2.0	0.685436710731352	1.52318817807966e-09	0.318251298720116	0.0132080986163888	-0.318251298720116	0.0132080986163888	-0.00775482002835653	0.953106763897213	0.191827502777919	0.142020898842484	-0.184072682749562	0.159163681345322
Migut.H02371.v2.0	0.783196217925936	1.41496341694829e-13	0.568094103274625	2.19749844331977e-06	-0.568094103274625	2.19749844331977e-06	-0.00420487555199598	0.974563129739003	0.144794008837803	0.269677606768624	-0.140589133285807	0.283979346389579
Migut.I00063.v2.0	0.804550285183441	9.63067218006136e-15	0.11747863536477	0.371351816212213	-0.11747863536477	0.371351816212213	0.0399614181456249	0.761775976993812	0.283365462777868	0.0282389754212857	-0.323326880923493	0.011739555430892
Migut.I00125.v2.0	0.836076575521665	9.34256423050973e-17	0.315575192008012	0.0140441847653005	-0.315575192008012	0.0140441847653005	-0.225469596378267	0.0832518670707069	0.484831542675092	8.64709754249836e-05	-0.259361946296824	0.0453778775099409
Migut.I00367.v2.0	0.870235878850555	1.74946840792825e-19	0.529431286415632	1.36461680969527e-05	-0.529431286415632	1.36461680969527e-05	-0.0837396100821237	0.524699443278116	0.221388058575264	0.0891391911266133	-0.13764844849314	0.294273107801889
Migut.I00629.v2.0	0.847388833761145	1.3856931846933e-17	0.7351436687591	2.25970722056594e-11	-0.7351436687591	2.25970722056594e-11	-0.166761932899281	0.202841189367822	0.271043877740886	0.0361960628277544	-0.104281944841605	0.427814121731562
Migut.I00649.v2.0	0.767797131216816	8.20165242889092e-13	0.473881780873082	0.000131009521986226	-0.473881780873082	0.000131009521986226	0.0723595410262996	0.582713762210037	0.277381324213114	0.0318979024141516	-0.349740865239414	0.0061592350513535
Migut.I00846.v2.0	0.652951687490445	1.56698300991031e-08	0.227809338880776	0.0800179283131591	-0.227809338880776	0.0800179283131591	-0.152892004869558	0.243511150266979	0.213223955904326	0.101891208427809	-0.0603319510347676	0.647012747197285
Migut.I00884.v2.0	0.71438403338751	1.46067634987696e-10	0.221980120334981	0.0882654857424602	-0.221980120334981	0.0882654857424602	-0.0287923474887213	0.827134413231548	0.345820295525262	0.00680134154170916	-0.31702794803654	0.013584832078375
Migut.I01108.v2.0	0.817120033204198	1.68840942230207e-15	0.527507684910345	1.48580633140036e-05	-0.527507684910345	1.48580633140036e-05	0.0040971825658057	0.97521439822584	0.233892430951871	0.0720740058725725	-0.237989613517677	0.0670874983089354
Migut.J00063.v2.0	0.734146452309611	2.48140760284228e-11	0.599832538995503	4.08723778145357e-07	-0.599832538995503	4.08723778145357e-07	0.0124333808686965	0.924881804139435	0.4715139158389	0.000143062516933928	-0.483947296707596	8.94682198427538e-05
Migut.J00098.v2.0	0.897290233365802	2.92621286278938e-22	0.346697537382427	0.00665279259933535	-0.346697537382427	0.00665279259933535	0.0680515930433411	0.605410054933676	0.230499409634521	0.076423507413196	-0.298551002677862	0.0205017888943729
Migut.J00329.v2.0	0.795366113920783	3.18026874702409e-14	0.54804932159289	5.82666429391542e-06	-0.54804932159289	5.82666429391542e-06	0.102066772793462	0.437746390581327	0.349384833282478	0.00621526610853146	-0.45145160607594	0.000294067934871337
Migut.J00364.v2.0	0.856149408909459	2.83412023736461e-18	0.358531428079715	0.00490927832813215	-0.358531428079715	0.00490927832813215	-0.146728863953862	0.263261290183063	0.223018678921632	0.0867491403745118	-0.0762898149677698	0.562351189336397
Migut.J00371.v2.0	0.719023285255274	9.76553516350674e-11	0.120162594605275	0.360446192662114	-0.120162594605275	0.360446192662114	0.0413032210282415	0.754024646231379	0.186325080393942	0.154034690460391	-0.227628301422183	0.080264550939269
Migut.J00619.v2.0	0.700245064380702	4.75258223507922e-10	0.408971752437376	0.00117700872039165	-0.408971752437376	0.00117700872039165	-0.0190273498519717	0.885265290504893	0.195845941244435	0.133700180654295	-0.176818591392463	0.176536707833988
Migut.J00742.v2.0	0.914671010069218	1.73068851457818e-24	0.467038219693496	0.000168662035339917	-0.467038219693496	0.000168662035339917	-0.198274880395062	0.128852025794693	0.365700401673599	0.00406120989495032	-0.167425521278537	0.201024278956158
Migut.J00844.v2.0	0.835354901151896	1.05002201940471e-16	0.222347941563091	0.0877260871534691	-0.222347941563091	0.0877260871534691	-0.0168479188710761	0.898333235152896	0.488128424245394	7.60915567484234e-05	-0.471280505374317	0.000144304072465801
Migut.J01016.v2.0	0.904483649317043	3.9459557852994e-23	0.493948855224835	6.05200096136268e-05	-0.493948855224835	6.05200096136268e-05	0.0141633463566518	0.914466644279789	0.370099992367244	0.00360738805424995	-0.384263338723896	0.00243599161610249
Migut.J01024.v2.0	0.824283206634451	5.89095162669476e-16	0.152124058420541	0.245915185073403	-0.152124058420541	0.245915185073403	-0.0240242031453933	0.855423955671282	0.474868738671745	0.000126266591008577	-0.450844535526352	0.000300344199217396
Migut.J01093.v2.0	0.679314063261166	2.4173711466754e-09	0.386217160141293	0.00230442065837801	-0.386217160141293	0.00230442065837801	-0.151704259582863	0.247236181036424	0.273689723972992	0.0343465060858226	-0.121985464390129	0.353152261471713
Migut.J01489.v2.0	0.808490536647792	5.65731325215593e-15	0.291272261663437	0.0239502485727864	-0.291272261663437	0.0239502485727864	0.120469296810064	0.359212571784048	0.275319779801833	0.0332466814365653	-0.395789076611898	0.00174704544763114
Migut.J01628.v2.0	0.905222700965827	3.18324273580255e-23	0.539409502518624	8.70295093320175e-06	-0.539409502518624	8.70295093320175e-06	0.0614609212747443	0.640856939180505	0.258903285285784	0.0457741640001055	-0.320364206560528	0.0125785890722347
Migut.J01665.v2.0	0.815416277056236	2.15435373886767e-15	0.500755295099663	4.60587847564521e-05	-0.500755295099663	4.60587847564521e-05	0.0787479012569787	0.549788526434218	0.201719702736584	0.12220583315136	-0.280467603993562	0.029964273751881
Migut.J01674.v2.0	0.883918640825409	8.41109202598775e-21	0.309292357978485	0.0161876994618858	-0.309292357978485	0.0161876994618858	0.083989500546398	0.523458638542835	0.379472716782915	0.00278733805282161	-0.463462217329313	0.000192058897931284
Migut.J01894.v2.0	0.736181227962658	2.0491259208608e-11	0.113985674669111	0.385839483088572	-0.113985674669111	0.385839483088572	-0.016314369296885	0.901536648322249	0.210818262606549	0.105906576819742	-0.194503893309664	0.136437185879043
Migut.K00058.v2.0	0.881963809171892	1.32747588748412e-20	0.414881674158663	0.000980847776871703	-0.414881674158663	0.000980847776871703	-0.089207016322681	0.497890858110246	0.289506625776775	0.0248569021509645	-0.200299609454094	0.124913321610339
Migut.K00101.v2.0	0.850620936902126	7.80733235489977e-18	0.558874876373853	3.46844109360715e-06	-0.558874876373853	3.46844109360715e-06	0.100873657350421	0.443149087705196	0.276054334783953	0.0327607448517319	-0.376927992134374	0.00299172046097328
Migut.K00149.v2.0	0.857395633711885	2.24223756619865e-18	0.540197553452187	8.39406652987719e-06	-0.540197553452187	8.39406652987719e-06	-0.0239340635705814	0.855960621015567	0.402001586497177	0.00145323523372637	-0.378067522926595	0.00289860721313997
Migut.K00217.v2.0	0.707924978282191	2.52558867958114e-10	0.387388911098493	0.0022285899255746	-0.387388911098493	0.0022285899255746	-0.207656955623644	0.111367658916765	0.246883390137208	0.0572137707012065	-0.0392264345135643	0.766031775305903
Migut.K00361.v2.0	0.87977690518854	2.19091030558254e-20	0.610923940592754	2.17328443135738e-07	-0.610923940592754	2.17328443135738e-07	-0.11738939991198	0.371717793087933	0.2045658535404	0.116914239083661	-0.0871764536284193	0.507763802660774
Migut.K00679.v2.0	0.812042476905798	3.46518056315781e-15	0.534386312060767	1.09340588553968e-05	-0.534386312060767	1.09340588553968e-05	-0.0480217097324002	0.715589176140566	0.154931114783971	0.237205989516926	-0.106909405051571	0.416200657628376
Migut.K00688.v2.0	0.914243371137249	1.98866907575455e-24	0.637808987265127	4.23147815395435e-08	-0.637808987265127	4.23147815395435e-08	-0.125073259784427	0.341006088586708	0.242589581268265	0.0618226919908016	-0.117516321483838	0.371197321436446
Migut.K00694.v2.0	0.591195453744702	6.57618728398647e-07	0.0733366214717216	0.577620365913488	-0.0733366214717216	0.577620365913488	-0.0915035729758756	0.486845706513134	0.128791466317746	0.326730474353529	-0.0372878933418709	0.777289297399636
Migut.K00698.v2.0	0.740492029131024	1.35805161100291e-11	0.422122053885352	0.000780950049345849	-0.422122053885352	0.000780950049345849	-0.0154152667713859	0.906938337295402	0.0538484362086658	0.68281076768925	-0.03843316943728	0.770632767021347
Migut.K00798.v2.0	0.802266964597554	1.30366267991294e-14	0.250971815404038	0.0530878731111742	-0.250971815404038	0.0530878731111742	0.0567203065538359	0.666862371923583	0.402673599111451	0.00142427492300654	-0.459393905665287	0.000222263901582098
Migut.K00900.v2.0	0.851879408397001	6.22151991273318e-18	0.347361065684814	0.00654232739625308	-0.347361065684814	0.00654232739625308	-0.143073070487356	0.275471622398249	0.221936372795547	0.0883298130542269	-0.0788633023081916	0.549202067748262
Migut.K00918.v2.0	0.794221360945967	3.67522705735302e-14	0.451522218210064	0.000293345722478204	-0.451522218210064	0.000293345722478204	-0.0272102890835769	0.836498469260285	0.176278839145399	0.177882307860937	-0.149068550061822	0.255640585819234
Migut.K00987.v2.0	0.862051424262372	9.16032125077783e-19	0.605746569974877	2.92727327878106e-07	-0.605746569974877	2.92727327878106e-07	0.035963760349941	0.785005237041696	0.252172024599945	0.0519237255720089	-0.288135784949886	0.0255806354652609
Migut.K01054.v2.0	0.762204531769598	1.50224773210621e-12	0.230905491115819	0.0758922275693909	-0.230905491115819	0.0758922275693909	0.0256868399617772	0.845537013558285	0.0866182718820031	0.510495202840924	-0.11230511184378	0.39292802685267
Migut.K01134.v2.0	0.673404435736218	3.73650908778128e-09	0.0605395885254362	0.645878803381563	-0.0605395885254362	0.645878803381563	-0.0574897248257233	0.662613975413115	0.132212297074293	0.31393574180924	-0.0747225722485692	0.57043080183804
Migut.K01203.v2.0	0.857619057316204	2.14951526603915e-18	0.410794636166769	0.00111303928583028	-0.410794636166769	0.00111303928583028	0.0939647396556402	0.475153562649214	0.360198325323642	0.0046992761517148	-0.454163064979282	0.000267469351913276
Migut.K01279.v2.0	0.723445146556506	6.60337161880846e-11	0.410379995780794	0.00112730851554192	-0.410379995780794	0.00112730851554192	-0.040400268735131	0.759238219519509	0.326397196552896	0.0109214830348666	-0.285996927817765	0.0267452568372249
Migut.K01412.v2.0	0.840084613717378	4.83253906189278e-17	0.546998489041814	6.12170043628661e-06	-0.546998489041814	6.12170043628661e-06	0.0486191938310364	0.712203210987825	0.26841806399208	0.038112608494112	-0.317037257823116	0.013581930569747
Migut.K01433.v2.0	0.857219894497817	2.31785579902786e-18	0.429082937364719	0.000624271241130276	-0.429082937364719	0.000624271241130276	0.131094161298304	0.318082038462903	0.45914464120462	0.00022424864903894	-0.590238802502923	6.9260022660674e-07
Migut.L00304.v2.0	0.753494522384894	3.73354215360716e-12	0.238759177858697	0.0661825025255044	-0.238759177858697	0.0661825025255044	-0.103238619469766	0.432476119489047	0.204314405464171	0.117374556055863	-0.101075785994405	0.442231201040221
Migut.L01236.v2.0	0.654909012305479	1.37254894199011e-08	0.206370449646655	0.113651033789784	-0.206370449646655	0.113651033789784	-0.0741807246834453	0.573236666876604	0.319766739648994	0.0127539165604972	-0.245586014965549	0.0585760297904742
Migut.L01414.v2.0	0.894771741026267	5.69962424753761e-22	0.541667674712087	7.84492556743196e-06	-0.541667674712087	7.84492556743196e-06	0.0154545495370355	0.906702242241739	0.448400738565896	0.00032686448604092	-0.463855288102931	0.000189349176875138
Migut.L01493.v2.0	0.836371365629383	8.90578769067438e-17	0.668867785857954	5.18508655279489e-09	-0.668867785857954	5.18508655279489e-09	-0.177526704502583	0.174782609530389	0.244815386365931	0.0593975391930536	-0.0672886818633481	0.609469279370566
Migut.L01595.v2.0	0.753180648820222	3.85534898404702e-12	0.405382961018187	0.00131269753810337	-0.405382961018187	0.00131269753810337	-0.280213119245662	0.0301199120681587	0.389740926832655	0.00208306332611798	-0.109527807586993	0.404809608777582
Migut.L01599.v2.0	0.681437432055642	2.06215999881231e-09	0.299132649990859	0.0202454190109782	-0.299132649990859	0.0202454190109782	-0.0644850293589697	0.624486749491144	0.275919447960488	0.0328495311129914	-0.211434418601518	0.104866688222254
Migut.L01618.v2.0	0.545053652382271	6.70477145824819e-06	-0.0610038879803809	0.643346085684566	0.0610038879803809	0.643346085684566	-0.226247824140157	0.0821649702654973	0.315260334043376	0.0141454822411212	-0.0890125099032191	0.498832252630341
Migut.L01796.v2.0	0.857621113190105	2.14867940089412e-18	0.417043974562427	0.000916794281620357	-0.417043974562427	0.000916794281620357	-0.188225533900828	0.149803135097291	0.308065822646851	0.0166373034203448	-0.119840288746022	0.361745361383966
Migut.M00075.v2.0	0.75379173743484	3.62158996713217e-12	0.455007094960966	0.000259649402404949	-0.455007094960966	0.000259649402404949	0.0275185499478307	0.83467208839212	0.178301510477713	0.172877857003616	-0.205820060425544	0.114638796760915
Migut.M00140.v2.0	0.86689574489747	3.48395888748011e-19	0.656806008697271	1.20604737129685e-08	-0.656806008697271	1.20604737129685e-08	0.102171682477998	0.437273107710454	0.38289748706585	0.00253190242414302	-0.485069169543848	8.56814108860867e-05
Migut.M00163.v2.0	0.924519254601736	5.67297846596407e-26	0.495399993567401	5.71250209728118e-05	-0.495399993567401	5.71250209728118e-05	-0.0746470689408461	0.57082140036775	0.33820373390326	0.00821789483149432	-0.263556664962414	0.0418826405131786
Migut.M00167.v2.0	0.844891707651294	2.13928053036129e-17	0.523078977225713	1.80378659043872e-05	-0.523078977225713	1.80378659043872e-05	0.163252533785765	0.212643735597842	0.22690337244109	0.0812581335280628	-0.390155906226855	0.0020582869786512
Migut.M00188.v2.0	0.872087893454169	1.1842453134504e-19	0.450659019292423	0.000302286400659788	-0.450659019292423	0.000302286400659788	-0.0705378743507799	0.592263965531368	0.297867299193729	0.0208066615569933	-0.227329424842949	0.0806730182216901
Migut.M00349.v2.0	0.823696749880814	6.4327238218806e-16	0.623706941519532	1.01771950397163e-07	-0.623706941519532	1.01771950397163e-07	0.0737851109186183	0.575289302623085	0.313490254113083	0.01472672304569	-0.387275365031701	0.00223583945342617
Migut.M00432.v2.0	0.729234003754786	3.91123530554324e-11	0.231857795355135	0.0746578276785244	-0.231857795355135	0.0746578276785244	0.06330666117183	0.6308446554496	0.271733851713595	0.0357059518509231	-0.335040512885425	0.00887787185721853
Migut.M00516.v2.0	0.853216155211681	4.87703147604236e-18	0.339658458964746	0.00792901550926308	-0.339658458964746	0.00792901550926308	-0.148625117110047	0.257073321314052	0.349589419299374	0.00618301471993654	-0.200964302189327	0.123640431877562
Migut.M00800.v2.0	0.82330518427894	6.82069043692241e-16	0.517166721968261	2.32703012609028e-05	-0.517166721968261	2.32703012609028e-05	-0.121788474405502	0.353936075528484	0.210636484695285	0.106214880437708	-0.0888480102897833	0.499629135231582
Migut.M01303.v2.0	0.765720707573873	1.02881095345982e-12	0.378249794263606	0.00288395485407074	-0.378249794263606	0.00288395485407074	-0.248991721764967	0.0550548212541822	0.332126520130859	0.00952616738171556	-0.083134798365891	0.527708631158146
Migut.M01320.v2.0	0.597663038222372	4.6119074839119e-07	0.169414037149908	0.195649024039614	-0.169414037149908	0.195649024039614	0.0510909058774591	0.698255194108059	-0.0401173191743609	0.760874155053524	-0.0109735867030981	0.933680249680139
Migut.M01430.v2.0	0.898590225663738	2.06017176635904e-22	0.640384633383932	3.58738343301336e-08	-0.640384633383932	3.58738343301336e-08	0.076116351833831	0.563242789396646	0.363706389928759	0.00428300825350515	-0.43982274176259	0.000437725524503427
Migut.M01621.v2.0	0.770474598664104	6.10187609852502e-13	0.243210976372285	0.0611377505886888	-0.243210976372285	0.0611377505886888	-0.125694664643623	0.338593600266112	0.280125987317755	0.03017335562033	-0.154431322674133	0.238740907011104
Migut.M01650.v2.0	0.800783447195152	1.58378857124761e-14	0.559630226457007	3.34285953318572e-06	-0.559630226457007	3.34285953318572e-06	-0.138622415026444	0.290837137067771	0.162289308870258	0.215391550077	-0.0236668938438145	0.857551653657754
Migut.M01869.v2.0	0.744701189608485	9.01697067949833e-12	0.322097527052612	0.0120816524009778	-0.322097527052612	0.0120816524009778	-0.116562717243356	0.375118572474501	0.303109263232704	0.0185645877280951	-0.186546545989348	0.153537069716123
Migut.M02038.v2.0	0.777971428126106	2.60893174760764e-13	0.506982806595609	3.56933179490537e-05	-0.506982806595609	3.56933179490537e-05	-0.308827709805347	0.0163567841006559	0.332230181248754	0.00950241876149813	-0.0234024714434068	0.85912688073417
Migut.N00286.v2.0	0.859740511778563	1.43423743397667e-18	0.480003923036588	0.000104033549577947	-0.480003923036588	0.000104033549577947	0.110227910267193	0.401794951642389	0.211342388466732	0.105021504367707	-0.321570298733926	0.0122309818277944
Migut.N00497.v2.0	0.843417023007195	2.75484461390235e-17	0.756344466856772	2.78334286360495e-12	-0.756344466856772	2.78334286360495e-12	0.0202958853200842	0.877672849912969	0.0611002527816373	0.642820927212203	-0.0813961381017216	0.536406632495861
Migut.N00753.v2.0	0.771473660044022	5.45877616344667e-13	0.466447004081457	0.000172340584614064	-0.466447004081457	0.000172340584614064	0.124524717119532	0.34314458705917	0.38115622530632	0.00265904359656787	-0.505680942425851	3.76627891861109e-05
Migut.N01116.v2.0	0.779480822864185	2.18997871549633e-13	0.0599946821309982	0.64885633159052	-0.0599946821309982	0.64885633159052	0.0711536602288126	0.589027848726079	0.149047395098736	0.255708814670247	-0.220201055327549	0.0909112758599235
Migut.N01407.v2.0	0.716445256749237	1.22261764125811e-10	0.356499544923935	0.00517640845362792	-0.356499544923935	0.00517640845362792	0.152236687457279	0.245561592722223	0.150337002803324	0.251572084770143	-0.302573690260603	0.018783792274348
Migut.N01627.v2.0	0.835593226012624	1.01034960858966e-16	0.683459637665045	1.77032979275093e-09	-0.683459637665045	1.77032979275093e-09	0.0477186198078008	0.717308888410717	0.22188386411588	0.0884070715241433	-0.269602483923681	0.0372379624488293
Migut.N01637.v2.0	0.741385483202541	1.24580407060873e-11	0.277756452906114	0.0316574525600367	-0.277756452906114	0.0316574525600367	-0.13586960048431	0.300616680768603	0.29695430019497	0.0212197735673385	-0.161084699710661	0.218862898956882
Migut.N02004.v2.0	0.905418893351306	3.00592475014876e-23	0.615748205730405	1.63866616077285e-07	-0.615748205730405	1.63866616077285e-07	-0.0401066558334155	0.760935827935186	0.297551683093628	0.020948692070042	-0.257445027260213	0.0470530131131337
Migut.N02284.v2.0	0.67856065368487	2.55679626438039e-09	0.41492461699775	0.00097953739378396	-0.41492461699775	0.00097953739378396	0.00221757535971007	0.986583456395965	0.216121120933087	0.0972133217885673	-0.218338696292797	0.0937470643798975
Migut.N02342.v2.0	0.732028241967466	3.02299310682804e-11	0.432427782482642	0.000559628940766158	-0.432427782482642	0.000559628940766158	0.23929329885015	0.0655601624892061	0.10617228215204	0.419440337977141	-0.34546558100219	0.00686222674005627
Migut.N02405.v2.0	0.824447686542811	5.74703362183739e-16	0.459633861782781	0.00022036845015154	-0.459633861782781	0.00022036845015154	-0.112158951078962	0.393548137714724	0.321328942471496	0.0122998719473913	-0.209169991392533	0.108727527310024
Migut.N02756.v2.0	0.78031014888034	1.98799726982063e-13	0.57410269786476	1.61989724342979e-06	-0.57410269786476	1.61989724342979e-06	-0.187073933788864	0.152356853009312	0.429433914416646	0.000617184114641844	-0.242359980627781	0.0620773318636875
Migut.N03287.v2.0	0.855414761833211	3.25046596530677e-18	0.391409923822187	0.00198500755567854	-0.391409923822187	0.00198500755567854	-0.259334221430954	0.0454017517671661	0.471945931733922	0.000140790345456768	-0.212611710302968	0.102901738400505
Migut.O00222.v2.0	0.465226793026264	0.000180166065325211	-0.0241815719897938	0.854487182626169	0.0241815719897938	0.854487182626169	-0.0872741042176602	0.507286729341015	0.088148141114972	0.503026842220407	-0.000874036897311888	0.994711787941546
Migut.O00238.v2.0	0.67924062078997	2.43063861048923e-09	0.219090321861943	0.0925943717715507	-0.219090321861943	0.0925943717715507	-0.0854365798072768	0.516302264685228	0.295134827191806	0.0220638194516416	-0.209698247384529	0.107817205399775
Migut.O00276.v2.0	0.690205567089633	1.05468956068357e-09	0.329041340986397	0.010256968000615	-0.329041340986397	0.010256968000615	-0.0268034291812213	0.838910341848249	0.1565675488055	0.232227891560956	-0.129764119624278	0.323059413139211
Migut.O00319.v2.0	0.912612114854266	3.35654681513713e-24	0.491965397571165	6.54616107336762e-05	-0.491965397571165	6.54616107336762e-05	-0.0847005603117414	0.519935986170753	0.265057658709693	0.0406871555634327	-0.180357098397952	0.167897801135262
Migut.O00687.v2.0	0.75168165465282	4.49123833950617e-12	0.213935215964302	0.100726930650121	-0.213935215964302	0.100726930650121	-0.0369286900744661	0.779380354266386	0.42465351303846	0.000720271306675475	-0.387724822963994	0.00220726574348464
