## Supplementary Data Files for "Gene expression divergence between locally adapted inland annual and coastal perennial ecotypes of *Mimulus guttatus* across developmental stages": module_lightcyan_gene_info.csv

GeneID	ModuleMembership	MMPvalue	GS_Coast	GSPvalue_Coast	GS_Inland	GSPvalue_Inland	GS_leaf2	GSPvalue_leaf2	GS_leaf4	GSPvalue_leaf4	GS_bud	GSPvalue_bud
Migut.A00349.v2.0	0.891317189825918	1.38452175551962e-21	-0.5289351659126	1.39496249649014e-05	0.5289351659126	1.39496249649014e-05	0.212046650859779	0.103841257649521	0.149470748038475	0.254345763059225	-0.361517398898254	0.00453874782845013
Migut.A00852.v2.0	0.771592769788127	5.38657260082421e-13	-0.328106064597725	0.0104878976154569	0.328106064597725	0.0104878976154569	-0.229928627395009	0.077175255089389	0.08119270363298	0.537428925881119	0.148735923762029	0.256714796526137
Migut.A00864.v2.0	0.931173591017026	4.28486400072765e-27	-0.507343254849137	3.51651080192655e-05	0.507343254849137	3.51651080192655e-05	0.0499090500923323	0.704912433958117	0.133780384334941	0.308179532157412	-0.183689434427273	0.160048767248508
Migut.A00978.v2.0	0.924599254614495	5.5073520429506e-26	-0.332636216396525	0.00940989105215009	0.332636216396525	0.00940989105215009	0.0380902902050879	0.772623935952367	0.185544677696187	0.155797726791006	-0.223634967901275	0.085859058667978
Migut.A00979.v2.0	0.856788176205654	2.51415285027124e-18	-0.186364771518282	0.153945419050747	0.186364771518282	0.153945419050747	0.202512018910616	0.120714776871808	0.0312918311516815	0.812389352691975	-0.233803850062297	0.0721849913698269
Migut.B00028.v2.0	0.815498886973102	2.12916993503565e-15	-0.204705018597603	0.116660068757736	0.204705018597603	0.116660068757736	0.0445539793023266	0.735346797738483	0.133349110140411	0.309755851245716	-0.177903089442738	0.173855423053983
Migut.B00051.v2.0	0.747138775335346	7.08721179178862e-12	-0.327205768205734	0.010714430989675	0.327205768205734	0.010714430989675	-0.00651029627541749	0.960625851904695	0.339383856126511	0.00798285803101434	-0.332873559851093	0.00935616820788919
Migut.B00622.v2.0	0.745677005483527	8.19095530638199e-12	-0.142611485093559	0.277039641693563	0.142611485093559	0.277039641693563	0.0128818972537039	0.922180261148028	-0.0302315336664876	0.818636710539258	0.0173496364127837	0.895322410678494
Migut.B01713.v2.0	0.920312183169734	2.5779223001989e-25	-0.305098356237785	0.0177694495505666	0.305098356237785	0.0177694495505666	0.160583478054922	0.220318746021299	0.133280056361787	0.31000872554572	-0.293863534416709	0.0226702982715038
Migut.C00456.v2.0	0.770910497317429	5.81286009408107e-13	-0.272947194689863	0.0348574466474696	0.272947194689863	0.0348574466474696	0.143481097874424	0.274090461635518	0.113795652664291	0.386637151901701	-0.257276750538715	0.0472024520384484
Migut.C00493.v2.0	0.801350880378252	1.47044345757911e-14	-0.335997441356605	0.00867351845683375	0.335997441356605	0.00867351845683375	0.0622434794931644	0.636604013902432	0.263595739628118	0.041851156032491	-0.325839219121282	0.0110663761092379
Migut.C01033.v2.0	0.834420700995026	1.22042009862235e-16	-0.15969966717611	0.222902314338324	0.15969966717611	0.222902314338324	0.204704842847922	0.116660389479265	0.0924268467823731	0.482441898661195	-0.297131689630295	0.0211389686318475
Migut.D00064.v2.0	0.671169090012101	4.39426027115834e-09	-0.112519120067987	0.392021103134655	0.112519120067987	0.392021103134655	-0.0040627986868806	0.975422336595528	0.0552540630405238	0.674987113155785	-0.0511912643536432	0.697690919453018
Migut.D00842.v2.0	0.884805090714041	6.8204537894805e-21	-0.491788963717496	6.59187140326964e-05	0.491788963717496	6.59187140326964e-05	0.151516194875555	0.247829537609476	0.195463896627251	0.13447508460951	-0.346980091502805	0.00660555452202247
Migut.D01807.v2.0	0.830356373035426	2.3227891094076e-16	-0.581858391669264	1.0829368242393e-06	0.581858391669264	1.0829368242393e-06	-0.204518101521575	0.117001550632393	0.0241751839726052	0.854525204838539	0.18034291754897	0.167931793652024
Migut.D01942.v2.0	0.903625800738057	5.05222008513424e-23	-0.595928331823895	5.07624258070221e-07	0.595928331823895	5.07624258070221e-07	0.0932104476110169	0.478720907222948	0.243877169111639	0.0604102422552554	-0.337087616722656	0.00844570940899187
Migut.E00274.v2.0	0.775184607959547	3.59154293236491e-13	-0.131798047843548	0.315467814078876	0.131798047843548	0.315467814078876	0.133518040594766	0.30913778898342	-0.0102820661508001	0.937850990635215	-0.123235974443966	0.348201507456867
Migut.E00401.v2.0	0.741837875149885	1.1923962524835e-11	-0.376436740013935	0.00303267456735703	0.376436740013935	0.00303267456735703	-0.27502685681848	0.0334421292650664	0.0914453655497487	0.487124049753488	0.183581491268731	0.160298707443577
Migut.E01358.v2.0	0.864221445389539	5.96815769822223e-19	-0.316084906008086	0.0138815188746891	0.316084906008086	0.0138815188746891	0.129962885663603	0.322312450977115	0.0808798074489877	0.539003141561418	-0.210842693112591	0.105865194311312
Migut.E01461.v2.0	0.929168276539638	9.58210839773251e-27	-0.380622943996672	0.00269910250441526	0.380622943996672	0.00269910250441526	0.0557518698577223	0.672224472475497	-0.00654047395035275	0.96044348326233	-0.0492113959073696	0.708852622825178
Migut.F01504.v2.0	0.806100456735149	7.8232452361094e-15	-0.473096142286858	0.000134901219352245	0.473096142286858	0.000134901219352245	-0.117786973507515	0.370088921169477	0.0671302199845389	0.610313883825936	0.0506567535229757	0.700698123374557
Migut.G00115.v2.0	0.901527786562437	9.15793407485825e-23	-0.423494504941154	0.000747502415764634	0.423494504941154	0.000747502415764634	0.268381397347507	0.0381399544623146	0.0844873731676935	0.520990882806246	-0.3528687705152	0.00568571062066776
Migut.G00117.v2.0	0.846290846317656	1.67882814933698e-17	-0.4834605507193	9.11585805199118e-05	0.4834605507193	9.11585805199118e-05	0.0825618399244525	0.530567217471539	0.159752910378784	0.222746077961959	-0.242314750303237	0.0621275943059718
Migut.G00456.v2.0	0.809272860881237	5.08280156648551e-15	-0.389245184957052	0.00211301051252337	0.389245184957052	0.00211301051252337	0.174068943256613	0.183469126481242	0.173528264099043	0.18485507914527	-0.347597207355656	0.00650340353763351
Migut.G00458.v2.0	0.79550809403631	3.12352310712015e-14	0.0628687750171116	0.633214108856371	-0.0628687750171116	0.633214108856371	-0.0247097841846609	0.851344349556744	0.152388902940385	0.24508427301093	-0.127679118755724	0.330960992523149
Migut.G00515.v2.0	0.928392406282759	1.30002174075222e-26	-0.32772154606669	0.0105841378090322	0.32772154606669	0.0105841378090322	0.137371163004764	0.29525614548622	0.157307831970878	0.229999814065511	-0.294678994975642	0.0222796775514847
Migut.H00019.v2.0	0.785372467729399	1.09119508765141e-13	-0.320924488907538	0.0124160652856393	0.320924488907538	0.0124160652856393	0.00622662702818895	0.962340208529644	0.0540885289048515	0.681472042250415	-0.0603151559330403	0.647104503060892
Migut.H00825.v2.0	0.797783652442158	2.33605086474162e-14	-0.455650837513867	0.000253826036924205	0.455650837513867	0.000253826036924205	0.166494224784986	0.203577464020452	0.304397116777737	0.0180463872025853	-0.470891341562723	0.000146396093804181
Migut.H01293.v2.0	0.928868290639328	1.07861141901766e-26	-0.49467987478563	5.8787181615828e-05	0.49467987478563	5.8787181615828e-05	0.155144912204401	0.236551472062525	0.139798659902177	0.286722739811153	-0.294943572106579	0.022154171098171
Migut.J00031.v2.0	0.721078327990678	8.14937410553205e-11	-0.188841821070689	0.148449624983914	0.188841821070689	0.148449624983914	-0.201893245755989	0.12187805039295	0.192079400872925	0.141488194732493	0.00981384488306367	0.940675905279674
Migut.J00066.v2.0	0.940935080100168	5.81755287229459e-29	-0.372830440528743	0.00334887747815883	0.372830440528743	0.00334887747815883	0.0843411571652373	0.521715011559102	0.154777704412958	0.237676405848631	-0.239118861578196	0.06576289223556
Migut.J00067.v2.0	0.895130864230182	5.18811682211046e-22	-0.175952340522478	0.178699868166926	0.175952340522478	0.178699868166926	0.138308847603279	0.291940463491417	0.143350093949471	0.274533402947271	-0.281658941552749	0.0292445965944504
Migut.J00088.v2.0	0.84495739367842	2.11518904015704e-17	-0.40808349138798	0.00120936269483051	0.40808349138798	0.00120936269483051	-0.0169379469429751	0.897792867362577	0.254552564794534	0.0496762368257306	-0.237614617851558	0.0675320677914763
Migut.J00509.v2.0	0.834405422472768	1.22341590348888e-16	-0.365582428411539	0.00407404406874486	0.365582428411539	0.00407404406874486	0.0335716227603498	0.798996432310333	0.234890639223314	0.0708327075701651	-0.268462261983664	0.0380796672321601
Migut.J01222.v2.0	0.907042222981225	1.86172446549904e-23	-0.509556386758113	3.2077137403231e-05	0.509556386758113	3.2077137403231e-05	0.21185175952305	0.104166836673701	0.0238811885388211	0.856275454094158	-0.235732948061871	0.069798607339905
Migut.J01424.v2.0	0.908850251454506	1.08054424757952e-23	-0.391383011850375	0.00198655536672305	0.391383011850375	0.00198655536672305	0.0313702596287507	0.811927702319832	0.173769776986901	0.18423506645825	-0.205140036615652	0.11586827924967
Migut.K00096.v2.0	0.838189337517121	6.6148803570221e-17	-0.294447393452071	0.0223900351449805	0.294447393452071	0.0223900351449805	0.068924123083677	0.600782099966887	0.278908562486017	0.0309284174259321	-0.347832685569694	0.00646479115929637
Migut.K00124.v2.0	0.824073034675506	6.07988003909881e-16	-0.292740775675442	0.0232175912200381	0.292740775675442	0.0232175912200381	0.132935495084124	0.311272489088881	-0.116532789828196	0.375242036969025	-0.0164027052559273	0.901006173013448
Migut.K00271.v2.0	0.89932379100248	1.68652478772511e-22	-0.390777349698169	0.00202167581965455	0.390777349698169	0.00202167581965455	0.335730595052514	0.00873008807001899	0.172639485419021	0.187149700854504	-0.508370080471535	3.36997250874756e-05
Migut.K01033.v2.0	0.691526365247161	9.51425282083646e-10	-0.580050698319235	1.1906066366366e-06	0.580050698319235	1.1906066366366e-06	-0.199645129721574	0.126176351041437	-0.103408186012681	0.431716484479457	0.303053315734255	0.0185873840412223
Migut.K01352.v2.0	0.843735885665445	2.60882711465035e-17	-0.256310861522565	0.0480677508862911	0.256310861522565	0.0480677508862911	0.0147747713188217	0.91078892205489	0.27152786494119	0.0358516903777406	-0.286302636260012	0.0265761145980574
Migut.L00102.v2.0	0.910513710179076	6.48455729754667e-24	-0.439271302504626	0.000445904623274154	0.439271302504626	0.000445904623274154	0.19244350922651	0.14072083729625	0.105115923378612	0.424108152561932	-0.297559432605122	0.0209451948825217
Migut.L01087.v2.0	0.906318606059589	2.30743346769472e-23	-0.366563099518247	0.00396843902054612	0.366563099518247	0.00396843902054612	0.0389547289846065	0.767606790101098	0.181830544005625	0.164393209141071	-0.220785272990231	0.0900356766975502
Migut.L01116.v2.0	0.733447824338905	2.6489029101099e-11	-0.159429796965654	0.2236953936821	0.159429796965654	0.2236953936821	-0.0863623729360181	0.511749911994618	0.057181481441461	0.664314703103218	0.0291808914945571	0.824838261236955
Migut.M00092.v2.0	0.783634485776665	1.34314938377908e-13	-0.135046747047095	0.303580862931908	0.135046747047095	0.303580862931908	-0.140793218946491	0.283273873085304	0.00215328432480591	0.986972389156224	0.138639934621685	0.290775572842567
Migut.M00274.v2.0	0.779137380412358	2.27924024507833e-13	-0.425475041761881	0.000701516224496887	0.425475041761881	0.000701516224496887	0.131693259604917	0.315856122821224	0.230577365838306	0.0763212882370458	-0.362270625443223	0.00444926819799891
Migut.M01272.v2.0	0.864889944952566	5.22243196807412e-19	-0.384540948520631	0.00241689836512447	0.384540948520631	0.00241689836512447	-0.0511639512462547	0.697844473774861	0.356744981666015	0.005143476206299	-0.30558103041976	0.0175809430919647
Migut.M01273.v2.0	0.830524674999874	2.26246962248146e-16	-0.119954513334339	0.361284611836253	0.119954513334339	0.361284611836253	0.0626713156557983	0.6342837865219	0.236293612411228	0.069116996685882	-0.298964928067026	0.0203190640064024
Migut.M01342.v2.0	0.74403551202672	9.6253741042892e-12	-0.481058633689752	9.99381758909603e-05	0.481058633689752	9.99381758909603e-05	-0.280645718043773	0.0298557433097152	-0.00947674035258632	0.94271020681121	0.290122458396359	0.024537439728472
Migut.M01917.v2.0	0.834897163063762	1.13044672669222e-16	-0.434832471235098	0.000516974186249775	0.434832471235098	0.000516974186249775	0.289113131558391	0.0250628578018963	0.0523907160536228	0.6909595663023	-0.341503847612014	0.0075753287412249
Migut.M01918.v2.0	0.920855044010785	2.13054951840534e-25	-0.440567134175212	0.000426900738713266	0.440567134175212	0.000426900738713266	0.172246603287184	0.188170533882665	0.121194396041046	0.356306361633306	-0.29344099932823	0.022874969525896
Migut.N00310.v2.0	0.935324159471228	7.47722548012997e-28	-0.516113871212733	2.43380338634123e-05	0.516113871212733	2.43380338634123e-05	0.139837913920215	0.286586096167378	0.058389894469154	0.657657020134869	-0.198227808389369	0.128944699713197
Migut.N00312.v2.0	0.925232218413652	4.35136283445038e-26	-0.383682618028955	0.00247636724423409	0.383682618028955	0.00247636724423409	0.201266986264822	0.123064068185975	0.114037486268945	0.385622159824944	-0.315304472533767	0.0141312440883619
Migut.N00652.v2.0	0.903635606057613	5.03803463930852e-23	-0.316541586055252	0.0137371561430172	0.316541586055252	0.0137371561430172	0.00152714983908462	0.990760374059116	0.0912317027718586	0.488146485127832	-0.0927588526109433	0.480863476125931
Migut.N00915.v2.0	0.89590570172547	4.23054133502328e-22	-0.192331782109755	0.140955969763314	0.192331782109755	0.140955969763314	-0.00346447375760932	0.979040987407001	0.212637100150993	0.102859677999753	-0.209172626393384	0.108722971873774
Migut.N01854.v2.0	0.919069053318907	3.96859050587513e-25	-0.530835117389804	1.28203873102523e-05	0.530835117389804	1.28203873102523e-05	0.0724842205573742	0.582062688930595	0.12020220789316	0.36028671421206	-0.192686428450534	0.140210621451341
Migut.N01902.v2.0	0.911747922345178	4.41096399920077e-24	-0.43918559213146	0.000447188299605793	0.43918559213146	0.000447188299605793	0.230828022362241	0.075993353440865	0.0714235058911025	0.587612247632184	-0.302251528253343	0.0189167088126254
Migut.N02478.v2.0	0.709938688983936	2.1326125084737e-10	-0.461765451747216	0.000204167871870569	0.461765451747216	0.000204167871870569	-0.0176453964287329	0.893548229459864	0.490135784147364	7.034689206523e-05	-0.47249038771863	0.000137973936277538
Migut.N02532.v2.0	0.886336350673218	4.72914304217845e-21	-0.640654287916222	3.5255840586888e-08	0.640654287916222	3.5255840586888e-08	0.0873648516258495	0.506843587232776	0.0553475421354652	0.67446801259426	-0.142712393761315	0.276696347139271
Migut.O00198.v2.0	0.822824287428119	7.3278883827275e-16	-0.288944152432424	0.0251517423377151	0.288944152432424	0.0251517423377151	0.186327633935497	0.154028946001897	0.153279295263977	0.242304868911776	-0.339606929199474	0.0079390949589893
Migut.O00272.v2.0	0.906574514804398	2.13919605660961e-23	-0.419864362539506	0.000838923879284056	0.419864362539506	0.000838923879284056	0.177441912984062	0.174991980071886	0.11859547595233	0.366789807632526	-0.296037388936391	0.0216416368407501
Migut.O00496.v2.0	0.856976507540222	2.42663476106804e-18	-0.593706682968474	5.73512109400943e-07	0.593706682968474	5.73512109400943e-07	-0.120901849414999	0.357477152093154	0.0393427545731235	0.765357781906636	0.0815590948418753	0.535588434664716
